# Phage genome architecture and GC content: Structural genes and where to find them

**DOI:** 10.1101/2024.06.05.597531

**Authors:** Ritam Das, Janina Rahlff

## Abstract

Bacteriophages, the ubiquitous bacterial viruses, are the most abundant biological entities on Earth. However, information regarding the impact of environmental factors on the genetic makeup of phages is scarce. Based on the analysis of genomes of 45 phage isolates from different ecosystems we demonstrate a significant (*p* < 0.0001) positive correlation of the number of structural genes and their placement in above-average guanine-cytosine (GC) content of the genome. This feature appears to be more evident in isolates from deep-sea and sea-ice environments compared to desert and Baltic Sea slick, indicating a potential ecosystem-based factor (although insignificant due to low sample size). Additionally, the percentage of structural genes in above-average GC regions was found to be significantly (*p* = 0.0038) negatively correlated with the genome size of the phages and significantly (*p* = 0.0266) positively correlated with the overall GC for phage genomes > 50 kb, but not for genomes < 50 kb (*p =* 0.556). We therefore propose a relationship of structural genes and GC content, a property that may influence the adaptation and evolution of phages in various environmental niches.
