## Supplementary material for "Phage genome architecture and GC content: Structural genes and where to find them": Annotation data: annotations.tsv

	fasta	scaffold	gene_position	start_position	end_position	strandedness	rank	ko_id	kegg_hit	viral_id	viral_hit	viral_RBH	viral_identity	viral_bitScore	viral_eVal	peptidase_id	peptidase_family	peptidase_hit	peptidase_RBH	peptidase_identity	peptidase_bitScore	peptidase_eVal	pfam_hits	cazy_ids	cazy_hits	cazy_subfam_ec	cazy_best_hit	vogdb_id	vogdb_hits	vogdb_categories	heme_regulatory_motif_count	is_transposon	amg_flags
NC_049974.1_1	Bacillus_phage_Gxv1_NC_049974.1	NC_049974.1	1	346	522	-1	E			YP_009910656.1	YP_009910656.1 hypothetical protein H3023_gp01 [Bacillus phage Gxv1]	False	0.95	118	1.038e-31													VOG09656	sp|P06947|VG1A_BPPZA Early protein GP1A; Xh	Xh	0	False	F
NC_049974.1_2	Bacillus_phage_Gxv1_NC_049974.1	NC_049974.1	2	519	689	-1	E			YP_009910657.1	YP_009910657.1 hypothetical protein H3023_gp02 [Bacillus phage Gxv1]	False	0.963	116	6.273e-31													VOG01701	sp|P06948|P56_BPPZA Protein p56; Xh	Xh	0	False	F
NC_049974.1_3	Bacillus_phage_Gxv1_NC_049974.1	NC_049974.1	3	676	972	-1	E			YP_009910658.1	YP_009910658.1 DNA replication protein [Bacillus phage Gxv1]	False	0.972	203	2.147e-60													VOG09658	sp|P06949|GP1_BPPZA DNA replication protein 1; XhXr	Xr;Xh	0	False	VF
NC_049974.1_4	Bacillus_phage_Gxv1_NC_049974.1	NC_049974.1	4	1049	1255	-1	E			YP_009910659.1	YP_009910659.1 DNA polymerase [Bacillus phage Gxv1]	False	0.969	141	1.803e-39																0	False	F
NC_049974.1_5	Bacillus_phage_Gxv1_NC_049974.1	NC_049974.1	5	1221	3209	-1	C	K21237	Podoviridae DNA polymerase [EC:2.7.7.7]	YP_009910660.1	YP_009910660.1 DNA polymerase [Bacillus phage Gxv1]	True	1.0	1402	0.0								DNA polymerase type B, organellar and viral [PF03175.16]								0	False	F
NC_049974.1_6	Bacillus_phage_Gxv1_NC_049974.1	NC_049974.1	6	3232	4032	-1	D			YP_009910661.1	YP_009910661.1 DNA terminal protein [Bacillus phage Gxv1]	True	0.937	524	1.808e-168								Phi-29 DNA terminal protein GP3 [PF05435.14]					VOG09657	sp|P06812|TERM_BPNF DNA terminal protein; XhXpXrXs	Xr;Xs;Xp;Xh	0	False	VF
NC_049974.1_7	Bacillus_phage_Gxv1_NC_049974.1	NC_049974.1	7	4318	4692	-1	D			YP_009910663.1	YP_009910663.1 single strand DNA binding protein [Bacillus phage Gxv1]	False	0.931	244	4.066e-74								Phage Single-stranded DNA-binding protein [PF17427.5]					VOG02756	sp|P06953|SSB_BPPZA Single-stranded DNA-binding protein; XhXr	Xr;Xh	0	False	VF
NC_049974.1_8	Bacillus_phage_Gxv1_NC_049974.1	NC_049974.1	8	4758	4955	-1	E			YP_009910664.1	YP_009910664.1 hypothetical protein H3023_gp09 [Bacillus phage Gxv1]	False	0.962	134	4.634e-37													VOG09654	sp|P03683|GP55_BPPH2 Gene product 5.5; Xh	Xh	0	False	F
NC_049974.1_9	Bacillus_phage_Gxv1_NC_049974.1	NC_049974.1	9	4955	5269	-1	D			YP_009910665.1	YP_009910665.1 dsDNA binding protein [Bacillus phage Gxv1]	False	0.881	193	1.069e-56								Histone-like Protein p6 [PF17548.5]					VOG09653	sp|B7SSM6|NP_BPNF Double-stranded DNA-binding protein; XhXr	Xr;Xh	0	False	VF
NC_049974.1_10	Bacillus_phage_Gxv1_NC_049974.1	NC_049974.1	10	5618	5914	1	D			YP_009910667.1	YP_009910667.1 head scaffolding protein [Bacillus phage Gxv1]	False	0.925	192	1.501e-56								Phi29 scaffolding protein [PF11418.11]					VOG02738	sp|P07533|SCAF_BPPZA Capsid assembly scaffolding protein; XhXs	Xs;Xh	0	False	V
NC_049974.1_11	Bacillus_phage_Gxv1_NC_049974.1	NC_049974.1	11	5945	7291	1	E			YP_009910668.1	YP_009910668.1 major head protein [Bacillus phage Gxv1]	True	0.948	893	9.872e-293													VOG01056	sp|G9M952|CAPSD_BPPS4 Major capsid protein; Xs	Xs	0	False	V
NC_049974.1_12	Bacillus_phage_Gxv1_NC_049974.1	NC_049974.1	12	7291	8133	1	D			YP_009910669.1	YP_009910669.1 head fiber protein [Bacillus phage Gxv1]	True	0.911	535	7.012000000000002e-172								Head fiber protein [PF11133.11]					VOG01102	sp|P11186|VG85_BPNF Head fiber protein; XpXs	Xp;Xs	0	False	V
NC_049974.1_13	Bacillus_phage_Gxv1_NC_049974.1	NC_049974.1	13	8147	9946	1	D			YP_009910670.1	YP_009910670.1 tail protein [Bacillus phage Gxv1]	True	0.962	1214	0.0								Caudoviral major tail protein N-terminus [PF16838.8]					VOG07463	sp|P07534|DIT9_BPPZA Tail knob protein gp9; XhXpXrXs	Xr;Xs;Xp;Xh	0	False	V
NC_049974.1_14	Bacillus_phage_Gxv1_NC_049974.1	NC_049974.1	14	9951	10880	1	D			YP_009910671.1	YP_009910671.1 upper collar connector [Bacillus phage Gxv1]	True	0.947	616	1.7280000000000005e-199								Phage Connector (GP10) [PF05352.15]					VOG07464	sp|P04332|PORTL_BPPH2 Portal protein; XhXpXrXs	Xr;Xs;Xp;Xh	0	False	V
NC_049974.1_15	Bacillus_phage_Gxv1_NC_049974.1	NC_049974.1	15	10873	11754	1	E			YP_009910672.1	YP_009910672.1 adaptor Ad4 [Bacillus phage Gxv1]	True	0.914	562	6.332e-181													VOG02160	sp|P68930|TUB11_BPPH2 Proximal tail tube connector protein; XhXpXrXs	Xr;Xs;Xp;Xh	0	False	V
NC_049974.1_16	Bacillus_phage_Gxv1_NC_049974.1	NC_049974.1	16	11767	14331	1	D			YP_009910673.1	YP_009910673.1 pre-neck appendage protein [Bacillus phage Gxv1]	True	0.951	1706	0.0	MER0151381	G02	MER0151381 - pre-neck appendage protein (Bacillus phage phi29) () [G02.001]#G02#{peptidase unit: 692-854}~source VG12_BPPH2~	False	0.96	331.0	5.585e-93	Peptidase_G2, IMC autoproteolytic cleavage domain [PF11962.11]; Pectate lyase superfamily protein [PF12708.10]								0	False	P
NC_049974.1_17	Bacillus_phage_Gxv1_NC_049974.1	NC_049974.1	17	14343	15440	1	D			YP_009910344.1	YP_009910344.1 tail-type lysozyme domain-containing protein [Bacillus phage vB_BveP-Goe6]	True	1.0	777	6.4719999999999995e-254	MER0127161	M23B	MER0127161 - gp13 peptidase (bacteriophage phi-29) () [M23.008]#M23B#{peptidase unit: 132-292}~source VG13_BPPH2~	True	1.0	361.0	1.0450000000000001e-109	Phage tail lysozyme [PF18013.4]; Prophage endopeptidase tail [PF06605.14]					VOG09659	sp|P07538|GP13_BPPZA Morphogenesis protein 1; XhXpXs	Xs;Xp;Xh	0	False	VP
NC_049974.1_18	Bacillus_phage_Gxv1_NC_049974.1	NC_049974.1	18	15459	15854	1	D			YP_009910675.1	YP_009910675.1 holin family protein [Bacillus phage Gxv1]	False	0.925	256	4.372e-78								Bacteriophage holin family [PF05105.15]					VOG07462	sp|Q92FD1|Y175_LISIN Uncharacterized protein Lin0175; Xh	Xh	0	False
NC_049974.1_19	Bacillus_phage_Gxv1_NC_049974.1	NC_049974.1	19	15856	16632	1	C	K01185	lysozyme [EC:3.2.1.17]	YP_009910676.1	YP_009910676.1 endolysin [Bacillus phage Gxv1]	True	0.937	509	2.7140000000000002e-163								Phage lysozyme [PF00959.22]; LysM domain [PF01476.23]	CBM50; GH24	CBM50 Modules of approx. 50 residues found attached to various enzymes from families GH18, GH19, GH23, GH24, GH25 and GH73, i.e. enzymes cleaving either chitin or peptidoglycan. Binding to chitopentaose demonstrated in the case of Pteris ryukyuensis chitinase A [Ohnuma T et al. (2008) J. Biol. Chem. 283:5178-87 (PMID: 18083709)]. CBM50 modules are also found in a multitude of other enzymes target…	3.2.1.14,3.2.1.17,3.2.1.96,3.2.1.-,4.2.2.n1; 3.2.1.17	GH24.hmm				0	False
NC_049974.1_20	Bacillus_phage_Gxv1_NC_049974.1	NC_049974.1	20	16643	17641	1	D			YP_009910677.1	YP_009910677.1 terminase [Bacillus phage Gxv1]	True	0.976	685	1.064e-222								Podovirus DNA encapsidation protein (Gp16) [PF05894.15]					VOG04092	sp|P07541|PKG16_BPPZA DNA packaging protein; XhXr	Xr;Xh	0	False	VF
NC_049974.1_21	Bacillus_phage_Gxv1_NC_049974.1	NC_049974.1	21	17923	18246	1	D			YP_009910679.1	YP_009910679.1 terminase [Bacillus phage Gxv1]	False	0.963	213	1.234e-63								Podovirus DNA encapsidation protein (Gp16) [PF05894.15]								0	False	F
NC_049974.1_22	Bacillus_phage_Gxv1_NC_049974.1	NC_049974.1	22	18808	18921	-1	E			NP_040735.1	NP_040735.1 hypothetical protein H3027_gp22 [Bacillus phage PZA]	False	1.0	81	3.12e-19													VOG09660	sp|P16515|GP165_BPPH2 Gene product 16.5; Xh	Xh	0	False	F
NC_049974.1_23	Bacillus_phage_Gxv1_NC_049974.1	NC_049974.1	23	18918	19082	-1	E			YP_009910682.1	YP_009910682.1 YgiT-type zinc finger protein [Bacillus phage Gxv1]	False	1.0	119	3.262e-32													VOG01072	sp|P08385|GP166_BPPZA Gene product 16.6; Xh	Xh	0	False	F
NC_049974.1_24	Bacillus_phage_Gxv1_NC_049974.1	NC_049974.1	24	19079	19561	-1	D			YP_009910683.1	YP_009910683.1 GP16.7-like replication protein [Bacillus phage Gxv1]	False	0.922	311	1.5330000000000001e-96								Bacteriophage phi-29 early protein GP16.7 [PF06720.14]					VOG09661	sp|P08386|GP167_BPPZA DNA replication protein 16.7; XhXr	Xr;Xh	0	False	VF
NC_049974.1_25	Bacillus_phage_Gxv1_NC_049974.1	NC_049974.1	25	19558	19722	-1	E			YP_009910684.1	YP_009910684.1 YgiT-type zinc finger protein [Bacillus phage Gxv1]	False	1.0	120	1.7310000000000002e-32													VOG01072	sp|P08385|GP166_BPPZA Gene product 16.6; Xh	Xh	0	False	F
NC_049974.1_26	Bacillus_phage_Gxv1_NC_049974.1	NC_049974.1	26	19879	20271	-1	D			YP_009910685.1	YP_009910685.1 GP16.7-like replication protein [Bacillus phage Gxv1]	False	0.899	246	1.119e-74								Bacteriophage phi-29 early protein GP16.7 [PF06720.14]					VOG09661	sp|P08386|GP167_BPPZA DNA replication protein 16.7; XhXr	Xr;Xh	0	False	VF
NC_049974.1_27	Bacillus_phage_Gxv1_NC_049974.1	NC_049974.1	27	20256	20519	-1	D			YP_009910686.1	YP_009910686.1 GP16.7-like replication protein [Bacillus phage Gxv1]	False	0.901	166	1.0159999999999999e-47								Bacteriophage phi-29 early protein GP16.7 [PF06720.14]					VOG09661	sp|P08386|GP167_BPPZA DNA replication protein 16.7; XhXr	Xr;Xh	0	False	VF
NC_049974.1_28	Bacillus_phage_Gxv1_NC_049974.1	NC_049974.1	28	20521	20838	-1	E			YP_009910687.1	YP_009910687.1 hypothetical protein H3023_gp32 [Bacillus phage Gxv1]	False	0.959	214	4.335e-64													VOG02729	sp|P16518|GP168_BPPH2 Gene product 16.8; Xh	Xh	0	False	F
NC_049974.1_29	Bacillus_phage_Gxv1_NC_049974.1	NC_049974.1	29	20835	21161	-1	E			YP_009910688.1	YP_009910688.1 hypothetical protein H3023_gp33 [Bacillus phage Gxv1]	False	0.991	228	5.751e-69													VOG09662	sp|P68936|GP169_BPPH2 Gene product 16.9; Xh	Xh	0	False	F
NC_049974.1_30	Bacillus_phage_Gxv1_NC_049974.1	NC_049974.1	30	21163	21579	-1	D			YP_009910689.1	YP_009910689.1 replication protein [Bacillus phage Gxv1]	False	0.909	264	8.066e-81								Gene Product 17 [PF17549.5]					VOG04991	sp|Q37898|VG17_BPB03 Early protein GP17; XhXr	Xr;Xh	0	False	VF
