## Supplementary material for "Phage genome architecture and GC content: Structural genes and where to find them": Annotation data: annotations.tsv

	fasta	scaffold	gene_position	start_position	end_position	strandedness	rank	ko_id	kegg_hit	viral_id	viral_hit	viral_RBH	viral_identity	viral_bitScore	viral_eVal	peptidase_id	peptidase_family	peptidase_hit	peptidase_RBH	peptidase_identity	peptidase_bitScore	peptidase_eVal	pfam_hits	vogdb_id	vogdb_hits	vogdb_categories	heme_regulatory_motif_count	is_transposon	amg_flags
ON528935.2_1	Bacillus_phage_vB_BteM-A9Y_ON528935.2	ON528935.2	1	78	1505	-1	C	K06400	site-specific DNA recombinase	YP_009829903.1	YP_009829903.1 integrase [Bacillus phage phi105]	True	0.823	806.0	7.901e-262								Resolvase, N terminal domain [PF00239.24]; Recombinase [PF07508.16]	VOG00303	sp|P03014|PINE_ECOLI Serine recombinase PinE; Xr	Xr	0	False	VF
ON528935.2_2	Bacillus_phage_vB_BteM-A9Y_ON528935.2	ON528935.2	2	1545	1991	-1	D			NP_690786.1	NP_690786.1 metallo-protease [Bacillus phage phi105]	False	0.891	277.0	5.327e-85	MER0908410	M78	MER0908410 - family M78 unassigned peptidases (Bacillus subtilis) [M78.UPW]#M78#{peptidase unit: 10-140}~source A0A0C2PZW7~	False	0.99	276.0	1.851e-84	IrrE N-terminal-like domain [PF06114.16]; Putative metallopeptidase family (DUF6782) [PF20573.1]	VOG00538	sp|P10426|YIM2_BPPH1 Uncharacterized immunity region protein 2; Xu	Xu	0	False	PF
ON528935.2_3	Bacillus_phage_vB_BteM-A9Y_ON528935.2	ON528935.2	3	2005	2439	-1	D			NP_690787.1	NP_690787.1 transcriptional regulator [Bacillus phage phi105]	False	0.832	249.0	1.744e-75								Helix-turn-helix domain [PF12844.10]; Helix-turn-helix [PF01381.25]; Helix-turn-helix domain [PF13560.9]; Cro/C1-type HTH DNA-binding domain [PF13443.9]; Helix-turn-helix domain [PF13744.9]				0	False	F
ON528935.2_4	Bacillus_phage_vB_BteM-A9Y_ON528935.2	ON528935.2	4	2719	2991	1	D			YP_009829906.1	YP_009829906.1 transcriptional regulator [Bacillus phage phi105]	False	0.882	168.0	3.323e-48								Helix-turn-helix domain [PF12844.10]; Helix-turn-helix [PF01381.25]; Helix-turn-helix domain [PF13560.9]; Helix-turn-helix domain [PF13744.9]; Cro/C1-type HTH DNA-binding domain [PF13443.9]				0	False	F
ON528935.2_5	Bacillus_phage_vB_BteM-A9Y_ON528935.2	ON528935.2	5	2951	3082	1	E																				0	False	F
ON528935.2_6	Bacillus_phage_vB_BteM-A9Y_ON528935.2	ON528935.2	6	3060	3215	1	E			NP_690789.1	NP_690789.1 hypothetical protein phi105_36 [Bacillus phage phi105]	False	0.624	62.0	3.882e-12												0	False	F
ON528935.2_7	Bacillus_phage_vB_BteM-A9Y_ON528935.2	ON528935.2	7	3212	3487	1	D			NP_690790.1	NP_690790.1 hypothetical protein phi105_37 [Bacillus phage phi105]	False	0.605	105.0	1.832e-26								Uncharacterized YqaH-like [PF17448.5]				0	False	F
ON528935.2_8	Bacillus_phage_vB_BteM-A9Y_ON528935.2	ON528935.2	8	3477	3614	1	E			YP_009829909.1	YP_009829909.1 hypothetical protein HWA84_gp35 [Bacillus phage phi105]	False	0.942	70.0	4.856e-15												0	False	F
ON528935.2_9	Bacillus_phage_vB_BteM-A9Y_ON528935.2	ON528935.2	9	3681	4235	1	D			NP_690791.1	NP_690791.1 Mu Gam-like end protection [Bacillus phage phi105]	False	0.895	346.0	4.174000000000001e-108								Bacteriophage Mu Gam like protein [PF07352.15]	VOG02333	sp|P06023|GAM_BPMU Putative DNA ends protecting protein gam; XhXp	Xh;Xp	0	False	F
ON528935.2_10	Bacillus_phage_vB_BteM-A9Y_ON528935.2	ON528935.2	10	4239	5177	1	D			NP_690792.1	NP_690792.1 AAA family ATPase [Bacillus phage phi105]	True	0.893	580.0	5.663999999999999e-187								AAA domain [PF13479.9]	VOG01067	sp|P44662|Y361_HAEIN Probable iron transport system ATP-binding protein HI_0361; Xh	Xh	0	False	F
ON528935.2_11	Bacillus_phage_vB_BteM-A9Y_ON528935.2	ON528935.2	11	5167	5364	1	E			NP_690793.1	NP_690793.1 hypothetical protein phi105_40 [Bacillus phage phi105]	False	0.873	88.0	6.011e-21												0	False
ON528935.2_12	Bacillus_phage_vB_BteM-A9Y_ON528935.2	ON528935.2	12	5389	5826	1	D			NP_690794.1	NP_690794.1 single strand DNA binding protein [Bacillus phage phi105]	False	0.989	305.0	8.501e-95								Protein of unknown function (DUF669) [PF05037.16]				0	False
ON528935.2_13	Bacillus_phage_vB_BteM-A9Y_ON528935.2	ON528935.2	13	5887	8304	1	C	K06919	putative DNA primase/helicase	YP_009829914.1	YP_009829914.1 DNA primase [Bacillus phage phi105]	True	0.885	1485.0	0.0								D5 N terminal like [PF08706.14]; Family of unknown function (DUF5906) [PF19263.2]; Poxvirus D5 protein-like [PF03288.19]	VOG00138	sp|Q5UQ22|YL207_MIMIV Putative helicase L207/L206; Xh	Xh	0	False
ON528935.2_14	Bacillus_phage_vB_BteM-A9Y_ON528935.2	ON528935.2	14	8504	8941	1	E			NP_690796.1	NP_690796.1 hypothetical protein phi105_43 [Bacillus phage phi105]	False	0.932	286.0	4.444e-88												0	False
ON528935.2_15	Bacillus_phage_vB_BteM-A9Y_ON528935.2	ON528935.2	15	8938	9477	1	E			NP_690797.1	NP_690797.1 ERCC4-type nuclease [Bacillus phage phi105]	False	0.928	350.0	1.0240000000000001e-109									VOG08723	REFSEQ ERCC4-type nuclease; Xu	Xu	0	False
ON528935.2_16	Bacillus_phage_vB_BteM-A9Y_ON528935.2	ON528935.2	16	9510	10025	1	D			YP_009829917.1	YP_009829917.1 transposase [Bacillus phage phi105]	True	0.971	352.0	1.445e-110								Putative phage metallopeptidase [PF18894.3]				0	False
ON528935.2_17	Bacillus_phage_vB_BteM-A9Y_ON528935.2	ON528935.2	17	10026	10196	1	E			YP_009829918.1	YP_009829918.1 hypothetical protein HWA84_gp44 [Bacillus phage phi105]	False	0.84	89.0	1.072e-21												0	False
ON528935.2_18	Bacillus_phage_vB_BteM-A9Y_ON528935.2	ON528935.2	18	10193	10297	1	E																				0	False
ON528935.2_19	Bacillus_phage_vB_BteM-A9Y_ON528935.2	ON528935.2	19	10315	10692	1	E			NP_690800.1	NP_690800.1 transcriptional activator [Bacillus phage phi105]	False	0.907	239.0	2.591e-72									VOG00939	sp|O34055|ARPU_BPO12 Putative autolysin regulatory protein ArpU; Xu	Xu	0	False
ON528935.2_20	Bacillus_phage_vB_BteM-A9Y_ON528935.2	ON528935.2	20	10838	11464	1	E																				0	False
ON528935.2_21	Bacillus_phage_vB_BteM-A9Y_ON528935.2	ON528935.2	21	12123	12524	1	E			YP_009829924.1	YP_009829924.1 hypothetical protein HWA84_gp50 [Bacillus phage phi105]	False	0.886	248.0	3.653e-75												0	False
ON528935.2_22	Bacillus_phage_vB_BteM-A9Y_ON528935.2	ON528935.2	22	12719	12940	-1	E																				0	False
ON528935.2_23	Bacillus_phage_vB_BteM-A9Y_ON528935.2	ON528935.2	23	13020	13406	1	E			YP_009200923.1	YP_009200923.1 HNH endonuclease [Enterococcus phage IME-EFm5]	False	0.455	101.0	2.238e-24												0	False
ON528935.2_24	Bacillus_phage_vB_BteM-A9Y_ON528935.2	ON528935.2	24	13441	14049	1	E																				0	False
ON528935.2_25	Bacillus_phage_vB_BteM-A9Y_ON528935.2	ON528935.2	25	14287	14772	1	D			YP_009008899.1	YP_009008899.1 terminase small subunit [Enterococcus phage IME_EF3]	False	0.34	88.0	2.594e-19								Phage terminase, small subunit [PF05119.15]	VOG00738	REFSEQ terminase small subunit; Xu	Xu	0	False
ON528935.2_26	Bacillus_phage_vB_BteM-A9Y_ON528935.2	ON528935.2	26	14762	16495	1	D			YP_009200548.1	YP_009200548.1 terminase large subunit [Staphylococcus phage StB20-like]	True	0.503	518.0	1.319e-160								Terminase large subunit, endonuclease domain [PF20441.1]; Terminase large subunit, ATPase domain [PF03354.18]	VOG00185	sp|O64206|VG13_BPMD2 Gene 13 protein; Xu	Xu	0	False
ON528935.2_27	Bacillus_phage_vB_BteM-A9Y_ON528935.2	ON528935.2	27	16512	16718	1	E																				0	False
ON528935.2_28	Bacillus_phage_vB_BteM-A9Y_ON528935.2	ON528935.2	28	16723	17949	1	D			YP_009838515.1	YP_009838515.1 portal protein [Staphylococcus phage SA780ruMSSAST101]	False	0.411	264.0	5.644e-76								Phage portal protein [PF04860.15]	VOG00344	sp|Q6QGD5|PORTL_BPT5 Portal protein; XhXpXrXs	Xh;Xp;Xr;Xs	0	False	V
ON528935.2_29	Bacillus_phage_vB_BteM-A9Y_ON528935.2	ON528935.2	29	17942	18538	1	C	K06904	uncharacterized protein	YP_009838516.1	YP_009838516.1 head maturation protease [Staphylococcus phage SA780ruMSSAST101]	False	0.551	196.0	4.48e-56	MER1085000	S78	MER1085000 - family S78 unassigned peptidases (Bacillus subtilis) [S78.UPW]#S78#{peptidase unit: 65-169}~source D4FX11~	False	0.965	216.0	1.648e-62	Caudovirus prohead serine protease [PF04586.20]				0	False	P
ON528935.2_30	Bacillus_phage_vB_BteM-A9Y_ON528935.2	ON528935.2	30	18587	19789	1	D			YP_007236660.1	YP_007236660.1 major head protein [Staphylococcus phage StB20]	False	0.496	286.0	2.073e-83								Phage capsid family [PF05065.16]	VOG00134	sp|O64210|CAPSD_BPMD2 Probable major capsid protein gp17; Xs	Xs	0	False	V
ON528935.2_31	Bacillus_phage_vB_BteM-A9Y_ON528935.2	ON528935.2	31	19816	20199	1	D			NP_690762.1	NP_690762.1 tail fiber protein [Bacillus phage phi105]	False	0.479	101.0	2.1459999999999998e-24								Collagen triple helix repeat (20 copies) [PF01391.21]	VOG04321	sp|Q38581|DECO_BPSPP Decoration protein gp12; Xs	Xs	0	False	V
ON528935.2_32	Bacillus_phage_vB_BteM-A9Y_ON528935.2	ON528935.2	32	20254	20547	1	D			YP_002727886.1	YP_002727886.1 head-tail adaptor Ad1 [Enterococcus phage EFAP-1]	False	0.414	69.0	1.094e-13								Phage gp6-like head-tail connector protein [PF05135.16]	VOG00201	REFSEQ head-tail adaptor Ad1; Xu	Xu	0	False
ON528935.2_33	Bacillus_phage_vB_BteM-A9Y_ON528935.2	ON528935.2	33	20537	20863	1	D			YP_007003208.1	YP_007003208.1 head closure Hc1 [Lactobacillus phage LF1]	False	0.334	61.0	6.987e-11								Phage head-tail joining protein [PF05521.14]	VOG00080	sp|O48446|HCP16_BPSPP Head completion protein gp16; XpXrXs	Xp;Xr;Xs	0	False	V
ON528935.2_34	Bacillus_phage_vB_BteM-A9Y_ON528935.2	ON528935.2	34	20863	21246	1	E			YP_009835600.1	YP_009835600.1 HK97 gp10 family protein [Lactobacillus phage LJ]	False	0.404	74.0	4.402e-15									VOG00130	REFSEQ tail completion or Neck1 protein; Xu	Xu	0	False
ON528935.2_35	Bacillus_phage_vB_BteM-A9Y_ON528935.2	ON528935.2	35	21243	21662	1	E																	VOG00335	REFSEQ tail terminator; Xu	Xu	0	False
ON528935.2_36	Bacillus_phage_vB_BteM-A9Y_ON528935.2	ON528935.2	36	21655	22236	1	D			NP_795472.1	NP_795472.1 hypothetical protein SpyM3_0935 [Streptococcus phage 315.2]	False	0.419	130.0	4.304e-33								Phage tail tube protein [PF04630.15]	VOG01008	sp|O48449|TUBE_BPSPP Tail tube protein gp17.1*; XpXrXs	Xp;Xr;Xs	0	False	V
ON528935.2_37	Bacillus_phage_vB_BteM-A9Y_ON528935.2	ON528935.2	37	22292	22654	1	E																				0	False
ON528935.2_38	Bacillus_phage_vB_BteM-A9Y_ON528935.2	ON528935.2	38	22666	22848	1	E																				0	False
ON528935.2_39	Bacillus_phage_vB_BteM-A9Y_ON528935.2	ON528935.2	39	22911	26687	1	D			YP_007678098.1	YP_007678098.1 tail length tape measure protein [Bacillus phage PM1]	True	0.299	542.0	2.941000000000001e-159								Transglycosylase SLT domain [PF01464.23]	VOG02463	REFSEQ tail length tape measure protein; Xu	Xu	0	False
ON528935.2_40	Bacillus_phage_vB_BteM-A9Y_ON528935.2	ON528935.2	40	26700	27533	1	E			YP_007678099.1	YP_007678099.1 hypothetical protein K203_gp73 [Bacillus phage PM1]	False	0.338	150.0	1.002e-38									VOG02668	REFSEQ tail protein; Xu	Xu	0	False
ON528935.2_41	Bacillus_phage_vB_BteM-A9Y_ON528935.2	ON528935.2	41	27547	29421	1	D			YP_009829892.1	YP_009829892.1 tail protein with endopeptidase domain [Bacillus phage phi105]	False	0.286	203.0	4.925e-53								Prophage endopeptidase tail [PF06605.14]	VOG02166	REFSEQ tail protein with endopeptidase domain; Xu	Xu	0	False
ON528935.2_42	Bacillus_phage_vB_BteM-A9Y_ON528935.2	ON528935.2	42	29432	31999	1	D			YP_009829893.1	YP_009829893.1 pre-neck appendage protein [Bacillus phage phi105]	True	0.692	1179.0	0.0	MER0239591	G02	MER0239591 - pre-neck appendage protein (Bacillus phage phi29) () [G02.001]#G02#{peptidase unit: 689-852}~source ADF59152~	False	0.82	279.0	1.075e-75	Peptidase_G2, IMC autoproteolytic cleavage domain [PF11962.11]; Pectate lyase superfamily protein [PF12708.10]				0	False	P
ON528935.2_43	Bacillus_phage_vB_BteM-A9Y_ON528935.2	ON528935.2	43	32012	33544	1	D			YP_009829894.1	YP_009829894.1 minor tail protein [Bacillus phage phi105]	True	0.679	371.0	6.085e-111								BppU N-terminal domain [PF10651.12]	VOG11813	REFSEQ BppU family baseplate upper protein; Xu	Xu	0	False
ON528935.2_44	Bacillus_phage_vB_BteM-A9Y_ON528935.2	ON528935.2	44	33558	33911	1	E			YP_009829895.1	YP_009829895.1 tail fiber protein [Bacillus phage phi105]	False	0.418	89.0	3.4480000000000004e-20									VOG01481	sp|Q925X3|Y124_LISIN Uncharacterized protein Lin0124/Lin2378/Lin2564; Xu	Xu	0	False	F
ON528935.2_45	Bacillus_phage_vB_BteM-A9Y_ON528935.2	ON528935.2	45	33912	34055	1	D																Phage uncharacterised protein (Phage_XkdX) [PF09693.13]	VOG00187	sp|O31968|YOMP_BACSU SPbeta prophage-derived uncharacterized protein YomP; Xu	Xu	0	False	F
ON528935.2_46	Bacillus_phage_vB_BteM-A9Y_ON528935.2	ON528935.2	46	34074	34913	1	C	K01126	glycerophosphoryl diester phosphodiesterase [EC:3.1.4.46]	YP_009098035.1	YP_009098035.1 glycerophosphoryl diester phosphodiesterase [Staphylococcus phage MCE-2014]	False	0.354	134.0	2.593e-33								Glycerophosphoryl diester phosphodiesterase family [PF03009.20]				0	False	F
ON528935.2_47	Bacillus_phage_vB_BteM-A9Y_ON528935.2	ON528935.2	47	34954	35376	1	D			NP_690778.1	NP_690778.1 holin [Bacillus phage phi105]	False	0.803	225.0	4.586e-67								Bacteriophage holin family [PF05105.15]	VOG07462	sp|Q92FD1|Y175_LISIN Uncharacterized protein Lin0175; Xh	Xh	0	False	F
ON528935.2_48	Bacillus_phage_vB_BteM-A9Y_ON528935.2	ON528935.2	48	35418	36347	1	C	K01447	N-acetylmuramoyl-L-alanine amidase [EC:3.5.1.28]	YP_009829898.1	YP_009829898.1 endolysin [Bacillus phage phi105]	True	0.698	361.0	5.389e-111								N-acetylmuramoyl-L-alanine amidase [PF01510.28]; Putative peptidoglycan binding domain [PF01471.21]; LysM domain [PF01476.23]	VOG01249	REFSEQ endolysin; Xu	Xu	0	False	F
ON528935.2_49	Bacillus_phage_vB_BteM-A9Y_ON528935.2	ON528935.2	49	36370	36516	-1	E																				0	False	F
ON528935.2_50	Bacillus_phage_vB_BteM-A9Y_ON528935.2	ON528935.2	50	36529	37113	-1	E																				0	False	F
ON528935.2_51	Bacillus_phage_vB_BteM-A9Y_ON528935.2	ON528935.2	51	37280	37390	1	E																				0	False	F
ON528935.2_52	Bacillus_phage_vB_BteM-A9Y_ON528935.2	ON528935.2	52	37621	37863	1	E																				0	False	F
ON528935.2_53	Bacillus_phage_vB_BteM-A9Y_ON528935.2	ON528935.2	53	37965	38219	1	E																				0	False	F
ON528935.2_54	Bacillus_phage_vB_BteM-A9Y_ON528935.2	ON528935.2	54	38257	38346	-1	E																				0	False	F
ON528935.2_55	Bacillus_phage_vB_BteM-A9Y_ON528935.2	ON528935.2	55	38402	38554	-1	E			YP_007678055.1	YP_007678055.1 hypothetical protein K203_gp29 [Bacillus phage PM1]	False	0.654	68.0	3.099e-14												0	False	F
