## Supplementary material for "Phage genome architecture and GC content: Structural genes and where to find them": Annotation data: annotations.tsv

	fasta	scaffold	gene_position	start_position	end_position	strandedness	rank	ko_id	kegg_hit	viral_id	viral_hit	viral_RBH	viral_identity	viral_bitScore	viral_eVal	peptidase_id	peptidase_family	peptidase_hit	peptidase_RBH	peptidase_bitScore	peptidase_eVal	peptidase_identity	pfam_hits	vogdb_id	vogdb_hits	vogdb_categories	heme_regulatory_motif_count	is_transposon	amg_flags
HQ634187.1_1	Cyanophage_KBS-S-2A_HQ634187.1	HQ634187.1	1	1	3324	1	D			YP_007674974.1	YP_007674974.1 tail protein, partial [Cyanophage KBS-S-2A]	True	0.966	2253.0	0.0								Putative phage tail protein [PF13550.9]	VOG00575	sp|Q6QGE9|BPPB3_BPT5 Baseplate hub protein pb3; XhXs	Xs;Xh	0	False	VF
HQ634187.1_2	Cyanophage_KBS-S-2A_HQ634187.1	HQ634187.1	2	3324	4535	1	D			YP_007674975.1	YP_007674975.1 tail fiber protein [Cyanophage KBS-S-2A]	True	0.908	766.0	2.5889999999999995e-249								Phage Tail Collar Domain [PF07484.15]	VOG00191	REFSEQ hypothetical protein; Xu	Xu	0	False	F
HQ634187.1_3	Cyanophage_KBS-S-2A_HQ634187.1	HQ634187.1	3	4572	5387	1	E			YP_007674976.1	YP_007674976.1 tail fiber protein [Cyanophage KBS-S-2A]	True	0.937	535.0	6.305e-172												0	False	F
HQ634187.1_4	Cyanophage_KBS-S-2A_HQ634187.1	HQ634187.1	4	5411	5575	1	E			YP_007674977.1	YP_007674977.1 hypothetical protein CPKG_00004 [Cyanophage KBS-S-2A]	False	1.0	117.0	1.592e-31												0	False
HQ634187.1_5	Cyanophage_KBS-S-2A_HQ634187.1	HQ634187.1	5	5663	5968	1	E			YP_007674978.1	YP_007674978.1 hypothetical protein CPKG_00005 [Cyanophage KBS-S-2A]	False	0.978	211.0	6.128e-63									VOG14629	REFSEQ hypothetical protein; Xu	Xu	0	False
HQ634187.1_6	Cyanophage_KBS-S-2A_HQ634187.1	HQ634187.1	6	6623	7354	1	C	K03791	putative chitinase	YP_007674981.1	YP_007674981.1 endolysin [Cyanophage KBS-S-2A]	True	1.0	526.0	2.369e-169								Chitinase class I [PF00182.22]	VOG34984	REFSEQ endolysin; Xu	Xu	0	False
HQ634187.1_7	Cyanophage_KBS-S-2A_HQ634187.1	HQ634187.1	7	7404	7565	-1	E			YP_007674982.1	YP_007674982.1 hypothetical protein CPKG_00009 [Cyanophage KBS-S-2A]	False	0.989	113.0	4.946e-30									VOG36812	REFSEQ hypothetical protein; Xu	Xu	0	False
HQ634187.1_8	Cyanophage_KBS-S-2A_HQ634187.1	HQ634187.1	8	7619	7813	1	E			YP_007674983.1	YP_007674983.1 hypothetical protein CPKG_00010 [Cyanophage KBS-S-2A]	False	0.871	118.0	1.408e-31									VOG36813	REFSEQ hypothetical protein; Xu	Xu	0	False
HQ634187.1_9	Cyanophage_KBS-S-2A_HQ634187.1	HQ634187.1	9	7779	8708	-1	D			YP_007674984.1	YP_007674984.1 RNA polymerase sigma factor [Cyanophage KBS-S-2A]	True	0.938	610.0	2.676e-197								Sigma-70 factor, region 1.2 [PF00140.23]; Sigma-70 region 3 [PF04539.19]	VOG03567	sp|P07860|RPSF_BACSU RNA polymerase sigma-F factor; Xh	Xh	0	False
HQ634187.1_10	Cyanophage_KBS-S-2A_HQ634187.1	HQ634187.1	10	9060	10211	-1	E			YP_007674986.1	YP_007674986.1 hypothetical protein CPKG_00013 [Cyanophage KBS-S-2A]	True	0.993	805.0	2.113e-263									VOG02246	sp|O31948|YONJ_BACSU SPbeta prophage-derived uncharacterized protein YonJ; Xu	Xu	0	False
HQ634187.1_11	Cyanophage_KBS-S-2A_HQ634187.1	HQ634187.1	11	10376	10615	-1	E			YP_007674987.1	YP_007674987.1 hypothetical protein CPKG_00014 [Cyanophage KBS-S-2A]	False	0.918	154.0	9.076e-44												0	False
HQ634187.1_12	Cyanophage_KBS-S-2A_HQ634187.1	HQ634187.1	12	10782	11111	-1	C	K03111	single-strand DNA-binding protein	YP_007674989.1	YP_007674989.1 single strand DNA binding protein [Cyanophage KBS-S-2A]	False	0.998	232.0	2.562e-70								Single-strand binding protein family [PF00436.28]	VOG00906	sp|O21902|SSB_BPLSK SSB protein; Xh	Xh	0	False
HQ634187.1_13	Cyanophage_KBS-S-2A_HQ634187.1	HQ634187.1	13	11105	11338	-1	E			YP_007674990.1	YP_007674990.1 hypothetical protein CPKG_00017 [Cyanophage KBS-S-2A]	False	1.0	168.0	9.262e-49												0	False
HQ634187.1_14	Cyanophage_KBS-S-2A_HQ634187.1	HQ634187.1	14	11335	12000	-1	D			YP_007674991.1	YP_007674991.1 hypothetical protein CPKG_00018 [Cyanophage KBS-S-2A]	True	0.955	446.0	3.855e-142								Protein of unknown function (DUF1071) [PF06378.14]	VOG24604	REFSEQ hypothetical protein; Xu	Xu	0	False
HQ634187.1_15	Cyanophage_KBS-S-2A_HQ634187.1	HQ634187.1	15	12000	12785	-1	C	K10906	exodeoxyribonuclease VIII [EC:3.1.11.-]	YP_007674992.1	YP_007674992.1 exonuclease VIII [Cyanophage KBS-S-2A]	True	0.996	552.0	5.100000000000001e-178								PDDEXK-like domain of unknown function (DUF3799) [PF12684.10]	VOG08192	sp|P03698|VBET_LAMBD Recombination protein bet; Xr	Xr	0	False	V
HQ634187.1_16	Cyanophage_KBS-S-2A_HQ634187.1	HQ634187.1	16	12782	12982	-1	E			YP_007674993.1	YP_007674993.1 hypothetical protein CPKG_00020 [Cyanophage KBS-S-2A]	False	1.0	142.0	6.3e-40									VOG35381	REFSEQ hypothetical protein; Xu	Xu	0	False
HQ634187.1_17	Cyanophage_KBS-S-2A_HQ634187.1	HQ634187.1	17	13090	13284	-1	E			YP_007674994.1	YP_007674994.1 hypothetical protein CPKG_00021 [Cyanophage KBS-S-2A]	False	0.989	136.0	9.038e-38												0	False
HQ634187.1_18	Cyanophage_KBS-S-2A_HQ634187.1	HQ634187.1	18	13281	13445	-1	E			YP_007674995.1	YP_007674995.1 hypothetical protein CPKG_00022 [Cyanophage KBS-S-2A]	False	1.0	121.0	1.26e-32									VOG24606	REFSEQ hypothetical protein; Xu	Xu	0	False
HQ634187.1_19	Cyanophage_KBS-S-2A_HQ634187.1	HQ634187.1	19	13442	13714	-1	E			YP_007674996.1	YP_007674996.1 hypothetical protein CPKG_00023 [Cyanophage KBS-S-2A]	False	0.997	192.0	1.012e-56												0	False
HQ634187.1_20	Cyanophage_KBS-S-2A_HQ634187.1	HQ634187.1	20	14050	14763	-1	E			YP_007674997.1	YP_007674997.1 hypothetical protein CPKG_00024 [Cyanophage KBS-S-2A]	True	0.984	494.0	1.609e-158												0	False
HQ634187.1_21	Cyanophage_KBS-S-2A_HQ634187.1	HQ634187.1	21	14753	15598	-1	D			YP_007674998.1	YP_007674998.1 hypothetical protein CPKG_00025 [Cyanophage KBS-S-2A]	True	0.973	578.0	8.8e-187								Domain of unknown function (DUF4326) [PF14216.9]				0	False
HQ634187.1_22	Cyanophage_KBS-S-2A_HQ634187.1	HQ634187.1	22	16045	16272	1	E			YP_007675000.1	YP_007675000.1 hypothetical protein CPKG_00027 [Cyanophage KBS-S-2A]	False	0.962	154.0	7.433999999999999e-44												0	False
HQ634187.1_23	Cyanophage_KBS-S-2A_HQ634187.1	HQ634187.1	23	16348	17142	1	E			YP_007675001.1	YP_007675001.1 hypothetical protein CPKG_00028 [Cyanophage KBS-S-2A]	True	0.984	550.0	2.074e-177									VOG00643	REFSEQ hypothetical protein; Xu	Xu	0	False
HQ634187.1_24	Cyanophage_KBS-S-2A_HQ634187.1	HQ634187.1	24	17142	17357	1	E			YP_007675002.1	YP_007675002.1 hypothetical protein CPKG_00029 [Cyanophage KBS-S-2A]	False	1.0	119.0	7.731e-32												0	False
HQ634187.1_25	Cyanophage_KBS-S-2A_HQ634187.1	HQ634187.1	25	17550	17789	1	E			YP_007675004.1	YP_007675004.1 hypothetical protein CPKG_00031 [Cyanophage KBS-S-2A]	False	0.867	145.0	1.8079999999999999e-40												0	False
HQ634187.1_26	Cyanophage_KBS-S-2A_HQ634187.1	HQ634187.1	26	17786	17971	1	E			YP_007675005.1	YP_007675005.1 hypothetical protein CPKG_00032 [Cyanophage KBS-S-2A]	False	1.0	134.0	5.19e-37												0	False
HQ634187.1_27	Cyanophage_KBS-S-2A_HQ634187.1	HQ634187.1	27	18272	18745	1	E			YP_007675007.1	YP_007675007.1 hypothetical protein CPKG_00034 [Cyanophage KBS-S-2A]	False	0.934	310.0	3.4240000000000002e-96												0	False
HQ634187.1_28	Cyanophage_KBS-S-2A_HQ634187.1	HQ634187.1	28	18732	20084	1	C	K06909	phage terminase large subunit	YP_007675008.1	YP_007675008.1 phage terminase [Cyanophage KBS-S-2A]	True	0.979	854.0	3.784e-279								Terminase large subunit, T4likevirus-type, N-terminal [PF03237.18]; Terminase RNaseH-like domain [PF17289.5]	VOG00230	sp|O31952|YONF_BACSU SPbeta prophage-derived uncharacterized protein YonF; Xu	Xu	0	False
HQ634187.1_29	Cyanophage_KBS-S-2A_HQ634187.1	HQ634187.1	29	20196	20453	1	E			YP_007675009.1	YP_007675009.1 hypothetical protein CPKG_00036 [Cyanophage KBS-S-2A]	False	1.0	183.0	1.1389999999999999e-53												0	False
HQ634187.1_30	Cyanophage_KBS-S-2A_HQ634187.1	HQ634187.1	30	20524	21921	1	D			YP_007675010.1	YP_007675010.1 portal protein [Cyanophage KBS-S-2A]	True	0.963	944.0	6.709e-310								Domain of unknown function (DUF4055) [PF13264.9]; Phage portal protein, SPP1 Gp6-like [PF05133.17]	VOG00109	sp|Q05220|PORTL_BPML5 Portal protein; XpXrXs	Xp;Xr;Xs	0	False	V
HQ634187.1_31	Cyanophage_KBS-S-2A_HQ634187.1	HQ634187.1	31	21927	22235	1	E			YP_007675011.1	YP_007675011.1 hypothetical protein CPKG_00038 [Cyanophage KBS-S-2A]	False	0.985	212.0	1.818e-63												0	False
HQ634187.1_32	Cyanophage_KBS-S-2A_HQ634187.1	HQ634187.1	32	22232	23482	1	D			YP_007675012.1	YP_007675012.1 head morphogenesis [Cyanophage KBS-S-2A]	True	0.94	822.0	1.291e-268								Phage Mu protein F like protein [PF04233.17]	VOG36822	REFSEQ head morphogenesis; Xu	Xu	0	False
HQ634187.1_33	Cyanophage_KBS-S-2A_HQ634187.1	HQ634187.1	33	23705	23929	1	D			YP_007675014.1	YP_007675014.1 hypothetical protein CPKG_00041 [Cyanophage KBS-S-2A]	False	0.935	147.0	1.537e-41								Hypervirulence associated proteins TUDOR domain [PF11160.11]				0	False
HQ634187.1_34	Cyanophage_KBS-S-2A_HQ634187.1	HQ634187.1	34	23926	24201	1	E			YP_007675015.1	YP_007675015.1 hypothetical protein CPKG_00042 [Cyanophage KBS-S-2A]	False	0.971	188.0	1.831e-55												0	False
HQ634187.1_35	Cyanophage_KBS-S-2A_HQ634187.1	HQ634187.1	35	24228	24905	1	E			YP_007675016.1	YP_007675016.1 hypothetical protein CPKG_00043 [Cyanophage KBS-S-2A]	True	0.899	424.0	2.175e-134									VOG00977	sp|Q38580|SCAF_BPSPP Capsid assembly scaffolding protein; Xs	Xs	0	False	V
HQ634187.1_36	Cyanophage_KBS-S-2A_HQ634187.1	HQ634187.1	36	24989	26017	1	D			YP_007675017.1	YP_007675017.1 major head protein [Cyanophage KBS-S-2A]	True	0.934	671.0	7.649e-218								Major capsid protein 13-like [PF20036.2]	VOG08005	sp|A0A0H5AXT3|CAPSD_BPK21 Major capsid protein; Xs	Xs	0	False	V
HQ634187.1_37	Cyanophage_KBS-S-2A_HQ634187.1	HQ634187.1	37	26029	26394	1	E			YP_007675018.1	YP_007675018.1 hypothetical protein CPKG_00045 [Cyanophage KBS-S-2A]	False	0.855	216.0	1.413e-64									VOG24624	REFSEQ hypothetical protein; Xu	Xu	0	False
HQ634187.1_38	Cyanophage_KBS-S-2A_HQ634187.1	HQ634187.1	38	26506	27066	1	D			YP_007675019.1	YP_007675019.1 head-tail adaptor Ad1 [Cyanophage KBS-S-2A]	True	0.95	373.0	1.177e-117								Putative DnaT-like ssDNA binding protein [PF20557.1]	VOG01527	REFSEQ head-tail adaptor Ad1; Xu	Xu	0	False
HQ634187.1_39	Cyanophage_KBS-S-2A_HQ634187.1	HQ634187.1	39	27069	27317	1	E			YP_007675020.1	YP_007675020.1 hypothetical protein CPKG_00047 [Cyanophage KBS-S-2A]	False	0.938	164.0	5.2979999999999995e-47									VOG01343	REFSEQ hypothetical protein; Xu	Xu	0	False
HQ634187.1_40	Cyanophage_KBS-S-2A_HQ634187.1	HQ634187.1	40	27321	28163	1	E			YP_007675021.1	YP_007675021.1 hypothetical protein CPKG_00048 [Cyanophage KBS-S-2A]	True	0.905	531.0	1.639e-170												0	False
HQ634187.1_41	Cyanophage_KBS-S-2A_HQ634187.1	HQ634187.1	41	28169	28453	1	E			YP_007675022.1	YP_007675022.1 hypothetical protein CPKG_00049 [Cyanophage KBS-S-2A]	False	0.979	196.0	3.806e-58									VOG36790	REFSEQ hypothetical protein; Xu	Xu	0	False
HQ634187.1_42	Cyanophage_KBS-S-2A_HQ634187.1	HQ634187.1	42	28450	29214	1	E			YP_007675023.1	YP_007675023.1 hypothetical protein CPKG_00050 [Cyanophage KBS-S-2A]	True	0.933	499.0	8.163000000000002e-160									VOG04690	REFSEQ hypothetical protein; Xu	Xu	0	False
HQ634187.1_43	Cyanophage_KBS-S-2A_HQ634187.1	HQ634187.1	43	29261	30088	1	E			YP_007675024.1	YP_007675024.1 hypothetical protein CPKG_00051 [Cyanophage KBS-S-2A]	True	0.931	538.0	4.457e-173									VOG04690	REFSEQ hypothetical protein; Xu	Xu	0	False
HQ634187.1_44	Cyanophage_KBS-S-2A_HQ634187.1	HQ634187.1	44	30085	30183	1	E																				0	False
HQ634187.1_45	Cyanophage_KBS-S-2A_HQ634187.1	HQ634187.1	45	30180	30848	1	E			YP_007675025.1	YP_007675025.1 endonuclease [Cyanophage KBS-S-2A]	True	0.966	454.0	7.368e-145												0	False
HQ634187.1_46	Cyanophage_KBS-S-2A_HQ634187.1	HQ634187.1	46	30845	31606	1	E			YP_007675026.1	YP_007675026.1 virion structural protein [Cyanophage KBS-S-2A]	True	0.934	497.0	2.749e-159									VOG02680	REFSEQ virion structural protein; Xu	Xu	0	False
HQ634187.1_47	Cyanophage_KBS-S-2A_HQ634187.1	HQ634187.1	47	31661	32017	1	E			YP_007675027.1	YP_007675027.1 head closure Hc1 [Cyanophage KBS-S-2A]	False	0.889	221.0	3.785e-66									VOG00159	REFSEQ head closure Hc1; Xu	Xu	0	False
HQ634187.1_48	Cyanophage_KBS-S-2A_HQ634187.1	HQ634187.1	48	32017	32460	1	E			YP_007675028.1	YP_007675028.1 tail completion or Neck1 protein [Cyanophage KBS-S-2A]	False	0.996	312.0	4.371e-97									VOG24626	REFSEQ hypothetical protein; Xu	Xu	0	False
HQ634187.1_49	Cyanophage_KBS-S-2A_HQ634187.1	HQ634187.1	49	32457	32879	1	D			YP_007675029.1	YP_007675029.1 tail terminator [Cyanophage KBS-S-2A]	False	0.968	287.0	7.209e-89								Bacteriophage related domain of unknown function [PF13554.9]	VOG00387	REFSEQ tail terminator; Xu	Xu	0	False
HQ634187.1_50	Cyanophage_KBS-S-2A_HQ634187.1	HQ634187.1	50	32907	33665	1	E			YP_007675030.1	YP_007675030.1 hypothetical protein CPKG_00057 [Cyanophage KBS-S-2A]	True	0.924	490.0	1.048e-156									VOG00377	sp|P85503|STRU3_BPPAJ Structural protein 3; Xs	Xs	0	False	V
HQ634187.1_51	Cyanophage_KBS-S-2A_HQ634187.1	HQ634187.1	51	33751	34101	1	E			YP_007675031.1	YP_007675031.1 hypothetical protein CPKG_00058 [Cyanophage KBS-S-2A]	False	0.908	222.0	9.711e-67												0	False
HQ634187.1_52	Cyanophage_KBS-S-2A_HQ634187.1	HQ634187.1	52	34305	37121	1	E			YP_007675032.1	YP_007675032.1 tail length tape measure protein [Cyanophage KBS-S-2A]	True	0.883	1722.0	0.0												0	False	F
HQ634187.1_53	Cyanophage_KBS-S-2A_HQ634187.1	HQ634187.1	53	37121	37642	1	D			YP_007675033.1	YP_007675033.1 minor tail protein [Cyanophage KBS-S-2A]	True	0.965	353.0	4.498e-111								Phage minor tail protein [PF05939.16]	VOG02471	sp|P03737|TIPM_LAMBD Tail tip protein M; XhXpXrXs	Xs;Xp;Xr;Xh	0	False	VF
HQ634187.1_54	Cyanophage_KBS-S-2A_HQ634187.1	HQ634187.1	54	37639	38346	1	D			YP_007675034.1	YP_007675034.1 minor tail protein [Cyanophage KBS-S-2A]	True	0.995	496.0	2.2070000000000002e-159								Phage minor tail protein L [PF05100.15]	VOG00504	sp|O64332|TIPL_BPN15 Tail tip protein L; XhXpXrXs	Xs;Xp;Xr;Xh	0	False	VF
HQ634187.1_55	Cyanophage_KBS-S-2A_HQ634187.1	HQ634187.1	55	38349	39071	1	D			YP_007675035.1	YP_007675035.1 minor tail protein [Cyanophage KBS-S-2A]	True	1.0	511.0	3.286e-164	MER0425095	C40	MER0425095 - family C40 unassigned peptidases () [C40.UPW]#C40#{peptidase unit: 111-240}~source YP_004414864~	False	76.0	8.784e-14	0.354	Prokaryotic homologs of the JAB domain [PF14464.9]				0	False	PF
HQ634187.1_56	Cyanophage_KBS-S-2A_HQ634187.1	HQ634187.1	56	39071	39703	1	D			YP_007675036.1	YP_007675036.1 tail protein [Cyanophage KBS-S-2A]	True	0.923	407.0	4.427e-129								Bacteriophage lambda tail assembly protein I [PF06805.15]	VOG02683	sp|O64334|TIPI_BPN15 Tail tip assembly protein I; XhXs	Xs;Xh	0	False	VF
HQ634187.1_57	Cyanophage_KBS-S-2A_HQ634187.1	HQ634187.1	57	39703	40656	1	E			YP_007675037.1	YP_007675037.1 tail protein and host specificity, partial [Cyanophage KBS-S-2A]	True	0.965	647.0	3.865e-210												0	False	F
