## Supplementary material for "Phage genome architecture and GC content: Structural genes and where to find them": Annotation data: annotations.tsv

	fasta	scaffold	gene_position	start_position	end_position	strandedness	rank	ko_id	kegg_hit	viral_id	viral_hit	viral_RBH	viral_identity	viral_bitScore	viral_eVal	pfam_hits	cazy_ids	cazy_hits	cazy_subfam_ec	cazy_best_hit	vogdb_id	vogdb_hits	vogdb_categories	heme_regulatory_motif_count	is_transposon	amg_flags
ON287378.1_1	Dickeya_phage_DchS19_ON287378.1	ON287378.1	1	1	1611	-1	E			YP_009811102.1	YP_009811102.1 tail protein [Dickeya phage vB_DsoP_JA10]	True	0.962	1089.0	0.0						VOG02059	sp|P03747|TUBE2_BPT7 Tail tubular protein gp12; XpXrXs	Xp;Xr;Xs	0	False	VF
ON287378.1_2	Dickeya_phage_DchS19_ON287378.1	ON287378.1	2	1633	2220	-1	D			YP_009801143.1	YP_009801143.1 tail protein [Dickeya phage Ninurta]	True	0.962	397.0	1.087e-125	Tail tubular protein [PF17212.6]								0	False	F
ON287378.1_3	Dickeya_phage_DchS19_ON287378.1	ON287378.1	3	2295	2393	-1	E																	0	False	F
ON287378.1_4	Dickeya_phage_DchS19_ON287378.1	ON287378.1	4	2393	3424	-1	D			YP_009811099.1	YP_009811099.1 major head protein [Dickeya phage vB_DsoP_JA10]	True	0.915	656.0	1.2710000000000002e-212	Phage capsid protein [PF19821.2]					VOG00529	sp|P19727|CAPSB_BPT7 Minor capsid protein; XrXs	Xr;Xs	0	False	VF
ON287378.1_5	Dickeya_phage_DchS19_ON287378.1	ON287378.1	5	3550	4422	-1	D			YP_009801140.1	YP_009801140.1 head assembly [Dickeya phage Ninurta]	True	0.832	499.0	3.180000000000001e-159	Phage T7 capsid assembly protein [PF05396.14]					VOG00327	sp|P20324|SCAF_BPT3 Capsid assembly scaffolding protein; Xs	Xs	0	False	VF
ON287378.1_6	Dickeya_phage_DchS19_ON287378.1	ON287378.1	6	4493	6097	-1	D			YP_009811097.1	YP_009811097.1 head-tail adaptor [Dickeya phage vB_DsoP_JA10]	True	0.925	1035.0	0.0	Bacteriophage head to tail connecting protein [PF12236.11]					VOG00516	sp|P03728|PORTL_BPT7 Portal protein; XpXrXs	Xp;Xr;Xs	0	False	VF
ON287378.1_7	Dickeya_phage_DchS19_ON287378.1	ON287378.1	7	6108	6419	-1	D			YP_009801138.1	YP_009801138.1 host range and adsorption protein [Dickeya phage Ninurta]	False	0.839	181.0	1.339e-52	Bacteriophage T7 virion assembly protein [PF11653.11]					VOG04712	sp|P20322|GP73_BPT3 Protein 7.3; Xs	Xs	0	False	V
ON287378.1_8	Dickeya_phage_DchS19_ON287378.1	ON287378.1	8	6450	6746	-1	D			YP_009801137.1	YP_009801137.1 hypothetical protein HOT18_gp29 [Dickeya phage Ninurta]	False	0.88	182.0	5.580999999999999e-53	Bacteriophage T7-like, protein 6.7 [PF17570.5]					VOG01899	sp|P03801|GP67_BPT7 Protein 6.7; Xs	Xs	0	False	V
ON287378.1_9	Dickeya_phage_DchS19_ON287378.1	ON287378.1	9	6765	7019	-1	D			YP_009801136.1	YP_009801136.1 hypothetical protein HOT18_gp28 [Dickeya phage Ninurta]	False	0.97	174.0	1.566e-50	Bacteriophage T7-like gene 6.5 [PF10911.11]					VOG08681	sp|P03800|Y65_BPT7 Protein 6.5; Xu	Xu	0	False
ON287378.1_10	Dickeya_phage_DchS19_ON287378.1	ON287378.1	10	7118	7225	-1	E																	0	False
ON287378.1_11	Dickeya_phage_DchS19_ON287378.1	ON287378.1	11	7183	8118	-1	C	K21526	Escherichia phage exonuclease [EC:3.1.11.3]	YP_009801135.1	YP_009801135.1 exonuclease [Dickeya phage Ninurta]	True	0.988	650.0	3.21e-211	5'-3' exonuclease, N-terminal resolvase-like domain [PF02739.19]					VOG07202	sp|P13319|RNH_BPT4 Ribonuclease H; Xr	Xr	0	False	V
ON287378.1_12	Dickeya_phage_DchS19_ON287378.1	ON287378.1	12	8118	8480	-1	E			YP_009801134.1	YP_009801134.1 hypothetical protein HOT18_gp26 [Dickeya phage Ninurta]	False	0.843	211.0	8.186e-63						VOG02509	sp|P07069|Y04K_BPT4 Uncharacterized 12.6 kDa protein in pin-nrdC intergenic region; Xu	Xu	0	False
ON287378.1_13	Dickeya_phage_DchS19_ON287378.1	ON287378.1	13	8477	8686	-1	E			YP_009801133.1	YP_009801133.1 HNS binding protein [Dickeya phage Ninurta]	False	0.983	145.0	5.822e-41						VOG08682	sp|P03787|V5557_BPT7 Fusion protein 5.5/5.7; Xr	Xr	0	False	V
ON287378.1_14	Dickeya_phage_DchS19_ON287378.1	ON287378.1	14	8686	9000	-1	D			YP_009801132.1	YP_009801132.1 Gp5.5-like host HNS inhibition [Dickeya phage Ninurta]	False	0.721	154.0	4.203e-43	Bacteriophage T7, gene 5.5 [PF11247.11]					VOG00112	sp|P20319|V55_BPT3 Gene 5.5 protein; Xu	Xu	0	False
ON287378.1_15	Dickeya_phage_DchS19_ON287378.1	ON287378.1	15	9014	11098	-1	C	K21238	Escherichia phage DNA-directed DNA polymerase [EC:2.7.7.7]	YP_009801131.1	YP_009801131.1 DNA polymerase I [Dickeya phage Ninurta]	True	1.0	1472.0	0.0	DNA polymerase family A [PF00476.23]					VOG00075	sp|O64235|DPOL_BPMD2 DNA polymerase; XhXr	Xr;Xh	0	False	V
ON287378.1_16	Dickeya_phage_DchS19_ON287378.1	ON287378.1	16	11121	11489	-1	E			YP_009801130.1	YP_009801130.1 hypothetical protein HOT18_gp22 [Dickeya phage Ninurta]	False	0.587	147.0	2.882e-40						VOG04998	sp|P03786|Y47_BPT7 Protein 4.7; Xu	Xu	0	False
ON287378.1_17	Dickeya_phage_DchS19_ON287378.1	ON287378.1	17	11566	11799	-1	D			YP_009811087.1	YP_009811087.1 hypothetical protein HOU07_gp23 [Dickeya phage vB_DsoP_JA10]	False	0.833	135.0	4.488e-37	Family of unknown function (DUF5471) [PF17565.5]					VOG01904	sp|P20317|V43_BPT3 Gene 4.3 protein; Xu	Xu	0	False
ON287378.1_18	Dickeya_phage_DchS19_ON287378.1	ON287378.1	18	11881	13590	-1	C	K21502	Escherichia phage DNA primase/helicase [EC:2.7.7.- 5.6.2.3]	YP_009801128.1	YP_009801128.1 DNA primase/helicase [Dickeya phage Ninurta]	True	0.959	1097.0	0.0	DnaB-like helicase C terminal domain [PF03796.18]; Toprim-like [PF13155.9]; KaiC [PF06745.16]					VOG04360	sp|P04530|HELIC_BPT4 DnaB-like replicative helicase; XhXr	Xr;Xh	0	False	V
ON287378.1_19	Dickeya_phage_DchS19_ON287378.1	ON287378.1	19	13565	13930	-1	D			NP_041974.1	NP_041974.1 HNH endonuclease [Escherichia phage T7]	False	0.696	168.0	7.789999999999999e-48	HNH endonuclease [PF13392.9]					VOG00866	REFSEQ HNH endonuclease; Xu	Xu	0	False
ON287378.1_20	Dickeya_phage_DchS19_ON287378.1	ON287378.1	20	13942	14445	-1	E			YP_009811085.1	YP_009811085.1 nucleotidyltransferase [Dickeya phage vB_DsoP_JA10]	False	0.982	348.0	2.799e-109						VOG00095	REFSEQ nucleotidyltransferase; Xu	Xu	0	False
ON287378.1_21	Dickeya_phage_DchS19_ON287378.1	ON287378.1	21	14517	14972	-1	C	K01447	N-acetylmuramoyl-L-alanine amidase [EC:3.5.1.28]	YP_009811084.1	YP_009811084.1 amidase [Dickeya phage vB_DsoP_JA10]	False	1.0	327.0	3.2720000000000004e-102	N-acetylmuramoyl-L-alanine amidase [PF01510.28]					VOG04266	sp|P39800|XLYA_BACSU N-acetylmuramoyl-L-alanine amidase XlyA; Xh	Xh	0	False
ON287378.1_22	Dickeya_phage_DchS19_ON287378.1	ON287378.1	22	14974	15420	-1	C	K21525	Escherichia phage endonuclease I [EC:3.1.21.2]	YP_009811083.1	YP_009811083.1 endonuclease [Dickeya phage vB_DsoP_JA10]	False	0.966	303.0	3.473e-94	Phage endonuclease I [PF05367.14]					VOG00381	sp|P00641|ENDO_BPT7 Endonuclease I; Xp	Xp	0	False
ON287378.1_23	Dickeya_phage_DchS19_ON287378.1	ON287378.1	23	15420	16121	-1	C	K25280	Escherichia phage single-stranded DNA-binding protein	YP_009811082.1	YP_009811082.1 Gp2.5-like ssDNA binding protein and ssDNA annealing protein [Dickeya phage vB_DsoP_JA10]	True	0.959	472.0	6.215999999999999e-151						VOG00262	sp|P20313|SSB_BPT3 Single-stranded DNA-binding protein; Xr	Xr	0	False	V
ON287378.1_24	Dickeya_phage_DchS19_ON287378.1	ON287378.1	24	16184	16552	-1	E			YP_009811081.1	YP_009811081.1 hypothetical protein HOU07_gp17 [Dickeya phage vB_DsoP_JA10]	False	0.976	253.0	2.582e-77						VOG13308	REFSEQ hypothetical protein; Xu	Xu	0	False
ON287378.1_25	Dickeya_phage_DchS19_ON287378.1	ON287378.1	25	16545	16733	-1	D			YP_009801121.1	YP_009801121.1 RNA polymerase inhibitor [Dickeya phage Ninurta]	False	0.928	123.0	2.836e-33	RNA polymerase inhibitor [PF16857.8]					VOG01415	sp|P03704|VRPI_BPT7 Bacterial RNA polymerase inhibitor; Xp	Xp	0	False
ON287378.1_26	Dickeya_phage_DchS19_ON287378.1	ON287378.1	26	16726	17364	-1	E			YP_009801120.1	YP_009801120.1 hypothetical protein HOT18_gp12 [Dickeya phage Ninurta]	True	0.974	437.0	2.595e-139						VOG02121	sp|Q7Y4Y9|DNMK_BPR69 Deoxynucleotide monophosphate kinase; Xh	Xh	0	False
ON287378.1_27	Dickeya_phage_DchS19_ON287378.1	ON287378.1	27	17361	17546	-1	E			YP_009811078.1	YP_009811078.1 hypothetical protein HOU07_gp14 [Dickeya phage vB_DsoP_JA10]	False	0.806	104.0	1.507e-26									0	False
ON287378.1_28	Dickeya_phage_DchS19_ON287378.1	ON287378.1	28	17543	17800	-1	E			YP_009811077.1	YP_009811077.1 hypothetical protein HOU07_gp13 [Dickeya phage vB_DsoP_JA10]	False	0.977	177.0	9.546e-52						VOG32125	REFSEQ hypothetical protein; Xu	Xu	0	False
ON287378.1_29	Dickeya_phage_DchS19_ON287378.1	ON287378.1	29	17955	18158	-1	E			YP_009811075.1	YP_009811075.1 hypothetical protein HOU07_gp11 [Dickeya phage vB_DsoP_JA10]	False	0.972	139.0	6.083e-39						VOG32124	REFSEQ hypothetical protein; Xu	Xu	0	False
ON287378.1_30	Dickeya_phage_DchS19_ON287378.1	ON287378.1	30	18212	19252	-1	D			YP_009811073.1	YP_009811073.1 DNA ligase [Dickeya phage vB_DsoP_JA10]	True	0.966	700.0	1.2919999999999998e-227	DNA ligase C-terminal domain [PF17879.4]; ATP dependent DNA ligase domain [PF01068.24]					VOG00242	sp|P00970|DNLI_BPT4 DNA ligase; XhXr	Xr;Xh	0	False	V
ON287378.1_31	Dickeya_phage_DchS19_ON287378.1	ON287378.1	31	19324	19590	-1	D			YP_009801116.1	YP_009801116.1 dGTP triphosphohydrolase inhibitor [Dickeya phage Ninurta]	False	0.673	121.0	6.861e-32	Bacteriophage T7-like, gene 1.2 [PF10922.11]					VOG02102	sp|P03780|GP12_BPT7 Inhibitor of dGTPase; XhXr	Xr;Xh	0	False	V
ON287378.1_32	Dickeya_phage_DchS19_ON287378.1	ON287378.1	32	19593	19769	-1	E			YP_009811071.1	YP_009811071.1 hypothetical protein HOU07_gp07 [Dickeya phage vB_DsoP_JA10]	False	0.843	104.0	1.2940000000000002e-26						VOG32123	REFSEQ hypothetical protein; Xu	Xu	0	False
ON287378.1_33	Dickeya_phage_DchS19_ON287378.1	ON287378.1	33	19872	22514	-1	C	K21313	Escherichia phage RNA polymerase [EC:2.7.7.6]	YP_009801113.1	YP_009801113.1 N4-like RNA polymerase [Dickeya phage Ninurta]	True	0.964	1787.0	0.0	DNA-dependent RNA polymerase [PF00940.22]; DNA-directed RNA polymerase N-terminal [PF14700.9]					VOG00796	sp|P00573|RPOL_BPT7 T7 RNA polymerase; XhXr	Xr;Xh	0	False	V
ON287378.1_34	Dickeya_phage_DchS19_ON287378.1	ON287378.1	34	22590	23699	-1	E			YP_009811068.1	YP_009811068.1 serine-threonine kinase [Dickeya phage vB_DsoP_JA10]	True	0.793	617.0	2.02e-198						VOG00807	sp|P00513|PK_BPT7 Protein kinase 0.7; XhXp	Xp;Xh	0	False
ON287378.1_35	Dickeya_phage_DchS19_ON287378.1	ON287378.1	35	23712	23978	-1	E			YP_009801111.1	YP_009801111.1 hypothetical protein HOT18_gp03 [Dickeya phage Ninurta]	False	0.908	133.0	2.729e-36						VOG03819	REFSEQ hypothetical protein; Xu	Xu	0	False
ON287378.1_36	Dickeya_phage_DchS19_ON287378.1	ON287378.1	36	24091	24225	-1	E																	0	False
ON287378.1_37	Dickeya_phage_DchS19_ON287378.1	ON287378.1	37	24225	24350	-1	E			YP_009801109.1	YP_009801109.1 SAM-dependent methyltransferase [Dickeya phage Ninurta]	False	1.0	92.0	5.301e-23									0	False
ON287378.1_38	Dickeya_phage_DchS19_ON287378.1	ON287378.1	38	24352	24690	-1	E			YP_009801109.1	YP_009801109.1 SAM-dependent methyltransferase [Dickeya phage Ninurta]	False	0.936	218.0	2.5860000000000002e-65						VOG00244	sp|P07693|ADOM_BPT3 S-Adenosylmethionine lyase; Xh	Xh	0	False
ON287378.1_39	Dickeya_phage_DchS19_ON287378.1	ON287378.1	39	25787	25945	-1	E			YP_009801154.1	YP_009801154.1 hypothetical protein HOT18_gp46 [Dickeya phage Ninurta]	False	0.86	95.0	7.453e-24						VOG04972	sp|P10306|Y195_BPT3 Uncharacterized gene 19.5 protein; Xu	Xu	0	False
ON287378.1_40	Dickeya_phage_DchS19_ON287378.1	ON287378.1	40	26214	27968	-1	E			YP_009801153.1	YP_009801153.1 terminase large subunit [Dickeya phage Ninurta]	True	0.983	1213.0	0.0						VOG00331	sp|P10310|TERL_BPT3 Terminase, large subunit; XhXr	Xr;Xh	0	False	V
ON287378.1_41	Dickeya_phage_DchS19_ON287378.1	ON287378.1	41	27968	28453	-1	D			YP_009801152.1	YP_009801152.1 Rz-like spanin [Dickeya phage Ninurta]	False	0.912	307.0	2.7530000000000002e-95	Bacteriophage Rz lysis protein [PF03245.16]					VOG02030	sp|P10305|SPAN1_BPT3 Spanin, inner membrane subunit; XhXp	Xp;Xh	0	False
ON287378.1_42	Dickeya_phage_DchS19_ON287378.1	ON287378.1	42	28552	28815	-1	D			YP_009801151.1	YP_009801151.1 terminase small subunit [Dickeya phage Ninurta]	False	0.934	173.0	4.692e-50	DNA packaging protein [PF11123.11]					VOG00438	sp|P03693|TERS_BPT7 Terminase, small subunit gp18; Xr	Xr	0	False	V
ON287378.1_43	Dickeya_phage_DchS19_ON287378.1	ON287378.1	43	28808	29017	-1	D			YP_009801150.1	YP_009801150.1 holin [Dickeya phage Ninurta]	False	0.961	142.0	1.006e-39	Phage holin T7 family, holin superfamily II [PF10746.12]					VOG01358	sp|P10307|HOLIN_BPT3 Holin; XhXp	Xp;Xh	0	False
ON287378.1_44	Dickeya_phage_DchS19_ON287378.1	ON287378.1	44	29057	30916	-1	D			YP_009801149.1	YP_009801149.1 tail fiber protein [Dickeya phage Ninurta]	True	0.894	1154.0	0.0	Phage T7 tail fibre protein [PF03906.17]					VOG05340	REFSEQ tail fiber protein; Xu	Xu	0	False
ON287378.1_45	Dickeya_phage_DchS19_ON287378.1	ON287378.1	45	30979	34953	-1	C	K21508	Escherichia phage peptidoglycan hydrolase [EC:4.2.2.-]	YP_009811106.1	YP_009811106.1 internal virion protein with endolysin domain [Dickeya phage vB_DsoP_JA10]	True	0.93	2580.0	0.0	Transglycosylase SLT domain [PF01464.23]	GH23	GH23 lysozyme type G (EC 3.2.1.17); peptidoglycan lyase (EC 4.2.2.n1) also known in the literature as peptidoglycan lytic transglycosylase; chitinase (EC 3.2.1.14)	3.2.1.17,3.2.1.17_or_4.2.2.n1,4.2.2.n1	GH23.hmm	VOG00094	sp|P03726|EXLYS_BPT7 Peptidoglycan transglycosylase gp16; XhXpXrXs	Xp;Xr;Xs;Xh	0	False	VF
ON287378.1_46	Dickeya_phage_DchS19_ON287378.1	ON287378.1	46	34979	37243	-1	E			YP_009801147.1	YP_009801147.1 internal virion protein [Dickeya phage Ninurta]	True	0.912	1437.0	0.0						VOG08684	sp|P03725|GP15_BPT7 Internal virion protein gp15; XpXrXs	Xp;Xr;Xs	0	False	VF
ON287378.1_47	Dickeya_phage_DchS19_ON287378.1	ON287378.1	47	37254	37847	-1	E			YP_009811104.1	YP_009811104.1 internal virion protein [Dickeya phage vB_DsoP_JA10]	True	0.897	370.0	1.803e-116						VOG00167	sp|P03724|GP14_BPT7 Internal virion protein gp14; XpXrXs	Xp;Xr;Xs	0	False	VF
ON287378.1_48	Dickeya_phage_DchS19_ON287378.1	ON287378.1	48	37857	38288	-1	D			YP_009801145.1	YP_009801145.1 internal virion protein [Dickeya phage Ninurta]	False	1.0	309.0	3.284e-96	Bacteriophage T7, probable scaffold protein Gp13 [PF11090.11]					VOG01323	sp|P03723|GP13_BPT7 Probable scaffold protein gp13; Xu	Xu	0	False	F
ON287378.1_49	Dickeya_phage_DchS19_ON287378.1	ON287378.1	49	38376	39149	-1	E			YP_009811102.1	YP_009811102.1 tail protein [Dickeya phage vB_DsoP_JA10]	False	0.999	544.0	1.23e-175									0	False	F
