## Supplementary material for "Phage genome architecture and GC content: Structural genes and where to find them": Annotation data: annotations.tsv

	fasta	scaffold	gene_position	start_position	end_position	strandedness	rank	ko_id	kegg_hit	viral_id	viral_hit	viral_RBH	viral_identity	viral_bitScore	viral_eVal	peptidase_id	peptidase_family	peptidase_hit	peptidase_RBH	peptidase_bitScore	peptidase_eVal	peptidase_identity	pfam_hits	vogdb_id	vogdb_hits	vogdb_categories	heme_regulatory_motif_count	is_transposon	amg_flags
KJ018210.1_1	Flavobacterium_sp._phage_1:32_KJ018210.1	KJ018210.1	1	56	331	1	E																				0	False	F
KJ018210.1_2	Flavobacterium_sp._phage_1:32_KJ018210.1	KJ018210.1	2	331	1080	1	C	K02342	DNA polymerase III subunit epsilon [EC:2.7.7.7]	YP_009322308.1	YP_009322308.1 DNA polymerase [Flavobacterium phage Fpv8]	False	0.669	329.0	6.338e-101								Exonuclease [PF00929.27]; RNase_H superfamily [PF13482.9]	VOG00088	sp|P04536|EXOD_BPT4 Exodeoxyribonuclease; Xu	Xu	0	False	F
KJ018210.1_3	Flavobacterium_sp._phage_1:32_KJ018210.1	KJ018210.1	3	1080	1316	1	E																				0	False	F
KJ018210.1_4	Flavobacterium_sp._phage_1:32_KJ018210.1	KJ018210.1	4	1359	1586	1	E																				0	False	F
KJ018210.1_5	Flavobacterium_sp._phage_1:32_KJ018210.1	KJ018210.1	5	1564	1878	1	E																				0	False	F
KJ018210.1_6	Flavobacterium_sp._phage_1:32_KJ018210.1	KJ018210.1	6	1894	2229	1	E																				0	False	F
KJ018210.1_7	Flavobacterium_sp._phage_1:32_KJ018210.1	KJ018210.1	7	2222	2692	1	E																				0	False	F
KJ018210.1_8	Flavobacterium_sp._phage_1:32_KJ018210.1	KJ018210.1	8	2682	3089	1	E																				0	False	F
KJ018210.1_9	Flavobacterium_sp._phage_1:32_KJ018210.1	KJ018210.1	9	3174	3821	1	E																				0	False	F
KJ018210.1_10	Flavobacterium_sp._phage_1:32_KJ018210.1	KJ018210.1	10	3814	5337	1	D			YP_009855460.1	YP_009855460.1 terminase large subunit [Flavobacterium phage vB_FspS_tant8-1]	True	0.551	512.0	8.858e-160								Terminase large subunit, T4likevirus-type, N-terminal [PF03237.18]; Terminase RNaseH-like domain [PF17289.5]	VOG00331	sp|P10310|TERL_BPT3 Terminase, large subunit; XhXr	Xr;Xh	0	False	VF
KJ018210.1_11	Flavobacterium_sp._phage_1:32_KJ018210.1	KJ018210.1	11	5349	5696	1	E			YP_009322310.1	YP_009322310.1 hypothetical protein BOW76_gp39 [Flavobacterium phage Fpv8]	False	0.487	102.0	9.364e-25									VOG00451	REFSEQ hypothetical protein; Xu	Xu	0	False
KJ018210.1_12	Flavobacterium_sp._phage_1:32_KJ018210.1	KJ018210.1	12	5907	6104	1	E																				0	False
KJ018210.1_13	Flavobacterium_sp._phage_1:32_KJ018210.1	KJ018210.1	13	6109	6429	1	E																				0	False
KJ018210.1_14	Flavobacterium_sp._phage_1:32_KJ018210.1	KJ018210.1	14	6485	6835	1	E																				0	False
KJ018210.1_15	Flavobacterium_sp._phage_1:32_KJ018210.1	KJ018210.1	15	6837	7013	1	E																				0	False
KJ018210.1_16	Flavobacterium_sp._phage_1:32_KJ018210.1	KJ018210.1	16	7015	7275	1	E																				0	False
KJ018210.1_17	Flavobacterium_sp._phage_1:32_KJ018210.1	KJ018210.1	17	7280	7474	1	E																				0	False
KJ018210.1_18	Flavobacterium_sp._phage_1:32_KJ018210.1	KJ018210.1	18	7499	8065	1	D																Exonuclease [PF00929.27]	VOG00088	sp|P04536|EXOD_BPT4 Exodeoxyribonuclease; Xu	Xu	0	False
KJ018210.1_19	Flavobacterium_sp._phage_1:32_KJ018210.1	KJ018210.1	19	8075	8518	1	E																	VOG04727	REFSEQ nucleoside triphosphate pyrophosphohydrolase; Xu	Xu	0	False
KJ018210.1_20	Flavobacterium_sp._phage_1:32_KJ018210.1	KJ018210.1	20	8671	9249	1	E																				0	False
KJ018210.1_21	Flavobacterium_sp._phage_1:32_KJ018210.1	KJ018210.1	21	9299	9643	1	E																				0	False
KJ018210.1_22	Flavobacterium_sp._phage_1:32_KJ018210.1	KJ018210.1	22	9655	9774	1	E																				0	False
KJ018210.1_23	Flavobacterium_sp._phage_1:32_KJ018210.1	KJ018210.1	23	9777	10058	1	D			YP_009324550.1	YP_009324550.1 DUF6283 family protein [Flavobacterium phage Fpv6]	False	0.758	143.0	1.745e-39								Family of unknown function (DUF6283) [PF19800.2]	VOG01054	REFSEQ hypothetical protein; Xu	Xu	0	False
KJ018210.1_24	Flavobacterium_sp._phage_1:32_KJ018210.1	KJ018210.1	24	10066	10677	1	E																				0	False
KJ018210.1_25	Flavobacterium_sp._phage_1:32_KJ018210.1	KJ018210.1	25	10678	11016	1	E																				0	False
KJ018210.1_26	Flavobacterium_sp._phage_1:32_KJ018210.1	KJ018210.1	26	11074	11430	1	E																				0	False
KJ018210.1_27	Flavobacterium_sp._phage_1:32_KJ018210.1	KJ018210.1	27	11565	12188	1	E			YP_009323727.1	YP_009323727.1 major head protein [Flavobacterium phage Fpv10]	False	0.539	210.0	1.077e-60									VOG10427	REFSEQ major head protein; Xu	Xu	0	False
KJ018210.1_28	Flavobacterium_sp._phage_1:32_KJ018210.1	KJ018210.1	28	12188	12397	1	E																				0	False
KJ018210.1_29	Flavobacterium_sp._phage_1:32_KJ018210.1	KJ018210.1	29	12339	14048	1	E			YP_009324580.1	YP_009324580.1 portal protein [Flavobacterium phage Fpv6]	True	0.396	386.0	2.626e-115									VOG03572	REFSEQ portal protein; Xu	Xu	0	False
KJ018210.1_30	Flavobacterium_sp._phage_1:32_KJ018210.1	KJ018210.1	30	14023	14517	1	E																				0	False
KJ018210.1_31	Flavobacterium_sp._phage_1:32_KJ018210.1	KJ018210.1	31	14607	15551	1	E			YP_009321206.1	YP_009321206.1 virion structural protein [Flavobacterium phage Fpv7]	False	0.286	134.0	7.086e-33									VOG10426	REFSEQ virion structural protein; Xu	Xu	0	False
KJ018210.1_32	Flavobacterium_sp._phage_1:32_KJ018210.1	KJ018210.1	32	15572	16630	1	E			YP_009321207.1	YP_009321207.1 virion structural protein [Flavobacterium phage Fpv7]	False	0.482	308.0	8.239e-92									VOG04166	REFSEQ virion structural protein; Xu	Xu	0	False
KJ018210.1_33	Flavobacterium_sp._phage_1:32_KJ018210.1	KJ018210.1	33	16722	17855	1	E			YP_009321208.1	YP_009321208.1 hypothetical protein BOW77_gp03 [Flavobacterium phage Fpv7]	False	0.487	329.0	7.22e-99									VOG10425	REFSEQ hypothetical protein; Xu	Xu	0	False
KJ018210.1_34	Flavobacterium_sp._phage_1:32_KJ018210.1	KJ018210.1	34	17913	18362	1	E			YP_009855470.1	YP_009855470.1 tail protein [Flavobacterium phage vB_FspS_tant8-1]	False	0.382	90.0	3.486e-20									VOG00797	REFSEQ tail protein; Xu	Xu	0	False
KJ018210.1_35	Flavobacterium_sp._phage_1:32_KJ018210.1	KJ018210.1	35	18337	19077	1	E			YP_009322276.1	YP_009322276.1 hypothetical protein BOW76_gp05 [Flavobacterium phage Fpv8]	False	0.356	108.0	6.9999999999999995e-25									VOG04703	REFSEQ hypothetical protein; Xu	Xu	0	False
KJ018210.1_36	Flavobacterium_sp._phage_1:32_KJ018210.1	KJ018210.1	36	19091	19360	1	E																				0	False
KJ018210.1_37	Flavobacterium_sp._phage_1:32_KJ018210.1	KJ018210.1	37	19353	19829	1	E			YP_009322278.1	YP_009322278.1 virion structural protein [Flavobacterium phage Fpv8]	False	0.486	119.0	5.312e-30									VOG10424	REFSEQ virion structural protein; Xu	Xu	0	False
KJ018210.1_38	Flavobacterium_sp._phage_1:32_KJ018210.1	KJ018210.1	38	19898	20092	1	E			YP_009855473.1	YP_009855473.1 virion structural protein [Flavobacterium phage vB_FspS_tant8-1]	False	0.593	71.0	4.923e-15												0	False
KJ018210.1_39	Flavobacterium_sp._phage_1:32_KJ018210.1	KJ018210.1	39	20094	23948	1	E			YP_009855474.1	YP_009855474.1 virion structural protein [Flavobacterium phage vB_FspS_tant8-1]	True	0.287	533.0	3.112e-156												0	False
KJ018210.1_40	Flavobacterium_sp._phage_1:32_KJ018210.1	KJ018210.1	40	23951	25717	1	E			YP_009322280.1	YP_009322280.1 hypothetical protein BOW76_gp09 [Flavobacterium phage Fpv8]	True	0.618	707.0	2.1960000000000003e-225									VOG20098	REFSEQ hypothetical protein; Xu	Xu	0	False
KJ018210.1_41	Flavobacterium_sp._phage_1:32_KJ018210.1	KJ018210.1	41	25704	25952	1	E																	VOG20100	REFSEQ hypothetical protein; Xu	Xu	0	False
KJ018210.1_42	Flavobacterium_sp._phage_1:32_KJ018210.1	KJ018210.1	42	25942	29064	1	E			YP_009855477.1	YP_009855477.1 hypothetical protein HWC99_gp53 [Flavobacterium phage vB_FspS_tant8-1]	True	0.401	717.0	3.097e-221									VOG20099	REFSEQ hypothetical protein; Xu	Xu	0	False
KJ018210.1_43	Flavobacterium_sp._phage_1:32_KJ018210.1	KJ018210.1	43	29067	30317	1	E			YP_009322283.1	YP_009322283.1 hypothetical protein BOW76_gp12 [Flavobacterium phage Fpv8]	False	0.319	207.0	3.32e-56									VOG20104	REFSEQ hypothetical protein; Xu	Xu	0	False
KJ018210.1_44	Flavobacterium_sp._phage_1:32_KJ018210.1	KJ018210.1	44	30513	32075	1	E			YP_009855481.1	YP_009855481.1 hypothetical protein HWC99_gp57 [Flavobacterium phage vB_FspS_tant8-1]	False	0.528	308.0	3.526e-89									VOG20102	REFSEQ hypothetical protein; Xu	Xu	0	False
KJ018210.1_45	Flavobacterium_sp._phage_1:32_KJ018210.1	KJ018210.1	45	32077	32649	1	E			YP_008240977.1	YP_008240977.1 holin [Cellulophaga phage phi18:1]	False	0.441	129.0	5.256e-33									VOG15461	REFSEQ holin; Xu	Xu	0	False
KJ018210.1_46	Flavobacterium_sp._phage_1:32_KJ018210.1	KJ018210.1	46	32663	33163	1	C	K17733	peptidoglycan LD-endopeptidase CwlK [EC:3.4.-.-]	YP_007675687.1	YP_007675687.1 endolysin [Cellulophaga phage phiSM]	False	0.492	129.0	2.8100000000000002e-33	MER0469776	M15C	MER0469776 - subfamily M15C unassigned peptidases (Sphingobacterium spiritivorum) [M15.UPC]#M15C#{peptidase unit: 20-136}~source ZP_07082108~	False	136.0	1.3140000000000001e-35	0.563	D-alanyl-D-alanine carboxypeptidase [PF13539.9]				0	False	P
KJ018210.1_47	Flavobacterium_sp._phage_1:32_KJ018210.1	KJ018210.1	47	33168	33833	1	D			YP_009855485.1	YP_009855485.1 hypothetical protein HWC99_gp61 [Flavobacterium phage vB_FspS_tant8-1]	False	0.374	130.0	8.729e-33								Family of unknown function (DUF6549) [PF20186.1]	VOG02779	REFSEQ hypothetical protein; Xu	Xu	0	False
KJ018210.1_48	Flavobacterium_sp._phage_1:32_KJ018210.1	KJ018210.1	48	33994	34122	1	D			YP_006560660.1	YP_006560660.1 hypothetical protein B620_gp40 [Croceibacter phage P2559S]	False	0.673	61.0	6.299e-12								Uncharacterized protein containing a Zn-ribbon (DUF2116) [PF09889.12]				0	False
KJ018210.1_49	Flavobacterium_sp._phage_1:32_KJ018210.1	KJ018210.1	49	34115	34345	1	E																				0	False
KJ018210.1_50	Flavobacterium_sp._phage_1:32_KJ018210.1	KJ018210.1	50	34359	34601	1	E																				0	False
KJ018210.1_51	Flavobacterium_sp._phage_1:32_KJ018210.1	KJ018210.1	51	34603	34995	1	E			YP_007003663.1	YP_007003663.1 hypothetical protein F372_gp68 [Riemerella phage RAP44]	False	0.561	138.0	4.315e-37												0	False
KJ018210.1_52	Flavobacterium_sp._phage_1:32_KJ018210.1	KJ018210.1	52	34997	35719	1	D			YP_007003662.1	YP_007003662.1 exonuclease [Riemerella phage RAP44]	False	0.44	183.0	1.472e-50								YqaJ-like viral recombinase domain [PF09588.13]	VOG03956	REFSEQ exonuclease; Xu	Xu	0	False
KJ018210.1_53	Flavobacterium_sp._phage_1:32_KJ018210.1	KJ018210.1	53	35734	37041	1	E																				0	False
KJ018210.1_54	Flavobacterium_sp._phage_1:32_KJ018210.1	KJ018210.1	54	37041	37859	1	D																Domain of unknown function (DUF4373) [PF14297.9]				0	False	F
KJ018210.1_55	Flavobacterium_sp._phage_1:32_KJ018210.1	KJ018210.1	55	37856	38866	1	E			YP_009322400.1	YP_009322400.1 hypothetical protein BOW79_gp23 [Flavobacterium phage Fpv5]	False	0.421	182.0	8.166e-49									VOG20107	REFSEQ hypothetical protein; Xu	Xu	0	False	F
KJ018210.1_56	Flavobacterium_sp._phage_1:32_KJ018210.1	KJ018210.1	56	38838	39068	1	E																				0	False	F
KJ018210.1_57	Flavobacterium_sp._phage_1:32_KJ018210.1	KJ018210.1	57	39072	39494	1	E																				0	False	F
KJ018210.1_58	Flavobacterium_sp._phage_1:32_KJ018210.1	KJ018210.1	58	39487	39801	1	E																				1	False	F
KJ018210.1_59	Flavobacterium_sp._phage_1:32_KJ018210.1	KJ018210.1	59	39771	40034	1	E																				0	False	F
KJ018210.1_60	Flavobacterium_sp._phage_1:32_KJ018210.1	KJ018210.1	60	40031	40300	1	D			YP_006560360.1	YP_006560360.1 single strand DNA binding protein [Nonlabens phage P12024S]	False	0.418	68.0	2.004e-13								Domain of unknown function (DUF3127) [PF11325.11]				0	False	F
KJ018210.1_61	Flavobacterium_sp._phage_1:32_KJ018210.1	KJ018210.1	61	40330	40788	1	E																				0	False	F
KJ018210.1_62	Flavobacterium_sp._phage_1:32_KJ018210.1	KJ018210.1	62	40778	41533	1	E																				0	False	F
KJ018210.1_63	Flavobacterium_sp._phage_1:32_KJ018210.1	KJ018210.1	63	41687	42232	1	E																				0	False	F
