## Supplementary material for "Phage genome architecture and GC content: Structural genes and where to find them": Annotation data: annotations.tsv

	fasta	scaffold	gene_position	start_position	end_position	strandedness	rank	ko_id	kegg_hit	viral_id	viral_hit	viral_RBH	viral_identity	viral_bitScore	viral_eVal	peptidase_id	peptidase_family	peptidase_hit	peptidase_RBH	peptidase_bitScore	peptidase_eVal	peptidase_identity	pfam_hits	vogdb_id	vogdb_hits	vogdb_categories	heme_regulatory_motif_count	is_transposon	amg_flags
JQ867100.1_1	Marinomonas_phage_P12026_JQ867100.1	JQ867100.1	1	95	583	1	C	K07474	phage terminase small subunit	YP_006560239.1	YP_006560239.1 putative phage terminase, small subunit [Marinomonas phage P12026]	False	0.912	311.0	1.6860000000000001e-96									VOG01634	sp|P68928|TERS_BPSF6 Terminase small subunit; Xr	Xr	0	False	VF
JQ867100.1_2	Marinomonas_phage_P12026_JQ867100.1	JQ867100.1	2	580	1812	1	C	K06909	phage terminase large subunit	YP_006560240.1	YP_006560240.1 terminase large subunit [Marinomonas phage P12026]	True	0.994	863.0	5.738999999999999e-283								Phage terminase large subunit [PF04466.16]; Terminase RNAseH like domain [PF17288.5]	VOG07294	sp|Q05219|VG13_BPML5 Gene 13 protein; Xu	Xu	0	False	F
JQ867100.1_3	Marinomonas_phage_P12026_JQ867100.1	JQ867100.1	3	1815	1979	1	E			YP_006560241.1	YP_006560241.1 hypothetical protein B621_gp03 [Marinomonas phage P12026]	False	0.945	109.0	9.041999999999999e-29									VOG25699	REFSEQ hypothetical protein; Xu	Xu	0	False	F
JQ867100.1_4	Marinomonas_phage_P12026_JQ867100.1	JQ867100.1	4	1966	3270	1	D			YP_006560242.1	YP_006560242.1 portal protein [Marinomonas phage P12026]	True	0.971	889.0	1.644e-291								Phage portal protein [PF04860.15]	VOG00344	sp|Q6QGD5|PORTL_BPT5 Portal protein; XhXpXrXs	Xp;Xh;Xr;Xs	0	False	VF
JQ867100.1_5	Marinomonas_phage_P12026_JQ867100.1	JQ867100.1	5	3254	4015	1	D			YP_006560243.1	YP_006560243.1 head morphogenesis [Marinomonas phage P12026]	True	0.905	480.0	2.121e-153								Phage Mu protein F like protein [PF04233.17]	VOG00318	sp|P45918|YQBB_BACSU Uncharacterized protein YqbB; Xu	Xu	0	False	F
JQ867100.1_6	Marinomonas_phage_P12026_JQ867100.1	JQ867100.1	6	4151	4837	1	C	K06904	uncharacterized protein	YP_006560244.1	YP_006560244.1 head maturation protease [Marinomonas phage P12026]	True	0.944	454.0	9.786e-145	MER0400191	S78	MER0400191 - prohead peptidase (bacteriophage HK97) () [S78.001]#S78#{peptidase unit: 17-224}~source YP_006560244~	True	412.0	5.934e-130	0.939	Caudovirus prohead serine protease [PF04586.20]	VOG02183	sp|D3WAC4|PRO_BPLP2 Probable capsid maturation protease; XhXs	Xh;Xs	0	False	VPF
JQ867100.1_7	Marinomonas_phage_P12026_JQ867100.1	JQ867100.1	7	4834	6147	1	D			YP_006560245.1	YP_006560245.1 phage major capsid protein, HK97 family [Marinomonas phage P12026]	True	0.918	840.0	1.743e-274								Phage capsid family [PF05065.16]	VOG00134	sp|O64210|CAPSD_BPMD2 Probable major capsid protein gp17; Xs	Xs	0	False	VF
JQ867100.1_8	Marinomonas_phage_P12026_JQ867100.1	JQ867100.1	8	6270	6470	1	E			YP_006560246.1	YP_006560246.1 hypothetical protein B621_gp08 [Marinomonas phage P12026]	False	0.906	127.0	1.064e-34									VOG25700	REFSEQ hypothetical protein; Xu	Xu	0	False
JQ867100.1_9	Marinomonas_phage_P12026_JQ867100.1	JQ867100.1	9	6470	7051	1	E			YP_006560247.1	YP_006560247.1 head-tail adaptor [Marinomonas phage P12026]	True	0.952	388.0	1.021e-122									VOG00412	sp|Q6QGD9|HCP_BPT5 Head completion protein; XhXs	Xh;Xs	0	False	V
JQ867100.1_10	Marinomonas_phage_P12026_JQ867100.1	JQ867100.1	10	7051	7389	1	D			YP_006560248.1	YP_006560248.1 head closure Hc1 [Marinomonas phage P12026]	False	1.0	245.0	1.206e-74								Phage head-tail joining protein [PF05521.14]	VOG00080	sp|O48446|HCP16_BPSPP Head completion protein gp16; XpXrXs	Xp;Xr;Xs	0	False	V
JQ867100.1_11	Marinomonas_phage_P12026_JQ867100.1	JQ867100.1	11	7386	7832	1	E			YP_006560249.1	YP_006560249.1 hypothetical protein B621_gp11 [Marinomonas phage P12026]	False	0.933	291.0	4.505e-90									VOG00130	REFSEQ tail completion or Neck1 protein; Xu	Xu	0	False
JQ867100.1_12	Marinomonas_phage_P12026_JQ867100.1	JQ867100.1	12	7829	8254	1	D			YP_006560250.1	YP_006560250.1 tail terminator [Marinomonas phage P12026]	False	0.962	287.0	7.563999999999999e-89								Protein of unknown function (DUF3168) [PF11367.11]	VOG00447	sp|O48448|COMPL_BPSPP Tail completion protein gp17; Xs	Xs	0	False	V
JQ867100.1_13	Marinomonas_phage_P12026_JQ867100.1	JQ867100.1	13	8270	8653	1	D			YP_006560251.1	YP_006560251.1 phage major tail protein [Marinomonas phage P12026]	False	0.906	243.0	1.6619999999999998e-73								Phage tail tube protein [PF06199.14]	VOG01988	REFSEQ major tail protein; Xu	Xu	0	False
JQ867100.1_14	Marinomonas_phage_P12026_JQ867100.1	JQ867100.1	14	8734	9072	1	E			YP_006560252.1	YP_006560252.1 hypothetical protein B621_gp14 [Marinomonas phage P12026]	False	0.973	232.0	4.069e-70												0	False
JQ867100.1_15	Marinomonas_phage_P12026_JQ867100.1	JQ867100.1	15	9241	11160	1	E			YP_006560254.1	YP_006560254.1 tail length tape measure protein [Marinomonas phage P12026]	True	0.848	1121.0	0.0									VOG03921	sp|P51731|TMP_BPHC1 Probable tape measure protein; Xs	Xs	0	False	V
JQ867100.1_16	Marinomonas_phage_P12026_JQ867100.1	JQ867100.1	16	11160	11957	1	E			YP_006560255.1	YP_006560255.1 hypothetical protein B621_gp17 [Marinomonas phage P12026]	True	0.975	546.0	3.713e-176									VOG04472	REFSEQ hypothetical protein; Xu	Xu	0	False
JQ867100.1_17	Marinomonas_phage_P12026_JQ867100.1	JQ867100.1	17	11954	13753	1	E			YP_006560256.1	YP_006560256.1 tail fiber protein [Marinomonas phage P12026]	True	0.971	1226.0	0.0									VOG12738	REFSEQ tail fiber protein; Xu	Xu	0	False
JQ867100.1_18	Marinomonas_phage_P12026_JQ867100.1	JQ867100.1	18	13757	14206	1	E			YP_006560257.1	YP_006560257.1 hypothetical protein B621_gp19 [Marinomonas phage P12026]	False	0.918	288.0	5.905e-89												0	False
JQ867100.1_19	Marinomonas_phage_P12026_JQ867100.1	JQ867100.1	19	14218	15702	1	E			YP_006560258.1	YP_006560258.1 tail protein [Marinomonas phage P12026]	True	0.951	989.0	0.0									VOG12739	sp|Q775D6|FIBD_BPBPP Tail fiber receptor-binding protein; XhXpXs	Xp;Xh;Xs	0	False	V
JQ867100.1_20	Marinomonas_phage_P12026_JQ867100.1	JQ867100.1	20	15699	15902	1	E																				0	False
JQ867100.1_21	Marinomonas_phage_P12026_JQ867100.1	JQ867100.1	21	15886	16230	1	E			YP_006560259.1	YP_006560259.1 hypothetical protein B621_gp21 [Marinomonas phage P12026]	False	0.943	228.0	1.057e-68												0	False
JQ867100.1_22	Marinomonas_phage_P12026_JQ867100.1	JQ867100.1	22	16227	16391	1	E			YP_006560260.1	YP_006560260.1 hypothetical protein B621_gp22 [Marinomonas phage P12026]	False	0.998	116.0	4.121e-31												0	False
JQ867100.1_23	Marinomonas_phage_P12026_JQ867100.1	JQ867100.1	23	16388	16783	1	D			YP_006560261.1	YP_006560261.1 amidase [Marinomonas phage P12026]	False	1.0	293.0	4.088e-91								N-acetylmuramoyl-L-alanine amidase [PF01510.28]				0	False
JQ867100.1_24	Marinomonas_phage_P12026_JQ867100.1	JQ867100.1	24	16783	17157	1	E			YP_006560262.1	YP_006560262.1 hypothetical protein B621_gp24 [Marinomonas phage P12026]	False	0.894	233.0	2.057e-70									VOG00873	REFSEQ hypothetical protein; Xu	Xu	0	False
JQ867100.1_25	Marinomonas_phage_P12026_JQ867100.1	JQ867100.1	25	17170	17472	-1	E			YP_006560263.1	YP_006560263.1 hypothetical protein B621_gp25 [Marinomonas phage P12026]	False	0.952	202.0	4.457e-60												0	False
JQ867100.1_26	Marinomonas_phage_P12026_JQ867100.1	JQ867100.1	26	17498	17941	-1	E			YP_006560264.1	YP_006560264.1 Holliday junction resolvase [Marinomonas phage P12026]	False	0.959	299.0	1.462e-92									VOG04422	REFSEQ Holliday junction resolvase; Xu	Xu	0	False
JQ867100.1_27	Marinomonas_phage_P12026_JQ867100.1	JQ867100.1	27	17938	18096	-1	E			YP_006560265.1	YP_006560265.1 hypothetical protein B621_gp27 [Marinomonas phage P12026]	False	0.964	108.0	2.899e-28												0	False
JQ867100.1_28	Marinomonas_phage_P12026_JQ867100.1	JQ867100.1	28	18093	18407	-1	E			YP_006560266.1	YP_006560266.1 transcriptional regulator [Marinomonas phage P12026]	False	0.954	211.0	5.175000000000001e-63									VOG10707	REFSEQ transcriptional regulator; Xu	Xu	0	False
JQ867100.1_29	Marinomonas_phage_P12026_JQ867100.1	JQ867100.1	29	18400	18939	-1	D			YP_006560267.1	YP_006560267.1 endolysin; inhibits RNA polymerase [Marinomonas phage P12026]	True	0.961	364.0	1.1949999999999999e-114								dATP/dGTP diphosphohydrolase, N-terminal [PF18909.3]	VOG27186	REFSEQ gp32; Xu	Xu	0	False
JQ867100.1_30	Marinomonas_phage_P12026_JQ867100.1	JQ867100.1	30	19391	19918	1	E			YP_006560269.1	YP_006560269.1 hypothetical protein B621_gp31 [Marinomonas phage P12026]	True	0.966	358.0	1.1219999999999999e-112												0	False
JQ867100.1_31	Marinomonas_phage_P12026_JQ867100.1	JQ867100.1	31	19983	21542	1	D			YP_006560270.1	YP_006560270.1 DNA methyltransferase [Marinomonas phage P12026]	True	0.983	1079.0	0.0								Domain of unknown function (DUF4942) [PF13708.9]; N-6 DNA Methylase [PF02384.19]	VOG10981	REFSEQ DNA methyltransferase; Xu	Xu	0	False
JQ867100.1_32	Marinomonas_phage_P12026_JQ867100.1	JQ867100.1	32	21684	21845	1	E			YP_006560271.1	YP_006560271.1 hypothetical protein B621_gp33 [Marinomonas phage P12026]	False	0.9	102.0	3.561e-26												0	False
JQ867100.1_33	Marinomonas_phage_P12026_JQ867100.1	JQ867100.1	33	21845	22015	1	E			YP_006560272.1	YP_006560272.1 hypothetical protein B621_gp34 [Marinomonas phage P12026]	False	1.0	123.0	1.52e-33												0	False
JQ867100.1_34	Marinomonas_phage_P12026_JQ867100.1	JQ867100.1	34	22012	22179	1	E			YP_006560273.1	YP_006560273.1 hypothetical protein B621_gp35 [Marinomonas phage P12026]	False	0.966	114.0	2.118e-30									VOG02195	REFSEQ hypothetical protein; Xu	Xu	0	False
JQ867100.1_35	Marinomonas_phage_P12026_JQ867100.1	JQ867100.1	35	22270	22440	1	E			YP_006560274.1	YP_006560274.1 hypothetical protein B621_gp36 [Marinomonas phage P12026]	False	0.921	110.0	5.315e-29									VOG03856	REFSEQ hypothetical protein; Xu	Xu	0	False
JQ867100.1_36	Marinomonas_phage_P12026_JQ867100.1	JQ867100.1	36	22440	23297	1	E			YP_006560275.1	YP_006560275.1 replication initiation protein [Marinomonas phage P12026]	True	0.961	578.0	1.062e-186									VOG02213	REFSEQ hypothetical protein; Xu	Xu	0	False
JQ867100.1_37	Marinomonas_phage_P12026_JQ867100.1	JQ867100.1	37	23290	24030	1	D			YP_006560276.1	YP_006560276.1 hypothetical protein B621_gp38 [Marinomonas phage P12026]	True	0.972	506.0	1.9200000000000003e-162								Replication protein P [PF06992.14]	VOG09495	sp|P03689|VRPP_LAMBD Replication protein P; Xr	Xr	0	False	V
JQ867100.1_38	Marinomonas_phage_P12026_JQ867100.1	JQ867100.1	38	24030	25379	1	C	K02314	replicative DNA helicase [EC:5.6.2.3]	YP_006560277.1	YP_006560277.1 DnaB-like replicative helicase [Marinomonas phage P12026]	True	0.923	869.0	3.137e-284								DnaB-like helicase C terminal domain [PF03796.18]; DnaB-like helicase N terminal domain [PF00772.24]; AAA domain [PF13481.9]; KaiC [PF06745.16]	VOG00297	sp|Q8X5V3|DNAB_ECO57 Replicative DNA helicase; XhXr	Xh;Xr	0	False	V
JQ867100.1_39	Marinomonas_phage_P12026_JQ867100.1	JQ867100.1	39	25390	25599	1	E			YP_006560278.1	YP_006560278.1 hypothetical protein B621_gp40 [Marinomonas phage P12026]	False	1.0	154.0	5.495999999999999e-44												0	False
JQ867100.1_40	Marinomonas_phage_P12026_JQ867100.1	JQ867100.1	40	25596	25811	1	E			YP_006560279.1	YP_006560279.1 hypothetical protein B621_gp41 [Marinomonas phage P12026]	False	1.0	156.0	1.714e-44												0	False
JQ867100.1_41	Marinomonas_phage_P12026_JQ867100.1	JQ867100.1	41	25780	26376	1	E			YP_006560280.1	YP_006560280.1 hypothetical protein B621_gp42 [Marinomonas phage P12026]	True	0.965	376.0	2.283e-118												0	False
JQ867100.1_42	Marinomonas_phage_P12026_JQ867100.1	JQ867100.1	42	26528	27082	1	D			YP_006560281.1	YP_006560281.1 HNH endonuclease [Marinomonas phage P12026]	True	0.99	387.0	2.348e-122								HNH endonuclease [PF13392.9]	VOG00011	sp|P03795|Y28_BPT7 Protein 2.8; Xu	Xu	0	False	F
JQ867100.1_43	Marinomonas_phage_P12026_JQ867100.1	JQ867100.1	43	27093	27305	1	E			YP_006560282.1	YP_006560282.1 hypothetical protein B621_gp44 [Marinomonas phage P12026]	False	0.961	144.0	2.173e-40									VOG00097	sp|G3XCY4|AMRZ_PSEAE Transcription factor AmrZ; Xu	Xu	0	False	F
JQ867100.1_44	Marinomonas_phage_P12026_JQ867100.1	JQ867100.1	44	27302	27490	1	E			YP_006560283.1	YP_006560283.1 hypothetical protein B621_gp45 [Marinomonas phage P12026]	False	1.0	138.0	2.299e-38												0	False	F
JQ867100.1_45	Marinomonas_phage_P12026_JQ867100.1	JQ867100.1	45	27487	27792	1	E			YP_006560284.1	YP_006560284.1 hypothetical protein B621_gp46 [Marinomonas phage P12026]	False	1.0	217.0	3.899000000000001e-65												0	False	F
JQ867100.1_46	Marinomonas_phage_P12026_JQ867100.1	JQ867100.1	46	27942	28196	-1	E			YP_006560285.1	YP_006560285.1 hypothetical protein B621_gp47 [Marinomonas phage P12026]	False	0.918	164.0	5.849999999999998e-47												0	False	F
JQ867100.1_47	Marinomonas_phage_P12026_JQ867100.1	JQ867100.1	47	28187	28570	-1	D			YP_006560286.1	YP_006560286.1 transcriptional regulator [Marinomonas phage P12026]	False	1.0	275.0	9.398e-85								DNA-binding transcriptional regulator Cro [PF14549.9]				0	False	F
JQ867100.1_48	Marinomonas_phage_P12026_JQ867100.1	JQ867100.1	48	28664	29602	1	C	K07455	recombination protein RecT	YP_006560287.1	YP_006560287.1 RecT-like ssDNA annealing protein [Marinomonas phage P12026]	True	0.956	629.0	8.288999999999999e-204								RecT family [PF03837.17]	VOG08192	sp|P03698|VBET_LAMBD Recombination protein bet; Xr	Xr	0	False	VF
JQ867100.1_49	Marinomonas_phage_P12026_JQ867100.1	JQ867100.1	49	29586	30281	1	D			YP_006560288.1	YP_006560288.1 exonuclease [Marinomonas phage P12026]	True	0.977	478.0	4.99e-153								YqaJ-like viral recombinase domain [PF09588.13]				0	False	F
JQ867100.1_50	Marinomonas_phage_P12026_JQ867100.1	JQ867100.1	50	30520	30876	1	E			YP_006560289.1	YP_006560289.1 hypothetical protein B621_gp51 [Marinomonas phage P12026]	False	0.926	231.0	1.025e-69									VOG02558	REFSEQ hypothetical protein; Xu	Xu	0	False	F
JQ867100.1_51	Marinomonas_phage_P12026_JQ867100.1	JQ867100.1	51	30877	31104	-1	E			YP_006560290.1	YP_006560290.1 hypothetical protein B621_gp52 [Marinomonas phage P12026]	False	0.989	159.0	1.6659999999999998e-45												0	False	F
JQ867100.1_52	Marinomonas_phage_P12026_JQ867100.1	JQ867100.1	52	31451	31756	1	E			YP_006560292.1	YP_006560292.1 hypothetical protein B621_gp54 [Marinomonas phage P12026]	False	0.968	208.0	4.083e-62									VOG25701	REFSEQ hypothetical protein; Xu	Xu	0	False	F
