## Supplementary material for "Phage genome architecture and GC content: Structural genes and where to find them": Annotation data: annotations.tsv

	fasta	scaffold	gene_position	start_position	end_position	strandedness	rank	ko_id	kegg_hit	viral_id	viral_hit	viral_RBH	viral_identity	viral_bitScore	viral_eVal	peptidase_id	peptidase_family	peptidase_hit	peptidase_RBH	peptidase_identity	peptidase_bitScore	peptidase_eVal	pfam_hits	vogdb_id	vogdb_hits	vogdb_categories	heme_regulatory_motif_count	is_transposon	amg_flags
MW805361.1_1	MW805361.1_Paraglaciecola_Antarctic_GD_virus_1	MW805361.1	1	1	450	1	D			YP_010096144.1	YP_010096144.1 terminase small subunit [Klebsiella phage Mineola]	False	0.427	117.0	1.2989999999999998e-29								Terminase DNA packaging enzyme [PF11053.11]	VOG07293	sp|P17311|TERS_BPT4 Terminase, small subunit; Xr	Xr	0	False	VF
MW805361.1_2	MW805361.1_Paraglaciecola_Antarctic_GD_virus_1	MW805361.1	2	461	2257	1	C	K21523	Escherichia phage terminase, large subunit [EC:3.1.-.-]	YP_009280018.1	YP_009280018.1 terminase large subunit [Morganella phage vB_MmoM_MP1]	True	0.573	627.0	1.5699999999999998e-197								Terminase large subunit, T4likevirus-type, N-terminal [PF03237.18]	VOG00068	sp|P25479|VPP_BPP2 Terminase, ATPase subunit; XhXr	Xh;Xr	0	False	VF
MW805361.1_3	MW805361.1_Paraglaciecola_Antarctic_GD_virus_1	MW805361.1	3	2350	3858	1	C	K06907	uncharacterized protein	NP_899602.1	NP_899602.1 tail sheath [Vibrio phage KVP40]	True	0.363	402.0	8.774000000000001e-122								Phage tail sheath protein subtilisin-like domain [PF04984.17]; Phage tail sheath C-terminal domain [PF17482.5]	VOG00168	sp|P13332|TSP_BPT4 Tail sheath protein; XpXrXs	Xr;Xp;Xs	0	False	VF
MW805361.1_4	MW805361.1_Paraglaciecola_Antarctic_GD_virus_1	MW805361.1	4	3872	4372	1	E			YP_001595295.1	YP_001595295.1 tail protein [Escherichia phage JS98]	False	0.633	204.0	2.785e-59									VOG00050	sp|P13333|TUBE_BPT4 Tail tube protein gp19; XhXpXrXs	Xh;Xp;Xr;Xs	0	False	VF
MW805361.1_5	MW805361.1_Paraglaciecola_Antarctic_GD_virus_1	MW805361.1	5	4379	5917	1	D			YP_009196469.1	YP_009196469.1 portal protein [Cronobacter phage S13]	True	0.456	419.0	2.546e-127								Bacteriophage T4-like portal protein (Gp20) [PF07230.14]	VOG00778	sp|E1XTG6|PORTL_BPSAV Portal protein; XhXpXrXs	Xh;Xp;Xr;Xs	0	False	VF
MW805361.1_6	MW805361.1_Paraglaciecola_Antarctic_GD_virus_1	MW805361.1	6	5907	6086	1	E																				0	False
MW805361.1_7	MW805361.1_Paraglaciecola_Antarctic_GD_virus_1	MW805361.1	7	6079	6372	1	E			YP_010095118.1	YP_010095118.1 head scaffolding protein [Erwinia phage Cronus]	False	0.445	76.0	2.662e-16									VOG00771	sp|P04538|GP68_BPT4 Prohead assembly protein gp68; Xs	Xs	0	False	V
MW805361.1_8	MW805361.1_Paraglaciecola_Antarctic_GD_virus_1	MW805361.1	8	6388	6972	1	E																				0	False
MW805361.1_9	MW805361.1_Paraglaciecola_Antarctic_GD_virus_1	MW805361.1	9	6974	7798	1	D			YP_009201386.1	YP_009201386.1 head maturation protease [Vibrio phage ValKK3]	False	0.455	150.0	6.657e-39	MER0123956	S77	MER0123956 - prohead peptidase gp21 (bacteriophage T4) () [S77.001]#S77#{peptidase unit: 2-210}~source AAQ64430~	False	0.449	145.0	6.984e-37	Prohead core protein serine protease [PF03420.16]	VOG00647	sp|P06807|PCPP_BPT4 Prohead core protein protease; XhXs	Xh;Xs	0	False	VP
MW805361.1_10	MW805361.1_Paraglaciecola_Antarctic_GD_virus_1	MW805361.1	10	7805	8146	1	E																				0	False
MW805361.1_11	MW805361.1_Paraglaciecola_Antarctic_GD_virus_1	MW805361.1	11	8279	9106	1	D			YP_009030230.1	YP_009030230.1 head scaffolding protein [Serratia phage PS2]	False	0.355	137.0	2.628e-34	MER0006135	S77	MER0006135 - family S77 (general) () [S77.UPW]#S77#{peptidase unit: 1-213}~source Q9XJ89~	False	0.369	119.0	5.281e-28		VOG03635	sp|Q9ZXI1|SCAF_BPAR1 Capsid assembly scaffolding protein; Xs	Xs	0	False	VP
MW805361.1_12	MW805361.1_Paraglaciecola_Antarctic_GD_virus_1	MW805361.1	12	9130	10764	1	D			YP_008125183.1	YP_008125183.1 major head protein [Vibrio phage nt-1]	True	0.51	511.0	1.883e-158								Major capsid protein Gp23 [PF07068.14]	VOG00452	sp|P04535|CAPSH_BPT4 Major capsid protein; XhXs	Xh;Xs	0	False	V
MW805361.1_13	MW805361.1_Paraglaciecola_Antarctic_GD_virus_1	MW805361.1	13	10825	11475	-1	D			YP_009200270.1	YP_009200270.1 HNH endonuclease [Yersinia phage vB_YenM_TG1]	False	0.334	74.0	6.874e-14								NUMOD3 motif [PF07460.14]	VOG01500	REFSEQ HNH endonuclease; Xu	Xu	0	False
MW805361.1_14	MW805361.1_Paraglaciecola_Antarctic_GD_virus_1	MW805361.1	14	11685	12830	-1	E																				0	False
MW805361.1_15	MW805361.1_Paraglaciecola_Antarctic_GD_virus_1	MW805361.1	15	12893	14371	1	C	K18959	Escherichia phage ATP-dependent DNA helicase UvsW [EC:5.6.2.4]	YP_004009549.1	YP_004009549.1 DNA helicase [Acinetobacter phage Ac42]	True	0.455	398.0	1.369e-120								Type III restriction enzyme, res subunit [PF04851.18]; DEAD/DEAH box helicase [PF00270.32]	VOG00203	sp|P20703|UVSW_BPT4 ATP-dependent DNA helicase uvsW; Xh	Xh	0	False
MW805361.1_16	MW805361.1_Paraglaciecola_Antarctic_GD_virus_1	MW805361.1	16	14368	14556	1	E																				0	False
MW805361.1_17	MW805361.1_Paraglaciecola_Antarctic_GD_virus_1	MW805361.1	17	14553	14768	-1	E																				0	False
MW805361.1_18	MW805361.1_Paraglaciecola_Antarctic_GD_virus_1	MW805361.1	18	14824	15303	-1	E			YP_009321548.1	YP_009321548.1 hypothetical protein BOX07_gp03 [Pseudoalteromonas phage PH1]	False	0.408	113.0	8.485000000000001e-28									VOG01484	REFSEQ hypothetical protein; Xu	Xu	0	False
MW805361.1_19	MW805361.1_Paraglaciecola_Antarctic_GD_virus_1	MW805361.1	19	15316	15483	-1	E																				0	False
MW805361.1_20	MW805361.1_Paraglaciecola_Antarctic_GD_virus_1	MW805361.1	20	15483	16133	-1	E																				0	False
MW805361.1_21	MW805361.1_Paraglaciecola_Antarctic_GD_virus_1	MW805361.1	21	16126	16317	-1	E																				0	False
MW805361.1_22	MW805361.1_Paraglaciecola_Antarctic_GD_virus_1	MW805361.1	22	16317	16574	-1	E																				0	False
MW805361.1_23	MW805361.1_Paraglaciecola_Antarctic_GD_virus_1	MW805361.1	23	16610	16858	-1	E																				0	False
MW805361.1_24	MW805361.1_Paraglaciecola_Antarctic_GD_virus_1	MW805361.1	24	16858	17175	-1	E																				0	False
MW805361.1_25	MW805361.1_Paraglaciecola_Antarctic_GD_virus_1	MW805361.1	25	17175	17483	-1	E																				0	False
MW805361.1_26	MW805361.1_Paraglaciecola_Antarctic_GD_virus_1	MW805361.1	26	17487	18035	-1	C	K00287	dihydrofolate reductase [EC:1.5.1.3]	YP_009808539.1	YP_009808539.1 dihydrofolate reductase [Vibrio phage vB_VpS_PG07]	False	0.426	116.0	1.214e-28								Dihydrofolate reductase [PF00186.22]	VOG00346	sp|P04382|DYR_BPT4 Dihydrofolate reductase; Xh	Xh	0	False
MW805361.1_27	MW805361.1_Paraglaciecola_Antarctic_GD_virus_1	MW805361.1	27	18037	18357	-1	D			YP_010657614.1	YP_010657614.1 GTP-binding domain [Vibrio phage BUCT194]	False	0.459	74.0	3.582e-15								Domain of unknown function (DUF4326) [PF14216.9]				0	False
MW805361.1_28	MW805361.1_Paraglaciecola_Antarctic_GD_virus_1	MW805361.1	28	18354	18713	-1	D			YP_010672666.1	YP_010672666.1 hypothetical protein PQC39_gp145 [Vibrio phage Vp_R1]	False	0.458	99.0	1.017e-23								YspA, cpYpsA-related SLOG family [PF10686.12]				0	False
MW805361.1_29	MW805361.1_Paraglaciecola_Antarctic_GD_virus_1	MW805361.1	29	18710	19120	-1	D			YP_010094071.1	YP_010094071.1 recombination, repair and ssDNA binding protein [Enterobacter phage myPSH1140]	False	0.301	65.0	1.146e-11								Recombination, repair and ssDNA binding protein UvsY [PF11056.11]	VOG02596	sp|P04537|UVSY_BPT4 Recombination protein uvsY; Xr	Xr	0	False	V
MW805361.1_30	MW805361.1_Paraglaciecola_Antarctic_GD_virus_1	MW805361.1	30	19459	20154	1	E			YP_004009770.1	YP_004009770.1 gp1 dNMP kinase [Acinetobacter phage Acj61]	False	0.339	134.0	5.458e-34									VOG02121	sp|Q7Y4Y9|DNMK_BPR69 Deoxynucleotide monophosphate kinase; Xh	Xh	0	False
MW805361.1_31	MW805361.1_Paraglaciecola_Antarctic_GD_virus_1	MW805361.1	31	20162	20545	1	E																				0	False
MW805361.1_32	MW805361.1_Paraglaciecola_Antarctic_GD_virus_1	MW805361.1	32	20597	20794	1	E			YP_009806442.1	YP_009806442.1 hypothetical protein HOT69_gp082 [Cyanophage S-TIM4]	False	0.709	64.0	1.155e-12												0	False
MW805361.1_33	MW805361.1_Paraglaciecola_Antarctic_GD_virus_1	MW805361.1	33	20801	21166	1	E																				0	False
MW805361.1_34	MW805361.1_Paraglaciecola_Antarctic_GD_virus_1	MW805361.1	34	21163	21630	1	E			YP_007006157.1	YP_007006157.1 hypothetical protein F417_gp066 [Cyanophage S-TIM5]	False	0.776	63.0	1.005e-10												0	False
MW805361.1_35	MW805361.1_Paraglaciecola_Antarctic_GD_virus_1	MW805361.1	35	21660	22283	1	D																Permuted papain-like amidase enzyme, YaeF/YiiX, C92 family [PF05708.15]	VOG01406	sp|A0A7H0DN63|PG091_MONPV Protein OPG091; XhXs	Xh;Xs	0	False	V
MW805361.1_36	MW805361.1_Paraglaciecola_Antarctic_GD_virus_1	MW805361.1	36	22684	23010	1	D			YP_009103741.1	YP_009103741.1 tail assembly chaperone [Shewanella sp. phage 1/44]	False	0.432	64.0	1.05e-11								Protein of unknown function (DUF1353) [PF07087.14]	VOG00916	REFSEQ tail assembly chaperone; Xu	Xu	0	False
MW805361.1_37	MW805361.1_Paraglaciecola_Antarctic_GD_virus_1	MW805361.1	37	23076	23522	1	D			YP_010683605.1	YP_010683605.1 hypothetical protein PQZ55_gp23 [Klebsiella phage vB_KpnM_15-38_KLPPOU148]	False	0.499	133.0	4.168e-35								NADAR domain [PF08719.14]				0	False
MW805361.1_38	MW805361.1_Paraglaciecola_Antarctic_GD_virus_1	MW805361.1	38	23994	24137	1	E																				0	False
MW805361.1_39	MW805361.1_Paraglaciecola_Antarctic_GD_virus_1	MW805361.1	39	24223	24342	1	E																				0	False
MW805361.1_40	MW805361.1_Paraglaciecola_Antarctic_GD_virus_1	MW805361.1	40	24339	24767	1	E																				0	False
MW805361.1_41	MW805361.1_Paraglaciecola_Antarctic_GD_virus_1	MW805361.1	41	24784	25194	1	E			YP_009212600.1	YP_009212600.1 hypothetical protein AVT40_gp173 [Sinorhizobium phage phiN3]	False	0.389	82.0	1.569e-17												0	False
MW805361.1_42	MW805361.1_Paraglaciecola_Antarctic_GD_virus_1	MW805361.1	42	25315	25599	1	E																				0	False
MW805361.1_43	MW805361.1_Paraglaciecola_Antarctic_GD_virus_1	MW805361.1	43	25612	25845	1	E																				0	False
MW805361.1_44	MW805361.1_Paraglaciecola_Antarctic_GD_virus_1	MW805361.1	44	25842	26114	1	E																				0	False
MW805361.1_45	MW805361.1_Paraglaciecola_Antarctic_GD_virus_1	MW805361.1	45	26111	26476	1	E																				0	False
MW805361.1_46	MW805361.1_Paraglaciecola_Antarctic_GD_virus_1	MW805361.1	46	26508	26621	1	E																				0	False
MW805361.1_47	MW805361.1_Paraglaciecola_Antarctic_GD_virus_1	MW805361.1	47	26618	27196	1	E			YP_009590826.1	YP_009590826.1 hypothetical protein FDG52_s5gp09 [Campylobacter phage vB_CcoM-IBB_35]	False	0.354	94.0	9.391e-21									VOG00918	REFSEQ hypothetical protein; Xu	Xu	0	False
MW805361.1_48	MW805361.1_Paraglaciecola_Antarctic_GD_virus_1	MW805361.1	48	27224	27550	1	E																				0	False
MW805361.1_49	MW805361.1_Paraglaciecola_Antarctic_GD_virus_1	MW805361.1	49	27547	28014	1	E																				0	False
MW805361.1_50	MW805361.1_Paraglaciecola_Antarctic_GD_virus_1	MW805361.1	50	27995	28303	-1	E																				0	False
MW805361.1_51	MW805361.1_Paraglaciecola_Antarctic_GD_virus_1	MW805361.1	51	28351	28581	1	E																				0	False
MW805361.1_52	MW805361.1_Paraglaciecola_Antarctic_GD_virus_1	MW805361.1	52	28633	28884	1	E																				0	False
MW805361.1_53	MW805361.1_Paraglaciecola_Antarctic_GD_virus_1	MW805361.1	53	28888	30045	1	E			YP_009100328.1	YP_009100328.1 ATP-dependent DNA ligase [Shewanella sp. phage 1/4]	False	0.421	296.0	3.532e-87									VOG00242	sp|P00970|DNLI_BPT4 DNA ligase; XhXr	Xh;Xr	0	False	V
MW805361.1_54	MW805361.1_Paraglaciecola_Antarctic_GD_virus_1	MW805361.1	54	30056	31117	1	D			YP_009098789.1	YP_009098789.1 RNA ligase [Caulobacter phage Cr30]	False	0.353	204.0	4.026e-56								RNA ligase [PF09414.13]				0	False
MW805361.1_55	MW805361.1_Paraglaciecola_Antarctic_GD_virus_1	MW805361.1	55	31241	31735	1	E			YP_009146498.1	YP_009146498.1 late sigma transcription factor [Citrobacter phage Moon]	False	0.46	128.0	6.661e-33									VOG07256	sp|P04524|SIGML_BPT4 RNA polymerase sigma-like factor; XhXr	Xh;Xr	0	False	V
MW805361.1_56	MW805361.1_Paraglaciecola_Antarctic_GD_virus_1	MW805361.1	56	31732	31956	1	E																				0	False
MW805361.1_57	MW805361.1_Paraglaciecola_Antarctic_GD_virus_1	MW805361.1	57	31943	32113	1	E																				0	False
MW805361.1_58	MW805361.1_Paraglaciecola_Antarctic_GD_virus_1	MW805361.1	58	32132	33157	1	C	K26048	Escherichia phage exonuclease subunit 1 [EC:3.1.11.-]	YP_009195471.1	YP_009195471.1 SbcD-like subunit of palindrome specific endonuclease [Proteus phage vB_PmiM_Pm5461]	False	0.436	254.0	1.679e-73									VOG00413	sp|P04521|EXO1_BPT4 Exonuclease subunit 1; Xp	Xp	0	False
MW805361.1_59	MW805361.1_Paraglaciecola_Antarctic_GD_virus_1	MW805361.1	59	33157	35346	1	D			NP_899322.1	NP_899322.1 SbcC-like subunit of palindrome specific endonuclease [Vibrio phage KVP40]	True	0.341	408.0	1.46e-120								AAA domain [PF13476.9]; P-loop containing region of AAA domain [PF13555.9]; RecF/RecN/SMC N terminal domain [PF02463.22]	VOG00264	sp|P04522|EXO2_BPT4 Exonuclease subunit 2; XhXp	Xh;Xp	0	False
MW805361.1_60	MW805361.1_Paraglaciecola_Antarctic_GD_virus_1	MW805361.1	60	35449	35736	1	E																				0	False
MW805361.1_61	MW805361.1_Paraglaciecola_Antarctic_GD_virus_1	MW805361.1	61	35740	36399	1	D			YP_214389.1	YP_214389.1 DNA polymerase processivity factor [Prochlorococcus phage P-SSM2]	False	0.432	163.0	3.08e-44								gp45 sliding clamp, C terminal [PF09116.13]; DNA polymerase processivity factor [PF02916.18]	VOG07267	sp|P04525|CLAMP_BPT4 Sliding clamp; Xr	Xr	0	False	V
MW805361.1_62	MW805361.1_Paraglaciecola_Antarctic_GD_virus_1	MW805361.1	62	36678	37625	1	D			NP_899326.1	NP_899326.1 clamp loader of DNA polymerase [Vibrio phage KVP40]	False	0.497	287.0	1.6620000000000002e-85								DNA polymerase III, delta subunit [PF13177.9]; ATPase family associated with various cellular activities (AAA) [PF00004.32]	VOG00282	sp|O64301|LOADL_BPR69 Sliding-clamp-loader large subunit; XhXr	Xh;Xr	0	False	V
MW805361.1_63	MW805361.1_Paraglaciecola_Antarctic_GD_virus_1	MW805361.1	63	37622	38077	1	D			YP_009006373.1	YP_009006373.1 clamp loader of DNA polymerase [Vibrio phage VH7D]	False	0.45	115.0	9.325e-29								Bacteriophage clamp loader A subunit [PF16790.8]	VOG07251	sp|P04527|LOADS_BPT4 Sliding-clamp-loader small subunit; Xr	Xr	0	False	V
MW805361.1_64	MW805361.1_Paraglaciecola_Antarctic_GD_virus_1	MW805361.1	64	38128	38541	1	D			YP_008125278.1	YP_008125278.1 translation repressor [Vibrio phage nt-1]	False	0.675	165.0	2.0350000000000003e-46								Bacteriophage translational regulator [PF01818.20]	VOG03886	sp|P69626|REGA_BPT6 Translation repressor protein; Xr	Xr	0	False	V
MW805361.1_65	MW805361.1_Paraglaciecola_Antarctic_GD_virus_1	MW805361.1	65	38814	39260	1	E																				0	False
MW805361.1_66	MW805361.1_Paraglaciecola_Antarctic_GD_virus_1	MW805361.1	66	39277	40044	1	C	K06223	DNA adenine methylase [EC:2.1.1.72]	YP_009118747.1	YP_009118747.1 DNA methyltransferase [Enterobacteria phage GEC-3S]	False	0.313	128.0	1.754e-31								D12 class N6 adenine-specific DNA methyltransferase [PF02086.18]				0	False
MW805361.1_67	MW805361.1_Paraglaciecola_Antarctic_GD_virus_1	MW805361.1	67	40046	41533	1	D			YP_009201281.1	YP_009201281.1 DNA polymerase [Vibrio phage ValKK3]	True	0.47	415.0	2.219e-126								DNA polymerase family B, exonuclease domain [PF03104.22]; DNA polymerase family B [PF00136.24]				0	False
MW805361.1_68	MW805361.1_Paraglaciecola_Antarctic_GD_virus_1	MW805361.1	68	41530	41871	1	E																				0	False
MW805361.1_69	MW805361.1_Paraglaciecola_Antarctic_GD_virus_1	MW805361.1	69	41846	42316	1	E																				0	False
MW805361.1_70	MW805361.1_Paraglaciecola_Antarctic_GD_virus_1	MW805361.1	70	42373	42639	1	E																				0	False
MW805361.1_71	MW805361.1_Paraglaciecola_Antarctic_GD_virus_1	MW805361.1	71	42623	43042	1	E																				0	False
MW805361.1_72	MW805361.1_Paraglaciecola_Antarctic_GD_virus_1	MW805361.1	72	43029	43289	1	E																				0	False
MW805361.1_73	MW805361.1_Paraglaciecola_Antarctic_GD_virus_1	MW805361.1	73	43298	44383	1	D			YP_009196632.1	YP_009196632.1 putative DNA polymerase [Cronobacter phage S13]	False	0.48	325.0	1.204e-97								DNA polymerase family B [PF00136.24]	VOG31362	REFSEQ DNA polymerase; Xu	Xu	0	False
MW805361.1_74	MW805361.1_Paraglaciecola_Antarctic_GD_virus_1	MW805361.1	74	44445	45515	1	D			NP_891595.1	NP_891595.1 DNA repair protein [Escherichia phage RB49]	True	0.599	412.0	9.760000000000002e-128								recA bacterial DNA recombination protein [PF00154.24]	VOG04360	sp|P04530|HELIC_BPT4 DnaB-like replicative helicase; XhXr	Xh;Xr	0	False	V
MW805361.1_75	MW805361.1_Paraglaciecola_Antarctic_GD_virus_1	MW805361.1	75	45508	45774	1	E																				0	False
MW805361.1_76	MW805361.1_Paraglaciecola_Antarctic_GD_virus_1	MW805361.1	76	45800	47170	1	D			NP_899258.1	NP_899258.1 41 helicase [Vibrio phage KVP40]	True	0.586	488.0	3.059e-152								DnaB-like helicase C terminal domain [PF03796.18]	VOG04360	sp|P04530|HELIC_BPT4 DnaB-like replicative helicase; XhXr	Xh;Xr	0	False	V
MW805361.1_77	MW805361.1_Paraglaciecola_Antarctic_GD_virus_1	MW805361.1	77	47183	48469	1	D			YP_007878016.1	YP_007878016.1 DNA helicase [Vibrio phage henriette 12B8]	False	0.421	305.0	9.598e-90								AAA domain [PF13604.9]; PIF1-like helicase [PF05970.17]; UvrD-like helicase C-terminal domain [PF13538.9]; AAA domain [PF13086.9]	VOG00111	sp|P32270|DDA_BPT4 ATP-dependent DNA helicase dda; XhXr	Xh;Xr	0	False	V
MW805361.1_78	MW805361.1_Paraglaciecola_Antarctic_GD_virus_1	MW805361.1	78	48466	49707	1	E			YP_004300965.1	YP_004300965.1 beta-glucosyl-HMC-alpha-glucosyltransferase [Aeromonas phage 65]	True	0.566	426.0	1.7900000000000002e-131									VOG00489	sp|Q06717|GSTG_BPT2 Beta-glucosyl-HMC-alpha-glucosyl-transferase; Xh	Xh	0	False
MW805361.1_79	MW805361.1_Paraglaciecola_Antarctic_GD_virus_1	MW805361.1	79	49701	50366	1	E																				0	False
MW805361.1_80	MW805361.1_Paraglaciecola_Antarctic_GD_virus_1	MW805361.1	80	50416	50751	1	E																				0	False
MW805361.1_81	MW805361.1_Paraglaciecola_Antarctic_GD_virus_1	MW805361.1	81	50744	51031	1	E																				0	False
MW805361.1_82	MW805361.1_Paraglaciecola_Antarctic_GD_virus_1	MW805361.1	82	51070	51225	1	E																				0	False
MW805361.1_83	MW805361.1_Paraglaciecola_Antarctic_GD_virus_1	MW805361.1	83	51227	51634	1	E																	VOG12214	REFSEQ hypothetical protein; Xu	Xu	0	False
MW805361.1_84	MW805361.1_Paraglaciecola_Antarctic_GD_virus_1	MW805361.1	84	51718	52509	1	E			YP_001595866.1	YP_001595866.1 hypothetical protein PPYV_gp43 [Pseudomonas virus Yua]	False	0.244	78.0	1.238e-14									VOG02049	REFSEQ hypothetical protein; Xu	Xu	0	False
MW805361.1_85	MW805361.1_Paraglaciecola_Antarctic_GD_virus_1	MW805361.1	85	52513	52812	1	E																				0	False
MW805361.1_86	MW805361.1_Paraglaciecola_Antarctic_GD_virus_1	MW805361.1	86	52812	53003	1	E																				0	False
MW805361.1_87	MW805361.1_Paraglaciecola_Antarctic_GD_virus_1	MW805361.1	87	53022	53486	1	E																				0	False
MW805361.1_88	MW805361.1_Paraglaciecola_Antarctic_GD_virus_1	MW805361.1	88	53486	53926	1	E			YP_009277031.1	YP_009277031.1 hypothetical protein BH754_gp068 [Ralstonia phage RSP15]	False	0.416	106.0	1.459e-25												0	False
MW805361.1_89	MW805361.1_Paraglaciecola_Antarctic_GD_virus_1	MW805361.1	89	53966	54370	1	E																				0	False
MW805361.1_90	MW805361.1_Paraglaciecola_Antarctic_GD_virus_1	MW805361.1	90	54516	55265	1	E			YP_009143198.1	YP_009143198.1 RelA/SpoT family protein [Sinorhizobium phage phiM12]	False	0.327	90.0	1.033e-18									VOG16229	REFSEQ RelA/SpoT family protein; Xu	Xu	0	False
MW805361.1_91	MW805361.1_Paraglaciecola_Antarctic_GD_virus_1	MW805361.1	91	55330	55605	1	E																				0	False
MW805361.1_92	MW805361.1_Paraglaciecola_Antarctic_GD_virus_1	MW805361.1	92	55645	56055	1	D			YP_009324901.1	YP_009324901.1 metal-dependent phosphohydrolase [Streptococcus phage phiARI0462]	False	0.433	107.0	2.751e-26								HD domain [PF13328.9]	VOG00925	sp|O87331|RELA_CORGL GTP pyrophosphokinase; Xh	Xh	0	False
MW805361.1_93	MW805361.1_Paraglaciecola_Antarctic_GD_virus_1	MW805361.1	93	56071	57072	1	E			NP_943889.1	NP_943889.1 DNA primase [Aeromonas phage Aeh1]	False	0.403	240.0	9.619e-69												0	False
MW805361.1_94	MW805361.1_Paraglaciecola_Antarctic_GD_virus_1	MW805361.1	94	57076	57300	1	E																				0	False
MW805361.1_95	MW805361.1_Paraglaciecola_Antarctic_GD_virus_1	MW805361.1	95	57300	57821	1	E			YP_009831323.1	YP_009831323.1 nucleoside triphosphate pyrophosphohydrolase [Cronobacter phage vB_CsaM_leE]	False	0.563	184.0	1.946e-52									VOG04716	sp|P39262|VG56_BPT4 dCTP pyrophosphatase; Xu	Xu	0	False
MW805361.1_96	MW805361.1_Paraglaciecola_Antarctic_GD_virus_1	MW805361.1	96	57866	58531	1	D			YP_010650879.1	YP_010650879.1 exonuclease [Escherichia phage vB_EcoM_RZ]	False	0.384	144.0	1.131e-37								3'-5' exoribonuclease Rv2179c-like domain [PF16473.8]	VOG00088	sp|P04536|EXOD_BPT4 Exodeoxyribonuclease; Xu	Xu	0	False
MW805361.1_97	MW805361.1_Paraglaciecola_Antarctic_GD_virus_1	MW805361.1	97	58537	58752	1	E																				0	False
MW805361.1_98	MW805361.1_Paraglaciecola_Antarctic_GD_virus_1	MW805361.1	98	58763	59254	1	E			YP_009598945.1	YP_009598945.1 hypothetical protein FDH28_gp169 [Ralstonia phage RP12]	False	0.588	165.0	6.4360000000000015e-46									VOG02046	REFSEQ hypothetical protein; Xu	Xu	0	False
MW805361.1_99	MW805361.1_Paraglaciecola_Antarctic_GD_virus_1	MW805361.1	99	59468	59932	1	E																				0	False
MW805361.1_100	MW805361.1_Paraglaciecola_Antarctic_GD_virus_1	MW805361.1	100	59929	61722	1	C	K26042	Escherichia phage DNA topoisomerase small subunit [EC:5.6.2.2]	YP_008125243.2	YP_008125243.2 DNA topoisomerase II large subunit [Vibrio phage nt-1]	True	0.543	610.0	7.917e-192								C-terminal associated domain of TOPRIM [PF16898.8]; DNA gyrase B [PF00204.28]	VOG01293	sp|P07065|TOP5_BPT4 DNA topoisomerase medium subunit; Xh	Xh	0	False
MW805361.1_101	MW805361.1_Paraglaciecola_Antarctic_GD_virus_1	MW805361.1	101	61771	63555	1	E			YP_001285463.1	YP_001285463.1 structural protein [Synechococcus phage Syn5]	False	0.256	199.0	7.621e-52												0	False
MW805361.1_102	MW805361.1_Paraglaciecola_Antarctic_GD_virus_1	MW805361.1	102	63565	65103	1	E																				0	False
MW805361.1_103	MW805361.1_Paraglaciecola_Antarctic_GD_virus_1	MW805361.1	103	65103	65408	1	E																				0	False
MW805361.1_104	MW805361.1_Paraglaciecola_Antarctic_GD_virus_1	MW805361.1	104	65405	66055	1	E																				0	False
MW805361.1_105	MW805361.1_Paraglaciecola_Antarctic_GD_virus_1	MW805361.1	105	66052	66498	1	E																				0	False
MW805361.1_106	MW805361.1_Paraglaciecola_Antarctic_GD_virus_1	MW805361.1	106	66461	66889	1	E																				0	False
MW805361.1_107	MW805361.1_Paraglaciecola_Antarctic_GD_virus_1	MW805361.1	107	66955	67167	1	E																				0	False
MW805361.1_108	MW805361.1_Paraglaciecola_Antarctic_GD_virus_1	MW805361.1	108	67171	67500	1	E																				0	False
MW805361.1_109	MW805361.1_Paraglaciecola_Antarctic_GD_virus_1	MW805361.1	109	67497	67832	1	E																				0	False
MW805361.1_110	MW805361.1_Paraglaciecola_Antarctic_GD_virus_1	MW805361.1	110	67829	69481	1	E			YP_009595642.1	YP_009595642.1 DNA transfer protein [Pseudomonas phage pf16]	True	0.529	539.0	2.781e-168									VOG01525	sp|O64245|VG54_BPMD2 Gene 54 protein; Xu	Xu	0	False
MW805361.1_111	MW805361.1_Paraglaciecola_Antarctic_GD_virus_1	MW805361.1	111	69698	70243	1	E			YP_008771890.1	YP_008771890.1 hypothetical protein V456_gp67 [Bacillus phage Blastoid]	False	0.336	77.0	4.218e-15									VOG24253	REFSEQ hypothetical protein; Xu	Xu	0	False
MW805361.1_112	MW805361.1_Paraglaciecola_Antarctic_GD_virus_1	MW805361.1	112	70479	71762	1	D			YP_009006242.1	YP_009006242.1 DNA topoisomerase II [Vibrio phage VH7D]	True	0.499	393.0	4.678e-120								DNA gyrase/topoisomerase IV, subunit A [PF00521.23]				0	False
MW805361.1_113	MW805361.1_Paraglaciecola_Antarctic_GD_virus_1	MW805361.1	113	71842	72390	1	E																				0	False
MW805361.1_114	MW805361.1_Paraglaciecola_Antarctic_GD_virus_1	MW805361.1	114	72381	72599	1	E																				0	False
MW805361.1_115	MW805361.1_Paraglaciecola_Antarctic_GD_virus_1	MW805361.1	115	72589	72852	1	E																				0	False
MW805361.1_116	MW805361.1_Paraglaciecola_Antarctic_GD_virus_1	MW805361.1	116	72849	73166	1	E																				0	False
MW805361.1_117	MW805361.1_Paraglaciecola_Antarctic_GD_virus_1	MW805361.1	117	73166	73426	1	E																				0	False
MW805361.1_118	MW805361.1_Paraglaciecola_Antarctic_GD_virus_1	MW805361.1	118	73505	73669	1	E																				0	False
MW805361.1_119	MW805361.1_Paraglaciecola_Antarctic_GD_virus_1	MW805361.1	119	73756	74334	1	E																				0	False
MW805361.1_120	MW805361.1_Paraglaciecola_Antarctic_GD_virus_1	MW805361.1	120	74441	74875	1	E																				0	False
MW805361.1_121	MW805361.1_Paraglaciecola_Antarctic_GD_virus_1	MW805361.1	121	74875	74988	1	E																				0	False
MW805361.1_122	MW805361.1_Paraglaciecola_Antarctic_GD_virus_1	MW805361.1	122	74992	75363	1	E																				0	False
MW805361.1_123	MW805361.1_Paraglaciecola_Antarctic_GD_virus_1	MW805361.1	123	75449	75868	1	E																				0	False
MW805361.1_124	MW805361.1_Paraglaciecola_Antarctic_GD_virus_1	MW805361.1	124	75868	76131	1	E																				0	False
MW805361.1_125	MW805361.1_Paraglaciecola_Antarctic_GD_virus_1	MW805361.1	125	76131	76376	1	E																				0	False
MW805361.1_126	MW805361.1_Paraglaciecola_Antarctic_GD_virus_1	MW805361.1	126	76546	77268	1	D			YP_010676965.1	YP_010676965.1 DNA methylase subunit [Shewanella phage X14]	False	0.382	116.0	1.202e-27								N-6 DNA Methylase [PF02384.19]				0	False
MW805361.1_127	MW805361.1_Paraglaciecola_Antarctic_GD_virus_1	MW805361.1	127	77346	77720	1	E																				0	False
MW805361.1_128	MW805361.1_Paraglaciecola_Antarctic_GD_virus_1	MW805361.1	128	77704	78156	1	E																				0	False
MW805361.1_129	MW805361.1_Paraglaciecola_Antarctic_GD_virus_1	MW805361.1	129	78157	78399	1	D			YP_009834845.1	YP_009834845.1 anti-sigma factor [Aeromonas phage AS-sw]	False	0.521	74.0	6.049e-16								Anti-Sigma Factor A [PF09010.13]	VOG07312	sp|P32267|ASIA_BPT4 10 kDa anti-sigma factor; Xu	Xu	0	False
MW805361.1_130	MW805361.1_Paraglaciecola_Antarctic_GD_virus_1	MW805361.1	130	78396	78776	1	E																				0	False
MW805361.1_131	MW805361.1_Paraglaciecola_Antarctic_GD_virus_1	MW805361.1	131	78785	79015	1	E																				0	False
MW805361.1_132	MW805361.1_Paraglaciecola_Antarctic_GD_virus_1	MW805361.1	132	79012	80643	-1	E																				0	False
MW805361.1_133	MW805361.1_Paraglaciecola_Antarctic_GD_virus_1	MW805361.1	133	80708	84376	-1	E																				0	False
MW805361.1_134	MW805361.1_Paraglaciecola_Antarctic_GD_virus_1	MW805361.1	134	84425	85558	-1	E																				0	False
MW805361.1_135	MW805361.1_Paraglaciecola_Antarctic_GD_virus_1	MW805361.1	135	85613	89332	-1	E																				0	False
MW805361.1_136	MW805361.1_Paraglaciecola_Antarctic_GD_virus_1	MW805361.1	136	89354	90508	-1	E																				0	False
MW805361.1_137	MW805361.1_Paraglaciecola_Antarctic_GD_virus_1	MW805361.1	137	90518	90883	-1	E																				0	False
MW805361.1_138	MW805361.1_Paraglaciecola_Antarctic_GD_virus_1	MW805361.1	138	90977	91900	1	D			YP_009006295.1	YP_009006295.1 ribonuclease H [Vibrio phage VH7D]	False	0.398	211.0	4.074e-59								T4 RNase H, C terminal [PF09293.13]; 5'-3' exonuclease, N-terminal resolvase-like domain [PF02739.19]	VOG07202	sp|P13319|RNH_BPT4 Ribonuclease H; Xr	Xr	0	False	V
MW805361.1_139	MW805361.1_Paraglaciecola_Antarctic_GD_virus_1	MW805361.1	139	91971	92231	1	D																Transcriptional regulator DsbA [PF11126.11]	VOG04178	sp|P13320|DSBA_BPT4 Double-stranded DNA-binding protein; Xr	Xr	0	False	V
MW805361.1_140	MW805361.1_Paraglaciecola_Antarctic_GD_virus_1	MW805361.1	140	92234	92479	1	D																Phage late-transcription coactivator [PF16805.8]	VOG03456	sp|P13338|LTACT_BPT4 Late transcription coactivator; Xu	Xu	0	False
MW805361.1_141	MW805361.1_Paraglaciecola_Antarctic_GD_virus_1	MW805361.1	141	92470	93153	1	D			YP_006986799.1	YP_006986799.1 DNA helicase loader [Escherichia phage vB_EcoM_ACG-C40]	False	0.303	95.0	1.072e-20								T4 gene Gp59 loader of gp41 DNA helicase C-term [PF08994.13]	VOG02187	sp|P13342|HLOAD_BPT4 DNA helicase assembly protein; Xr	Xr	0	False	V
MW805361.1_142	MW805361.1_Paraglaciecola_Antarctic_GD_virus_1	MW805361.1	142	93176	94063	1	D			NP_899253.1	NP_899253.1 single strand DNA binding protein [Vibrio phage KVP40]	False	0.502	276.0	9.082e-82								gp32 DNA binding protein like [PF08804.13]	VOG07309	sp|P03695|SSB_BPT4 Single-stranded DNA-binding protein; Xr	Xr	0	False	V
MW805361.1_143	MW805361.1_Paraglaciecola_Antarctic_GD_virus_1	MW805361.1	143	94143	96587	1	D			YP_009846753.1	YP_009846753.1 ribonucleotide reductase large subunit [Aeromonas phage 4L372D]	True	0.445	582.0	9.661e-179								Ribonucleotide reductase, barrel domain [PF02867.18]; Ribonucleotide reductase, all-alpha domain [PF00317.24]; Glutaredoxin [PF00462.27]	VOG00122	sp|P00452|RIR1_ECOLI Ribonucleoside-diphosphate reductase 1 subunit alpha; Xh	Xh	0	False	MKE
MW805361.1_144	MW805361.1_Paraglaciecola_Antarctic_GD_virus_1	MW805361.1	144	96637	97731	1	D			YP_009223038.1	YP_009223038.1 ribonucleoside diphosphate reductase subunit beta [Vibrio phage eugene 12A10]	False	0.395	248.0	5.772000000000001e-71								Ribonucleotide reductase, small chain [PF00268.24]	VOG00527	sp|P69924|RIR2_ECOLI Ribonucleoside-diphosphate reductase 1 subunit beta; Xh	Xh	0	False
MW805361.1_145	MW805361.1_Paraglaciecola_Antarctic_GD_virus_1	MW805361.1	145	97944	98129	1	E																				0	False
MW805361.1_146	MW805361.1_Paraglaciecola_Antarctic_GD_virus_1	MW805361.1	146	98139	98420	1	E																				0	False
MW805361.1_147	MW805361.1_Paraglaciecola_Antarctic_GD_virus_1	MW805361.1	147	98407	98832	1	E																				0	False
MW805361.1_148	MW805361.1_Paraglaciecola_Antarctic_GD_virus_1	MW805361.1	148	98832	99155	1	E																				0	False
MW805361.1_149	MW805361.1_Paraglaciecola_Antarctic_GD_virus_1	MW805361.1	149	99152	99502	1	E			YP_010348258.1	YP_010348258.1 hypothetical protein MZD05_gp289 [Pseudomonas phage Phabio]	False	0.347	70.0	1.263e-13									VOG21559	REFSEQ hypothetical protein; Xu	Xu	0	False
MW805361.1_150	MW805361.1_Paraglaciecola_Antarctic_GD_virus_1	MW805361.1	150	99499	99723	1	E																				0	False
MW805361.1_151	MW805361.1_Paraglaciecola_Antarctic_GD_virus_1	MW805361.1	151	99720	99869	1	E																				0	False
MW805361.1_152	MW805361.1_Paraglaciecola_Antarctic_GD_virus_1	MW805361.1	152	100149	100394	1	E																				0	False
MW805361.1_153	MW805361.1_Paraglaciecola_Antarctic_GD_virus_1	MW805361.1	153	100391	100681	1	E																				0	False
MW805361.1_154	MW805361.1_Paraglaciecola_Antarctic_GD_virus_1	MW805361.1	154	100678	101079	1	D																YopX protein [PF09643.13]				0	False
MW805361.1_155	MW805361.1_Paraglaciecola_Antarctic_GD_virus_1	MW805361.1	155	101076	101306	1	E																				0	False
MW805361.1_156	MW805361.1_Paraglaciecola_Antarctic_GD_virus_1	MW805361.1	156	101303	101656	1	D																Family of unknown function (DUF6283) [PF19800.2]				0	False
MW805361.1_157	MW805361.1_Paraglaciecola_Antarctic_GD_virus_1	MW805361.1	157	101634	101936	1	E																				0	False
MW805361.1_158	MW805361.1_Paraglaciecola_Antarctic_GD_virus_1	MW805361.1	158	101917	102144	1	E																				0	False
MW805361.1_159	MW805361.1_Paraglaciecola_Antarctic_GD_virus_1	MW805361.1	159	102144	102326	1	E																				0	False
MW805361.1_160	MW805361.1_Paraglaciecola_Antarctic_GD_virus_1	MW805361.1	160	102323	102430	1	E																				0	False
MW805361.1_161	MW805361.1_Paraglaciecola_Antarctic_GD_virus_1	MW805361.1	161	102414	102614	1	E																				0	False
MW805361.1_162	MW805361.1_Paraglaciecola_Antarctic_GD_virus_1	MW805361.1	162	102611	102853	1	E																				0	False
MW805361.1_163	MW805361.1_Paraglaciecola_Antarctic_GD_virus_1	MW805361.1	163	102913	103125	1	E																				0	False
MW805361.1_164	MW805361.1_Paraglaciecola_Antarctic_GD_virus_1	MW805361.1	164	103366	103689	1	E																				0	False
MW805361.1_165	MW805361.1_Paraglaciecola_Antarctic_GD_virus_1	MW805361.1	165	103879	104352	1	D			YP_009102056.1	YP_009102056.1 dCMP deaminase [Escherichia phage 121Q]	False	0.439	112.0	1.074e-27								Cytidine and deoxycytidylate deaminase zinc-binding region [PF00383.26]	VOG01436	sp|O22000|DCTD_BPMD2 Deoxycytidylate deaminase; Xr	Xr	0	False	V
MW805361.1_166	MW805361.1_Paraglaciecola_Antarctic_GD_virus_1	MW805361.1	166	104349	104555	1	E																				0	False
MW805361.1_167	MW805361.1_Paraglaciecola_Antarctic_GD_virus_1	MW805361.1	167	104555	104866	1	D																WYL_2, Sm-like SH3 beta-barrel fold [PF10902.11]	VOG00563	sp|P17308|Y13B_BPT4 Uncharacterized 11.5 kDa protein in Gp31-cd intergenic region; Xu	Xu	0	False
MW805361.1_168	MW805361.1_Paraglaciecola_Antarctic_GD_virus_1	MW805361.1	168	104868	105284	1	E																				0	False
MW805361.1_169	MW805361.1_Paraglaciecola_Antarctic_GD_virus_1	MW805361.1	169	105285	105452	1	E																				0	False
MW805361.1_170	MW805361.1_Paraglaciecola_Antarctic_GD_virus_1	MW805361.1	170	105430	105789	1	E			YP_009190785.1	YP_009190785.1 head morphogenesis [Klebsiella phage JD18]	False	0.367	66.0	2.42e-12									VOG00279	sp|P17313|VG31_BPT4 Capsid assembly protein Gp31; XhXs	Xh;Xs	0	False	V
MW805361.1_171	MW805361.1_Paraglaciecola_Antarctic_GD_virus_1	MW805361.1	171	105918	106211	1	E																				0	False
MW805361.1_172	MW805361.1_Paraglaciecola_Antarctic_GD_virus_1	MW805361.1	172	106302	106622	1	E																				0	False
MW805361.1_173	MW805361.1_Paraglaciecola_Antarctic_GD_virus_1	MW805361.1	173	106626	106814	1	E																				0	False
MW805361.1_174	MW805361.1_Paraglaciecola_Antarctic_GD_virus_1	MW805361.1	174	106994	107596	-1	E			YP_009791452.1	YP_009791452.1 HNH endonuclease [Pseudoalteromonas phage J2-1]	False	0.461	162.0	3.735e-44												1	False
MW805361.1_175	MW805361.1_Paraglaciecola_Antarctic_GD_virus_1	MW805361.1	175	107687	107824	1	E																				0	False
MW805361.1_176	MW805361.1_Paraglaciecola_Antarctic_GD_virus_1	MW805361.1	176	107821	108261	1	E																	VOG01921	REFSEQ hypothetical protein; Xu	Xu	0	False
MW805361.1_177	MW805361.1_Paraglaciecola_Antarctic_GD_virus_1	MW805361.1	177	108274	108723	1	E																				0	False
MW805361.1_178	MW805361.1_Paraglaciecola_Antarctic_GD_virus_1	MW805361.1	178	108738	109055	1	E																				0	False
MW805361.1_179	MW805361.1_Paraglaciecola_Antarctic_GD_virus_1	MW805361.1	179	109070	109903	1	C	K00560	thymidylate synthase [EC:2.1.1.45]	YP_007010969.1	YP_007010969.1 thymidylate synthase [Deep-sea thermophilic phage D6E]	True	0.661	365.0	5.742e-113								Thymidylate synthase [PF00303.22]	VOG00416	sp|P00471|TYSY_BPT4 Thymidylate synthase; Xr	Xr	0	False	VM
MW805361.1_180	MW805361.1_Paraglaciecola_Antarctic_GD_virus_1	MW805361.1	180	109979	110311	1	E																				0	False
MW805361.1_181	MW805361.1_Paraglaciecola_Antarctic_GD_virus_1	MW805361.1	181	110314	111024	1	E			YP_010067349.1	YP_010067349.1 hypothetical protein KMB99_gp196 [Enterobacteria phage T6]	False	0.478	151.0	1.311e-39												0	False
MW805361.1_182	MW805361.1_Paraglaciecola_Antarctic_GD_virus_1	MW805361.1	182	111017	111262	1	E																				0	False
MW805361.1_183	MW805361.1_Paraglaciecola_Antarctic_GD_virus_1	MW805361.1	183	111262	111651	1	E																				0	False
MW805361.1_184	MW805361.1_Paraglaciecola_Antarctic_GD_virus_1	MW805361.1	184	111648	112259	1	E			YP_009885264.1	YP_009885264.1 hypothetical protein HYQ09_gp080 [Acinetobacter phage vB_AbaM_Konradin]	False	0.351	76.0	1.069e-14												0	False
MW805361.1_185	MW805361.1_Paraglaciecola_Antarctic_GD_virus_1	MW805361.1	185	112272	113387	1	D			YP_009595336.1	YP_009595336.1 RNA ligase and tail fiber protein attachment catalyst [Pseudomonas phage phiPMW]	False	0.395	229.0	1.237e-64								RNA ligase [PF09511.13]	VOG05989	sp|P14358|ICP46_FRG3G Immediate-early protein ICP-46; Xh	Xh	0	False
MW805361.1_186	MW805361.1_Paraglaciecola_Antarctic_GD_virus_1	MW805361.1	186	113384	113695	1	E			YP_009833498.1	YP_009833498.1 hypothetical protein HWB19_gp119 [Cronobacter phage vB_CsaP_009]	False	0.422	79.0	2.741e-17									VOG00653	sp|Q38167|DMP_BPT5 5'-deoxynucleotidase; Xh	Xh	0	False
MW805361.1_187	MW805361.1_Paraglaciecola_Antarctic_GD_virus_1	MW805361.1	187	113692	113940	1	E																				0	False
MW805361.1_188	MW805361.1_Paraglaciecola_Antarctic_GD_virus_1	MW805361.1	188	114305	114730	1	E			YP_006988593.1	YP_006988593.1 cysteine dioxygenase [Caulobacter phage CcrColossus]	False	0.437	109.0	9.582999999999999e-27									VOG04201	REFSEQ cysteine dioxygenase; Xu	Xu	0	False
MW805361.1_189	MW805361.1_Paraglaciecola_Antarctic_GD_virus_1	MW805361.1	189	115262	115576	1	E																				0	False
MW805361.1_190	MW805361.1_Paraglaciecola_Antarctic_GD_virus_1	MW805361.1	190	115576	115977	1	E																				0	False
MW805361.1_191	MW805361.1_Paraglaciecola_Antarctic_GD_virus_1	MW805361.1	191	115977	116357	1	E																				0	False
MW805361.1_192	MW805361.1_Paraglaciecola_Antarctic_GD_virus_1	MW805361.1	192	116354	116749	1	E																				0	False
MW805361.1_193	MW805361.1_Paraglaciecola_Antarctic_GD_virus_1	MW805361.1	193	116830	117183	1	E			YP_009611882.1	YP_009611882.1 hypothetical protein FDI40_gp217 [Agrobacterium phage Atu_ph07]	False	0.495	119.0	9.322e-31									VOG06451	REFSEQ hypothetical protein; Xu	Xu	0	False
MW805361.1_194	MW805361.1_Paraglaciecola_Antarctic_GD_virus_1	MW805361.1	194	117281	117448	1	E																				0	False
MW805361.1_195	MW805361.1_Paraglaciecola_Antarctic_GD_virus_1	MW805361.1	195	117511	117948	1	E																				0	False
MW805361.1_196	MW805361.1_Paraglaciecola_Antarctic_GD_virus_1	MW805361.1	196	117966	118841	1	C	K26036	Escherichia phage polynucleotide kinase [EC:2.7.1.78 3.1.3.34]	YP_010665883.1	YP_010665883.1 polynucleotide kinase [Cronobacter phage LPCS28]	False	0.435	226.0	1.126e-64								AAA domain [PF13671.9]; HAD superfamily, subfamily IIIB (Acid phosphatase) [PF03767.17]	VOG07198	sp|P06855|KIPN_BPT4 Polynucleotide kinase; XhXp	Xh;Xp	0	False
MW805361.1_197	MW805361.1_Paraglaciecola_Antarctic_GD_virus_1	MW805361.1	197	119192	119653	1	E																				0	False
MW805361.1_198	MW805361.1_Paraglaciecola_Antarctic_GD_virus_1	MW805361.1	198	119641	120027	1	E																				0	False
MW805361.1_199	MW805361.1_Paraglaciecola_Antarctic_GD_virus_1	MW805361.1	199	120029	120328	1	E																				0	False
MW805361.1_200	MW805361.1_Paraglaciecola_Antarctic_GD_virus_1	MW805361.1	200	120337	120606	1	E																				0	False
MW805361.1_201	MW805361.1_Paraglaciecola_Antarctic_GD_virus_1	MW805361.1	201	120621	120944	1	E																				0	False
MW805361.1_202	MW805361.1_Paraglaciecola_Antarctic_GD_virus_1	MW805361.1	202	120945	121520	-1	E			YP_009201422.1	YP_009201422.1 tail completion and sheath stabilizer protein [Vibrio phage ValKK3]	False	0.363	108.0	1.205e-25									VOG00050	sp|P13333|TUBE_BPT4 Tail tube protein gp19; XhXpXrXs	Xh;Xp;Xr;Xs	0	False	V
MW805361.1_203	MW805361.1_Paraglaciecola_Antarctic_GD_virus_1	MW805361.1	203	121517	122986	-1	E																				0	False
MW805361.1_204	MW805361.1_Paraglaciecola_Antarctic_GD_virus_1	MW805361.1	204	122976	123149	-1	E																	VOG00336	REFSEQ baseplate hub assembly catalyst; Xu	Xu	0	False
MW805361.1_205	MW805361.1_Paraglaciecola_Antarctic_GD_virus_1	MW805361.1	205	123146	123844	-1	D			YP_009834884.1	YP_009834884.1 baseplate hub subunit [Aeromonas phage AS-sw]	False	0.262	88.0	3.111e-18								T4 bacteriophage base plate protein [PF12322.11]	VOG00549	sp|P17173|TAP51_BPT4 Baseplate hub assembly protein gp51; XhXs	Xh;Xs	0	False	V
MW805361.1_206	MW805361.1_Paraglaciecola_Antarctic_GD_virus_1	MW805361.1	206	123866	124531	-1	E			NP_944078.1	NP_944078.1 tail tube [Aeromonas phage Aeh1]	False	0.388	106.0	1.549e-24									VOG00050	sp|P13333|TUBE_BPT4 Tail tube protein gp19; XhXpXrXs	Xh;Xp;Xr;Xs	0	False	V
MW805361.1_207	MW805361.1_Paraglaciecola_Antarctic_GD_virus_1	MW805361.1	207	124518	125333	-1	D			YP_008126076.1	YP_008126076.1 hypothetical protein M610_gp076 [Alteromonas phage vB_AmaP_AD45-P1]	False	0.392	71.0	3.069e-12								Putative endonuclease segE, GIY-YIG domain [PF19835.2]	VOG00495	sp|P19895|SEGD_BPT4 Putative endonuclease segD; Xu	Xu	0	False
MW805361.1_208	MW805361.1_Paraglaciecola_Antarctic_GD_virus_1	MW805361.1	208	125330	125914	-1	E			YP_010090579.1	YP_010090579.1 DNA end protector [Pseudomonas phage PspYZU05]	False	0.472	163.0	1.141e-44									VOG07289	sp|P15076|DNAPR_BPT4 Terminal DNA protecting protein; XpXs	Xp;Xs	0	False	V
MW805361.1_209	MW805361.1_Paraglaciecola_Antarctic_GD_virus_1	MW805361.1	209	125914	126375	-1	C	K26046	Escherichia phage head completion nuclease [EC:3.1.-.-]	YP_010650128.1	YP_010650128.1 head closure [Kosakonia phage 305]	False	0.592	170.0	9.439999999999999e-48								TnsA-like endonuclease N terminal [PF08722.14]				0	False
MW805361.1_210	MW805361.1_Paraglaciecola_Antarctic_GD_virus_1	MW805361.1	210	126419	126793	-1	E																				0	False
MW805361.1_211	MW805361.1_Paraglaciecola_Antarctic_GD_virus_1	MW805361.1	211	126793	127065	-1	E																				0	False
MW805361.1_212	MW805361.1_Paraglaciecola_Antarctic_GD_virus_1	MW805361.1	212	127065	127373	-1	E																				0	False
MW805361.1_213	MW805361.1_Paraglaciecola_Antarctic_GD_virus_1	MW805361.1	213	127387	127767	-1	E																				0	False
MW805361.1_214	MW805361.1_Paraglaciecola_Antarctic_GD_virus_1	MW805361.1	214	127823	128131	-1	E																				0	False
MW805361.1_215	MW805361.1_Paraglaciecola_Antarctic_GD_virus_1	MW805361.1	215	128128	128322	-1	E																				0	False
MW805361.1_216	MW805361.1_Paraglaciecola_Antarctic_GD_virus_1	MW805361.1	216	128386	128814	-1	E																				0	False
MW805361.1_217	MW805361.1_Paraglaciecola_Antarctic_GD_virus_1	MW805361.1	217	128814	129029	-1	E																				0	False
MW805361.1_218	MW805361.1_Paraglaciecola_Antarctic_GD_virus_1	MW805361.1	218	129022	129321	-1	E																				0	False
MW805361.1_219	MW805361.1_Paraglaciecola_Antarctic_GD_virus_1	MW805361.1	219	129308	129592	-1	E																				0	False
MW805361.1_220	MW805361.1_Paraglaciecola_Antarctic_GD_virus_1	MW805361.1	220	129592	129963	-1	E																				0	False
MW805361.1_221	MW805361.1_Paraglaciecola_Antarctic_GD_virus_1	MW805361.1	221	129967	131430	-1	C	K10300	F-box protein, helicase, 18 [EC:5.6.2.4]	YP_007877187.1	YP_007877187.1 DNA helicase [Vibrio phage helene 12B3]	False	0.281	191.0	3.347e-50								UvrD/REP helicase N-terminal domain [PF00580.24]; AAA domain [PF13245.9]; UvrD-like helicase C-terminal domain [PF13361.9]; UvrD-like helicase C-terminal domain [PF13538.9]	VOG03885	sp|Q9USU3|FBH1_SCHPO F-box DNA helicase protein 1; Xh	Xh	0	False
MW805361.1_222	MW805361.1_Paraglaciecola_Antarctic_GD_virus_1	MW805361.1	222	131500	132495	1	D			YP_009834654.1	YP_009834654.1 baseplate tail tube cap [Aeromonas phage AS-zj]	False	0.292	131.0	9.436e-32								Tail-tube assembly protein [PF11091.11]	VOG03896	sp|P13339|BP48_BPT4 Baseplate tail-tube junction protein gp48; XhXs	Xh;Xs	0	False	V
MW805361.1_223	MW805361.1_Paraglaciecola_Antarctic_GD_virus_1	MW805361.1	223	132492	133055	1	D			YP_007010366.1	YP_007010366.1 baseplate wedge subunit [Aeromonas phage CC2]	False	0.385	123.0	7.091000000000001e-31								Base plate wedge protein 53 [PF11246.11]	VOG03642	sp|P16011|BP53_BPT4 Baseplate wedge protein gp53; XhXs	Xh;Xs	0	False	V
MW805361.1_224	MW805361.1_Paraglaciecola_Antarctic_GD_virus_1	MW805361.1	224	133039	134253	1	E			YP_007010365.1	YP_007010365.1 tail protein [Aeromonas phage CC2]	False	0.222	102.0	1.184e-21									VOG02101	sp|P17172|BP27_BPT4 Baseplate central spike complex protein gp27; XhXs	Xh;Xs	0	False	V
MW805361.1_225	MW805361.1_Paraglaciecola_Antarctic_GD_virus_1	MW805361.1	225	134255	135217	1	D			YP_008125535.1	YP_008125535.1 baseplate hub subunit and tail lysozyme [Vibrio phage nt-1]	False	0.4	219.0	9.267e-62								Gp5 N-terminal OB domain [PF06714.14]				0	False
MW805361.1_226	MW805361.1_Paraglaciecola_Antarctic_GD_virus_1	MW805361.1	226	135232	135597	1	D			YP_009011622.1	YP_009011622.1 baseplate wedge subunit [Aeromonas phage PX29]	False	0.448	92.0	2.376e-21								Baseplate wedge protein gp25 [PF04965.17]	VOG00875	sp|P09425|BP25_BPT4 Baseplate wedge protein gp25; XhXs	Xh;Xs	0	False	V
MW805361.1_227	MW805361.1_Paraglaciecola_Antarctic_GD_virus_1	MW805361.1	227	135611	137458	1	E			YP_003934789.1	YP_003934789.1 baseplate wedge subunit [Shigella phage SP18]	True	0.372	391.0	3.05e-116									VOG01398	sp|P19060|BP06_BPT4 Baseplate wedge protein gp6; Xs	Xs	0	False	V
MW805361.1_228	MW805361.1_Paraglaciecola_Antarctic_GD_virus_1	MW805361.1	228	137458	143505	1	E			YP_004010301.1	YP_004010301.1 baseplate wedge subunit [Acinetobacter phage Acj9]	True	0.259	362.0	9.125e-99									VOG01454	sp|P19061|BP07_BPT4 Baseplate wedge protein gp7; XhXs	Xh;Xs	0	False	V
MW805361.1_229	MW805361.1_Paraglaciecola_Antarctic_GD_virus_1	MW805361.1	229	143537	144514	1	D			NP_899589.1	NP_899589.1 baseplate wedge subunit [Vibrio phage KVP40]	False	0.443	268.0	1.163e-78								Bacteriophage T4, Gp8 [PF09215.13]	VOG03616	sp|P19062|BP08_BPT4 Baseplate wedge protein gp8; Xs	Xs	0	False	V
MW805361.1_230	MW805361.1_Paraglaciecola_Antarctic_GD_virus_1	MW805361.1	230	144525	145136	1	E																				0	False
MW805361.1_231	MW805361.1_Paraglaciecola_Antarctic_GD_virus_1	MW805361.1	231	145140	146846	1	D			YP_009217553.1	YP_009217553.1 baseplate wedge subunit [Stenotrophomonas phage IME13]	False	0.327	310.0	1.852e-89								Bacteriophage T4 gp9/10-like protein [PF07880.14]	VOG31941	sp|P10928|BP10_BPT4 Baseplate wedge protein gp10; XhXs	Xh;Xs	0	False	VF
MW805361.1_232	MW805361.1_Paraglaciecola_Antarctic_GD_virus_1	MW805361.1	232	146843	147586	1	E																				0	False	F
MW805361.1_233	MW805361.1_Paraglaciecola_Antarctic_GD_virus_1	MW805361.1	233	147602	148492	1	E			YP_008125172.1	YP_008125172.1 head-tail adaptor Ad2 [Vibrio phage nt-1]	False	0.412	220.0	2.04e-62									VOG00449	sp|P11110|NECK1_BPT4 Neck protein gp13; Xs	Xs	0	False	VF
MW805361.1_234	MW805361.1_Paraglaciecola_Antarctic_GD_virus_1	MW805361.1	234	148499	149152	1	E			YP_010649813.1	YP_010649813.1 HNH endonuclease [Vibrio phage vB_VpP_BT-1011]	False	0.497	185.0	6.58e-52									VOG00118	REFSEQ HNH endonuclease; Xu	Xu	0	False	F
MW805361.1_235	MW805361.1_Paraglaciecola_Antarctic_GD_virus_1	MW805361.1	235	149139	149891	1	D			YP_008125173.2	YP_008125173.2 head closure Hc2 [Vibrio phage nt-1]	False	0.438	182.0	2.955e-50								Virus neck protein [PF11649.11]	VOG07292	sp|P11111|NECK2_BPT4 Neck protein gp14; Xs	Xs	0	False	VF
MW805361.1_236	MW805361.1_Paraglaciecola_Antarctic_GD_virus_1	MW805361.1	236	149903	150724	1	D			YP_009831225.1	YP_009831225.1 tail sheath stabilizer [Cronobacter phage vB_CsaM_leB]	False	0.425	173.0	9.147e-47								T4-like virus Myoviridae tail sheath stabiliser [PF16724.8]	VOG04621	sp|P11112|COMPL_BPT4 Tail completion protein gp15; XhXs	Xh;Xs	0	False	VF
