## Supplementary material for "Phage genome architecture and GC content: Structural genes and where to find them": Annotation data: trnas.tsv

fasta	Name	tRNA #	Begin	End	Type	Codon	Score	Note
MW805361.1_Paraglaciecola_Antarctic_GD_virus_1	MW805361.1	1	22474	22548	Met	CAT	70.9
MW805361.1_Paraglaciecola_Antarctic_GD_virus_1	MW805361.1	2	23529	23603	Asn	GTT	69.9
MW805361.1_Paraglaciecola_Antarctic_GD_virus_1	MW805361.1	3	113999	114125	Undet	NNN	50.1
