## Supplementary material for "Phage genome architecture and GC content: Structural genes and where to find them": Annotation data: annotations.tsv

	fasta	scaffold	gene_position	start_position	end_position	strandedness	rank	ko_id	kegg_hit	viral_id	viral_hit	viral_RBH	viral_identity	viral_bitScore	viral_eVal	pfam_hits	vogdb_id	vogdb_hits	vogdb_categories	heme_regulatory_motif_count	is_transposon	amg_flags
MW805363.1_1	MW805363.1_Octadecabacter_Antarctic_BD_virus_1	MW805363.1	1	1	639	1	C	K07474	phage terminase small subunit	YP_010078722.1	YP_010078722.1 terminase small subunit [Ralstonia phage Gervaise]	False	0.24	61.0	1.907e-09	Terminase small subunit [PF03592.19]				0	False	F
MW805363.1_2	MW805363.1_Octadecabacter_Antarctic_BD_virus_1	MW805363.1	2	636	740	1	E													0	False	F
MW805363.1_3	MW805363.1_Octadecabacter_Antarctic_BD_virus_1	MW805363.1	3	737	961	1	E													0	False	F
MW805363.1_4	MW805363.1_Octadecabacter_Antarctic_BD_virus_1	MW805363.1	4	965	2479	1	E			NP_848210.1	NP_848210.1 terminase large subunit [Salmonella phage epsilon15]	True	0.502	439.0	1.612e-134		VOG07294	sp|Q05219|VG13_BPML5 Gene 13 protein; Xu	Xu	0	False	F
MW805363.1_5	MW805363.1_Octadecabacter_Antarctic_BD_virus_1	MW805363.1	5	2533	2763	1	E													0	False	F
MW805363.1_6	MW805363.1_Octadecabacter_Antarctic_BD_virus_1	MW805363.1	6	2768	4477	1	D			YP_009287737.1	YP_009287737.1 head-tail adaptor [Enterobacter phage Tyrion]	False	0.358	324.0	3.821e-94	Bacteriophage head to tail connecting protein [PF12236.11]	VOG00516	sp|P03728|PORTL_BPT7 Portal protein; XpXrXs	Xs;Xr;Xp	0	False	VF
MW805363.1_7	MW805363.1_Octadecabacter_Antarctic_BD_virus_1	MW805363.1	7	4509	4823	1	E													0	False	F
MW805363.1_8	MW805363.1_Octadecabacter_Antarctic_BD_virus_1	MW805363.1	8	4813	5619	1	E			YP_009007073.1	YP_009007073.1 protease [Pseudomonas phage vB_PaeP_Tr60_Ab31]	False	0.297	60.0	8.398e-09		VOG10710	REFSEQ protease; Xu	Xu	0	False	F
MW805363.1_9	MW805363.1_Octadecabacter_Antarctic_BD_virus_1	MW805363.1	9	5625	6623	1	E			YP_010660689.1	YP_010660689.1 major head protein [Pseudomonas phage UFJF_PfDIW6]	False	0.519	323.0	1.308e-97		VOG02257	REFSEQ major head protein; Xu	Xu	0	False
MW805363.1_10	MW805363.1_Octadecabacter_Antarctic_BD_virus_1	MW805363.1	10	6695	7126	1	E			NP_848216.1	NP_848216.1 structural protein [Salmonella phage epsilon15]	False	0.442	111.0	1.5699999999999999e-27		VOG03478	REFSEQ hypothetical protein; Xu	Xu	0	False
MW805363.1_11	MW805363.1_Octadecabacter_Antarctic_BD_virus_1	MW805363.1	11	7130	7573	1	E													0	False
MW805363.1_12	MW805363.1_Octadecabacter_Antarctic_BD_virus_1	MW805363.1	12	7653	8300	1	E			YP_010660692.1	YP_010660692.1 tail protein [Pseudomonas phage UFJF_PfDIW6]	False	0.259	68.0	1.187e-11					0	False
MW805363.1_13	MW805363.1_Octadecabacter_Antarctic_BD_virus_1	MW805363.1	13	8304	10643	1	E			NP_958682.1	NP_958682.1 tail protein [Bordetella phage BPP-1]	False	0.277	307.0	7.8e-86		VOG02059	sp|P03747|TUBE2_BPT7 Tail tubular protein gp12; XpXrXs	Xs;Xr;Xp	0	False	V
MW805363.1_14	MW805363.1_Octadecabacter_Antarctic_BD_virus_1	MW805363.1	14	10640	11098	1	E			NP_848221.2	NP_848221.2 internal virion protein [Salmonella phage epsilon15]	False	0.308	66.0	7.608e-12		VOG01323	sp|P03723|GP13_BPT7 Probable scaffold protein gp13; Xu	Xu	0	False
MW805363.1_15	MW805363.1_Octadecabacter_Antarctic_BD_virus_1	MW805363.1	15	11100	11603	1	E										VOG01668	REFSEQ internal virion protein; Xu	Xu	0	False
MW805363.1_16	MW805363.1_Octadecabacter_Antarctic_BD_virus_1	MW805363.1	16	11616	14465	1	E										VOG03970	REFSEQ endolysin; Xu	Xu	0	False
MW805363.1_17	MW805363.1_Octadecabacter_Antarctic_BD_virus_1	MW805363.1	17	14485	23445	1	D			YP_007392914.1	YP_007392914.1 hypothetical protein H390_gp25 [Xanthomonas citri phage CP2]	True	0.296	561.0	1.521e-158	ADP-Ribosyltransferase in polyvalent proteins [PF18760.4]	VOG03676	REFSEQ hypothetical protein; Xu	Xu	0	False
MW805363.1_18	MW805363.1_Octadecabacter_Antarctic_BD_virus_1	MW805363.1	18	23448	24116	1	E			YP_007517720.1	YP_007517720.1 tail protein [Pelagibacter phage HTVC010P]	False	0.325	64.0	1.543e-10					0	False
MW805363.1_19	MW805363.1_Octadecabacter_Antarctic_BD_virus_1	MW805363.1	19	24135	24533	1	E			YP_008409229.1	YP_008409229.1 hypothetical protein PBI_CATDAWG_60 [Mycobacterium phage Catdawg]	False	0.475	108.0	1.239e-26					0	False
MW805363.1_20	MW805363.1_Octadecabacter_Antarctic_BD_virus_1	MW805363.1	20	24549	24857	1	E													0	False
MW805363.1_21	MW805363.1_Octadecabacter_Antarctic_BD_virus_1	MW805363.1	21	24868	26430	1	E													0	False
MW805363.1_22	MW805363.1_Octadecabacter_Antarctic_BD_virus_1	MW805363.1	22	26432	26911	1	E													0	False
MW805363.1_23	MW805363.1_Octadecabacter_Antarctic_BD_virus_1	MW805363.1	23	26908	27645	1	E													0	False
MW805363.1_24	MW805363.1_Octadecabacter_Antarctic_BD_virus_1	MW805363.1	24	27655	27978	1	E													0	False
MW805363.1_25	MW805363.1_Octadecabacter_Antarctic_BD_virus_1	MW805363.1	25	27965	28120	1	E													0	False
MW805363.1_26	MW805363.1_Octadecabacter_Antarctic_BD_virus_1	MW805363.1	26	28120	28785	1	E			YP_007675795.1	YP_007675795.1 endolysin [Sulfitobacter phage phiCB2047-B]	False	0.657	284.0	3.833e-86					0	False
MW805363.1_27	MW805363.1_Octadecabacter_Antarctic_BD_virus_1	MW805363.1	27	28889	29215	1	E													0	False
MW805363.1_28	MW805363.1_Octadecabacter_Antarctic_BD_virus_1	MW805363.1	28	29404	29649	-1	E													0	False
MW805363.1_29	MW805363.1_Octadecabacter_Antarctic_BD_virus_1	MW805363.1	29	29651	30709	-1	D			YP_003347375.1	YP_003347375.1 DNA polymerase [Enterococcus phage phiFL4A]	False	0.263	127.0	3.271e-30	DNA polymerase family A [PF00476.23]				0	False
MW805363.1_30	MW805363.1_Octadecabacter_Antarctic_BD_virus_1	MW805363.1	30	30706	30960	-1	E													0	False
MW805363.1_31	MW805363.1_Octadecabacter_Antarctic_BD_virus_1	MW805363.1	31	30960	31163	-1	E													0	False
MW805363.1_32	MW805363.1_Octadecabacter_Antarctic_BD_virus_1	MW805363.1	32	31169	32425	-1	E			YP_009140415.1	YP_009140415.1 DNA polymerase [Lactococcus phage 1358]	False	0.207	87.0	1.104e-16		VOG00075	sp|O64235|DPOL_BPMD2 DNA polymerase; XhXr	Xh;Xr	0	False	V
MW805363.1_33	MW805363.1_Octadecabacter_Antarctic_BD_virus_1	MW805363.1	33	32422	32586	-1	E													0	False
MW805363.1_34	MW805363.1_Octadecabacter_Antarctic_BD_virus_1	MW805363.1	34	32649	33488	-1	E			YP_009810400.1	YP_009810400.1 nucleotidyltransferase [Caulobacter phage CcrSC]	False	0.258	72.0	1.062e-12		VOG13496	REFSEQ nucleotidyltransferase; Xu	Xu	0	False
MW805363.1_35	MW805363.1_Octadecabacter_Antarctic_BD_virus_1	MW805363.1	35	33514	35082	-1	D			NP_958707.1	NP_958707.1 exonuclease [Bordetella phage BPP-1]	False	0.21	93.0	4.142e-18	Protein of unknown function (DUF2800) [PF10926.11]	VOG00510	sp|O64262|VG69_BPMD2 Gene 69 protein; Xu	Xu	0	False
MW805363.1_36	MW805363.1_Octadecabacter_Antarctic_BD_virus_1	MW805363.1	36	35075	35227	-1	E													0	False
MW805363.1_37	MW805363.1_Octadecabacter_Antarctic_BD_virus_1	MW805363.1	37	35283	35561	1	E													0	False
MW805363.1_38	MW805363.1_Octadecabacter_Antarctic_BD_virus_1	MW805363.1	38	35609	35836	1	E													0	False
MW805363.1_39	MW805363.1_Octadecabacter_Antarctic_BD_virus_1	MW805363.1	39	35836	37281	1	D			NP_051002.1	NP_051002.1 DNA helicase [Hamiltonella phage APSE-1]	False	0.295	199.0	8.957999999999999e-53	SNF2-related domain [PF00176.26]; Type III restriction enzyme, res subunit [PF04851.18]	VOG00205	sp|Q9T1Q7|VP41_BPAPS Putative protein p41; Xu	Xu	0	False
MW805363.1_40	MW805363.1_Octadecabacter_Antarctic_BD_virus_1	MW805363.1	40	37278	37592	1	E													0	False
MW805363.1_41	MW805363.1_Octadecabacter_Antarctic_BD_virus_1	MW805363.1	41	37691	40129	1	E			YP_009997682.1	YP_009997682.1 DNA primase [Klebsiella phage YMC16/01/N133_KPN_BP]	False	0.204	67.0	5.145e-10		VOG01537	REFSEQ DNA primase; Xu	Xu	0	False
MW805363.1_42	MW805363.1_Octadecabacter_Antarctic_BD_virus_1	MW805363.1	42	40198	40599	-1	E													0	False
MW805363.1_43	MW805363.1_Octadecabacter_Antarctic_BD_virus_1	MW805363.1	43	40599	40874	-1	E													0	False
MW805363.1_44	MW805363.1_Octadecabacter_Antarctic_BD_virus_1	MW805363.1	44	40878	41171	-1	E													0	False
MW805363.1_45	MW805363.1_Octadecabacter_Antarctic_BD_virus_1	MW805363.1	45	41177	41704	-1	E													0	False
MW805363.1_46	MW805363.1_Octadecabacter_Antarctic_BD_virus_1	MW805363.1	46	41704	42033	-1	E													0	False
MW805363.1_47	MW805363.1_Octadecabacter_Antarctic_BD_virus_1	MW805363.1	47	42140	42583	-1	E													0	False
MW805363.1_48	MW805363.1_Octadecabacter_Antarctic_BD_virus_1	MW805363.1	48	42637	42957	-1	E													0	False
MW805363.1_49	MW805363.1_Octadecabacter_Antarctic_BD_virus_1	MW805363.1	49	42976	43299	-1	E													0	False
MW805363.1_50	MW805363.1_Octadecabacter_Antarctic_BD_virus_1	MW805363.1	50	43516	43833	-1	E													0	False	F
MW805363.1_51	MW805363.1_Octadecabacter_Antarctic_BD_virus_1	MW805363.1	51	43830	44588	-1	E													0	False	F
MW805363.1_52	MW805363.1_Octadecabacter_Antarctic_BD_virus_1	MW805363.1	52	44585	44941	-1	E													0	False	F
MW805363.1_53	MW805363.1_Octadecabacter_Antarctic_BD_virus_1	MW805363.1	53	44938	45165	-1	D									Domain of unknown function (DUF1737) [PF08410.13]				0	False	F
MW805363.1_54	MW805363.1_Octadecabacter_Antarctic_BD_virus_1	MW805363.1	54	45162	45380	-1	E													0	False	F
MW805363.1_55	MW805363.1_Octadecabacter_Antarctic_BD_virus_1	MW805363.1	55	45377	45649	-1	E													0	False	F
MW805363.1_56	MW805363.1_Octadecabacter_Antarctic_BD_virus_1	MW805363.1	56	45646	46119	-1	E													0	False	F
MW805363.1_57	MW805363.1_Octadecabacter_Antarctic_BD_virus_1	MW805363.1	57	46119	46286	-1	E													0	False	F
MW805363.1_58	MW805363.1_Octadecabacter_Antarctic_BD_virus_1	MW805363.1	58	46286	46456	-1	E													0	False	F
MW805363.1_59	MW805363.1_Octadecabacter_Antarctic_BD_virus_1	MW805363.1	59	46527	46817	-1	E													0	False	F
MW805363.1_60	MW805363.1_Octadecabacter_Antarctic_BD_virus_1	MW805363.1	60	46889	47281	-1	E													0	False	F
MW805363.1_61	MW805363.1_Octadecabacter_Antarctic_BD_virus_1	MW805363.1	61	47356	47739	-1	E			YP_009834189.1	YP_009834189.1 hypothetical protein HWB26_gp02 [Lentibacter phage vB_LenP_ICBM2]	False	0.734	62.0	7.529e-11					0	False	F
MW805363.1_62	MW805363.1_Octadecabacter_Antarctic_BD_virus_1	MW805363.1	62	47736	48320	-1	E													0	False	F
