## Supplementary material for "Phage genome architecture and GC content: Structural genes and where to find them": Annotation data: annotations.tsv

	fasta	scaffold	gene_position	start_position	end_position	strandedness	rank	ko_id	kegg_hit	viral_id	viral_hit	viral_RBH	viral_identity	viral_bitScore	viral_eVal	pfam_hits	vogdb_id	vogdb_hits	vogdb_categories	heme_regulatory_motif_count	is_transposon	amg_flags
MW805364.1_1	MW805364.1_Octadecabacter_Antarctic_DB_virus_2	MW805364.1	1	1	450	1	E			YP_008241758.1	YP_008241758.1 terminase small subunit [Cellulophaga phage phi19:1]	False	0.537	119.0	5.046e-30					0	False	F
MW805364.1_2	MW805364.1_Octadecabacter_Antarctic_DB_virus_2	MW805364.1	2	461	628	1	E													0	False	F
MW805364.1_3	MW805364.1_Octadecabacter_Antarctic_DB_virus_2	MW805364.1	3	625	2085	1	E			YP_009222820.1	YP_009222820.1 terminase [Pseudomonas phage PS-1]	True	0.435	370.0	6.442e-111		VOG30053	REFSEQ hypothetical protein; Xu	Xu	0	False	F
MW805364.1_4	MW805364.1_Octadecabacter_Antarctic_DB_virus_2	MW805364.1	4	2238	2606	1	E													0	False	F
MW805364.1_5	MW805364.1_Octadecabacter_Antarctic_DB_virus_2	MW805364.1	5	2606	2752	1	E													0	False	F
MW805364.1_6	MW805364.1_Octadecabacter_Antarctic_DB_virus_2	MW805364.1	6	2752	4233	1	E													0	False	F
MW805364.1_7	MW805364.1_Octadecabacter_Antarctic_DB_virus_2	MW805364.1	7	4230	4850	1	E			YP_009847412.1	YP_009847412.1 virion structural protein [Aeromonas phage LAh_8]	False	0.284	85.0	1.799e-17		VOG09341	REFSEQ virion structural protein; Xu	Xu	0	False	F
MW805364.1_8	MW805364.1_Octadecabacter_Antarctic_DB_virus_2	MW805364.1	8	4852	5232	1	E			YP_010665266.1	YP_010665266.1 head protein [Ochrobactrum phage vB_OspP_OH]	False	0.415	71.0	5.258e-14		VOG04042	REFSEQ head protein; Xu	Xu	0	False	F
MW805364.1_9	MW805364.1_Octadecabacter_Antarctic_DB_virus_2	MW805364.1	9	5273	5635	1	E													0	False
MW805364.1_10	MW805364.1_Octadecabacter_Antarctic_DB_virus_2	MW805364.1	10	5647	5742	1	E													0	False
MW805364.1_11	MW805364.1_Octadecabacter_Antarctic_DB_virus_2	MW805364.1	11	5753	7060	1	E													0	False
MW805364.1_12	MW805364.1_Octadecabacter_Antarctic_DB_virus_2	MW805364.1	12	7065	8591	1	E													0	False
MW805364.1_13	MW805364.1_Octadecabacter_Antarctic_DB_virus_2	MW805364.1	13	8592	9398	1	E			YP_009637164.1	YP_009637164.1 minor tail protein [Mycobacterium phage Mozy]	False	0.59	60.0	8.398e-09					0	False
MW805364.1_14	MW805364.1_Octadecabacter_Antarctic_DB_virus_2	MW805364.1	14	9410	10888	1	E			YP_010665262.1	YP_010665262.1 virion structural protein [Ochrobactrum phage vB_OspP_OH]	False	0.286	206.0	3.602e-55		VOG02201	REFSEQ tail fiber protein; host specificity; Xu	Xu	0	False
MW805364.1_15	MW805364.1_Octadecabacter_Antarctic_DB_virus_2	MW805364.1	15	10885	11376	1	E													0	False
MW805364.1_16	MW805364.1_Octadecabacter_Antarctic_DB_virus_2	MW805364.1	16	11397	12227	1	E			YP_009098829.1	YP_009098829.1 hypothetical protein OZ74_gp071 [Caulobacter phage Cr30]	False	0.27	68.0	2.624e-11		VOG27078	REFSEQ hypothetical protein; Xu	Xu	0	False
MW805364.1_17	MW805364.1_Octadecabacter_Antarctic_DB_virus_2	MW805364.1	17	12224	12580	1	E													0	False
MW805364.1_18	MW805364.1_Octadecabacter_Antarctic_DB_virus_2	MW805364.1	18	12577	13230	1	E													0	False
MW805364.1_19	MW805364.1_Octadecabacter_Antarctic_DB_virus_2	MW805364.1	19	13231	14136	1	D			YP_010671893.1	YP_010671893.1 putative DNA injection protein [Cronobacter phage A24]	False	0.221	84.0	2.047e-16	Chaperone of endosialidase [PF13884.9]	VOG04600	REFSEQ hypothetical protein; Xu	Xu	0	False
MW805364.1_20	MW805364.1_Octadecabacter_Antarctic_DB_virus_2	MW805364.1	20	14136	15707	1	C	K01449	N-acetylmuramoyl-L-alanine amidase [EC:3.5.1.28]	YP_007675806.1	YP_007675806.1 hypothetical protein SUFG_00018 [Sulfitobacter phage phiCB2047-B]	False	0.504	153.0	3.836e-37	Cell Wall Hydrolase [PF07486.15]				0	False
MW805364.1_21	MW805364.1_Octadecabacter_Antarctic_DB_virus_2	MW805364.1	21	15707	17218	1	E			YP_009146192.1	YP_009146192.1 major head protein [Sulfitobacter phage NYA-2014a]	False	0.406	326.0	1.25e-95		VOG11301	REFSEQ major head protein; Xu	Xu	0	False
MW805364.1_22	MW805364.1_Octadecabacter_Antarctic_DB_virus_2	MW805364.1	22	17223	17402	1	E													0	False
MW805364.1_23	MW805364.1_Octadecabacter_Antarctic_DB_virus_2	MW805364.1	23	17393	19471	1	E			YP_006907046.2	YP_006907046.2 portal protein [Pseudomonas phage UFV-P2]	False	0.29	253.0	7.645000000000001e-69		VOG00516	sp|P03728|PORTL_BPT7 Portal protein; XpXrXs	Xs;Xp;Xr	0	False	V
MW805364.1_24	MW805364.1_Octadecabacter_Antarctic_DB_virus_2	MW805364.1	24	19468	19689	1	E													0	False
MW805364.1_25	MW805364.1_Octadecabacter_Antarctic_DB_virus_2	MW805364.1	25	19682	19927	1	E													0	False
MW805364.1_26	MW805364.1_Octadecabacter_Antarctic_DB_virus_2	MW805364.1	26	19914	20903	1	E										VOG09340	REFSEQ head scaffolding protein; Xu	Xu	0	False
MW805364.1_27	MW805364.1_Octadecabacter_Antarctic_DB_virus_2	MW805364.1	27	20925	21881	1	D			YP_009622943.1	YP_009622943.1 major head protein [Pseudomonas phage NV1]	False	0.33	168.0	2.371e-44	Family of unknown function (DUF5309) [PF17236.5]	VOG02591	sp|Q6Y7S3|CAPSD_BPPGK Major capsid protein; Xs	Xs	0	False	V
MW805364.1_28	MW805364.1_Octadecabacter_Antarctic_DB_virus_2	MW805364.1	28	22070	22363	1	E													0	False
MW805364.1_29	MW805364.1_Octadecabacter_Antarctic_DB_virus_2	MW805364.1	29	22350	22565	1	E													0	False
MW805364.1_30	MW805364.1_Octadecabacter_Antarctic_DB_virus_2	MW805364.1	30	22562	23155	1	D			YP_009216839.1	YP_009216839.1 putative endolysin [Acinetobacter phage phiAC-1]	False	0.536	141.0	4.103e-37	Chitinase class I [PF00182.22]				0	False
MW805364.1_31	MW805364.1_Octadecabacter_Antarctic_DB_virus_2	MW805364.1	31	23289	23471	1	E													0	False
MW805364.1_32	MW805364.1_Octadecabacter_Antarctic_DB_virus_2	MW805364.1	32	23468	23713	1	E													0	False
MW805364.1_33	MW805364.1_Octadecabacter_Antarctic_DB_virus_2	MW805364.1	33	23860	24255	-1	E													0	False
MW805364.1_34	MW805364.1_Octadecabacter_Antarctic_DB_virus_2	MW805364.1	34	24252	24989	-1	D			YP_009200261.1	YP_009200261.1 DNA methyltransferase [Pseudoalteromonas phage H103]	False	0.386	151.0	9.687e-40	DNA methylase [PF01555.21]	VOG00306	sp|P14243|MTC9_CITFR Type II methyltransferase M.Cfr9I; XhXp	Xh;Xp	0	False
MW805364.1_35	MW805364.1_Octadecabacter_Antarctic_DB_virus_2	MW805364.1	35	25059	26294	-1	E			YP_004421457.1	YP_004421457.1 DNA repair exonuclease [Synechococcus phage S-CBS2]	False	0.459	233.0	2.096e-65		VOG02246	sp|O31948|YONJ_BACSU SPbeta prophage-derived uncharacterized protein YonJ; Xu	Xu	0	False
MW805364.1_36	MW805364.1_Octadecabacter_Antarctic_DB_virus_2	MW805364.1	36	26433	26735	-1	D			YP_010060929.1	YP_010060929.1 phosphofructokinase [Mycobacterium phage Bluefalcon]	False	0.594	98.0	6.042e-24	Domain of unknown function (DUF6378) [PF19905.2]	VOG00810	sp|Q05265|VG55_BPML5 Gene 55 protein; Xu	Xu	0	False
MW805364.1_37	MW805364.1_Octadecabacter_Antarctic_DB_virus_2	MW805364.1	37	26732	27001	-1	E													0	False
MW805364.1_38	MW805364.1_Octadecabacter_Antarctic_DB_virus_2	MW805364.1	38	27003	27203	-1	E													0	False
MW805364.1_39	MW805364.1_Octadecabacter_Antarctic_DB_virus_2	MW805364.1	39	27246	27458	-1	E													0	False
MW805364.1_40	MW805364.1_Octadecabacter_Antarctic_DB_virus_2	MW805364.1	40	27469	27723	-1	E													0	False
MW805364.1_41	MW805364.1_Octadecabacter_Antarctic_DB_virus_2	MW805364.1	41	27720	27914	-1	E													0	False
MW805364.1_42	MW805364.1_Octadecabacter_Antarctic_DB_virus_2	MW805364.1	42	27925	28155	-1	E													0	False
MW805364.1_43	MW805364.1_Octadecabacter_Antarctic_DB_virus_2	MW805364.1	43	28308	28541	1	E													0	False
MW805364.1_44	MW805364.1_Octadecabacter_Antarctic_DB_virus_2	MW805364.1	44	28553	28759	1	E													0	False
MW805364.1_45	MW805364.1_Octadecabacter_Antarctic_DB_virus_2	MW805364.1	45	28756	29127	1	E													0	False
MW805364.1_46	MW805364.1_Octadecabacter_Antarctic_DB_virus_2	MW805364.1	46	29127	29453	1	E													0	False
MW805364.1_47	MW805364.1_Octadecabacter_Antarctic_DB_virus_2	MW805364.1	47	29446	29730	1	E			YP_007675311.1	YP_007675311.1 hypothetical protein SUBG_00054 [Sulfitobacter phage pCB2047-C]	False	0.511	83.0	1.067e-18					0	False
MW805364.1_48	MW805364.1_Octadecabacter_Antarctic_DB_virus_2	MW805364.1	48	29886	30698	1	D			YP_001686856.1	YP_001686856.1 primosomal protein [Azospirillum phage Cd]	False	0.28	107.0	2.509e-24	Protein of unknown function (DUF1376) [PF07120.14]	VOG00119	REFSEQ replication initiation protein; Xu	Xu	0	False
MW805364.1_49	MW805364.1_Octadecabacter_Antarctic_DB_virus_2	MW805364.1	49	30688	31047	1	E													0	False
MW805364.1_50	MW805364.1_Octadecabacter_Antarctic_DB_virus_2	MW805364.1	50	31044	31247	1	E													0	False
MW805364.1_51	MW805364.1_Octadecabacter_Antarctic_DB_virus_2	MW805364.1	51	31244	31564	1	D									Bacterial dnaA protein helix-turn-helix [PF08299.14]				0	False
MW805364.1_52	MW805364.1_Octadecabacter_Antarctic_DB_virus_2	MW805364.1	52	31561	31779	1	E													0	False
MW805364.1_53	MW805364.1_Octadecabacter_Antarctic_DB_virus_2	MW805364.1	53	31792	32037	1	E													0	False
MW805364.1_54	MW805364.1_Octadecabacter_Antarctic_DB_virus_2	MW805364.1	54	32049	32312	1	E													0	False
MW805364.1_55	MW805364.1_Octadecabacter_Antarctic_DB_virus_2	MW805364.1	55	32309	32578	1	E													0	False
MW805364.1_56	MW805364.1_Octadecabacter_Antarctic_DB_virus_2	MW805364.1	56	32581	32796	1	D			YP_009997409.1	YP_009997409.1 hypothetical protein JT314_gp28 [Ruegeria phage vB_RpoS-V7]	False	0.482	63.0	2.91e-12	Uncharacterized protein conserved in bacteria (DUF2312) [PF10073.12]	VOG02322	sp|B9JS29|Y3695_AGRVS UPF0335 protein Avi_3695; Xu	Xu	0	False
MW805364.1_57	MW805364.1_Octadecabacter_Antarctic_DB_virus_2	MW805364.1	57	32793	32975	1	E										VOG04274	REFSEQ hypothetical protein; Xu	Xu	0	False
MW805364.1_58	MW805364.1_Octadecabacter_Antarctic_DB_virus_2	MW805364.1	58	32975	33355	1	C	K03111	single-strand DNA-binding protein	YP_009146237.1	YP_009146237.1 single-stranded DNA-binding protein [Sulfitobacter phage NYA-2014a]	False	0.382	92.0	2.923e-21	Single-strand binding protein family [PF00436.28]	VOG00906	sp|O21902|SSB_BPLSK SSB protein; Xh	Xh	0	False
MW805364.1_59	MW805364.1_Octadecabacter_Antarctic_DB_virus_2	MW805364.1	59	33463	33612	1	E													0	False
MW805364.1_60	MW805364.1_Octadecabacter_Antarctic_DB_virus_2	MW805364.1	60	33643	33819	1	E													0	False
MW805364.1_61	MW805364.1_Octadecabacter_Antarctic_DB_virus_2	MW805364.1	61	33816	34409	1	D			YP_009220119.1	YP_009220119.1 ERF family protein [Brevibacillus phage Abouo]	False	0.413	93.0	2.053e-20	ERF superfamily [PF04404.15]	VOG08218	sp|P04892|ERF_BPP22 Essential recombination function protein; Xh	Xh	0	False	F
MW805364.1_62	MW805364.1_Octadecabacter_Antarctic_DB_virus_2	MW805364.1	62	34406	35002	1	D			YP_214180.1	YP_214180.1 DNA methyltransferase [Prochlorococcus phage P-SSP7]	False	0.568	216.0	8.916e-63	C-5 cytosine-specific DNA methylase [PF00145.20]	VOG02611	sp|Q67472|DNMT_FRG3G Probable DNA (cytosine-5)-methyltransferase; Xh	Xh	0	False	F
MW805364.1_63	MW805364.1_Octadecabacter_Antarctic_DB_virus_2	MW805364.1	63	34999	35418	1	D									NinB protein [PF05772.15]	VOG04474	REFSEQ NinB/ Orf homologous recombination mediator; Xu	Xu	0	False	F
MW805364.1_64	MW805364.1_Octadecabacter_Antarctic_DB_virus_2	MW805364.1	64	35446	35718	1	E													0	False	F
MW805364.1_65	MW805364.1_Octadecabacter_Antarctic_DB_virus_2	MW805364.1	65	35729	36121	1	D									Putative nuclease YbcO [PF07102.15]				1	False	F
MW805364.1_66	MW805364.1_Octadecabacter_Antarctic_DB_virus_2	MW805364.1	66	36353	36550	1	E													0	False	F
MW805364.1_67	MW805364.1_Octadecabacter_Antarctic_DB_virus_2	MW805364.1	67	36573	36893	1	E													0	False	F
MW805364.1_68	MW805364.1_Octadecabacter_Antarctic_DB_virus_2	MW805364.1	68	36890	37072	1	E													0	False	F
MW805364.1_69	MW805364.1_Octadecabacter_Antarctic_DB_virus_2	MW805364.1	69	37069	37305	1	E			YP_009997167.1	YP_009997167.1 hypothetical protein JT311_gp33 [Ruegeria phage vB_RpoS-V16]	False	0.506	65.0	8.217e-13		VOG18218	REFSEQ hypothetical protein; Xu	Xu	0	False	F
MW805364.1_70	MW805364.1_Octadecabacter_Antarctic_DB_virus_2	MW805364.1	70	37302	37472	1	E													0	False	F
MW805364.1_71	MW805364.1_Octadecabacter_Antarctic_DB_virus_2	MW805364.1	71	37485	37886	1	E													0	False	F
MW805364.1_72	MW805364.1_Octadecabacter_Antarctic_DB_virus_2	MW805364.1	72	37896	38057	1	E													0	False	F
MW805364.1_73	MW805364.1_Octadecabacter_Antarctic_DB_virus_2	MW805364.1	73	38409	38762	1	E													0	False	F
MW805364.1_74	MW805364.1_Octadecabacter_Antarctic_DB_virus_2	MW805364.1	74	38759	38944	1	E													0	False	F
MW805364.1_75	MW805364.1_Octadecabacter_Antarctic_DB_virus_2	MW805364.1	75	38941	39240	1	E			YP_010665186.1	YP_010665186.1 hypothetical protein PQB34_gp45 [Ochrobactrum phage POI1126]	False	0.434	73.0	3.657e-15					0	False	F
