## Supplementary material for "Phage genome architecture and GC content: Structural genes and where to find them": Annotation data: annotations.tsv

	fasta	scaffold	gene_position	start_position	end_position	strandedness	rank	ko_id	kegg_hit	viral_id	viral_hit	viral_RBH	viral_identity	viral_bitScore	viral_eVal	peptidase_id	peptidase_family	peptidase_hit	peptidase_RBH	peptidase_identity	peptidase_bitScore	peptidase_eVal	pfam_hits	cazy_ids	cazy_hits	cazy_subfam_ec	cazy_best_hit	vogdb_id	vogdb_hits	vogdb_categories	heme_regulatory_motif_count	is_transposon	amg_flags
ON210834.1_1	ON210834.1_Bacillus_phage_268TH007	ON210834.1	1	374	652	1	E																								0	False	TF
ON210834.1_2	ON210834.1_Bacillus_phage_268TH007	ON210834.1	2	767	958	1	E																								0	False	TF
ON210834.1_3	ON210834.1_Bacillus_phage_268TH007	ON210834.1	3	1100	1651	-1	D			YP_006488719.1	YP_006488719.1 integrase [Bacillus phage BtCS33]	False	0.422	132.0	3.258e-34								Phage integrase family [PF00589.25]					VOG00056	sp|P22877|INTR_SACER Integrase; XhXr	Xr;Xh	0	False	VTF
ON210834.1_4	ON210834.1_Bacillus_phage_268TH007	ON210834.1	4	2068	3504	1	D			YP_010082441.1	YP_010082441.1 terminase large subunit [Paenibacillus phage Unity]	True	0.565	514.0	1.049e-160								Terminase RNaseH-like domain [PF17289.5]					VOG00331	sp|P10310|TERL_BPT3 Terminase, large subunit; XhXr	Xr;Xh	0	False	VTF
ON210834.1_5	ON210834.1_Bacillus_phage_268TH007	ON210834.1	5	3716	5089	1	E			NP_852526.1	NP_852526.1 hypothetical protein BC1892 [Bacillus phage phBC6A51]	True	0.764	687.0	4.927e-221													VOG00109	sp|Q05220|PORTL_BPML5 Portal protein; XpXrXs	Xp;Xs;Xr	0	False	VTF
ON210834.1_6	ON210834.1_Bacillus_phage_268TH007	ON210834.1	6	5177	5908	1	D			NP_852527.1	NP_852527.1 Scaffold protein [Bacillus phage phBC6A51]	False	0.482	211.0	2.552e-60								Phage minor structural protein GP20 [PF06810.14]					VOG01050	REFSEQ head scaffolding protein; Xu	Xu	0	False	T
ON210834.1_7	ON210834.1_Bacillus_phage_268TH007	ON210834.1	7	5967	7088	1	D			NP_852528.1	NP_852528.1 hypothetical protein BC1894 [Bacillus phage phBC6A51]	True	0.771	586.0	1.125e-187								Family of unknown function (DUF5309) [PF17236.5]					VOG02591	sp|Q6Y7S3|CAPSD_BPPGK Major capsid protein; Xs	Xs	0	False	VT
ON210834.1_8	ON210834.1_Bacillus_phage_268TH007	ON210834.1	8	7135	7479	1	D			YP_008857281.1	YP_008857281.1 head fiber protein [Escherichia phage 4MG]	False	0.474	78.0	2.112e-16								Head fiber protein [PF11133.11]; Phage tail repeat like [PF12789.10]								0	False	T
ON210834.1_9	ON210834.1_Bacillus_phage_268TH007	ON210834.1	9	7479	7667	1	E																								0	False	T
ON210834.1_10	ON210834.1_Bacillus_phage_268TH007	ON210834.1	10	7682	8020	1	E			NP_852530.1	NP_852530.1 hypothetical protein BC1896 [Bacillus phage phBC6A51]	False	0.546	118.0	1.922e-30																0	False	T
ON210834.1_11	ON210834.1_Bacillus_phage_268TH007	ON210834.1	11	8017	8826	1	E			NP_852531.1	NP_852531.1 hypothetical protein BC1897 [Bacillus phage phBC6A51]	False	0.364	159.0	5.977e-42													VOG03910	sp|Q38442|GP7_BPSPP Minor head protein GP7; XhXs	Xs;Xh	0	False	VT
ON210834.1_12	ON210834.1_Bacillus_phage_268TH007	ON210834.1	12	8838	9233	1	E			YP_009595167.1	YP_009595167.1 hypothetical protein FDG96_gp22 [Bacillus phage Mgbh1]	False	0.324	74.0	5.12e-15													VOG29588	REFSEQ hypothetical protein; Xu	Xu	0	False	T
ON210834.1_13	ON210834.1_Bacillus_phage_268TH007	ON210834.1	13	9230	9586	1	E			NP_852533.1	NP_852533.1 hypothetical protein BC1899 [Bacillus phage phBC6A51]	False	0.382	69.0	1.872e-13																0	False	T
ON210834.1_14	ON210834.1_Bacillus_phage_268TH007	ON210834.1	14	9583	10011	1	E																								0	False	T
ON210834.1_15	ON210834.1_Bacillus_phage_268TH007	ON210834.1	15	10029	10508	1	D			YP_010742682.1	YP_010742682.1 tail tube protein [Bacillus phage 0105phi7-2]	False	0.496	141.0	1.214e-37								Phage tail tube protein [PF06199.14]					VOG00541	sp|A9CRB8|TAIL_BPMR1 Putative tail protein; Xu	Xu	0	False	T
ON210834.1_16	ON210834.1_Bacillus_phage_268TH007	ON210834.1	16	10570	10935	1	E			YP_010742684.1	YP_010742684.1 lamG-like tail assembly chaperone [Bacillus phage 0105phi7-2]	False	0.448	100.0	4.293e-24																0	False	T
ON210834.1_17	ON210834.1_Bacillus_phage_268TH007	ON210834.1	17	11253	14384	1	E			YP_010739972.1	YP_010739972.1 tail length tape-measure protein [Bacillus phage z1a]	True	0.442	416.0	1.284e-119													VOG05486	REFSEQ endolysin; Xu	Xu	0	False	T
ON210834.1_18	ON210834.1_Bacillus_phage_268TH007	ON210834.1	18	14384	15208	1	D			YP_010742686.1	YP_010742686.1 distal tail protein [Bacillus phage 0105phi7-2]	False	0.64	340.0	2.829e-104								Phage tail protein [PF05709.14]					VOG02668	REFSEQ tail protein; Xu	Xu	0	False	T
ON210834.1_19	ON210834.1_Bacillus_phage_268TH007	ON210834.1	19	15221	17098	1	C	K02395	peptidoglycan hydrolase FlgJ	YP_009829892.1	YP_009829892.1 tail protein with endopeptidase domain [Bacillus phage phi105]	False	0.278	221.0	7.236e-59								Prophage endopeptidase tail [PF06605.14]; Mannosyl-glycoprotein endo-beta-N-acetylglucosaminidase [PF01832.23]	GH73	GH73 lysozyme (EC 3.2.1.17); mannosyl-glycoprotein endo-beta-N-acetylglucosaminidase (EC 3.2.1.96); peptidoglycan hydrolase with endo-beta-N-acetylglucosaminidase specificity (EC 3.2.1.-)	3.2.1.17,3.2.1.96,3.2.1.-	GH73.hmm	VOG00547	REFSEQ minor tail protein; Xu	Xu	0	False	MKT
ON210834.1_20	ON210834.1_Bacillus_phage_268TH007	ON210834.1	20	17113	19677	1	D			YP_009829893.1	YP_009829893.1 pre-neck appendage protein [Bacillus phage phi105]	True	0.742	1247.0	0.0	MER0260470	G02	MER0260470 - family G2 unassigned peptidases (Bacillus amyloliquefaciens) [G02.UPW]#G02#{peptidase unit: 29-191}~source ZP_11395289~	False	0.783	263.0	1.436e-70	Peptidase_G2, IMC autoproteolytic cleavage domain [PF11962.11]; Pectate lyase superfamily protein [PF12708.10]								0	False	PT
ON210834.1_21	ON210834.1_Bacillus_phage_268TH007	ON210834.1	21	19689	21056	1	D			YP_007678102.1	YP_007678102.1 minor tail protein [Bacillus phage PM1]	False	0.534	251.0	1.029e-70								BppU N-terminal domain [PF10651.12]					VOG00883	sp|O31966|YOMR_BACSU SPbeta prophage-derived uncharacterized protein YomR; Xu	Xu	0	False	T
ON210834.1_22	ON210834.1_Bacillus_phage_268TH007	ON210834.1	22	21071	21355	1	E			YP_007678103.1	YP_007678103.1 tail fiber protein [Bacillus phage PM1]	False	0.482	83.0	1.465e-18																0	False	T
ON210834.1_23	ON210834.1_Bacillus_phage_268TH007	ON210834.1	23	21357	21554	1	D			YP_007678104.1	YP_007678104.1 hypothetical protein K203_gp78 [Bacillus phage PM1]	False	0.619	74.0	2.955e-16								Phage uncharacterised protein (Phage_XkdX) [PF09693.13]					VOG00187	sp|O31968|YOMP_BACSU SPbeta prophage-derived uncharacterized protein YomP; Xu	Xu	0	False	T
ON210834.1_24	ON210834.1_Bacillus_phage_268TH007	ON210834.1	24	21579	21785	1	D			NP_046577.1	NP_046577.1 involved in bacteriocin production or immunity [Bacillus phage SPBc2]	False	0.591	82.0	8.169e-19								BhlA holin family [PF10960.11]								0	False	T
ON210834.1_25	ON210834.1_Bacillus_phage_268TH007	ON210834.1	25	21848	22783	1	C	K01447	N-acetylmuramoyl-L-alanine amidase [EC:3.5.1.28]	YP_009829898.1	YP_009829898.1 endolysin [Bacillus phage phi105]	False	0.584	329.0	4.919e-100	MER0140977	M15C	MER0140977 - Ply500 L-Ala-D-Glu peptidase (Listeria monocytogenes) [M15.021]#M15C#{peptidase unit: 82-308}~source ACK40886~	False	0.586	104.0	1.892e-22	N-acetylmuramoyl-L-alanine amidase [PF01510.28]; LysM domain [PF01476.23]					VOG02455	REFSEQ endolysin; Xu	Xu	0	False	PT
ON210834.1_26	ON210834.1_Bacillus_phage_268TH007	ON210834.1	26	22803	23060	1	D			YP_009273352.1	YP_009273352.1 holin [Bacillus phage vB_BhaS-171]	False	0.64	110.0	3.078e-28								Bacteriophage A118-like holin, Hol118 [PF06946.14]					VOG00408	sp|Q37975|HOLIN_BPA18 Putative antiholin; XhXp	Xp;Xh	0	False	T
ON210834.1_27	ON210834.1_Bacillus_phage_268TH007	ON210834.1	27	23185	23490	1	E			YP_009829835.1	YP_009829835.1 Zn-finger protein [Bacillus phage BceA1]	False	0.48	75.0	8.18e-16																0	False	T
ON210834.1_28	ON210834.1_Bacillus_phage_268TH007	ON210834.1	28	23508	23843	-1	D			NP_046568.1	NP_046568.1 YolD-like family protein [Bacillus phage SPBc2]	False	0.438	76.0	4.819e-16								YolD-like protein [PF08863.13]					VOG03739	sp|O31991|YOLD_BACSU SPbeta prophage-derived uncharacterized protein YolD; Xu	Xu	0	False	T
ON210834.1_29	ON210834.1_Bacillus_phage_268TH007	ON210834.1	29	23889	24113	-1	E			YP_010579121.1	YP_010579121.1 hypothetical protein BV1_gp62 [Bacillus phage 1]	False	0.716	108.0	8.807e-28																0	False	T
ON210834.1_30	ON210834.1_Bacillus_phage_268TH007	ON210834.1	30	24394	24681	1	E																								0	False	T
ON210834.1_31	ON210834.1_Bacillus_phage_268TH007	ON210834.1	31	24678	25832	1	C	K03466	DNA segregation ATPase FtsK/SpoIIIE, S-DNA-T family	YP_764498.1	YP_764498.1 FtsK/SpoIIIE-like protein [Geobacillus phage GBSV1]	False	0.493	323.0	1.043e-96								FtsK/SpoIIIE family [PF01580.21]; Poxvirus A32 protein [PF04665.15]					VOG04831	REFSEQ FtsK/SpoIIIE-like protein; Xu	Xu	0	False	T
ON210834.1_32	ON210834.1_Bacillus_phage_268TH007	ON210834.1	32	25819	26448	1	D			YP_764499.2	YP_764499.2 replication initiation protein [Geobacillus phage GBSV1]	False	0.628	252.0	3.7369999999999998e-75								Replication-relaxation [PF13814.9]					VOG02254	REFSEQ replication initiation protein; Xu	Xu	0	False	T
ON210834.1_33	ON210834.1_Bacillus_phage_268TH007	ON210834.1	33	26445	26639	-1	C	K07727	putative transcriptional regulator														Cro/C1-type HTH DNA-binding domain [PF13443.9]; Helix-turn-helix domain [PF12844.10]								0	False	T
ON210834.1_34	ON210834.1_Bacillus_phage_268TH007	ON210834.1	34	26766	27560	1	E																					VOG10663	REFSEQ HTH DNA binding protein; Xu	Xu	0	False	T
ON210834.1_35	ON210834.1_Bacillus_phage_268TH007	ON210834.1	35	27944	28999	1	D			YP_009595182.1	YP_009595182.1 integrase [Bacillus phage Mgbh1]	False	0.264	117.0	6.129e-27								Phage integrase family [PF00589.25]; Phage integrase, N-terminal SAM-like domain [PF13495.9]; Phage integrase SAM-like domain [PF13102.9]; Phage integrase, N-terminal SAM-like domain [PF02899.20]					VOG00056	sp|P22877|INTR_SACER Integrase; XhXr	Xr;Xh	0	True	VT
ON210834.1_36	ON210834.1_Bacillus_phage_268TH007	ON210834.1	36	29135	29323	1	E																								0	False	T
ON210834.1_37	ON210834.1_Bacillus_phage_268TH007	ON210834.1	37	29320	29655	1	D																Helix-turn-helix domain [PF13730.9]								0	False	T
ON210834.1_38	ON210834.1_Bacillus_phage_268TH007	ON210834.1	38	29881	30204	1	E																					VOG00169	sp|Q06425|YO83_BPP2 Uncharacterized 10.2 kDa protein in GpA 5'region; Xu	Xu	0	False	T
ON210834.1_39	ON210834.1_Bacillus_phage_268TH007	ON210834.1	39	30240	30404	1	E																								0	False	T
ON210834.1_40	ON210834.1_Bacillus_phage_268TH007	ON210834.1	40	30401	30754	1	E			YP_009625713.1	YP_009625713.1 hypothetical protein FDJ58_gp063 [Bacillus phage SIOphi]	False	0.393	86.0	3.147e-19																0	False	T
ON210834.1_41	ON210834.1_Bacillus_phage_268TH007	ON210834.1	41	30754	30996	1	E																								0	False	T
ON210834.1_42	ON210834.1_Bacillus_phage_268TH007	ON210834.1	42	30983	31351	1	E			YP_009595185.1	YP_009595185.1 hypothetical protein FDG96_gp40 [Bacillus phage Mgbh1]	False	0.466	108.0	8.085e-27													VOG09614	REFSEQ hypothetical protein; Xu	Xu	0	False	T
ON210834.1_43	ON210834.1_Bacillus_phage_268TH007	ON210834.1	43	31379	31756	1	E			YP_009625714.1	YP_009625714.1 hypothetical protein FDJ58_gp064 [Bacillus phage SIOphi]	False	0.946	250.0	2.725e-76																0	False	T
ON210834.1_44	ON210834.1_Bacillus_phage_268TH007	ON210834.1	44	31749	32867	1	E			YP_009625715.1	YP_009625715.1 hypothetical protein FDJ58_gp065 [Bacillus phage SIOphi]	False	0.495	352.0	1.024e-106													VOG00955	REFSEQ hypothetical protein; Xu	Xu	1	False	T
ON210834.1_45	ON210834.1_Bacillus_phage_268TH007	ON210834.1	45	32864	33010	1	E																								0	False	T
ON210834.1_46	ON210834.1_Bacillus_phage_268TH007	ON210834.1	46	33030	33812	1	D			YP_010082301.1	YP_010082301.1 DnaC-like helicase loader [Paenibacillus phage Halcyone]	False	0.538	267.0	2.936e-79								IstB-like ATP binding protein [PF01695.20]; Bacterial dnaA protein [PF00308.21]					VOG02675	sp|P0AEF0|DNAC_ECOLI DNA replication protein DnaC; XhXr	Xr;Xh	0	False	VT
ON210834.1_47	ON210834.1_Bacillus_phage_268TH007	ON210834.1	47	33809	34321	1	E																								0	False	T
ON210834.1_48	ON210834.1_Bacillus_phage_268TH007	ON210834.1	48	34321	34647	1	E			YP_009151587.1	YP_009151587.1 hypothetical protein CPT_Moonbeam24 [Bacillus phage Moonbeam]	False	0.341	65.0	2.969e-12													VOG18092	REFSEQ hypothetical protein; Xu	Xu	0	False	T
ON210834.1_49	ON210834.1_Bacillus_phage_268TH007	ON210834.1	49	34662	36050	1	D			YP_010082212.1	YP_010082212.1 AAA family ATPase [Paenibacillus phage C7Cdelta]	True	0.56	491.0	3.184e-153								DnaB-like helicase C terminal domain [PF03796.18]					VOG04360	sp|P04530|HELIC_BPT4 DnaB-like replicative helicase; XhXr	Xr;Xh	0	False	VT
ON210834.1_50	ON210834.1_Bacillus_phage_268TH007	ON210834.1	50	36062	36556	1	D			YP_009203679.1	YP_009203679.1 HNH endonuclease [Bacillus phage Stahl]	False	0.467	139.0	7.224e-37								AP2 domain [PF00847.23]; HNH endonuclease [PF13392.9]					VOG01968	REFSEQ HNH endonuclease; Xu	Xu	0	False	T
ON210834.1_51	ON210834.1_Bacillus_phage_268TH007	ON210834.1	51	36667	37680	1	D			YP_009595194.1	YP_009595194.1 DNA primase [Bacillus phage Mgbh1]	False	0.444	248.0	1.573e-71								Toprim-like [PF13155.9]								0	False	T
ON210834.1_52	ON210834.1_Bacillus_phage_268TH007	ON210834.1	52	37677	37922	-1	D																Helix-turn-helix [PF01381.25]; Cro/C1-type HTH DNA-binding domain [PF13443.9]								0	False	T
ON210834.1_53	ON210834.1_Bacillus_phage_268TH007	ON210834.1	53	37975	38187	-1	E																								0	False	T
ON210834.1_54	ON210834.1_Bacillus_phage_268TH007	ON210834.1	54	38230	39540	1	E			YP_010739577.1	YP_010739577.1 hypothetical protein P9C60_gp29 [Bacillus phage Carmel_SA]	False	0.33	209.0	1.274e-56																0	False	T
ON210834.1_55	ON210834.1_Bacillus_phage_268TH007	ON210834.1	55	39803	40438	1	E																								0	False	T
ON210834.1_56	ON210834.1_Bacillus_phage_268TH007	ON210834.1	56	40581	40736	1	E																								0	False	T
ON210834.1_57	ON210834.1_Bacillus_phage_268TH007	ON210834.1	57	40733	41239	1	E																								0	False	T
ON210834.1_58	ON210834.1_Bacillus_phage_268TH007	ON210834.1	58	41232	41339	1	E																								0	False	T
ON210834.1_59	ON210834.1_Bacillus_phage_268TH007	ON210834.1	59	41487	42293	1	E																								0	False	T
ON210834.1_60	ON210834.1_Bacillus_phage_268TH007	ON210834.1	60	42329	42766	1	E			YP_010082220.1	YP_010082220.1 hypothetical protein KMD17_gp53 [Paenibacillus phage C7Cdelta]	False	0.48	119.0	3.121e-30																0	False	T
ON210834.1_61	ON210834.1_Bacillus_phage_268TH007	ON210834.1	61	42767	42973	1	E			YP_007678075.1	YP_007678075.1 hypothetical protein K203_gp49 [Bacillus phage PM1]	False	0.591	74.0	4.702e-16													VOG29094	REFSEQ hypothetical protein; Xu	Xu	0	False	T
ON210834.1_62	ON210834.1_Bacillus_phage_268TH007	ON210834.1	62	42973	44022	1	E			YP_009595204.1	YP_009595204.1 hypothetical protein FDG96_gp59 [Bacillus phage Mgbh1]	False	0.257	132.0	1.081e-31													VOG00946	REFSEQ hypothetical protein; Xu	Xu	0	False	T
ON210834.1_63	ON210834.1_Bacillus_phage_268TH007	ON210834.1	63	44213	46369	1	D			YP_008240492.1	YP_008240492.1 DNA polymerase [Listeria phage LP-037]	True	0.412	508.0	8.426e-155								DNA polymerase family A [PF00476.23]; 3'-5' exonuclease [PF01612.23]					VOG00075	sp|O64235|DPOL_BPMD2 DNA polymerase; XhXr	Xr;Xh	0	False	VT
ON210834.1_64	ON210834.1_Bacillus_phage_268TH007	ON210834.1	64	46369	47073	1	C	K02342	DNA polymerase III subunit epsilon [EC:2.7.7.7]	YP_009199130.1	YP_009199130.1 DNA polymerase exonuclease subunit [Brevibacillus phage Jenst]	False	0.427	154.0	7.304e-41								Exonuclease [PF00929.27]					VOG00088	sp|P04536|EXOD_BPT4 Exodeoxyribonuclease; Xu	Xu	0	False	T
ON210834.1_65	ON210834.1_Bacillus_phage_268TH007	ON210834.1	65	47074	48135	1	E			YP_010082409.1	YP_010082409.1 CRISPR/Cas system associated [Paenibacillus phage Scottie]	False	0.573	343.0	6.448e-104													VOG00332	sp|Q8QL42|Y207_SIRV1 Uncharacterized protein 207; Xu	Xu	0	False	T
ON210834.1_66	ON210834.1_Bacillus_phage_268TH007	ON210834.1	66	48135	48305	1	E																								0	False	T
ON210834.1_67	ON210834.1_Bacillus_phage_268TH007	ON210834.1	67	48298	48861	1	C	K01159	crossover junction endodeoxyribonuclease RuvC [EC:3.1.21.10]	YP_010082410.1	YP_010082410.1 crossover junction endodeoxyribonuclease [Paenibacillus phage Scottie]	False	0.357	100.0	3.967e-23								Crossover junction endodeoxyribonuclease RuvC [PF02075.20]					VOG00053	sp|P13004|YLYS_BPPHV Uncharacterized protein near lysin gene (Fragment); Xu	Xu	0	False	T
ON210834.1_68	ON210834.1_Bacillus_phage_268TH007	ON210834.1	68	48862	49224	1	D			YP_009285369.1	YP_009285369.1 secreted protein [Bacillus phage Deep Blue]	False	0.399	81.0	1.147e-17								Protein of unknown function (DUF1523) [PF07509.14]					VOG08284	REFSEQ secreted protein; Xu	Xu	0	False	T
ON210834.1_69	ON210834.1_Bacillus_phage_268TH007	ON210834.1	69	49230	49424	1	E																								0	False	T
ON210834.1_70	ON210834.1_Bacillus_phage_268TH007	ON210834.1	70	49421	49579	1	E																								0	False	T
ON210834.1_71	ON210834.1_Bacillus_phage_268TH007	ON210834.1	71	49573	49941	1	C	K03647	protein involved in ribonucleotide reduction	YP_009595207.1	YP_009595207.1 flavodoxin [Bacillus phage Mgbh1]	False	0.535	122.0	9.293e-32								NrdI Flavodoxin like [PF07972.14]					VOG03711	sp|Q65JA6|NRDI_BACLD Protein NrdI; Xu	Xu	0	False	T
ON210834.1_72	ON210834.1_Bacillus_phage_268TH007	ON210834.1	72	49919	52030	1	C	K00525	ribonucleoside-diphosphate reductase alpha chain [EC:1.17.4.1]	YP_009625829.1	YP_009625829.1 ribonucleotide reductase large subunit [Bacillus phage SIOphi]	True	0.791	1134.0	0.0								Ribonucleotide reductase, barrel domain [PF02867.18]; Ribonucleotide reductase N-terminal [PF08343.13]; Ribonucleotide reductase, all-alpha domain [PF00317.24]					VOG00122	sp|P00452|RIR1_ECOLI Ribonucleoside-diphosphate reductase 1 subunit alpha; Xh	Xh	0	False	MKET
ON210834.1_73	ON210834.1_Bacillus_phage_268TH007	ON210834.1	73	52018	52155	1	E																								0	False	T
ON210834.1_74	ON210834.1_Bacillus_phage_268TH007	ON210834.1	74	52156	53139	1	C	K00526	ribonucleoside-diphosphate reductase beta chain [EC:1.17.4.1]	YP_007003434.1	YP_007003434.1 ribonucleotide reductase class Ia beta subunit [Bacillus phage SP-10]	True	0.791	516.0	1.648e-164								Ribonucleotide reductase, small chain [PF00268.24]					VOG00527	sp|P69924|RIR2_ECOLI Ribonucleoside-diphosphate reductase 1 subunit beta; Xh	Xh	0	False	MKET
ON210834.1_75	ON210834.1_Bacillus_phage_268TH007	ON210834.1	75	53246	53779	1	C	K01520	dUTP diphosphatase [EC:3.6.1.23]	YP_009219624.1	YP_009219624.1 deoxyuridine 5'-triphosphate nucleotidohydrolase [Bacillus phage 250]	False	0.533	179.0	1.391e-50								dUTPase [PF00692.22]					VOG04854	sp|O68992|DUT_CHLTE Deoxyuridine 5'-triphosphate nucleotidohydrolase; Xr	Xr	0	False	VMT
ON210834.1_76	ON210834.1_Bacillus_phage_268TH007	ON210834.1	76	53772	54155	-1	D			YP_009836305.1	YP_009836305.1 DUF2513 domain-containing protein [Paenibacillus phage BN12]	False	0.358	76.0	1.712e-15								Hypothetical protein (DUF2513) [PF10711.12]					VOG04904	REFSEQ DUF2513 domain-containing protein; Xu	Xu	0	False	T
ON210834.1_77	ON210834.1_Bacillus_phage_268TH007	ON210834.1	77	54257	55090	1	C	K03465	thymidylate synthase (FAD) [EC:2.1.1.148]	YP_009595215.1	YP_009595215.1 thymidylate synthase [Bacillus phage Mgbh1]	False	0.621	332.0	9.303e-102								Thymidylate synthase complementing protein [PF02511.18]					VOG03899	sp|Q05259|THYX_BPML5 Probable flavin-dependent thymidylate synthase; XhXr	Xr;Xh	0	False	VT
ON210834.1_78	ON210834.1_Bacillus_phage_268TH007	ON210834.1	78	55117	55653	1	D			YP_009595221.1	YP_009595221.1 YorM-like protein [Bacillus phage Mgbh1]	False	0.63	129.0	4.528e-33								3D domain [PF06725.14]								0	False	T
ON210834.1_79	ON210834.1_Bacillus_phage_268TH007	ON210834.1	79	55670	55927	1	E																								0	False	T
ON210834.1_80	ON210834.1_Bacillus_phage_268TH007	ON210834.1	80	55951	56097	1	E			YP_007003489.1	YP_007003489.1 hypothetical protein F373_gp232 [Bacillus phage SP-10]	False	0.839	86.0	1.237e-20																0	False	T
ON210834.1_81	ON210834.1_Bacillus_phage_268TH007	ON210834.1	81	56098	56829	1	E																								0	False	T
ON210834.1_82	ON210834.1_Bacillus_phage_268TH007	ON210834.1	82	56826	57071	1	E																								0	False	T
ON210834.1_83	ON210834.1_Bacillus_phage_268TH007	ON210834.1	83	57068	57643	1	E			YP_009783613.1	YP_009783613.1 putative deoxynucleotide monophosphate kinase [Bacillus phage B5S]	False	0.471	163.0	1.383e-44													VOG02121	sp|Q7Y4Y9|DNMK_BPR69 Deoxynucleotide monophosphate kinase; Xh	Xh	0	False	T
ON210834.1_84	ON210834.1_Bacillus_phage_268TH007	ON210834.1	84	57626	58018	-1	E																								0	False	T
ON210834.1_85	ON210834.1_Bacillus_phage_268TH007	ON210834.1	85	58143	59321	1	D			YP_009210602.1	YP_009210602.1 DNA methyltransferase [Paenibacillus phage Tripp]	True	0.67	519.0	3.293e-164								N-6 DNA Methylase [PF02384.19]; Eco57I restriction-modification methylase [PF07669.14]								0	False	T
ON210834.1_86	ON210834.1_Bacillus_phage_268TH007	ON210834.1	86	59355	59744	1	D			YP_009210603.1	YP_009210603.1 sigma factor [Paenibacillus phage Tripp]	False	0.464	100.0	8.244e-24								Sigma-70, region 4 [PF04545.19]; Sigma-70, region 4 [PF08281.15]; Putative helix-turn-helix protein, YlxM / p13 like [PF04297.17]					VOG02532	REFSEQ sigma factor; Xu	Xu	0	False	T
ON210834.1_87	ON210834.1_Bacillus_phage_268TH007	ON210834.1	87	59737	60225	1	E			YP_010082337.1	YP_010082337.1 hypothetical protein KMD18_gp83 [Paenibacillus phage Halcyone]	False	0.391	94.0	1.788e-21													VOG18929	REFSEQ hypothetical protein; Xu	Xu	0	False	T
ON210834.1_88	ON210834.1_Bacillus_phage_268TH007	ON210834.1	88	60290	61093	1	E			YP_009210608.1	YP_009210608.1 hypothetical protein TRIPP_88 [Paenibacillus phage Tripp]	False	0.552	272.0	6.611999999999998e-81													VOG18528	REFSEQ hypothetical protein; Xu	Xu	0	False	T
ON210834.1_89	ON210834.1_Bacillus_phage_268TH007	ON210834.1	89	61133	61324	-1	E																								0	False	T
ON210834.1_90	ON210834.1_Bacillus_phage_268TH007	ON210834.1	90	61338	61520	-1	E																								0	False	T
ON210834.1_91	ON210834.1_Bacillus_phage_268TH007	ON210834.1	91	61702	62139	-1	E			YP_010644248.1	YP_010644248.1 hypothetical protein PPK14_gp13 [Bacillus phage vB_BspS_SplendidRed]	False	0.474	127.0	4.158e-33																0	False	T
ON210834.1_92	ON210834.1_Bacillus_phage_268TH007	ON210834.1	92	62245	62448	-1	E																								0	False	T
ON210834.1_93	ON210834.1_Bacillus_phage_268TH007	ON210834.1	93	62812	64572	-1	D			YP_007003341.1	YP_007003341.1 tail spike protein [Bacillus phage SP-10]	True	0.46	496.0	1.421e-152								Right handed beta helix region [PF13229.9]; Periplasmic copper-binding protein (NosD) [PF05048.16]; Pectate lyase superfamily protein [PF12708.10]					VOG01982	sp|O31912|YORA_BACSU SPbeta prophage-derived uncharacterized protein YorA; Xu	Xu	0	False	TF
ON210834.1_94	ON210834.1_Bacillus_phage_268TH007	ON210834.1	94	64572	65369	-1	D			NP_046673.1	NP_046673.1 poly-gamma-glutamate hydrolase [Bacillus phage SPBc2]	False	0.52	226.0	2.9720000000000002e-65	MER0332319	M86	MER0332319 - family M86 unassigned peptidases (Bacillus amyloliquefaciens) [M86.UPW]#M86#{peptidase unit: 65-269}~source YP_005421129~	False	0.626	250.0	3.612e-73	Poly-gamma-glutamate hydrolase [PF05908.14]					VOG11814	sp|O31913|YOQZ_BACSU SPbeta prophage-derived UPF0714 protein YoqZ; Xu	Xu	0	False	PTF
ON210834.1_95	ON210834.1_Bacillus_phage_268TH007	ON210834.1	95	65500	65712	1	D			YP_010739467.1	YP_010739467.1 sliding clamp [Bacillus phage AP631]	False	0.588	72.0	1.847e-15								Cro/C1-type HTH DNA-binding domain [PF13443.9]; Helix-turn-helix domain [PF12844.10]; Helix-turn-helix [PF01381.25]; Helix-turn-helix domain [PF13560.9]								0	False	TF
ON210834.1_96	ON210834.1_Bacillus_phage_268TH007	ON210834.1	96	65810	66835	1	D			YP_010740098.1	YP_010740098.1 glycosyltransferase [Bacillus phage FADO]	True	0.647	436.0	3.2629999999999997e-136								Glycosyl transferase family 2 [PF00535.29]; Glycosyltransferase like family 2 [PF13641.9]; Glycosyltransferase like family 2 [PF10111.12]	GT2_Glycos_transf_2; GT2_Glyco_tranf_2_3	GT2 cellulose synthase (EC 2.4.1.12); chitin synthase (EC 2.4.1.16); dolichyl-phosphate beta-D-mannosyltransferase (EC 2.4.1.83); dolichyl-phosphate beta-glucosyltransferase (EC 2.4.1.117); N-acetylglucosaminyltransferase (EC 2.4.1.-); N-acetylgalactosaminyltransferase (EC 2.4.1.-); hyaluronan synthase (EC 2.4.1.212); chitin oligosaccharide synthase (EC 2.4.1.-); beta-1,3-glucan synthase (EC 2.4.…		GT2_Glycos_transf_2.hmm	VOG02670	sp|Q5UQ09|YL193_MIMIV Uncharacterized glycosyltransferase L193; Xh	Xh	0	False	MTF
ON210834.1_97	ON210834.1_Bacillus_phage_268TH007	ON210834.1	97	67295	67681	1	D			YP_010082254.1	YP_010082254.1 terminase small subunit [Paenibacillus phage C7Cdelta]	False	0.42	91.0	5.961e-21								Helix-turn-helix of insertion element transposase [PF13022.9]								0	False	TF
