## Supplementary material for "Phage genome architecture and GC content: Structural genes and where to find them": Annotation data: annotations.tsv

	fasta	scaffold	gene_position	start_position	end_position	strandedness	rank	ko_id	kegg_hit	viral_id	viral_hit	viral_RBH	viral_identity	viral_bitScore	viral_eVal	peptidase_id	peptidase_family	peptidase_hit	peptidase_RBH	peptidase_identity	peptidase_bitScore	peptidase_eVal	pfam_hits	vogdb_id	vogdb_hits	vogdb_categories	heme_regulatory_motif_count	is_transposon	amg_flags
MH015249.1_1	Ruegeria_phage_vB_RpoS-V7_MH015249.1	MH015249.1	1	436	705	-1	E			YP_009997218.1	YP_009997218.1 hypothetical protein JT312_gp01 [Ruegeria phage vB_RpoS-V18]	False	0.968	184.0	7.379e-54									VOG18201	REFSEQ hypothetical protein; Xu	Xu	0	False	F
MH015249.1_2	Ruegeria_phage_vB_RpoS-V7_MH015249.1	MH015249.1	2	702	869	-1	E			YP_009997219.1	YP_009997219.1 hypothetical protein JT312_gp02 [Ruegeria phage vB_RpoS-V18]	False	0.902	106.0	1.654e-27									VOG18200	REFSEQ hypothetical protein; Xu	Xu	0	False	F
MH015249.1_3	Ruegeria_phage_vB_RpoS-V7_MH015249.1	MH015249.1	3	866	1123	-1	E			YP_009997220.1	YP_009997220.1 hypothetical protein JT312_gp03 [Ruegeria phage vB_RpoS-V18]	False	0.942	170.0	2.836e-49									VOG11042	REFSEQ hypothetical protein; Xu	Xu	0	False	F
MH015249.1_4	Ruegeria_phage_vB_RpoS-V7_MH015249.1	MH015249.1	4	1113	1286	-1	E			YP_009099661.1	YP_009099661.1 hypothetical protein DSS3P1_04 [Ruegeria phage DSS3-P1]	False	0.998	123.0	3.016e-33									VOG28233	REFSEQ hypothetical protein; Xu	Xu	0	False	F
MH015249.1_5	Ruegeria_phage_vB_RpoS-V7_MH015249.1	MH015249.1	5	1283	1912	-1	E			YP_009099662.1	YP_009099662.1 hypothetical protein DSS3P1_05 [Ruegeria phage DSS3-P1]	True	0.985	437.0	3.084e-139									VOG18202	REFSEQ hypothetical protein; Xu	Xu	0	False	F
MH015249.1_6	Ruegeria_phage_vB_RpoS-V7_MH015249.1	MH015249.1	6	1909	2208	-1	E			YP_009099663.1	YP_009099663.1 hypothetical protein DSS3P1_06 [Ruegeria phage DSS3-P1]	False	0.98	207.0	9.555e-62									VOG18203	REFSEQ hypothetical protein; Xu	Xu	0	False	F
MH015249.1_7	Ruegeria_phage_vB_RpoS-V7_MH015249.1	MH015249.1	7	2205	2402	-1	E			YP_009997305.1	YP_009997305.1 hypothetical protein JT313_gp06 [Ruegeria phage vB_RpoS-V11]	False	0.975	136.0	9.509e-38									VOG01038	REFSEQ hypothetical protein; Xu	Xu	0	False	F
MH015249.1_8	Ruegeria_phage_vB_RpoS-V7_MH015249.1	MH015249.1	8	2481	2591	-1	E																				0	False	F
MH015249.1_9	Ruegeria_phage_vB_RpoS-V7_MH015249.1	MH015249.1	9	2588	2866	-1	E			YP_009997306.1	YP_009997306.1 hypothetical protein JT313_gp07 [Ruegeria phage vB_RpoS-V11]	False	0.978	192.0	1.117e-56									VOG18204	REFSEQ hypothetical protein; Xu	Xu	0	False	F
MH015249.1_10	Ruegeria_phage_vB_RpoS-V7_MH015249.1	MH015249.1	10	2866	3615	-1	E			YP_009997307.1	YP_009997307.1 hypothetical protein JT313_gp08 [Ruegeria phage vB_RpoS-V11]	True	0.972	512.0	1.954e-164									VOG18205	REFSEQ hypothetical protein; Xu	Xu	0	False	F
MH015249.1_11	Ruegeria_phage_vB_RpoS-V7_MH015249.1	MH015249.1	11	3645	4049	-1	E			YP_009997308.1	YP_009997308.1 hypothetical protein JT313_gp09 [Ruegeria phage vB_RpoS-V11]	False	0.952	270.0	5.835e-83									VOG18206	REFSEQ hypothetical protein; Xu	Xu	0	False	F
MH015249.1_12	Ruegeria_phage_vB_RpoS-V7_MH015249.1	MH015249.1	12	4079	4618	-1	E			YP_009997309.1	YP_009997309.1 hypothetical protein JT313_gp10 [Ruegeria phage vB_RpoS-V11]	True	0.992	377.0	3.593e-119									VOG10621	REFSEQ hypothetical protein; Xu	Xu	0	False	F
MH015249.1_13	Ruegeria_phage_vB_RpoS-V7_MH015249.1	MH015249.1	13	4648	5397	-1	E			YP_009997310.1	YP_009997310.1 hypothetical protein JT313_gp11 [Ruegeria phage vB_RpoS-V11]	True	0.985	520.0	3.5669999999999995e-167									VOG08312	REFSEQ hypothetical protein; Xu	Xu	0	False	F
MH015249.1_14	Ruegeria_phage_vB_RpoS-V7_MH015249.1	MH015249.1	14	5800	6036	-1	E			YP_009997311.1	YP_009997311.1 hypothetical protein JT313_gp12 [Ruegeria phage vB_RpoS-V11]	False	0.924	153.0	1.626e-43									VOG18207	REFSEQ hypothetical protein; Xu	Xu	0	False
MH015249.1_15	Ruegeria_phage_vB_RpoS-V7_MH015249.1	MH015249.1	15	6151	6369	1	E			YP_009997312.1	YP_009997312.1 hypothetical protein JT313_gp13 [Ruegeria phage vB_RpoS-V11]	False	0.974	150.0	1.516e-42									VOG22507	REFSEQ hypothetical protein; Xu	Xu	0	False
MH015249.1_16	Ruegeria_phage_vB_RpoS-V7_MH015249.1	MH015249.1	16	6389	6619	-1	E			YP_009997396.1	YP_009997396.1 hypothetical protein JT314_gp15 [Ruegeria phage vB_RpoS-V7]	False	1.0	163.0	5.389e-47									VOG18208	REFSEQ hypothetical protein; Xu	Xu	0	False
MH015249.1_17	Ruegeria_phage_vB_RpoS-V7_MH015249.1	MH015249.1	17	6616	6801	-1	E			YP_009997397.1	YP_009997397.1 hypothetical protein JT314_gp16 [Ruegeria phage vB_RpoS-V7]	False	0.95	124.0	1.042e-33									VOG18209	REFSEQ hypothetical protein; Xu	Xu	0	False
MH015249.1_18	Ruegeria_phage_vB_RpoS-V7_MH015249.1	MH015249.1	18	6820	7038	-1	E			YP_009997398.1	YP_009997398.1 hypothetical protein JT314_gp17 [Ruegeria phage vB_RpoS-V7]	False	1.0	160.0	4.0399999999999996e-46									VOG18210	REFSEQ hypothetical protein; Xu	Xu	0	False
MH015249.1_19	Ruegeria_phage_vB_RpoS-V7_MH015249.1	MH015249.1	19	7040	7300	-1	E			YP_009997399.1	YP_009997399.1 hypothetical protein JT314_gp18 [Ruegeria phage vB_RpoS-V7]	False	0.959	176.0	3.5549999999999995e-51									VOG18216	REFSEQ hypothetical protein; Xu	Xu	0	False
MH015249.1_20	Ruegeria_phage_vB_RpoS-V7_MH015249.1	MH015249.1	20	7297	7668	-1	E			YP_009997400.1	YP_009997400.1 hypothetical protein JT314_gp19 [Ruegeria phage vB_RpoS-V7]	False	0.942	180.0	6.535e-52									VOG18211	REFSEQ hypothetical protein; Xu	Xu	0	False
MH015249.1_21	Ruegeria_phage_vB_RpoS-V7_MH015249.1	MH015249.1	21	7668	7775	-1	E			YP_009997401.1	YP_009997401.1 hypothetical protein JT314_gp20 [Ruegeria phage vB_RpoS-V7]	False	0.966	74.0	1.177e-16									VOG18212	REFSEQ hypothetical protein; Xu	Xu	0	False
MH015249.1_22	Ruegeria_phage_vB_RpoS-V7_MH015249.1	MH015249.1	22	7832	8353	-1	E			YP_009997402.1	YP_009997402.1 hypothetical protein JT314_gp21 [Ruegeria phage vB_RpoS-V7]	True	0.986	362.0	4.347e-114									VOG18213	REFSEQ hypothetical protein; Xu	Xu	0	False
MH015249.1_23	Ruegeria_phage_vB_RpoS-V7_MH015249.1	MH015249.1	23	8346	8558	-1	E																				0	False
MH015249.1_24	Ruegeria_phage_vB_RpoS-V7_MH015249.1	MH015249.1	24	8555	8815	-1	E			YP_009997158.1	YP_009997158.1 transcriptional regulator [Ruegeria phage vB_RpoS-V16]	False	0.924	169.0	1.056e-48												0	False
MH015249.1_25	Ruegeria_phage_vB_RpoS-V7_MH015249.1	MH015249.1	25	8812	9060	-1	D			YP_009997159.1	YP_009997159.1 transcriptional regulator [Ruegeria phage vB_RpoS-V16]	False	1.0	178.0	5.992e-52								Helix-turn-helix domain [PF13560.9]				0	False
MH015249.1_26	Ruegeria_phage_vB_RpoS-V7_MH015249.1	MH015249.1	26	9057	9566	-1	E			YP_009997405.1	YP_009997405.1 hypothetical protein JT314_gp24 [Ruegeria phage vB_RpoS-V7]	False	0.932	332.0	9.346000000000001e-104									VOG14124	REFSEQ hypothetical protein; Xu	Xu	0	False
MH015249.1_27	Ruegeria_phage_vB_RpoS-V7_MH015249.1	MH015249.1	27	9563	9700	-1	E			YP_009997406.1	YP_009997406.1 hypothetical protein JT314_gp25 [Ruegeria phage vB_RpoS-V7]	False	0.934	91.0	2.335e-22									VOG18214	REFSEQ hypothetical protein; Xu	Xu	0	False
MH015249.1_28	Ruegeria_phage_vB_RpoS-V7_MH015249.1	MH015249.1	28	9700	9975	-1	E			YP_009997407.1	YP_009997407.1 hypothetical protein JT314_gp26 [Ruegeria phage vB_RpoS-V7]	False	1.0	197.0	1.744e-58									VOG18215	REFSEQ hypothetical protein; Xu	Xu	0	False
MH015249.1_29	Ruegeria_phage_vB_RpoS-V7_MH015249.1	MH015249.1	29	10170	10550	1	D			YP_009997161.1	YP_009997161.1 hypothetical protein JT311_gp27 [Ruegeria phage vB_RpoS-V16]	False	0.897	238.0	7.014000000000001e-72								Helix-turn-helix domain of resolvase [PF02796.18]	VOG04306	REFSEQ hypothetical protein; Xu	Xu	0	False
MH015249.1_30	Ruegeria_phage_vB_RpoS-V7_MH015249.1	MH015249.1	30	10642	10938	1	D			YP_009997409.1	YP_009997409.1 hypothetical protein JT314_gp28 [Ruegeria phage vB_RpoS-V7]	False	0.894	185.0	4.447e-54								Uncharacterized protein conserved in bacteria (DUF2312) [PF10073.12]	VOG02322	sp|B9JS29|Y3695_AGRVS UPF0335 protein Avi_3695; Xu	Xu	0	False
MH015249.1_31	Ruegeria_phage_vB_RpoS-V7_MH015249.1	MH015249.1	31	11108	11389	1	E			YP_009997410.1	YP_009997410.1 hypothetical protein JT314_gp29 [Ruegeria phage vB_RpoS-V7]	False	0.942	186.0	1.348e-54									VOG18217	REFSEQ hypothetical protein; Xu	Xu	0	False
MH015249.1_32	Ruegeria_phage_vB_RpoS-V7_MH015249.1	MH015249.1	32	11386	11739	1	E			YP_009997411.1	YP_009997411.1 hypothetical protein JT314_gp30 [Ruegeria phage vB_RpoS-V7]	False	1.0	254.0	1.476e-77									VOG18218	REFSEQ hypothetical protein; Xu	Xu	0	False
MH015249.1_33	Ruegeria_phage_vB_RpoS-V7_MH015249.1	MH015249.1	33	11705	12067	1	E			YP_009997168.1	YP_009997168.1 hypothetical protein JT311_gp34 [Ruegeria phage vB_RpoS-V16]	False	0.976	249.0	5.515e-76									VOG18219	REFSEQ hypothetical protein; Xu	Xu	0	False
MH015249.1_34	Ruegeria_phage_vB_RpoS-V7_MH015249.1	MH015249.1	34	12084	12422	1	E			YP_009997413.1	YP_009997413.1 hypothetical protein JT314_gp32 [Ruegeria phage vB_RpoS-V7]	False	0.979	233.0	1.15e-70									VOG18220	REFSEQ hypothetical protein; Xu	Xu	0	False
MH015249.1_35	Ruegeria_phage_vB_RpoS-V7_MH015249.1	MH015249.1	35	12419	12646	1	E			YP_009997414.1	YP_009997414.1 hypothetical protein JT314_gp33 [Ruegeria phage vB_RpoS-V7]	False	0.944	151.0	9.354e-43									VOG18221	REFSEQ hypothetical protein; Xu	Xu	0	False
MH015249.1_36	Ruegeria_phage_vB_RpoS-V7_MH015249.1	MH015249.1	36	12709	13983	1	E			YP_009997250.1	YP_009997250.1 DNA repair exonuclease [Ruegeria phage vB_RpoS-V18]	True	1.0	899.0	5.353000000000001e-295									VOG02246	sp|O31948|YONJ_BACSU SPbeta prophage-derived uncharacterized protein YonJ; Xu	Xu	0	False
MH015249.1_37	Ruegeria_phage_vB_RpoS-V7_MH015249.1	MH015249.1	37	14114	14917	1	C	K00571	site-specific DNA-methyltransferase (adenine-specific) [EC:2.1.1.72]	YP_009997251.1	YP_009997251.1 DNA methyltransferase [Ruegeria phage vB_RpoS-V18]	True	0.991	561.0	4.804e-181								DNA methylase [PF01555.21]	VOG00306	sp|P14243|MTC9_CITFR Type II methyltransferase M.Cfr9I; XhXp	Xh;Xp	0	False
MH015249.1_38	Ruegeria_phage_vB_RpoS-V7_MH015249.1	MH015249.1	38	14939	15499	1	C	K06952	5'-nucleotidase [EC:3.1.3.89]	YP_009997252.1	YP_009997252.1 deoxyribonucleoside 5' monophosphate phosphatase [Ruegeria phage vB_RpoS-V18]	True	0.988	369.0	2.7600000000000004e-116								5'-deoxynucleotidase YfbR-like [PF12917.10]	VOG02646	sp|P76514|YFDR_ECOLI Uncharacterized protein YfdR; Xu	Xu	0	False
MH015249.1_39	Ruegeria_phage_vB_RpoS-V7_MH015249.1	MH015249.1	39	15626	16324	1	E			YP_009099693.1	YP_009099693.1 hypothetical protein DSS3P1_36 [Ruegeria phage DSS3-P1]	True	0.982	483.0	8.676e-155									VOG18222	REFSEQ hypothetical protein; Xu	Xu	0	False
MH015249.1_40	Ruegeria_phage_vB_RpoS-V7_MH015249.1	MH015249.1	40	16308	16988	-1	E			YP_009099694.1	YP_009099694.1 hypothetical protein DSS3P1_37 [Ruegeria phage DSS3-P1]	True	0.948	452.0	3.143e-144									VOG18223	REFSEQ hypothetical protein; Xu	Xu	0	False
MH015249.1_41	Ruegeria_phage_vB_RpoS-V7_MH015249.1	MH015249.1	41	16985	17398	-1	E			YP_009997337.1	YP_009997337.1 hypothetical protein JT313_gp38 [Ruegeria phage vB_RpoS-V11]	False	0.968	282.0	7.111e-87									VOG18226	REFSEQ hypothetical protein; Xu	Xu	0	False
MH015249.1_42	Ruegeria_phage_vB_RpoS-V7_MH015249.1	MH015249.1	42	17398	17616	-1	E			YP_009997338.1	YP_009997338.1 hypothetical protein JT313_gp39 [Ruegeria phage vB_RpoS-V11]	False	0.921	141.0	2.205e-39									VOG18229	REFSEQ hypothetical protein; Xu	Xu	0	False
MH015249.1_43	Ruegeria_phage_vB_RpoS-V7_MH015249.1	MH015249.1	43	17618	18502	-1	D			YP_009997339.1	YP_009997339.1 glycoside hydrolase family 19 chitinase domain protein [Ruegeria phage vB_RpoS-V11]	True	0.957	593.0	7.432e-192								Chitinase class I [PF00182.22]				0	False
MH015249.1_44	Ruegeria_phage_vB_RpoS-V7_MH015249.1	MH015249.1	44	18581	19291	-1	E			YP_009997340.1	YP_009997340.1 hypothetical protein JT313_gp41 [Ruegeria phage vB_RpoS-V11]	True	0.925	459.0	2.366e-146									VOG18224	REFSEQ hypothetical protein; Xu	Xu	0	False
MH015249.1_45	Ruegeria_phage_vB_RpoS-V7_MH015249.1	MH015249.1	45	19288	20082	-1	D			YP_009997341.1	YP_009997341.1 hypothetical protein JT313_gp42 [Ruegeria phage vB_RpoS-V11]	True	0.93	516.0	9.009000000000001e-166								Protein of unknown function (DUF2793) [PF10983.11]	VOG02515	REFSEQ tail fiber protein; Xu	Xu	0	False
MH015249.1_46	Ruegeria_phage_vB_RpoS-V7_MH015249.1	MH015249.1	46	20137	23022	-1	D			YP_009997342.1	YP_009997342.1 tail protein [Ruegeria phage vB_RpoS-V11]	True	0.986	2000.0	0.0								Putative phage tail protein [PF13550.9]	VOG01652	REFSEQ tail protein; Xu	Xu	0	False
MH015249.1_47	Ruegeria_phage_vB_RpoS-V7_MH015249.1	MH015249.1	47	23009	23218	-1	E			YP_009997343.1	YP_009997343.1 tail assembly chaperone [Ruegeria phage vB_RpoS-V11]	False	0.966	143.0	5.342e-40									VOG01119	REFSEQ tail assembly chaperone; Xu	Xu	0	False
MH015249.1_48	Ruegeria_phage_vB_RpoS-V7_MH015249.1	MH015249.1	48	23215	23457	-1	E			YP_009997344.1	YP_009997344.1 tail assembly chaperone [Ruegeria phage vB_RpoS-V11]	False	0.967	165.0	1.353e-47												0	False
MH015249.1_49	Ruegeria_phage_vB_RpoS-V7_MH015249.1	MH015249.1	49	23467	24324	-1	D			YP_009997428.1	YP_009997428.1 tail assembly protein [Ruegeria phage vB_RpoS-V7]	True	0.986	595.0	1.006e-192								Uncharacterized conserved protein (DUF2163) [PF09931.12]; Phage conserved hypothetical protein BR0599 [PF09356.13]	VOG04054	REFSEQ tail assembly protein; Xu	Xu	0	False
MH015249.1_50	Ruegeria_phage_vB_RpoS-V7_MH015249.1	MH015249.1	50	24334	26046	-1	E			YP_009997429.1	YP_009997429.1 tail assembly protein [Ruegeria phage vB_RpoS-V7]	True	0.958	1150.0	0.0									VOG01961	REFSEQ tail assembly protein; Xu	Xu	0	False
MH015249.1_51	Ruegeria_phage_vB_RpoS-V7_MH015249.1	MH015249.1	51	26043	31277	-1	D			YP_009997430.1	YP_009997430.1 tail length tape measure protein [Ruegeria phage vB_RpoS-V7]	True	0.891	3234.0	0.0	MER0295514	N09	MER0295514 - family N9 unassigned peptide lyases () [N09.UPW]#N09#{peptidase unit: 35-374}~source YP_224270~	False	0.551	97.0	2.127e-18	Hom_end-associated Hint [PF05203.19]; Tape measure protein [PF20155.2]	VOG03919	REFSEQ tail length tape measure protein; Xu	Xu	0	False	P
MH015249.1_52	Ruegeria_phage_vB_RpoS-V7_MH015249.1	MH015249.1	52	31279	31488	-1	E			YP_009997431.1	YP_009997431.1 tail length tape measure protein [Ruegeria phage vB_RpoS-V7]	False	0.966	143.0	5.342e-40												0	False
MH015249.1_53	Ruegeria_phage_vB_RpoS-V7_MH015249.1	MH015249.1	53	31515	31970	-1	E			YP_009997349.1	YP_009997349.1 tail protein [Ruegeria phage vB_RpoS-V11]	False	0.912	290.0	1.838e-89									VOG01122	REFSEQ tail length tape measure protein; Xu	Xu	0	False
MH015249.1_54	Ruegeria_phage_vB_RpoS-V7_MH015249.1	MH015249.1	54	31993	32760	-1	E			YP_009997433.1	YP_009997433.1 major tail protein with Ig-like domain [Ruegeria phage vB_RpoS-V7]	True	0.942	506.0	2.936e-162									VOG01562	REFSEQ major tail protein with Ig-like domain; Xu	Xu	0	False
MH015249.1_55	Ruegeria_phage_vB_RpoS-V7_MH015249.1	MH015249.1	55	32812	33306	-1	E			YP_009997434.1	YP_009997434.1 tail terminator [Ruegeria phage vB_RpoS-V7]	False	0.966	336.0	4.3e-105									VOG11296	REFSEQ tail terminator; Xu	Xu	0	False
MH015249.1_56	Ruegeria_phage_vB_RpoS-V7_MH015249.1	MH015249.1	56	33306	33926	-1	D			YP_009997190.1	YP_009997190.1 tail completion or Neck1 protein [Ruegeria phage vB_RpoS-V16]	True	0.917	397.0	1.83e-125								Prophage minor tail protein Z (GPZ) [PF06763.14]	VOG00456	sp|O64325|COMPL_BPN15 Tail completion protein; XhXs	Xh;Xs	0	False	V
MH015249.1_57	Ruegeria_phage_vB_RpoS-V7_MH015249.1	MH015249.1	57	33928	34302	-1	E			YP_009997191.1	YP_009997191.1 hypothetical protein JT311_gp57 [Ruegeria phage vB_RpoS-V16]	False	0.935	245.0	1.576e-74									VOG11297	REFSEQ hypothetical protein; Xu	Xu	0	False
MH015249.1_58	Ruegeria_phage_vB_RpoS-V7_MH015249.1	MH015249.1	58	34302	34589	-1	E			YP_009997437.1	YP_009997437.1 hypothetical protein JT314_gp56 [Ruegeria phage vB_RpoS-V7]	False	0.845	168.0	2.254e-48									VOG18225	REFSEQ hypothetical protein; Xu	Xu	0	False
MH015249.1_59	Ruegeria_phage_vB_RpoS-V7_MH015249.1	MH015249.1	59	34657	35739	-1	D			YP_009997355.1	YP_009997355.1 major head protein [Ruegeria phage vB_RpoS-V11]	True	0.955	724.0	5.944e-236								Phage major capsid protein E [PF03864.18]	VOG01069	sp|D6RRG1|CAPSD_BPKPP Major capsid protein; XhXs	Xh;Xs	0	False	V
MH015249.1_60	Ruegeria_phage_vB_RpoS-V7_MH015249.1	MH015249.1	60	35772	36194	-1	D			YP_009997439.1	YP_009997439.1 head decoration protein [Ruegeria phage vB_RpoS-V7]	False	0.944	280.0	3.9840000000000004e-86								Bacteriophage lambda head decoration protein D [PF02924.17]	VOG01521	sp|O64321|DECO7_BPN15 Putative decoration protein; XhXs	Xh;Xs	0	False	V
MH015249.1_61	Ruegeria_phage_vB_RpoS-V7_MH015249.1	MH015249.1	61	36218	37501	-1	D			YP_009997440.1	YP_009997440.1 head maturation protease [Ruegeria phage vB_RpoS-V7]	True	0.91	813.0	2.1999999999999998e-265	MER1067482	S49B	MER1067482 - subfamily S49B unassigned peptidases () [S49.UPB]#S49B#{peptidase unit: 106-276}~source G8DCP1~	False	0.916	330.0	6.672e-98	Peptidase family S49 [PF01343.21]; Clp protease [PF00574.26]	VOG07465	sp|P03711|SCAF_LAMBD Capsid assembly protease C; XhXs	Xh;Xs	0	False	VP
MH015249.1_62	Ruegeria_phage_vB_RpoS-V7_MH015249.1	MH015249.1	62	37494	39152	-1	D			YP_009997441.1	YP_009997441.1 portal protein [Ruegeria phage vB_RpoS-V7]	True	0.955	1110.0	0.0								Phage portal protein, lambda family [PF05136.16]	VOG01401	sp|P36272|PORTL_BPP21 Portal protein B; XpXrXs	Xr;Xp;Xs	0	False	V
MH015249.1_63	Ruegeria_phage_vB_RpoS-V7_MH015249.1	MH015249.1	63	39152	39355	-1	D			YP_009997197.1	YP_009997197.1 head-tail adaptor Ad1 [Ruegeria phage vB_RpoS-V16]	False	0.929	133.0	1.326e-36								gpW [PF02831.18]	VOG09482	sp|P68659|VHTJ_ECOL6 Lambda prophage-derived head-to-tail joining protein W; Xu	Xu	0	False
MH015249.1_64	Ruegeria_phage_vB_RpoS-V7_MH015249.1	MH015249.1	64	39365	41449	-1	D			YP_009997198.1	YP_009997198.1 terminase large subunit [Ruegeria phage vB_RpoS-V16]	True	1.0	1477.0	0.0								Terminase large subunit gpA, endonuclease domain [PF20454.1]; Phage terminase large subunit gpA, ATPase domain [PF05876.15]	VOG00695	sp|P03708|TERL_LAMBD Terminase, large subunit; XhXr	Xr;Xh	0	False	V
MH015249.1_65	Ruegeria_phage_vB_RpoS-V7_MH015249.1	MH015249.1	65	41442	42110	-1	D			YP_009997444.1	YP_009997444.1 terminase small subunit [Ruegeria phage vB_RpoS-V7]	True	0.936	437.0	3.0389999999999998e-139								Protein of unknown function (DUF1441) [PF07278.14]	VOG00371	sp|P03707|TERS_LAMBD Terminase small subunit; XhXr	Xr;Xh	0	False	V
MH015249.1_66	Ruegeria_phage_vB_RpoS-V7_MH015249.1	MH015249.1	66	42103	42288	-1	C	K07733	prophage regulatory protein	YP_009997200.1	YP_009997200.1 putative transcriptional regulator [Ruegeria phage vB_RpoS-V16]	False	0.958	125.0	4.026e-34								Prophage CP4-57 regulatory protein (AlpA) [PF05930.15]				0	False
MH015249.1_67	Ruegeria_phage_vB_RpoS-V7_MH015249.1	MH015249.1	67	42537	42758	1	E			YP_009997446.1	YP_009997446.1 hypothetical protein JT314_gp65 [Ruegeria phage vB_RpoS-V7]	False	1.0	171.0	1.135e-49												0	False
MH015249.1_68	Ruegeria_phage_vB_RpoS-V7_MH015249.1	MH015249.1	68	42737	43972	-1	D			YP_009997447.1	YP_009997447.1 integrase [Ruegeria phage vB_RpoS-V7]	True	0.977	848.0	9.528e-278								Phage integrase family [PF00589.25]; Arm DNA-binding domain [PF13356.9]	VOG00657	sp|P08320|VINT_BPP4 Integrase; Xr	Xr	0	False	V
MH015249.1_69	Ruegeria_phage_vB_RpoS-V7_MH015249.1	MH015249.1	69	44316	45014	-1	E			YP_009997282.1	YP_009997282.1 transcriptional regulator [Ruegeria phage vB_RpoS-V18]	True	0.948	464.0	3.25e-148												0	False
MH015249.1_70	Ruegeria_phage_vB_RpoS-V7_MH015249.1	MH015249.1	70	45289	46734	-1	D			YP_009997283.1	YP_009997283.1 superfamily II DNA/RNA helicase [Ruegeria phage vB_RpoS-V18]	True	0.98	996.0	0.0								SNF2-related domain [PF00176.26]; Type III restriction enzyme, res subunit [PF04851.18]	VOG00205	sp|Q9T1Q7|VP41_BPAPS Putative protein p41; Xu	Xu	0	False
MH015249.1_71	Ruegeria_phage_vB_RpoS-V7_MH015249.1	MH015249.1	71	46736	46873	-1	E			YP_009997284.1	YP_009997284.1 hypothetical protein JT312_gp67 [Ruegeria phage vB_RpoS-V18]	False	1.0	102.0	2.345e-26									VOG18230	REFSEQ hypothetical protein; Xu	Xu	0	False
MH015249.1_72	Ruegeria_phage_vB_RpoS-V7_MH015249.1	MH015249.1	72	46870	47166	-1	D			YP_009099725.1	YP_009099725.1 endonuclease [Ruegeria phage DSS3-P1]	False	1.0	222.0	7.576999999999999e-67								VRR-NUC domain [PF08774.14]	VOG00231	sp|Q9T1Q4|VP44_BPAPS Putative nuclease p44; Xu	Xu	0	False
MH015249.1_73	Ruegeria_phage_vB_RpoS-V7_MH015249.1	MH015249.1	73	47178	47273	-1	E			YP_009099726.1	YP_009099726.1 hypothetical protein DSS3P1_69 [Ruegeria phage DSS3-P1]	False	1.0	73.0	1.783e-16									VOG18228	REFSEQ hypothetical protein; Xu	Xu	0	False
MH015249.1_74	Ruegeria_phage_vB_RpoS-V7_MH015249.1	MH015249.1	74	47270	47536	-1	E			YP_009997369.1	YP_009997369.1 hypothetical protein JT313_gp70 [Ruegeria phage vB_RpoS-V11]	False	0.98	184.0	5.119e-54									VOG18227	REFSEQ hypothetical protein; Xu	Xu	0	False
MH015249.1_75	Ruegeria_phage_vB_RpoS-V7_MH015249.1	MH015249.1	75	47533	47727	-1	D			YP_009997370.1	YP_009997370.1 hypothetical protein JT313_gp71 [Ruegeria phage vB_RpoS-V11]	False	1.0	140.0	3.806e-39								Protein of unknown function (DUF1653) [PF07866.14]				0	False
MH015249.1_76	Ruegeria_phage_vB_RpoS-V7_MH015249.1	MH015249.1	76	47727	48140	-1	E			YP_009997371.1	YP_009997371.1 hypothetical protein JT313_gp72 [Ruegeria phage vB_RpoS-V11]	False	0.967	281.0	9.751e-87									VOG03309	REFSEQ hypothetical protein; Xu	Xu	0	False
MH015249.1_77	Ruegeria_phage_vB_RpoS-V7_MH015249.1	MH015249.1	77	48157	50403	-1	C	K02334	DNA polymerase bacteriophage-type [EC:2.7.7.7]	YP_009997372.1	YP_009997372.1 DNA polymerase [Ruegeria phage vB_RpoS-V11]	True	0.986	1558.0	0.0								DNA polymerase family A [PF00476.23]	VOG00693	sp|P06225|DPOL_BPSP2 DNA polymerase; XhXr	Xr;Xh	0	False	V
MH015249.1_78	Ruegeria_phage_vB_RpoS-V7_MH015249.1	MH015249.1	78	50400	50606	-1	E			YP_009997373.1	YP_009997373.1 hypothetical protein JT313_gp74 [Ruegeria phage vB_RpoS-V11]	False	1.0	156.0	1.4729999999999998e-44									VOG18231	REFSEQ hypothetical protein; Xu	Xu	0	False
MH015249.1_79	Ruegeria_phage_vB_RpoS-V7_MH015249.1	MH015249.1	79	50603	51379	-1	E			YP_009997374.1	YP_009997374.1 DNA methyltransferase [Ruegeria phage vB_RpoS-V11]	True	1.0	556.0	1.8900000000000002e-179									VOG02611	sp|Q67472|DNMT_FRG3G Probable DNA (cytosine-5)-methyltransferase; Xh	Xh	0	False
MH015249.1_80	Ruegeria_phage_vB_RpoS-V7_MH015249.1	MH015249.1	80	51510	52127	-1	D			YP_009997375.1	YP_009997375.1 hypothetical protein JT313_gp76 [Ruegeria phage vB_RpoS-V11]	True	0.946	409.0	9.897e-130								Protein of unknown function (DUF2815) [PF10991.11]	VOG00262	sp|P20313|SSB_BPT3 Single-stranded DNA-binding protein; Xr	Xr	0	False	V
MH015249.1_81	Ruegeria_phage_vB_RpoS-V7_MH015249.1	MH015249.1	81	52186	53379	-1	D			YP_009997460.1	YP_009997460.1 exonuclease [Ruegeria phage vB_RpoS-V7]	True	0.974	817.0	3.195e-267								Protein of unknown function (DUF2800) [PF10926.11]; PD-(D/E)XK nuclease superfamily [PF12705.10]	VOG00510	sp|O64262|VG69_BPMD2 Gene 69 protein; Xu	Xu	0	False
MH015249.1_82	Ruegeria_phage_vB_RpoS-V7_MH015249.1	MH015249.1	82	53383	54324	-1	D			YP_009997461.1	YP_009997461.1 endolysin; inhibits RNA polymerase [Ruegeria phage vB_RpoS-V7]	True	0.976	646.0	1.13e-209								dATP/dGTP diphosphohydrolase, N-terminal [PF18909.3]	VOG02778	REFSEQ endolysin; inhibits RNA polymerase; Xu	Xu	0	False
MH015249.1_83	Ruegeria_phage_vB_RpoS-V7_MH015249.1	MH015249.1	83	54450	54998	-1	E			YP_009997462.1	YP_009997462.1 hypothetical protein JT314_gp81 [Ruegeria phage vB_RpoS-V7]	False	0.838	317.0	2.783e-98									VOG18234	REFSEQ hypothetical protein; Xu	Xu	0	False	F
MH015249.1_84	Ruegeria_phage_vB_RpoS-V7_MH015249.1	MH015249.1	84	55157	55498	1	E			YP_009997379.1	YP_009997379.1 hypothetical protein JT313_gp80 [Ruegeria phage vB_RpoS-V11]	False	0.995	240.0	7.697e-73									VOG18232	REFSEQ hypothetical protein; Xu	Xu	0	False	F
MH015249.1_85	Ruegeria_phage_vB_RpoS-V7_MH015249.1	MH015249.1	85	55547	58351	1	D			YP_009997464.1	YP_009997464.1 DNA helicase [Ruegeria phage vB_RpoS-V7]	True	0.961	1890.0	0.0								Virulence-associated protein E [PF05272.14]	VOG00712	REFSEQ DNA helicase; Xu	Xu	0	False	F
MH015249.1_86	Ruegeria_phage_vB_RpoS-V7_MH015249.1	MH015249.1	86	58366	58734	1	E			YP_009997465.1	YP_009997465.1 hypothetical protein JT314_gp84 [Ruegeria phage vB_RpoS-V7]	False	0.992	258.0	5.831e-79									VOG18233	REFSEQ hypothetical protein; Xu	Xu	0	False	F
