## Supplementary material for "Phage genome architecture and GC content: Structural genes and where to find them": Annotation data: annotations.tsv

	fasta	scaffold	gene_position	start_position	end_position	strandedness	rank	ko_id	kegg_hit	viral_id	viral_hit	viral_RBH	viral_identity	viral_bitScore	viral_eVal	peptidase_id	peptidase_family	peptidase_hit	peptidase_RBH	peptidase_identity	peptidase_bitScore	peptidase_eVal	pfam_hits	vogdb_id	vogdb_hits	vogdb_categories	heme_regulatory_motif_count	is_transposon	amg_flags
MW021766.1_1	Serratia_phage_vB_SmaS_Opt-148_MW021766.1	MW021766.1	1	1	186	1	E																				0	False	F
MW021766.1_2	Serratia_phage_vB_SmaS_Opt-148_MW021766.1	MW021766.1	2	186	683	1	D			YP_007111577.1	YP_007111577.1 terminase small subunit [Enterobacteria phage mEp235]	False	0.331	84.0	9.307e-18								Phage terminase, small subunit [PF05119.15]	VOG00738	REFSEQ terminase small subunit; Xu	Xu	0	False	F
MW021766.1_3	Serratia_phage_vB_SmaS_Opt-148_MW021766.1	MW021766.1	3	680	2488	1	D			YP_007111578.1	YP_007111578.1 terminase large subunit [Enterobacteria phage mEp235]	True	0.493	518.0	6.508e-160								Terminase large subunit, endonuclease domain [PF20441.1]; Terminase large subunit, ATPase domain [PF03354.18]	VOG07294	sp|Q05219|VG13_BPML5 Gene 13 protein; Xu	Xu	0	False	F
MW021766.1_4	Serratia_phage_vB_SmaS_Opt-148_MW021766.1	MW021766.1	4	2498	3883	1	D			NP_599035.1	NP_599035.1 portal protein [Enterobacteria phage SfV]	False	0.422	272.0	9.218e-78								Phage portal protein [PF04860.15]	VOG00344	sp|Q6QGD5|PORTL_BPT5 Portal protein; XhXpXrXs	Xs;Xh;Xr;Xp	0	False	VF
MW021766.1_5	Serratia_phage_vB_SmaS_Opt-148_MW021766.1	MW021766.1	5	3864	4523	1	C	K06904	uncharacterized protein	YP_010082066.1	YP_010082066.1 head maturation protease [Ralstonia phage Dina]	False	0.382	111.0	1.877e-26	MER1079558	S78	MER1079558 - family S78 unassigned peptidases (Aggregatibacter segnis) [S78.UPW]#S78#{peptidase unit: 27-164}~source E6KYB8~	False	0.444	116.0	8.285e-28	Caudovirus prohead serine protease [PF04586.20]				0	False	PF
MW021766.1_6	Serratia_phage_vB_SmaS_Opt-148_MW021766.1	MW021766.1	6	4538	5866	1	D			YP_010082067.1	YP_010082067.1 major head protein [Ralstonia phage Dina]	False	0.353	186.0	5.813e-49								Phage capsid family [PF05065.16]	VOG00134	sp|O64210|CAPSD_BPMD2 Probable major capsid protein gp17; Xs	Xs	0	False	VF
MW021766.1_7	Serratia_phage_vB_SmaS_Opt-148_MW021766.1	MW021766.1	7	5942	6295	1	D																Phage gp6-like head-tail connector protein [PF05135.16]	VOG00201	REFSEQ head-tail adaptor Ad1; Xu	Xu	0	False
MW021766.1_8	Serratia_phage_vB_SmaS_Opt-148_MW021766.1	MW021766.1	8	6298	6657	1	E																				0	False
MW021766.1_9	Serratia_phage_vB_SmaS_Opt-148_MW021766.1	MW021766.1	9	6667	7209	1	E																				0	False
MW021766.1_10	Serratia_phage_vB_SmaS_Opt-148_MW021766.1	MW021766.1	10	7206	7589	1	E																				0	False
MW021766.1_11	Serratia_phage_vB_SmaS_Opt-148_MW021766.1	MW021766.1	11	7604	8317	1	D			YP_007007651.1	YP_007007651.1 major tail protein [Klebsiella phage vB_KleM_RaK2]	False	0.443	70.0	2.263e-12								Phage tail tube protein family [PF16463.8]; Bacterial Ig-like domain (group 2) [PF02368.21]; Lambda phage tail tube protein, TTP [PF16461.8]; Phage tail tube, TTP, lambda-like [PF16460.8]	VOG00377	sp|P85503|STRU3_BPPAJ Structural protein 3; Xs	Xs	0	False	V
MW021766.1_12	Serratia_phage_vB_SmaS_Opt-148_MW021766.1	MW021766.1	12	8363	8812	1	E																				0	False
MW021766.1_13	Serratia_phage_vB_SmaS_Opt-148_MW021766.1	MW021766.1	13	8983	11223	1	E			YP_007878099.1	YP_007878099.1 tail length tape measure protein [Vibrio phage henriette 12B8]	False	0.198	74.0	3.127e-12												0	False
MW021766.1_14	Serratia_phage_vB_SmaS_Opt-148_MW021766.1	MW021766.1	14	11297	11533	1	E																				0	False
MW021766.1_15	Serratia_phage_vB_SmaS_Opt-148_MW021766.1	MW021766.1	15	11607	11777	1	E																				0	False
MW021766.1_16	Serratia_phage_vB_SmaS_Opt-148_MW021766.1	MW021766.1	16	11866	12057	1	E																				0	False
MW021766.1_17	Serratia_phage_vB_SmaS_Opt-148_MW021766.1	MW021766.1	17	12044	12391	1	E																				0	False
MW021766.1_18	Serratia_phage_vB_SmaS_Opt-148_MW021766.1	MW021766.1	18	12785	13498	1	D			YP_010667111.1	YP_010667111.1 minor tail protein [Erwinia phage Midgardsormr38]	False	0.473	204.0	4.173000000000001e-58								Phage minor tail protein L [PF05100.15]	VOG00504	sp|O64332|TIPL_BPN15 Tail tip protein L; XhXpXrXs	Xs;Xh;Xr;Xp	0	False	V
MW021766.1_19	Serratia_phage_vB_SmaS_Opt-148_MW021766.1	MW021766.1	19	13495	14277	1	D			YP_009193575.1	YP_009193575.1 C40 family peptidase [Mannheimia phage vB_MhS_587AP2]	False	0.367	157.0	1.5229999999999998e-41	MER0177370	C40	MER0177370 - family C40 unassigned peptidases (Actinobacillus pleuropneumoniae) [C40.UPW]#C40#{peptidase unit: 103-202}~source ZP_00134777~	False	0.415	80.0	4.793e-15	Prokaryotic homologs of the JAB domain [PF14464.9]				0	False	P
MW021766.1_20	Serratia_phage_vB_SmaS_Opt-148_MW021766.1	MW021766.1	20	14270	14881	1	E			YP_001700579.1	YP_001700579.1 putative bacteriophage tail assembly protein I; Lambda gpI homolog [Salmonella phage Fels-1]	False	0.324	103.0	7.657e-24									VOG02683	sp|O64334|TIPI_BPN15 Tail tip assembly protein I; XhXs	Xh;Xs	0	False	V
MW021766.1_21	Serratia_phage_vB_SmaS_Opt-148_MW021766.1	MW021766.1	21	14891	16990	1	D			YP_009845077.1	YP_009845077.1 sialidase domain-containing/CalX-like domain superfamily protein [Serratia phage Parlo]	False	0.309	273.0	2.534e-75								Prophage tail fibre N-terminal [PF08400.13]				0	False
MW021766.1_22	Serratia_phage_vB_SmaS_Opt-148_MW021766.1	MW021766.1	22	16992	17765	1	E			YP_009845078.1	YP_009845078.1 hypothetical protein HWC14_gp71 [Serratia phage Parlo]	False	0.219	68.0	1.96e-11												0	False
MW021766.1_23	Serratia_phage_vB_SmaS_Opt-148_MW021766.1	MW021766.1	23	17834	21001	1	D			YP_001700581.1	YP_001700581.1 putative bacteriophage host-specificity protein; Lambda gpJ homolog [Salmonella phage Fels-1]	True	0.367	610.0	1.467e-184								Putative phage tail protein [PF13550.9]	VOG00575	sp|Q6QGE9|BPPB3_BPT5 Baseplate hub protein pb3; XhXs	Xh;Xs	0	False	V
MW021766.1_24	Serratia_phage_vB_SmaS_Opt-148_MW021766.1	MW021766.1	24	21119	21598	1	E																				0	False
MW021766.1_25	Serratia_phage_vB_SmaS_Opt-148_MW021766.1	MW021766.1	25	21767	22159	1	E			YP_010741065.1	YP_010741065.1 hypothetical protein P9609_gp18 [Escherichia phage vB_EcoS_PTXU06]	False	0.572	148.0	1.606e-40												0	False
MW021766.1_26	Serratia_phage_vB_SmaS_Opt-148_MW021766.1	MW021766.1	26	22187	22471	-1	E																				0	False
MW021766.1_27	Serratia_phage_vB_SmaS_Opt-148_MW021766.1	MW021766.1	27	22468	22809	-1	E																				0	False
MW021766.1_28	Serratia_phage_vB_SmaS_Opt-148_MW021766.1	MW021766.1	28	22814	23656	-1	C	K07501	3'-5' exonuclease														Predicted 3'-5' exonuclease related to the exonuclease domain of PolB [PF10108.12]				0	False
MW021766.1_29	Serratia_phage_vB_SmaS_Opt-148_MW021766.1	MW021766.1	29	23658	23972	-1	E																				0	False
MW021766.1_30	Serratia_phage_vB_SmaS_Opt-148_MW021766.1	MW021766.1	30	24022	24339	-1	E																				0	False
MW021766.1_31	Serratia_phage_vB_SmaS_Opt-148_MW021766.1	MW021766.1	31	24336	26033	-1	D			YP_009100954.1	YP_009100954.1 putative ATP-dependent helicase [Idiomarinaceae phage 1N2-2]	False	0.297	216.0	1.025e-57								Type III restriction enzyme, res subunit [PF04851.18]; Helicase conserved C-terminal domain [PF00271.34]; DEAD/DEAH box helicase [PF00270.32]	VOG00542	REFSEQ double zinc ribbon protein; Xu	Xu	0	False
MW021766.1_32	Serratia_phage_vB_SmaS_Opt-148_MW021766.1	MW021766.1	32	26034	27044	-1	E																				0	False
MW021766.1_33	Serratia_phage_vB_SmaS_Opt-148_MW021766.1	MW021766.1	33	27099	28025	-1	D			YP_009220014.1	YP_009220014.1 single strand DNA binding protein [Enterobacteria phage JenP1]	False	0.256	69.0	2.203e-11								Protein of unknown function (DUF669) [PF05037.16]	VOG02415	REFSEQ single strand DNA binding protein; Xu	Xu	0	False
MW021766.1_34	Serratia_phage_vB_SmaS_Opt-148_MW021766.1	MW021766.1	34	28037	28729	-1	D																AAA domain [PF13479.9]	VOG00709	sp|O31907|YORG_BACSU SPbeta prophage-derived uncharacterized protein YorG; Xu	Xu	0	False
MW021766.1_35	Serratia_phage_vB_SmaS_Opt-148_MW021766.1	MW021766.1	35	29023	31617	1	D			YP_010655260.1	YP_010655260.1 putative bifunctional DNA primase/polymerase [Pseudoalteromonas phage vB_PspS-H40/1]	False	0.191	158.0	1.459e-37								Bifunctional DNA primase/polymerase, N-terminal [PF09250.14]; Protein of unknown function (DUF3987) [PF13148.9]; Primase C terminal 2 (PriCT-2) [PF08707.14]	VOG00911	REFSEQ DNA primase; Xu	Xu	0	False
MW021766.1_36	Serratia_phage_vB_SmaS_Opt-148_MW021766.1	MW021766.1	36	31842	32297	1	E																				0	False
MW021766.1_37	Serratia_phage_vB_SmaS_Opt-148_MW021766.1	MW021766.1	37	32257	32496	1	E																				0	False
MW021766.1_38	Serratia_phage_vB_SmaS_Opt-148_MW021766.1	MW021766.1	38	32493	32780	1	E																				0	False
MW021766.1_39	Serratia_phage_vB_SmaS_Opt-148_MW021766.1	MW021766.1	39	33381	33971	1	E																				0	False
MW021766.1_40	Serratia_phage_vB_SmaS_Opt-148_MW021766.1	MW021766.1	40	34092	34364	1	E																				0	False
MW021766.1_41	Serratia_phage_vB_SmaS_Opt-148_MW021766.1	MW021766.1	41	34367	34861	1	D			YP_009855886.1	YP_009855886.1 nuclease [Butyrivibrio phage Arawn]	False	0.462	93.0	4.922e-21								VRR-NUC domain [PF08774.14]	VOG00231	sp|Q9T1Q4|VP44_BPAPS Putative nuclease p44; Xu	Xu	0	False
MW021766.1_42	Serratia_phage_vB_SmaS_Opt-148_MW021766.1	MW021766.1	42	34909	35301	1	E																				0	False
MW021766.1_43	Serratia_phage_vB_SmaS_Opt-148_MW021766.1	MW021766.1	43	35298	35561	1	E			YP_010742905.1	YP_010742905.1 holin [Xanthomonas phage Langgrundblatt2]	False	0.506	78.0	3.493e-17									VOG00312	REFSEQ holin; Xu	Xu	0	False
MW021766.1_44	Serratia_phage_vB_SmaS_Opt-148_MW021766.1	MW021766.1	44	35558	36034	1	E			YP_010676315.1	YP_010676315.1 baseplate hub subunit and tail lysozyme [Klebsiella phage vB_KpnS-Carvaje]	False	0.451	129.0	1.4800000000000001e-33												0	False
MW021766.1_45	Serratia_phage_vB_SmaS_Opt-148_MW021766.1	MW021766.1	45	36047	36316	1	E																	VOG00065	REFSEQ Rz-like spanin; Xu	Xu	0	False	F
MW021766.1_46	Serratia_phage_vB_SmaS_Opt-148_MW021766.1	MW021766.1	46	36740	37012	1	E																				0	False	F
MW021766.1_47	Serratia_phage_vB_SmaS_Opt-148_MW021766.1	MW021766.1	47	37015	37365	1	C	K07451	5-methylcytosine-specific restriction enzyme A [EC:3.1.21.-]	NP_543086.1	NP_543086.1 HNH endonuclease [Enterobacteria phage phiP27]	False	0.419	87.0	8.53e-20								HNH endonuclease [PF01844.26]; HNH endonuclease [PF14279.9]	VOG02010	REFSEQ HNH endonuclease; Xu	Xu	1	False	F
MW021766.1_48	Serratia_phage_vB_SmaS_Opt-148_MW021766.1	MW021766.1	48	37631	37972	1	E																				0	False	F
MW021766.1_49	Serratia_phage_vB_SmaS_Opt-148_MW021766.1	MW021766.1	49	37965	38312	1	E																				0	False	F
MW021766.1_50	Serratia_phage_vB_SmaS_Opt-148_MW021766.1	MW021766.1	50	38299	38478	1	E																				0	False	F
MW021766.1_51	Serratia_phage_vB_SmaS_Opt-148_MW021766.1	MW021766.1	51	38591	38821	1	E																				0	False	F
MW021766.1_52	Serratia_phage_vB_SmaS_Opt-148_MW021766.1	MW021766.1	52	38957	39772	1	E																				0	False	F
MW021766.1_53	Serratia_phage_vB_SmaS_Opt-148_MW021766.1	MW021766.1	53	39983	40219	1	E																				0	False	F
MW021766.1_54	Serratia_phage_vB_SmaS_Opt-148_MW021766.1	MW021766.1	54	40200	40457	1	E																				0	False	F
MW021766.1_55	Serratia_phage_vB_SmaS_Opt-148_MW021766.1	MW021766.1	55	40459	40878	1	E																				0	False	F
MW021766.1_56	Serratia_phage_vB_SmaS_Opt-148_MW021766.1	MW021766.1	56	40868	41206	1	E																				0	False	F
