## Supplementary material for "Phage genome architecture and GC content: Structural genes and where to find them": Annotation data: annotations.tsv

	fasta	scaffold	gene_position	start_position	end_position	strandedness	rank	ko_id	kegg_hit	viral_id	viral_hit	viral_RBH	viral_identity	viral_bitScore	viral_eVal	peptidase_id	peptidase_family	peptidase_hit	peptidase_RBH	peptidase_identity	peptidase_bitScore	peptidase_eVal	pfam_hits	vogdb_id	vogdb_hits	vogdb_categories	heme_regulatory_motif_count	is_transposon	amg_flags
OL539464.1_1	Serratia_phage_vB_SmaS_Stoker_OL539464.1	OL539464.1	1	3	353	1	E																				0	False	F
OL539464.1_2	Serratia_phage_vB_SmaS_Stoker_OL539464.1	OL539464.1	2	490	1305	1	E																				0	False	F
OL539464.1_3	Serratia_phage_vB_SmaS_Stoker_OL539464.1	OL539464.1	3	1268	1519	1	E			YP_009800918.1	YP_009800918.1 hypothetical protein HOT14_gp82 [Escherichia phage vB_EcoS_IME347]	False	0.728	106.0	9.131e-27									VOG11131	REFSEQ hypothetical protein; Xu	Xu	0	False	F
OL539464.1_4	Serratia_phage_vB_SmaS_Stoker_OL539464.1	OL539464.1	4	1516	1752	1	E																				0	False	F
OL539464.1_5	Serratia_phage_vB_SmaS_Stoker_OL539464.1	OL539464.1	5	1733	2005	1	E																				0	False	F
OL539464.1_6	Serratia_phage_vB_SmaS_Stoker_OL539464.1	OL539464.1	6	1992	2198	1	E																				0	False	F
OL539464.1_7	Serratia_phage_vB_SmaS_Stoker_OL539464.1	OL539464.1	7	2203	2781	1	E																				0	False	F
OL539464.1_8	Serratia_phage_vB_SmaS_Stoker_OL539464.1	OL539464.1	8	2771	3109	1	E																				0	False	F
OL539464.1_9	Serratia_phage_vB_SmaS_Stoker_OL539464.1	OL539464.1	9	3197	3382	1	E																				0	False	F
OL539464.1_10	Serratia_phage_vB_SmaS_Stoker_OL539464.1	OL539464.1	10	3382	3879	1	D			YP_007111577.1	YP_007111577.1 terminase small subunit [Enterobacteria phage mEp235]	False	0.331	84.0	9.307e-18								Phage terminase, small subunit [PF05119.15]	VOG00738	REFSEQ terminase small subunit; Xu	Xu	0	False	F
OL539464.1_11	Serratia_phage_vB_SmaS_Stoker_OL539464.1	OL539464.1	11	3876	5684	1	D			YP_007111578.1	YP_007111578.1 terminase large subunit [Enterobacteria phage mEp235]	True	0.493	518.0	6.508e-160								Terminase large subunit, endonuclease domain [PF20441.1]; Terminase large subunit, ATPase domain [PF03354.18]	VOG07294	sp|Q05219|VG13_BPML5 Gene 13 protein; Xu	Xu	0	False	F
OL539464.1_12	Serratia_phage_vB_SmaS_Stoker_OL539464.1	OL539464.1	12	5694	7079	1	D			NP_599035.1	NP_599035.1 portal protein [Enterobacteria phage SfV]	False	0.422	272.0	9.218e-78								Phage portal protein [PF04860.15]	VOG00344	sp|Q6QGD5|PORTL_BPT5 Portal protein; XhXpXrXs	Xr;Xp;Xh;Xs	0	False	V
OL539464.1_13	Serratia_phage_vB_SmaS_Stoker_OL539464.1	OL539464.1	13	7060	7719	1	C	K06904	uncharacterized protein	YP_010082066.1	YP_010082066.1 head maturation protease [Ralstonia phage Dina]	False	0.381	111.0	2.561e-26	MER1079558	S78	MER1079558 - family S78 unassigned peptidases (Aggregatibacter segnis) [S78.UPW]#S78#{peptidase unit: 27-164}~source E6KYB8~	False	0.444	116.0	8.285e-28	Caudovirus prohead serine protease [PF04586.20]				0	False	P
OL539464.1_14	Serratia_phage_vB_SmaS_Stoker_OL539464.1	OL539464.1	14	7734	9062	1	D			YP_010082067.1	YP_010082067.1 major head protein [Ralstonia phage Dina]	False	0.36	191.0	1.0940000000000001e-50								Phage capsid family [PF05065.16]	VOG00134	sp|O64210|CAPSD_BPMD2 Probable major capsid protein gp17; Xs	Xs	0	False	V
OL539464.1_15	Serratia_phage_vB_SmaS_Stoker_OL539464.1	OL539464.1	15	9138	9491	1	D																Phage gp6-like head-tail connector protein [PF05135.16]	VOG00201	REFSEQ head-tail adaptor Ad1; Xu	Xu	0	False
OL539464.1_16	Serratia_phage_vB_SmaS_Stoker_OL539464.1	OL539464.1	16	9494	9853	1	E																				0	False
OL539464.1_17	Serratia_phage_vB_SmaS_Stoker_OL539464.1	OL539464.1	17	9863	10405	1	E																				0	False
OL539464.1_18	Serratia_phage_vB_SmaS_Stoker_OL539464.1	OL539464.1	18	10402	10785	1	E																				0	False
OL539464.1_19	Serratia_phage_vB_SmaS_Stoker_OL539464.1	OL539464.1	19	10800	11513	1	D			YP_007007651.1	YP_007007651.1 major tail protein [Klebsiella phage vB_KleM_RaK2]	False	0.443	70.0	2.263e-12								Phage tail tube protein family [PF16463.8]; Bacterial Ig-like domain (group 2) [PF02368.21]; Lambda phage tail tube protein, TTP [PF16461.8]; Phage tail tube, TTP, lambda-like [PF16460.8]	VOG00377	sp|P85503|STRU3_BPPAJ Structural protein 3; Xs	Xs	0	False	V
OL539464.1_20	Serratia_phage_vB_SmaS_Stoker_OL539464.1	OL539464.1	20	11559	12008	1	E																				0	False
OL539464.1_21	Serratia_phage_vB_SmaS_Stoker_OL539464.1	OL539464.1	21	12178	14430	1	E			YP_010655304.1	YP_010655304.1 tail length tape measure protein [Pseudoalteromonas phage C7]	False	0.297	63.0	9.633e-09												0	False
OL539464.1_22	Serratia_phage_vB_SmaS_Stoker_OL539464.1	OL539464.1	22	14504	14740	1	E																				0	False
OL539464.1_23	Serratia_phage_vB_SmaS_Stoker_OL539464.1	OL539464.1	23	14814	14984	1	E																				0	False
OL539464.1_24	Serratia_phage_vB_SmaS_Stoker_OL539464.1	OL539464.1	24	14981	15073	1	E																				0	False
OL539464.1_25	Serratia_phage_vB_SmaS_Stoker_OL539464.1	OL539464.1	25	15073	15264	1	E																				0	False
OL539464.1_26	Serratia_phage_vB_SmaS_Stoker_OL539464.1	OL539464.1	26	15251	15598	1	E																				0	False
OL539464.1_27	Serratia_phage_vB_SmaS_Stoker_OL539464.1	OL539464.1	27	15992	16705	1	D			YP_010667111.1	YP_010667111.1 minor tail protein [Erwinia phage Midgardsormr38]	False	0.468	201.0	5.147e-57								Phage minor tail protein L [PF05100.15]	VOG00504	sp|O64332|TIPL_BPN15 Tail tip protein L; XhXpXrXs	Xr;Xp;Xh;Xs	0	False	V
OL539464.1_28	Serratia_phage_vB_SmaS_Stoker_OL539464.1	OL539464.1	28	16702	17484	1	D			YP_009193575.1	YP_009193575.1 C40 family peptidase [Mannheimia phage vB_MhS_587AP2]	False	0.366	156.0	2.8409999999999997e-41	MER0177370	C40	MER0177370 - family C40 unassigned peptidases (Actinobacillus pleuropneumoniae) [C40.UPW]#C40#{peptidase unit: 103-202}~source ZP_00134777~	False	0.416	80.0	3.546e-15	Prokaryotic homologs of the JAB domain [PF14464.9]				0	False	P
OL539464.1_29	Serratia_phage_vB_SmaS_Stoker_OL539464.1	OL539464.1	29	17477	18088	1	E			YP_001700579.1	YP_001700579.1 putative bacteriophage tail assembly protein I; Lambda gpI homolog [Salmonella phage Fels-1]	False	0.326	104.0	3.008e-24									VOG02683	sp|O64334|TIPI_BPN15 Tail tip assembly protein I; XhXs	Xh;Xs	0	False	V
OL539464.1_30	Serratia_phage_vB_SmaS_Stoker_OL539464.1	OL539464.1	30	18098	20482	1	D			YP_009884151.1	YP_009884151.1 tail fiber protein [Klebsiella phage KpCHEMY26]	True	0.428	512.0	7.031000000000001e-155								Prophage tail fibre N-terminal [PF08400.13]	VOG04488	REFSEQ tail fiber protein; Xu	Xu	0	False
OL539464.1_31	Serratia_phage_vB_SmaS_Stoker_OL539464.1	OL539464.1	31	20486	21244	1	E																				0	False
OL539464.1_32	Serratia_phage_vB_SmaS_Stoker_OL539464.1	OL539464.1	32	21306	24473	1	D			YP_001700581.1	YP_001700581.1 putative bacteriophage host-specificity protein; Lambda gpJ homolog [Salmonella phage Fels-1]	True	0.367	610.0	7.911e-185								Putative phage tail protein [PF13550.9]	VOG00575	sp|Q6QGE9|BPPB3_BPT5 Baseplate hub protein pb3; XhXs	Xh;Xs	0	False	V
OL539464.1_33	Serratia_phage_vB_SmaS_Stoker_OL539464.1	OL539464.1	33	24591	25070	1	E																				0	False
OL539464.1_34	Serratia_phage_vB_SmaS_Stoker_OL539464.1	OL539464.1	34	25240	25377	1	E																				0	False
OL539464.1_35	Serratia_phage_vB_SmaS_Stoker_OL539464.1	OL539464.1	35	25388	25621	1	E																				0	False
OL539464.1_36	Serratia_phage_vB_SmaS_Stoker_OL539464.1	OL539464.1	36	25646	25930	-1	E																				0	False
OL539464.1_37	Serratia_phage_vB_SmaS_Stoker_OL539464.1	OL539464.1	37	25927	26268	-1	E																				0	False
OL539464.1_38	Serratia_phage_vB_SmaS_Stoker_OL539464.1	OL539464.1	38	26273	27115	-1	C	K07501	3'-5' exonuclease														Predicted 3'-5' exonuclease related to the exonuclease domain of PolB [PF10108.12]				0	False
OL539464.1_39	Serratia_phage_vB_SmaS_Stoker_OL539464.1	OL539464.1	39	27117	27431	-1	E																				0	False
OL539464.1_40	Serratia_phage_vB_SmaS_Stoker_OL539464.1	OL539464.1	40	27481	27798	-1	E																				0	False
OL539464.1_41	Serratia_phage_vB_SmaS_Stoker_OL539464.1	OL539464.1	41	27795	29492	-1	C	K19789	DNA repair protein RadD	YP_009100954.1	YP_009100954.1 putative ATP-dependent helicase [Idiomarinaceae phage 1N2-2]	False	0.298	217.0	4.1380000000000004e-58								Type III restriction enzyme, res subunit [PF04851.18]; Helicase conserved C-terminal domain [PF00271.34]; DEAD/DEAH box helicase [PF00270.32]	VOG00542	REFSEQ double zinc ribbon protein; Xu	Xu	0	False
OL539464.1_42	Serratia_phage_vB_SmaS_Stoker_OL539464.1	OL539464.1	42	29493	30503	-1	E																				0	False
OL539464.1_43	Serratia_phage_vB_SmaS_Stoker_OL539464.1	OL539464.1	43	30558	31508	-1	D			YP_009216981.1	YP_009216981.1 single strand DNA binding protein [Enterobacteria phage JenP2]	False	0.253	68.0	3.221e-11								Protein of unknown function (DUF669) [PF05037.16]	VOG02415	REFSEQ single strand DNA binding protein; Xu	Xu	0	False
OL539464.1_44	Serratia_phage_vB_SmaS_Stoker_OL539464.1	OL539464.1	44	31520	32212	-1	D																AAA domain [PF13479.9]	VOG00709	sp|O31907|YORG_BACSU SPbeta prophage-derived uncharacterized protein YorG; Xu	Xu	0	False
OL539464.1_45	Serratia_phage_vB_SmaS_Stoker_OL539464.1	OL539464.1	45	32506	35100	1	D			YP_010655260.1	YP_010655260.1 putative bifunctional DNA primase/polymerase [Pseudoalteromonas phage vB_PspS-H40/1]	False	0.191	157.0	1.929e-37								Bifunctional DNA primase/polymerase, N-terminal [PF09250.14]; Protein of unknown function (DUF3987) [PF13148.9]; Primase C terminal 2 (PriCT-2) [PF08707.14]	VOG00911	REFSEQ DNA primase; Xu	Xu	0	False
OL539464.1_46	Serratia_phage_vB_SmaS_Stoker_OL539464.1	OL539464.1	46	35204	35779	1	E																				0	False
OL539464.1_47	Serratia_phage_vB_SmaS_Stoker_OL539464.1	OL539464.1	47	35760	35978	1	E																				0	False
OL539464.1_48	Serratia_phage_vB_SmaS_Stoker_OL539464.1	OL539464.1	48	35975	36262	1	E																				0	False
OL539464.1_49	Serratia_phage_vB_SmaS_Stoker_OL539464.1	OL539464.1	49	36863	37453	1	E																				0	False	F
OL539464.1_50	Serratia_phage_vB_SmaS_Stoker_OL539464.1	OL539464.1	50	37422	37643	1	E																				0	False	F
OL539464.1_51	Serratia_phage_vB_SmaS_Stoker_OL539464.1	OL539464.1	51	37849	38343	1	D			YP_009855886.1	YP_009855886.1 nuclease [Butyrivibrio phage Arawn]	False	0.462	93.0	4.922e-21								VRR-NUC domain [PF08774.14]	VOG00231	sp|Q9T1Q4|VP44_BPAPS Putative nuclease p44; Xu	Xu	0	False	F
OL539464.1_52	Serratia_phage_vB_SmaS_Stoker_OL539464.1	OL539464.1	52	38391	38783	1	E																				0	False	F
OL539464.1_53	Serratia_phage_vB_SmaS_Stoker_OL539464.1	OL539464.1	53	38780	39043	1	E			YP_010742905.1	YP_010742905.1 holin [Xanthomonas phage Langgrundblatt2]	False	0.506	78.0	3.493e-17									VOG00312	REFSEQ holin; Xu	Xu	0	False	F
OL539464.1_54	Serratia_phage_vB_SmaS_Stoker_OL539464.1	OL539464.1	54	39040	39516	1	E			YP_010676315.1	YP_010676315.1 baseplate hub subunit and tail lysozyme [Klebsiella phage vB_KpnS-Carvaje]	False	0.444	126.0	1.342e-32												0	False	F
OL539464.1_55	Serratia_phage_vB_SmaS_Stoker_OL539464.1	OL539464.1	55	39529	39798	1	E																				0	False	F
OL539464.1_56	Serratia_phage_vB_SmaS_Stoker_OL539464.1	OL539464.1	56	40223	40495	1	E																				0	False	F
OL539464.1_57	Serratia_phage_vB_SmaS_Stoker_OL539464.1	OL539464.1	57	40498	40848	1	C	K07451	5-methylcytosine-specific restriction enzyme A [EC:3.1.21.-]	NP_543086.1	NP_543086.1 HNH endonuclease [Enterobacteria phage phiP27]	False	0.426	89.0	1.7580000000000002e-20								HNH endonuclease [PF01844.26]; HNH endonuclease [PF14279.9]	VOG02010	REFSEQ HNH endonuclease; Xu	Xu	1	False	F
OL539464.1_58	Serratia_phage_vB_SmaS_Stoker_OL539464.1	OL539464.1	58	41114	41455	1	E																				0	False	F
OL539464.1_59	Serratia_phage_vB_SmaS_Stoker_OL539464.1	OL539464.1	59	41448	41795	1	E																				0	False	F
