## Supplementary material for "Phage genome architecture and GC content: Structural genes and where to find them": Annotation data: annotations.tsv

	fasta	scaffold	gene_position	start_position	end_position	strandedness	rank	ko_id	kegg_hit	viral_id	viral_hit	viral_RBH	viral_identity	viral_bitScore	viral_eVal	peptidase_id	peptidase_family	peptidase_hit	peptidase_RBH	peptidase_identity	peptidase_bitScore	peptidase_eVal	pfam_hits	vogdb_id	vogdb_hits	vogdb_categories	heme_regulatory_motif_count	is_transposon	amg_flags
OL539442.1_1	Serratia_phage_vB_SmaS_Ulliraptor_OL539442.1	OL539442.1	1	198	539	1	E																				0	False	F
OL539442.1_2	Serratia_phage_vB_SmaS_Ulliraptor_OL539442.1	OL539442.1	2	532	735	1	E																				0	False	F
OL539442.1_3	Serratia_phage_vB_SmaS_Ulliraptor_OL539442.1	OL539442.1	3	722	1066	1	E																				0	False	F
OL539442.1_4	Serratia_phage_vB_SmaS_Ulliraptor_OL539442.1	OL539442.1	4	1184	1414	1	E																				0	False	F
OL539442.1_5	Serratia_phage_vB_SmaS_Ulliraptor_OL539442.1	OL539442.1	5	1404	1565	1	E			YP_002456059.1	YP_002456059.1 hypothetical protein Ea21-4_gp36 [Erwinia phage phiEa21-4]	False	0.66	61.0	1.119e-11												0	False	F
OL539442.1_6	Serratia_phage_vB_SmaS_Ulliraptor_OL539442.1	OL539442.1	6	1702	2517	1	E																				0	False	F
OL539442.1_7	Serratia_phage_vB_SmaS_Ulliraptor_OL539442.1	OL539442.1	7	2728	2952	1	E																				0	False	F
OL539442.1_8	Serratia_phage_vB_SmaS_Ulliraptor_OL539442.1	OL539442.1	8	2949	3185	1	E																				0	False	F
OL539442.1_9	Serratia_phage_vB_SmaS_Ulliraptor_OL539442.1	OL539442.1	9	3166	3438	1	E																				0	False	F
OL539442.1_10	Serratia_phage_vB_SmaS_Ulliraptor_OL539442.1	OL539442.1	10	3425	3631	1	E																				0	False	F
OL539442.1_11	Serratia_phage_vB_SmaS_Ulliraptor_OL539442.1	OL539442.1	11	3636	4214	1	E																				0	False	F
OL539442.1_12	Serratia_phage_vB_SmaS_Ulliraptor_OL539442.1	OL539442.1	12	4204	4542	1	E																				0	False	F
OL539442.1_13	Serratia_phage_vB_SmaS_Ulliraptor_OL539442.1	OL539442.1	13	4630	4815	1	E																				0	False	F
OL539442.1_14	Serratia_phage_vB_SmaS_Ulliraptor_OL539442.1	OL539442.1	14	4815	5312	1	D			YP_007111577.1	YP_007111577.1 terminase small subunit [Enterobacteria phage mEp235]	False	0.335	85.0	2.666e-18								Phage terminase, small subunit [PF05119.15]	VOG00738	REFSEQ terminase small subunit; Xu	Xu	0	False	F
OL539442.1_15	Serratia_phage_vB_SmaS_Ulliraptor_OL539442.1	OL539442.1	15	5309	7117	1	D			YP_007111578.1	YP_007111578.1 terminase large subunit [Enterobacteria phage mEp235]	True	0.492	516.0	1.6630000000000001e-159								Terminase large subunit, endonuclease domain [PF20441.1]; Terminase large subunit, ATPase domain [PF03354.18]	VOG07294	sp|Q05219|VG13_BPML5 Gene 13 protein; Xu	Xu	0	False
OL539442.1_16	Serratia_phage_vB_SmaS_Ulliraptor_OL539442.1	OL539442.1	16	7124	8512	1	D			NP_599035.1	NP_599035.1 portal protein [Enterobacteria phage SfV]	False	0.421	271.0	1.299e-77								Phage portal protein [PF04860.15]	VOG00344	sp|Q6QGD5|PORTL_BPT5 Portal protein; XhXpXrXs	Xh;Xr;Xp;Xs	0	False	V
OL539442.1_17	Serratia_phage_vB_SmaS_Ulliraptor_OL539442.1	OL539442.1	17	8493	9152	1	C	K06904	uncharacterized protein	YP_010082066.1	YP_010082066.1 head maturation protease [Ralstonia phage Dina]	False	0.385	113.0	7.381e-27	MER1079558	S78	MER1079558 - family S78 unassigned peptidases (Aggregatibacter segnis) [S78.UPW]#S78#{peptidase unit: 27-164}~source E6KYB8~	False	0.445	117.0	6.068e-28	Caudovirus prohead serine protease [PF04586.20]				0	False	P
OL539442.1_18	Serratia_phage_vB_SmaS_Ulliraptor_OL539442.1	OL539442.1	18	9167	10495	1	D			YP_010082067.1	YP_010082067.1 major head protein [Ralstonia phage Dina]	False	0.302	190.0	2.016e-50								Phage capsid family [PF05065.16]	VOG00134	sp|O64210|CAPSD_BPMD2 Probable major capsid protein gp17; Xs	Xs	0	False	V
OL539442.1_19	Serratia_phage_vB_SmaS_Ulliraptor_OL539442.1	OL539442.1	19	10571	10924	1	D																Phage gp6-like head-tail connector protein [PF05135.16]	VOG00201	REFSEQ head-tail adaptor Ad1; Xu	Xu	0	False
OL539442.1_20	Serratia_phage_vB_SmaS_Ulliraptor_OL539442.1	OL539442.1	20	10927	11286	1	E																				0	False
OL539442.1_21	Serratia_phage_vB_SmaS_Ulliraptor_OL539442.1	OL539442.1	21	11296	11838	1	E																				0	False
OL539442.1_22	Serratia_phage_vB_SmaS_Ulliraptor_OL539442.1	OL539442.1	22	11835	12218	1	E																				0	False
OL539442.1_23	Serratia_phage_vB_SmaS_Ulliraptor_OL539442.1	OL539442.1	23	12233	12946	1	D			YP_007007651.1	YP_007007651.1 major tail protein [Klebsiella phage vB_KleM_RaK2]	False	0.445	71.0	1.674e-12								Bacterial Ig-like domain (group 2) [PF02368.21]; Phage tail tube protein family [PF16463.8]; Lambda phage tail tube protein, TTP [PF16461.8]; Phage tail tube, TTP, lambda-like [PF16460.8]	VOG00377	sp|P85503|STRU3_BPPAJ Structural protein 3; Xs	Xs	0	False	V
OL539442.1_24	Serratia_phage_vB_SmaS_Ulliraptor_OL539442.1	OL539442.1	24	12993	13442	1	E																				0	False
OL539442.1_25	Serratia_phage_vB_SmaS_Ulliraptor_OL539442.1	OL539442.1	25	13613	15853	1	E			YP_007878099.1	YP_007878099.1 tail length tape measure protein [Vibrio phage henriette 12B8]	False	0.205	72.0	1.248e-11												0	False
OL539442.1_26	Serratia_phage_vB_SmaS_Ulliraptor_OL539442.1	OL539442.1	26	15926	16165	1	E																				0	False
OL539442.1_27	Serratia_phage_vB_SmaS_Ulliraptor_OL539442.1	OL539442.1	27	16240	16410	1	E																				0	False
OL539442.1_28	Serratia_phage_vB_SmaS_Ulliraptor_OL539442.1	OL539442.1	28	16499	16690	1	E																				0	False
OL539442.1_29	Serratia_phage_vB_SmaS_Ulliraptor_OL539442.1	OL539442.1	29	16677	17024	1	E																				0	False
OL539442.1_30	Serratia_phage_vB_SmaS_Ulliraptor_OL539442.1	OL539442.1	30	17418	18131	1	D			YP_010667111.1	YP_010667111.1 minor tail protein [Erwinia phage Midgardsormr38]	False	0.471	203.0	1.0710000000000001e-57								Phage minor tail protein L [PF05100.15]	VOG00504	sp|O64332|TIPL_BPN15 Tail tip protein L; XhXpXrXs	Xh;Xr;Xp;Xs	0	False	V
OL539442.1_31	Serratia_phage_vB_SmaS_Ulliraptor_OL539442.1	OL539442.1	31	18128	18910	1	D			YP_009193575.1	YP_009193575.1 C40 family peptidase [Mannheimia phage vB_MhS_587AP2]	False	0.371	160.0	2.3420000000000006e-42	MER0115164	C40	MER0115164 - family C40 unassigned peptidases (Shigella boydii) [C40.UPW]#C40#{peptidase unit: 101-199}~source YP_001879746~	False	0.438	80.0	3.546e-15	Prokaryotic homologs of the JAB domain [PF14464.9]				0	False	P
OL539442.1_32	Serratia_phage_vB_SmaS_Ulliraptor_OL539442.1	OL539442.1	32	18903	19514	1	E			YP_001700579.1	YP_001700579.1 putative bacteriophage tail assembly protein I; Lambda gpI homolog [Salmonella phage Fels-1]	False	0.326	104.0	3.008e-24									VOG02683	sp|O64334|TIPI_BPN15 Tail tip assembly protein I; XhXs	Xh;Xs	0	False	V
OL539442.1_33	Serratia_phage_vB_SmaS_Ulliraptor_OL539442.1	OL539442.1	33	19524	21623	1	D			YP_009845077.1	YP_009845077.1 sialidase domain-containing/CalX-like domain superfamily protein [Serratia phage Parlo]	False	0.305	267.0	3.174e-73								Prophage tail fibre N-terminal [PF08400.13]; BNR repeat-like domain [PF13088.9]				0	False
OL539442.1_34	Serratia_phage_vB_SmaS_Ulliraptor_OL539442.1	OL539442.1	34	21625	22398	1	E			YP_009845078.1	YP_009845078.1 hypothetical protein HWC14_gp71 [Serratia phage Parlo]	False	0.209	62.0	1.669e-09												0	False
OL539442.1_35	Serratia_phage_vB_SmaS_Ulliraptor_OL539442.1	OL539442.1	35	22467	25634	1	D			YP_001700581.1	YP_001700581.1 putative bacteriophage host-specificity protein; Lambda gpJ homolog [Salmonella phage Fels-1]	True	0.366	608.0	5.043e-184								Putative phage tail protein [PF13550.9]	VOG00575	sp|Q6QGE9|BPPB3_BPT5 Baseplate hub protein pb3; XhXs	Xh;Xs	0	False	V
OL539442.1_36	Serratia_phage_vB_SmaS_Ulliraptor_OL539442.1	OL539442.1	36	25752	26231	1	E																				0	False
OL539442.1_37	Serratia_phage_vB_SmaS_Ulliraptor_OL539442.1	OL539442.1	37	26391	26528	1	E																				0	False
OL539442.1_38	Serratia_phage_vB_SmaS_Ulliraptor_OL539442.1	OL539442.1	38	26539	26772	1	E																				0	False
OL539442.1_39	Serratia_phage_vB_SmaS_Ulliraptor_OL539442.1	OL539442.1	39	26797	27081	-1	E																				0	False
OL539442.1_40	Serratia_phage_vB_SmaS_Ulliraptor_OL539442.1	OL539442.1	40	27078	27419	-1	E																				0	False
OL539442.1_41	Serratia_phage_vB_SmaS_Ulliraptor_OL539442.1	OL539442.1	41	27424	28266	-1	C	K07501	3'-5' exonuclease														Predicted 3'-5' exonuclease related to the exonuclease domain of PolB [PF10108.12]				0	False
OL539442.1_42	Serratia_phage_vB_SmaS_Ulliraptor_OL539442.1	OL539442.1	42	28269	28583	-1	E																				0	False
OL539442.1_43	Serratia_phage_vB_SmaS_Ulliraptor_OL539442.1	OL539442.1	43	28633	28950	-1	E																				0	False
OL539442.1_44	Serratia_phage_vB_SmaS_Ulliraptor_OL539442.1	OL539442.1	44	28947	30644	-1	C	K19789	DNA repair protein RadD	YP_009100954.1	YP_009100954.1 putative ATP-dependent helicase [Idiomarinaceae phage 1N2-2]	False	0.298	218.0	3.058e-58								Type III restriction enzyme, res subunit [PF04851.18]; Helicase conserved C-terminal domain [PF00271.34]; DEAD/DEAH box helicase [PF00270.32]	VOG00542	REFSEQ double zinc ribbon protein; Xu	Xu	0	False
OL539442.1_45	Serratia_phage_vB_SmaS_Ulliraptor_OL539442.1	OL539442.1	45	30645	31655	-1	E																				0	False
OL539442.1_46	Serratia_phage_vB_SmaS_Ulliraptor_OL539442.1	OL539442.1	46	31710	32666	-1	D			YP_009220014.1	YP_009220014.1 single strand DNA binding protein [Enterobacteria phage JenP1]	False	0.25	67.0	7.847e-11								Protein of unknown function (DUF669) [PF05037.16]				0	False
OL539442.1_47	Serratia_phage_vB_SmaS_Ulliraptor_OL539442.1	OL539442.1	47	32678	33259	-1	D																AAA domain [PF13479.9]	VOG00709	sp|O31907|YORG_BACSU SPbeta prophage-derived uncharacterized protein YorG; Xu	Xu	0	False
OL539442.1_48	Serratia_phage_vB_SmaS_Ulliraptor_OL539442.1	OL539442.1	48	33327	33674	1	E																				0	False
OL539442.1_49	Serratia_phage_vB_SmaS_Ulliraptor_OL539442.1	OL539442.1	49	33664	36258	1	D			YP_010655260.1	YP_010655260.1 putative bifunctional DNA primase/polymerase [Pseudoalteromonas phage vB_PspS-H40/1]	False	0.19	155.0	7.801999999999999e-37								Bifunctional DNA primase/polymerase, N-terminal [PF09250.14]; Protein of unknown function (DUF3987) [PF13148.9]; Primase C terminal 2 (PriCT-2) [PF08707.14]	VOG00911	REFSEQ DNA primase; Xu	Xu	0	False
OL539442.1_50	Serratia_phage_vB_SmaS_Ulliraptor_OL539442.1	OL539442.1	50	36483	36938	1	E																				0	False
OL539442.1_51	Serratia_phage_vB_SmaS_Ulliraptor_OL539442.1	OL539442.1	51	36919	37137	1	E																				0	False	F
OL539442.1_52	Serratia_phage_vB_SmaS_Ulliraptor_OL539442.1	OL539442.1	52	37134	37421	1	E																				0	False	F
OL539442.1_53	Serratia_phage_vB_SmaS_Ulliraptor_OL539442.1	OL539442.1	53	38021	38590	1	E																				0	False	F
OL539442.1_54	Serratia_phage_vB_SmaS_Ulliraptor_OL539442.1	OL539442.1	54	38559	38780	1	E																				0	False	F
OL539442.1_55	Serratia_phage_vB_SmaS_Ulliraptor_OL539442.1	OL539442.1	55	38986	39480	1	D			YP_009855886.1	YP_009855886.1 nuclease [Butyrivibrio phage Arawn]	False	0.46	93.0	6.733e-21								VRR-NUC domain [PF08774.14]	VOG00231	sp|Q9T1Q4|VP44_BPAPS Putative nuclease p44; Xu	Xu	0	False	F
OL539442.1_56	Serratia_phage_vB_SmaS_Ulliraptor_OL539442.1	OL539442.1	56	39528	39920	1	E																				0	False	F
OL539442.1_57	Serratia_phage_vB_SmaS_Ulliraptor_OL539442.1	OL539442.1	57	39917	40180	1	E			YP_010742905.1	YP_010742905.1 holin [Xanthomonas phage Langgrundblatt2]	False	0.506	78.0	3.493e-17									VOG00312	REFSEQ holin; Xu	Xu	0	False	F
OL539442.1_58	Serratia_phage_vB_SmaS_Ulliraptor_OL539442.1	OL539442.1	58	40177	40653	1	E			YP_010676315.1	YP_010676315.1 baseplate hub subunit and tail lysozyme [Klebsiella phage vB_KpnS-Carvaje]	False	0.451	129.0	1.4800000000000001e-33												0	False	F
OL539442.1_59	Serratia_phage_vB_SmaS_Ulliraptor_OL539442.1	OL539442.1	59	40666	40935	1	E																				0	False	F
OL539442.1_60	Serratia_phage_vB_SmaS_Ulliraptor_OL539442.1	OL539442.1	60	41359	41631	1	E																				0	False	F
OL539442.1_61	Serratia_phage_vB_SmaS_Ulliraptor_OL539442.1	OL539442.1	61	41634	41984	1	C	K07451	5-methylcytosine-specific restriction enzyme A [EC:3.1.21.-]	NP_543086.1	NP_543086.1 HNH endonuclease [Enterobacteria phage phiP27]	False	0.422	88.0	4.535e-20								HNH endonuclease [PF01844.26]; HNH endonuclease [PF14279.9]	VOG02010	REFSEQ HNH endonuclease; Xu	Xu	1	False	F
