## Supplementary material for "Phage genome architecture and GC content: Structural genes and where to find them": Annotation data: annotations.tsv

	fasta	scaffold	gene_position	start_position	end_position	strandedness	rank	ko_id	kegg_hit	viral_id	viral_hit	viral_RBH	viral_identity	viral_bitScore	viral_eVal	peptidase_id	peptidase_family	peptidase_hit	peptidase_RBH	peptidase_bitScore	peptidase_eVal	peptidase_identity	pfam_hits	vogdb_id	vogdb_hits	vogdb_categories	heme_regulatory_motif_count	is_transposon	amg_flags
KJ018214.1_1	Shewanella_sp._phage_3:49_KJ018214.1	KJ018214.1	1	1	228	1	E			YP_009103887.1	YP_009103887.1 hypothetical protein S349_1 [Shewanella sp. phage 3/49]	False	0.886	141	3.515e-39												0	False	F
KJ018214.1_2	Shewanella_sp._phage_3:49_KJ018214.1	KJ018214.1	2	228	875	1	D			YP_009103888.1	YP_009103888.1 Sak4-like ssDNA annealing protein [Shewanella sp. phage 3/49]	True	0.971	442	6.796e-141								AAA domain [PF13479.9]	VOG00709	sp|O31907|YORG_BACSU SPbeta prophage-derived uncharacterized protein YorG; Xu	Xu	0	False	F
KJ018214.1_3	Shewanella_sp._phage_3:49_KJ018214.1	KJ018214.1	3	879	1493	1	E			YP_009103889.1	YP_009103889.1 single strand DNA binding protein [Shewanella sp. phage 3/49]	True	0.964	416	4.427e-132									VOG01504	REFSEQ single strand DNA binding protein; Xu	Xu	0	False	F
KJ018214.1_4	Shewanella_sp._phage_3:49_KJ018214.1	KJ018214.1	4	1551	2309	1	E			YP_009103890.1	YP_009103890.1 hypothetical protein S349_4 [Shewanella sp. phage 3/49]	True	0.879	462	2.932e-147									VOG09490	REFSEQ hypothetical protein; Xu	Xu	0	False	F
KJ018214.1_5	Shewanella_sp._phage_3:49_KJ018214.1	KJ018214.1	5	2325	3254	1	C	K03554	recombination associated protein RdgC	YP_009103891.1	YP_009103891.1 exonuclease recombination-associated [Shewanella sp. phage 3/49]	True	0.916	593	1.5e-191								Putative exonuclease, RdgC [PF04381.15]	VOG01642	sp|A7MT92|RDGC_VIBC1 Recombination-associated protein RdgC; Xr	Xr	0	False	VF
KJ018214.1_6	Shewanella_sp._phage_3:49_KJ018214.1	KJ018214.1	6	3340	3522	1	E			YP_009103892.1	YP_009103892.1 hypothetical protein S349_6 [Shewanella sp. phage 3/49]	False	0.905	116	7.699999999999999e-31												0	False	F
KJ018214.1_7	Shewanella_sp._phage_3:49_KJ018214.1	KJ018214.1	7	3524	4174	1	E			YP_009103893.1	YP_009103893.1 hypothetical protein S349_7 [Shewanella sp. phage 3/49]	True	0.982	450	1.298e-143									VOG17437	REFSEQ hypothetical protein; Xu	Xu	0	False	F
KJ018214.1_8	Shewanella_sp._phage_3:49_KJ018214.1	KJ018214.1	8	4171	4383	1	E			YP_009103894.1	YP_009103894.1 hypothetical protein S349_8 [Shewanella sp. phage 3/49]	False	0.98	147	1.7259999999999998e-41									VOG17436	REFSEQ hypothetical protein; Xu	Xu	0	False	F
KJ018214.1_9	Shewanella_sp._phage_3:49_KJ018214.1	KJ018214.1	9	4376	4660	1	E			YP_009103895.1	YP_009103895.1 hypothetical protein S349_9 [Shewanella sp. phage 3/49]	False	0.968	194	2.538e-57									VOG01447	REFSEQ hypothetical protein; Xu	Xu	0	False	F
KJ018214.1_10	Shewanella_sp._phage_3:49_KJ018214.1	KJ018214.1	10	4657	4800	1	E			YP_009103896.1	YP_009103896.1 hypothetical protein S349_10 [Shewanella sp. phage 3/49]	False	0.96	97	1.174e-24												0	False	F
KJ018214.1_11	Shewanella_sp._phage_3:49_KJ018214.1	KJ018214.1	11	4823	5248	1	E			YP_009103897.1	YP_009103897.1 NTP-PPase [Shewanella sp. phage 3/49]	False	0.983	295	2.574e-91												0	False	F
KJ018214.1_12	Shewanella_sp._phage_3:49_KJ018214.1	KJ018214.1	12	5258	5443	1	E			YP_009103898.1	YP_009103898.1 hypothetical protein S349_12 [Shewanella sp. phage 3/49]	False	0.977	128	4.38e-35												0	False
KJ018214.1_13	Shewanella_sp._phage_3:49_KJ018214.1	KJ018214.1	13	5548	6006	1	C	K07474	phage terminase small subunit	YP_009103899.1	YP_009103899.1 terminase small subunit [Shewanella sp. phage 3/49]	False	0.944	303	4.207e-94								Terminase small subunit [PF03592.19]				0	False
KJ018214.1_14	Shewanella_sp._phage_3:49_KJ018214.1	KJ018214.1	14	5999	7579	1	E			YP_009103900.1	YP_009103900.1 terminase large subunit [Shewanella sp. phage 3/49]	True	1.0	1122	0.0									VOG30053	REFSEQ hypothetical protein; Xu	Xu	0	False
KJ018214.1_15	Shewanella_sp._phage_3:49_KJ018214.1	KJ018214.1	15	7600	7971	1	E			YP_009103901.1	YP_009103901.1 hypothetical protein S349_15 [Shewanella sp. phage 3/49]	False	1.0	282	1.915e-87												0	False
KJ018214.1_16	Shewanella_sp._phage_3:49_KJ018214.1	KJ018214.1	16	7972	9435	1	D			YP_009103902.1	YP_009103902.1 portal protein [Shewanella sp. phage 3/49]	True	0.949	973	1.926e-319								Domain of unknown function (DUF4055) [PF13264.9]	VOG00109	sp|Q05220|PORTL_BPML5 Portal protein; XpXrXs	Xp;Xs;Xr	0	False	V
KJ018214.1_17	Shewanella_sp._phage_3:49_KJ018214.1	KJ018214.1	17	9555	10067	1	E			YP_009103903.1	YP_009103903.1 hypothetical protein S349_17 [Shewanella sp. phage 3/49]	True	0.991	358	1.211e-112												0	False
KJ018214.1_18	Shewanella_sp._phage_3:49_KJ018214.1	KJ018214.1	18	10064	10246	1	E			YP_009103904.1	YP_009103904.1 hypothetical protein S349_18 [Shewanella sp. phage 3/49]	False	0.942	121	1.25e-32												0	False
KJ018214.1_19	Shewanella_sp._phage_3:49_KJ018214.1	KJ018214.1	19	10311	10523	1	E			YP_009103905.1	YP_009103905.1 hypothetical protein S349_19 [Shewanella sp. phage 3/49]	False	1.0	151	5.302e-43									VOG00097	sp|G3XCY4|AMRZ_PSEAE Transcription factor AmrZ; Xu	Xu	0	False
KJ018214.1_20	Shewanella_sp._phage_3:49_KJ018214.1	KJ018214.1	20	10520	10780	1	E			YP_009103906.1	YP_009103906.1 hypothetical protein S349_20 [Shewanella sp. phage 3/49]	False	1.0	185	1.795e-54									VOG00243	REFSEQ hypothetical protein; Xu	Xu	0	False
KJ018214.1_21	Shewanella_sp._phage_3:49_KJ018214.1	KJ018214.1	21	10741	10941	1	E			YP_009103907.1	YP_009103907.1 hypothetical protein S349_21 [Shewanella sp. phage 3/49]	False	0.992	115	1.433e-30												0	False
KJ018214.1_22	Shewanella_sp._phage_3:49_KJ018214.1	KJ018214.1	22	10941	11996	1	D			YP_009103908.1	YP_009103908.1 head morphogenesis [Shewanella sp. phage 3/49]	True	0.962	713	4.9739999999999995e-232								Phage Mu protein F like protein [PF04233.17]	VOG03910	sp|Q38442|GP7_BPSPP Minor head protein GP7; XhXs	Xh;Xs	0	False	V
KJ018214.1_23	Shewanella_sp._phage_3:49_KJ018214.1	KJ018214.1	23	12321	13019	1	E			YP_009103909.1	YP_009103909.1 head scaffolding protein [Shewanella sp. phage 3/49]	True	0.91	443	5.887e-141												0	False
KJ018214.1_24	Shewanella_sp._phage_3:49_KJ018214.1	KJ018214.1	24	13036	14043	1	D			YP_009103910.1	YP_009103910.1 major head protein [Shewanella sp. phage 3/49]	True	0.939	662	1.062e-214								Major capsid protein 13-like [PF20036.2]	VOG08005	sp|A0A0H5AXT3|CAPSD_BPK21 Major capsid protein; Xs	Xs	0	False	V
KJ018214.1_25	Shewanella_sp._phage_3:49_KJ018214.1	KJ018214.1	25	14115	14744	1	E			YP_009103911.1	YP_009103911.1 HNH endonuclease [Shewanella sp. phage 3/49]	True	0.999	443	1.447e-141									VOG00117	REFSEQ HNH endonuclease; Xu	Xu	0	False
KJ018214.1_26	Shewanella_sp._phage_3:49_KJ018214.1	KJ018214.1	26	14778	15023	1	E			YP_009103912.1	YP_009103912.1 hypothetical protein S349_26 [Shewanella sp. phage 3/49]	False	0.919	158	4.232e-45									VOG26498	REFSEQ hypothetical protein; Xu	Xu	0	False
KJ018214.1_27	Shewanella_sp._phage_3:49_KJ018214.1	KJ018214.1	27	15096	15329	1	E			YP_009103913.1	YP_009103913.1 hypothetical protein S349_27 [Shewanella sp. phage 3/49]	False	0.998	165	1.598e-47									VOG27351	REFSEQ hypothetical protein; Xu	Xu	0	False
KJ018214.1_28	Shewanella_sp._phage_3:49_KJ018214.1	KJ018214.1	28	15326	16144	1	E			YP_009103914.1	YP_009103914.1 hypothetical protein S349_28 [Shewanella sp. phage 3/49]	True	0.957	550	4.146e-177												0	False
KJ018214.1_29	Shewanella_sp._phage_3:49_KJ018214.1	KJ018214.1	29	16183	16692	1	D			YP_009103915.1	YP_009103915.1 head-tail adaptor Ad1 [Shewanella sp. phage 3/49]	False	0.927	330	4.527999999999999e-103								Putative DnaT-like ssDNA binding protein [PF20557.1]	VOG01527	REFSEQ head-tail adaptor Ad1; Xu	Xu	0	False
KJ018214.1_30	Shewanella_sp._phage_3:49_KJ018214.1	KJ018214.1	30	16695	17378	1	E			YP_009103916.1	YP_009103916.1 hypothetical protein S349_30 [Shewanella sp. phage 3/49]	True	0.913	435	2.551e-138									VOG10589	REFSEQ hypothetical protein; Xu	Xu	0	False
KJ018214.1_31	Shewanella_sp._phage_3:49_KJ018214.1	KJ018214.1	31	17378	17740	1	E			YP_009103917.1	YP_009103917.1 tail completion or Neck1 protein [Shewanella sp. phage 3/49]	False	0.956	243	6.302e-74									VOG00159	REFSEQ head closure Hc1; Xu	Xu	0	False
KJ018214.1_32	Shewanella_sp._phage_3:49_KJ018214.1	KJ018214.1	32	17740	18174	1	E			YP_009103918.1	YP_009103918.1 tail completion or Neck1 protein [Shewanella sp. phage 3/49]	False	0.916	278	1.707e-85									VOG00996	REFSEQ tail completion or Neck1 protein; Xu	Xu	0	False
KJ018214.1_33	Shewanella_sp._phage_3:49_KJ018214.1	KJ018214.1	33	18171	18590	1	D			YP_009103919.1	YP_009103919.1 tail terminator [Shewanella sp. phage 3/49]	False	0.961	283	2.215e-87								Bacteriophage related domain of unknown function [PF13554.9]	VOG00387	REFSEQ tail terminator; Xu	Xu	0	False
KJ018214.1_34	Shewanella_sp._phage_3:49_KJ018214.1	KJ018214.1	34	18593	19762	1	D			YP_009103920.1	YP_009103920.1 major tail protein [Shewanella sp. phage 3/49]	True	0.916	747	4.991e-243								Phage tail tube protein [PF18906.3]	VOG00339	REFSEQ hypothetical protein; Xu	Xu	0	False
KJ018214.1_35	Shewanella_sp._phage_3:49_KJ018214.1	KJ018214.1	35	19796	20185	-1	E			YP_009103921.1	YP_009103921.1 hypothetical protein S349_35 [Shewanella sp. phage 3/49]	False	0.993	273	5.0230000000000005e-84												0	False
KJ018214.1_36	Shewanella_sp._phage_3:49_KJ018214.1	KJ018214.1	36	20185	20337	-1	E			YP_009103922.1	YP_009103922.1 hypothetical protein S349_36 [Shewanella sp. phage 3/49]	False	0.871	93	4.514e-23												0	False
KJ018214.1_37	Shewanella_sp._phage_3:49_KJ018214.1	KJ018214.1	37	20472	20915	1	E			YP_009103924.1	YP_009103924.1 tail assembly chaperone [Shewanella sp. phage 3/49]	False	0.943	293	1.215e-90									VOG03810	REFSEQ tail assembly chaperone; Xu	Xu	0	False
KJ018214.1_38	Shewanella_sp._phage_3:49_KJ018214.1	KJ018214.1	38	21014	21274	1	E			YP_009103923.1	YP_009103923.1 tail assembly chaperone [Shewanella sp. phage 3/49]	False	1.0	184	4.6349999999999995e-54												0	False
KJ018214.1_39	Shewanella_sp._phage_3:49_KJ018214.1	KJ018214.1	39	21275	23323	1	E			YP_009103925.1	YP_009103925.1 tail length tape measure protein [Shewanella sp. phage 3/49]	True	0.87	1232	0.0									VOG25678	REFSEQ tail length tape measure protein; Xu	Xu	0	False
KJ018214.1_40	Shewanella_sp._phage_3:49_KJ018214.1	KJ018214.1	40	23325	23825	1	E			YP_009103926.1	YP_009103926.1 hypothetical protein S349_40 [Shewanella sp. phage 3/49]	False	0.986	347	3.659e-109									VOG00317	REFSEQ hypothetical protein; Xu	Xu	0	False
KJ018214.1_41	Shewanella_sp._phage_3:49_KJ018214.1	KJ018214.1	41	23825	24337	1	D			YP_009103927.1	YP_009103927.1 minor tail protein [Shewanella sp. phage 3/49]	False	0.96	346	2.146e-108								Domain of unknown function (DUF1833) [PF08875.14]	VOG00951	REFSEQ minor tail protein; Xu	Xu	0	False
KJ018214.1_42	Shewanella_sp._phage_3:49_KJ018214.1	KJ018214.1	42	24334	24702	1	E			YP_009103928.1	YP_009103928.1 hypothetical protein S349_42 [Shewanella sp. phage 3/49]	False	1.0	269	8.408999999999999e-83												0	False
KJ018214.1_43	Shewanella_sp._phage_3:49_KJ018214.1	KJ018214.1	43	24693	27239	1	E			YP_009103929.1	YP_009103929.1 tail protein [Shewanella sp. phage 3/49]	True	0.953	1698	0.0									VOG02597	REFSEQ tail protein; Xu	Xu	0	False
KJ018214.1_44	Shewanella_sp._phage_3:49_KJ018214.1	KJ018214.1	44	27252	29522	1	E			YP_009103930.1	YP_009103930.1 tail spike protein [Shewanella sp. phage 3/49]	True	0.962	1531	0.0												0	False
KJ018214.1_45	Shewanella_sp._phage_3:49_KJ018214.1	KJ018214.1	45	29606	29995	1	D			YP_009103931.1	YP_009103931.1 transglutaminase Cys peptidase [Shewanella sp. phage 3/49]	False	0.973	267	7.861e-82								Bacterial transglutaminase-like cysteine proteinase BTLCP [PF06035.14]	VOG17446	REFSEQ BTLCP-like protein; Xu	Xu	0	False
KJ018214.1_46	Shewanella_sp._phage_3:49_KJ018214.1	KJ018214.1	46	30024	30389	1	C	K17733	peptidoglycan LD-endopeptidase CwlK [EC:3.4.-.-]	YP_009103932.1	YP_009103932.1 endolysin [Shewanella sp. phage 3/49]	False	0.973	250	2.244e-76	MER0312339	M15C	MER0312339 - subfamily M15C unassigned peptidases (Providencia stuartii) [M15.UPC]#M15C#{peptidase unit: 1-128}~source YP_006218252~	False	139.0	2.062e-37	0.588	D-alanyl-D-alanine carboxypeptidase [PF13539.9]				0	False	P
KJ018214.1_47	Shewanella_sp._phage_3:49_KJ018214.1	KJ018214.1	47	30393	30773	1	E			YP_009103933.1	YP_009103933.1 hypothetical protein S349_47 [Shewanella sp. phage 3/49]	False	0.939	250	2.859e-76									VOG00873	REFSEQ hypothetical protein; Xu	Xu	0	False
KJ018214.1_48	Shewanella_sp._phage_3:49_KJ018214.1	KJ018214.1	48	30806	31321	1	E			YP_009103934.1	YP_009103934.1 hypothetical protein S349_48 [Shewanella sp. phage 3/49]	False	0.948	343	2.05e-107												0	False
KJ018214.1_49	Shewanella_sp._phage_3:49_KJ018214.1	KJ018214.1	49	31372	31740	1	E			YP_009103935.1	YP_009103935.1 hypothetical protein S349_49 [Shewanella sp. phage 3/49]	False	0.922	238	5.784e-72												0	False
KJ018214.1_50	Shewanella_sp._phage_3:49_KJ018214.1	KJ018214.1	50	31810	32067	-1	E			YP_009103936.1	YP_009103936.1 hypothetical protein S349_50 [Shewanella sp. phage 3/49]	False	0.928	168	2.598e-48												0	False
KJ018214.1_51	Shewanella_sp._phage_3:49_KJ018214.1	KJ018214.1	51	32067	32237	-1	E			YP_009103937.1	YP_009103937.1 hypothetical protein S349_51 [Shewanella sp. phage 3/49]	False	0.948	114	3.062e-30												0	False
KJ018214.1_52	Shewanella_sp._phage_3:49_KJ018214.1	KJ018214.1	52	32234	32389	-1	E			YP_009103938.1	YP_009103938.1 hypothetical protein S349_52 [Shewanella sp. phage 3/49]	False	0.981	108	2.753e-28									VOG27716	REFSEQ hypothetical protein; Xu	Xu	0	False
KJ018214.1_53	Shewanella_sp._phage_3:49_KJ018214.1	KJ018214.1	53	32377	32667	-1	E			YP_009103939.1	YP_009103939.1 hypothetical protein S349_53 [Shewanella sp. phage 3/49]	False	0.985	202	5.023e-60												0	False
KJ018214.1_54	Shewanella_sp._phage_3:49_KJ018214.1	KJ018214.1	54	32702	32926	-1	E			YP_009103940.1	YP_009103940.1 hypothetical protein S349_54 [Shewanella sp. phage 3/49]	False	0.967	153	1.828e-43									VOG03744	REFSEQ hypothetical protein; Xu	Xu	0	False
KJ018214.1_55	Shewanella_sp._phage_3:49_KJ018214.1	KJ018214.1	55	32997	33443	-1	D			YP_009103941.1	YP_009103941.1 NinB/ Orf homologous recombination mediator [Shewanella sp. phage 3/49]	False	0.969	304	1.847e-94								Protein of unknown function (DUF1367) [PF07105.14]	VOG02348	REFSEQ NinB/ Orf homologous recombination mediator; Xu	Xu	0	False
KJ018214.1_56	Shewanella_sp._phage_3:49_KJ018214.1	KJ018214.1	56	33440	33745	-1	E			YP_009103942.1	YP_009103942.1 hypothetical protein S349_56 [Shewanella sp. phage 3/49]	False	1.0	228	7.671e-69												0	False
KJ018214.1_57	Shewanella_sp._phage_3:49_KJ018214.1	KJ018214.1	57	33747	34010	-1	E			YP_009103943.1	YP_009103943.1 hypothetical protein S349_57 [Shewanella sp. phage 3/49]	False	0.986	175	7.032999999999999e-51												1	False
KJ018214.1_58	Shewanella_sp._phage_3:49_KJ018214.1	KJ018214.1	58	34023	34190	-1	E			YP_009103944.1	YP_009103944.1 hypothetical protein S349_58 [Shewanella sp. phage 3/49]	False	0.951	112	1.034e-29									VOG16313	REFSEQ hypothetical protein; Xu	Xu	0	False
KJ018214.1_59	Shewanella_sp._phage_3:49_KJ018214.1	KJ018214.1	59	34177	35052	-1	E			YP_009103945.1	YP_009103945.1 DNA methyltransferase [Shewanella sp. phage 3/49]	True	1.0	652	2.576e-212									VOG02611	sp|Q67472|DNMT_FRG3G Probable DNA (cytosine-5)-methyltransferase; Xh	Xh	0	False
KJ018214.1_60	Shewanella_sp._phage_3:49_KJ018214.1	KJ018214.1	60	35129	36547	-1	C	K02314	replicative DNA helicase [EC:5.6.2.3]	YP_009103946.1	YP_009103946.1 DnaB-like replicative helicase [Shewanella sp. phage 3/49]	True	0.951	944	6.783e-310								DnaB-like helicase C terminal domain [PF03796.18]; AAA domain [PF13481.9]	VOG04360	sp|P04530|HELIC_BPT4 DnaB-like replicative helicase; XhXr	Xh;Xr	0	False	VF
KJ018214.1_61	Shewanella_sp._phage_3:49_KJ018214.1	KJ018214.1	61	36544	37206	-1	E			YP_009103947.1	YP_009103947.1 DnaD-like helicase loader [Shewanella sp. phage 3/49]	True	0.977	455	1.898e-145									VOG02057	REFSEQ hypothetical protein; Xu	Xu	0	False	F
KJ018214.1_62	Shewanella_sp._phage_3:49_KJ018214.1	KJ018214.1	62	37260	37562	-1	E			YP_009103948.1	YP_009103948.1 hypothetical protein S349_62 [Shewanella sp. phage 3/49]	False	0.947	191	3.115e-56									VOG27717	REFSEQ hypothetical protein; Xu	Xu	0	False	F
KJ018214.1_63	Shewanella_sp._phage_3:49_KJ018214.1	KJ018214.1	63	37623	38063	-1	E			YP_009103949.1	YP_009103949.1 peptidase HslV family [Shewanella sp. phage 3/49]	False	0.988	307	1.84e-95									VOG00301	REFSEQ peptidase HslV family; Xu	Xu	0	False	F
KJ018214.1_64	Shewanella_sp._phage_3:49_KJ018214.1	KJ018214.1	64	38063	38320	-1	E			YP_009103950.1	YP_009103950.1 hypothetical protein S349_64 [Shewanella sp. phage 3/49]	False	0.957	173	2.258e-50									VOG01219	REFSEQ hypothetical protein; Xu	Xu	0	False	F
KJ018214.1_65	Shewanella_sp._phage_3:49_KJ018214.1	KJ018214.1	65	38317	38748	-1	D			YP_009103951.1	YP_009103951.1 hypothetical protein S349_65 [Shewanella sp. phage 3/49]	False	1.0	312	1.916e-97								Protein of unknown function (DUF551) [PF04448.15]	VOG00128	sp|P14108|Y7K8_BPP22 Uncharacterized 7.8 kDa protein in ral-gp17 intergenic region; Xu	Xu	0	False	F
KJ018214.1_66	Shewanella_sp._phage_3:49_KJ018214.1	KJ018214.1	66	38715	38894	-1	E			YP_009103952.1	YP_009103952.1 hypothetical protein S349_66 [Shewanella sp. phage 3/49]	False	0.944	119	4.219e-32												0	False	F
KJ018214.1_67	Shewanella_sp._phage_3:49_KJ018214.1	KJ018214.1	67	38863	39360	-1	D			YP_009103953.1	YP_009103953.1 NinG/ Rap DNA junction specific endonuclease [Shewanella sp. phage 3/49]	False	0.977	342	2.893e-107								Bacteriophage Lambda NinG protein [PF05766.15]	VOG00093	sp|P69175|NING_BPVT2 Protein ninG; Xu	Xu	0	False	F
KJ018214.1_68	Shewanella_sp._phage_3:49_KJ018214.1	KJ018214.1	68	39395	39550	-1	E			YP_009103954.1	YP_009103954.1 hypothetical protein S349_68 [Shewanella sp. phage 3/49]	False	0.862	94	2.52e-23												0	False	F
KJ018214.1_69	Shewanella_sp._phage_3:49_KJ018214.1	KJ018214.1	69	39547	39879	-1	D			YP_009103955.1	YP_009103955.1 hypothetical protein S349_69 [Shewanella sp. phage 3/49]	False	0.964	226	5.792e-68								Bacteriophage P22, NinX [PF10765.12]	VOG00711	sp|Q38665|NINX_BPP22 Putative protein ninX; Xu	Xu	0	False	F
KJ018214.1_70	Shewanella_sp._phage_3:49_KJ018214.1	KJ018214.1	70	39881	40081	-1	E			YP_009103956.1	YP_009103956.1 hypothetical protein S349_70 [Shewanella sp. phage 3/49]	False	0.975	138	2.053e-38												0	False	F
