## Supplementary material for "Phage genome architecture and GC content: Structural genes and where to find them": Annotation data: annotations.tsv

	fasta	scaffold	gene_position	start_position	end_position	strandedness	rank	ko_id	kegg_hit	viral_id	viral_hit	viral_RBH	viral_identity	viral_bitScore	viral_eVal	peptidase_id	peptidase_family	peptidase_hit	peptidase_RBH	peptidase_bitScore	peptidase_eVal	peptidase_identity	pfam_hits	cazy_ids	cazy_hits	cazy_subfam_ec	cazy_best_hit	vogdb_id	vogdb_hits	vogdb_categories	heme_regulatory_motif_count	is_transposon	amg_flags
NG_32195_SMS2_1SMS1_lib660344_10159_4_megahit_1_1	SMS2_1SMS1_vB_PtuP_Slicky01	NG_32195_SMS2_1SMS1_lib660344_10159_4_megahit_1	1	62	766	1	E			YP_009021671.1	YP_009021671.1 tail protein [Vibrio phage CHOED]	False	0.349	128.0	6.487e-32													VOG02048	REFSEQ tail protein; Xu	Xu	0	False	F
NG_32195_SMS2_1SMS1_lib660344_10159_4_megahit_1_2	SMS2_1SMS1_vB_PtuP_Slicky01	NG_32195_SMS2_1SMS1_lib660344_10159_4_megahit_1	2	767	2392	1	E			YP_009021672.1	YP_009021672.1 amidase [Vibrio phage CHOED]	False	0.33	280.0	1.702e-79													VOG01266	REFSEQ amidase; Xu	Xu	0	False	F
NG_32195_SMS2_1SMS1_lib660344_10159_4_megahit_1_3	SMS2_1SMS1_vB_PtuP_Slicky01	NG_32195_SMS2_1SMS1_lib660344_10159_4_megahit_1	3	2405	2851	1	E																								0	False	F
NG_32195_SMS2_1SMS1_lib660344_10159_4_megahit_1_4	SMS2_1SMS1_vB_PtuP_Slicky01	NG_32195_SMS2_1SMS1_lib660344_10159_4_megahit_1	4	2864	4888	1	E			YP_008320305.1	YP_008320305.1 tail fiber protein [Puniceispirillum phage HMO-2011]	False	0.559	60.0	7.58e-08																0	False	F
NG_32195_SMS2_1SMS1_lib660344_10159_4_megahit_1_5	SMS2_1SMS1_vB_PtuP_Slicky01	NG_32195_SMS2_1SMS1_lib660344_10159_4_megahit_1	5	4899	6749	1	E																								0	False	F
NG_32195_SMS2_1SMS1_lib660344_10159_4_megahit_1_6	SMS2_1SMS1_vB_PtuP_Slicky01	NG_32195_SMS2_1SMS1_lib660344_10159_4_megahit_1	6	6752	7081	1	E																								0	False
NG_32195_SMS2_1SMS1_lib660344_10159_4_megahit_1_7	SMS2_1SMS1_vB_PtuP_Slicky01	NG_32195_SMS2_1SMS1_lib660344_10159_4_megahit_1	7	7081	7353	1	E																								0	False
NG_32195_SMS2_1SMS1_lib660344_10159_4_megahit_1_8	SMS2_1SMS1_vB_PtuP_Slicky01	NG_32195_SMS2_1SMS1_lib660344_10159_4_megahit_1	8	7355	8416	1	E																								0	False
NG_32195_SMS2_1SMS1_lib660344_10159_4_megahit_1_9	SMS2_1SMS1_vB_PtuP_Slicky01	NG_32195_SMS2_1SMS1_lib660344_10159_4_megahit_1	9	8416	8859	1	E																								0	False
NG_32195_SMS2_1SMS1_lib660344_10159_4_megahit_1_10	SMS2_1SMS1_vB_PtuP_Slicky01	NG_32195_SMS2_1SMS1_lib660344_10159_4_megahit_1	10	9146	11008	1	E			YP_009021679.1	YP_009021679.1 hypothetical protein CHOED_013 [Vibrio phage CHOED]	False	0.313	188.0	6.537e-48																0	False
NG_32195_SMS2_1SMS1_lib660344_10159_4_megahit_1_11	SMS2_1SMS1_vB_PtuP_Slicky01	NG_32195_SMS2_1SMS1_lib660344_10159_4_megahit_1	11	11027	11992	1	E																								0	False
NG_32195_SMS2_1SMS1_lib660344_10159_4_megahit_1_12	SMS2_1SMS1_vB_PtuP_Slicky01	NG_32195_SMS2_1SMS1_lib660344_10159_4_megahit_1	12	11992	12513	1	E																					VOG27599	REFSEQ hypothetical protein; Xu	Xu	0	False
NG_32195_SMS2_1SMS1_lib660344_10159_4_megahit_1_13	SMS2_1SMS1_vB_PtuP_Slicky01	NG_32195_SMS2_1SMS1_lib660344_10159_4_megahit_1	13	12513	13997	1	E																								0	False
NG_32195_SMS2_1SMS1_lib660344_10159_4_megahit_1_14	SMS2_1SMS1_vB_PtuP_Slicky01	NG_32195_SMS2_1SMS1_lib660344_10159_4_megahit_1	14	13998	17666	1	E			YP_009604301.1	YP_009604301.1 virion structural protein [Pseudomonas phage phiR18]	False	0.201	102.0	3.472e-20																0	False
NG_32195_SMS2_1SMS1_lib660344_10159_4_megahit_1_15	SMS2_1SMS1_vB_PtuP_Slicky01	NG_32195_SMS2_1SMS1_lib660344_10159_4_megahit_1	15	17684	17884	-1	E																								0	False
NG_32195_SMS2_1SMS1_lib660344_10159_4_megahit_1_16	SMS2_1SMS1_vB_PtuP_Slicky01	NG_32195_SMS2_1SMS1_lib660344_10159_4_megahit_1	16	18308	18619	1	E																								0	False
NG_32195_SMS2_1SMS1_lib660344_10159_4_megahit_1_17	SMS2_1SMS1_vB_PtuP_Slicky01	NG_32195_SMS2_1SMS1_lib660344_10159_4_megahit_1	17	18612	19823	1	E																								0	False
NG_32195_SMS2_1SMS1_lib660344_10159_4_megahit_1_18	SMS2_1SMS1_vB_PtuP_Slicky01	NG_32195_SMS2_1SMS1_lib660344_10159_4_megahit_1	18	19833	20846	1	E			YP_009021759.1	YP_009021759.1 hypothetical protein CHOED_093 [Vibrio phage CHOED]	False	0.44	130.0	2.017e-31																0	False
NG_32195_SMS2_1SMS1_lib660344_10159_4_megahit_1_19	SMS2_1SMS1_vB_PtuP_Slicky01	NG_32195_SMS2_1SMS1_lib660344_10159_4_megahit_1	19	20846	24166	1	E			YP_007007899.1	YP_007007899.1 hypothetical protein F404_gp076 [Vibrio phage pVp-1]	False	0.325	346.0	3.422e-96													VOG11989	REFSEQ hypothetical protein; Xu	Xu	0	False
NG_32195_SMS2_1SMS1_lib660344_10159_4_megahit_1_20	SMS2_1SMS1_vB_PtuP_Slicky01	NG_32195_SMS2_1SMS1_lib660344_10159_4_megahit_1	20	24171	24470	1	E																								0	False
NG_32195_SMS2_1SMS1_lib660344_10159_4_megahit_1_21	SMS2_1SMS1_vB_PtuP_Slicky01	NG_32195_SMS2_1SMS1_lib660344_10159_4_megahit_1	21	24587	25246	1	E																								0	False
NG_32195_SMS2_1SMS1_lib660344_10159_4_megahit_1_22	SMS2_1SMS1_vB_PtuP_Slicky01	NG_32195_SMS2_1SMS1_lib660344_10159_4_megahit_1	22	25382	25618	1	E																								0	False
NG_32195_SMS2_1SMS1_lib660344_10159_4_megahit_1_23	SMS2_1SMS1_vB_PtuP_Slicky01	NG_32195_SMS2_1SMS1_lib660344_10159_4_megahit_1	23	25620	25961	1	E			YP_009103933.1	YP_009103933.1 hypothetical protein S349_47 [Shewanella sp. phage 3/49]	False	0.437	98.0	2.026e-23													VOG00873	REFSEQ hypothetical protein; Xu	Xu	0	False
NG_32195_SMS2_1SMS1_lib660344_10159_4_megahit_1_24	SMS2_1SMS1_vB_PtuP_Slicky01	NG_32195_SMS2_1SMS1_lib660344_10159_4_megahit_1	24	26007	26228	-1	D																Thioredoxin [PF00085.23]; Glutaredoxin [PF00462.27]; Thioredoxin domain [PF13192.9]								0	False
NG_32195_SMS2_1SMS1_lib660344_10159_4_megahit_1_25	SMS2_1SMS1_vB_PtuP_Slicky01	NG_32195_SMS2_1SMS1_lib660344_10159_4_megahit_1	25	26221	26352	-1	E																								0	False
NG_32195_SMS2_1SMS1_lib660344_10159_4_megahit_1_26	SMS2_1SMS1_vB_PtuP_Slicky01	NG_32195_SMS2_1SMS1_lib660344_10159_4_megahit_1	26	26357	27352	-1	C	K00526	ribonucleoside-diphosphate reductase beta chain [EC:1.17.4.1]	YP_073549.1	YP_073549.1 Ribonucleotide reductase [Lymphocystis disease virus - isolate China]	False	0.542	322.0	4.406e-97								Ribonucleotide reductase, small chain [PF00268.24]					VOG00527	sp|P69924|RIR2_ECOLI Ribonucleoside-diphosphate reductase 1 subunit beta; Xh	Xh	0	False	MKE
NG_32195_SMS2_1SMS1_lib660344_10159_4_megahit_1_27	SMS2_1SMS1_vB_PtuP_Slicky01	NG_32195_SMS2_1SMS1_lib660344_10159_4_megahit_1	27	27368	29239	-1	C	K00525	ribonucleoside-diphosphate reductase alpha chain [EC:1.17.4.1]	YP_008126084.1	YP_008126084.1 ribonucleotide reductase [Alteromonas phage vB_AmaP_AD45-P1]	True	0.515	579.0	9.253e-181								Ribonucleotide reductase, barrel domain [PF02867.18]					VOG00122	sp|P00452|RIR1_ECOLI Ribonucleoside-diphosphate reductase 1 subunit alpha; Xh	Xh	0	False	MKE
NG_32195_SMS2_1SMS1_lib660344_10159_4_megahit_1_28	SMS2_1SMS1_vB_PtuP_Slicky01	NG_32195_SMS2_1SMS1_lib660344_10159_4_megahit_1	28	29254	29709	-1	D			YP_010105156.1	YP_010105156.1 baseplate central spike complex protein [Vibrio phage phi50-12]	False	0.358	84.0	5.693e-18								Phage lysozyme [PF00959.22]	GH24	GH24 lysozyme (EC 3.2.1.17)	3.2.1.17	GH24.hmm				0	False
NG_32195_SMS2_1SMS1_lib660344_10159_4_megahit_1_29	SMS2_1SMS1_vB_PtuP_Slicky01	NG_32195_SMS2_1SMS1_lib660344_10159_4_megahit_1	29	29702	30244	-1	C	K03465	thymidylate synthase (FAD) [EC:2.1.1.148]	YP_001427299.1	YP_001427299.1 thymidylate synthase [Acanthocystis turfacea chlorella virus 1]	False	0.573	194.0	1.369e-55								Thymidylate synthase complementing protein [PF02511.18]								0	False
NG_32195_SMS2_1SMS1_lib660344_10159_4_megahit_1_30	SMS2_1SMS1_vB_PtuP_Slicky01	NG_32195_SMS2_1SMS1_lib660344_10159_4_megahit_1	30	30400	30537	1	E																								0	False
NG_32195_SMS2_1SMS1_lib660344_10159_4_megahit_1_31	SMS2_1SMS1_vB_PtuP_Slicky01	NG_32195_SMS2_1SMS1_lib660344_10159_4_megahit_1	31	30628	30792	-1	E																								0	False
NG_32195_SMS2_1SMS1_lib660344_10159_4_megahit_1_32	SMS2_1SMS1_vB_PtuP_Slicky01	NG_32195_SMS2_1SMS1_lib660344_10159_4_megahit_1	32	30785	31057	-1	E																								0	False
NG_32195_SMS2_1SMS1_lib660344_10159_4_megahit_1_33	SMS2_1SMS1_vB_PtuP_Slicky01	NG_32195_SMS2_1SMS1_lib660344_10159_4_megahit_1	33	31074	31463	-1	D			YP_009793905.1	YP_009793905.1 nucleotide pyrophosphohydrolase [Bordetella phage CN1]	False	0.405	94.0	6.827e-22								Phosphoribosyl-ATP pyrophosphohydrolase [PF01503.20]					VOG02193	REFSEQ hydrolase; Xu	Xu	0	False	MK
NG_32195_SMS2_1SMS1_lib660344_10159_4_megahit_1_34	SMS2_1SMS1_vB_PtuP_Slicky01	NG_32195_SMS2_1SMS1_lib660344_10159_4_megahit_1	34	31478	31708	-1	E																								0	False
NG_32195_SMS2_1SMS1_lib660344_10159_4_megahit_1_35	SMS2_1SMS1_vB_PtuP_Slicky01	NG_32195_SMS2_1SMS1_lib660344_10159_4_megahit_1	35	31723	31962	-1	E																								0	False
NG_32195_SMS2_1SMS1_lib660344_10159_4_megahit_1_36	SMS2_1SMS1_vB_PtuP_Slicky01	NG_32195_SMS2_1SMS1_lib660344_10159_4_megahit_1	36	31946	32212	-1	D			YP_010112655.1	YP_010112655.1 DUF5664 domain-containing protein [uncultured phage cr6_1]	False	0.646	100.0	1.343e-24								dATP/dGTP diphosphohydrolase, N-terminal [PF18909.3]					VOG06414	REFSEQ dATP / dGTP pyrophosphohydrolase; Xu	Xu	0	False
NG_32195_SMS2_1SMS1_lib660344_10159_4_megahit_1_37	SMS2_1SMS1_vB_PtuP_Slicky01	NG_32195_SMS2_1SMS1_lib660344_10159_4_megahit_1	37	32251	32469	-1	E																								0	False
NG_32195_SMS2_1SMS1_lib660344_10159_4_megahit_1_38	SMS2_1SMS1_vB_PtuP_Slicky01	NG_32195_SMS2_1SMS1_lib660344_10159_4_megahit_1	38	32472	32900	-1	D			YP_009622486.1	YP_009622486.1 endonuclease [Pseudomonas phage Bjorn]	False	0.486	122.0	3.028e-31								Phage endonuclease I [PF05367.14]					VOG00381	sp|P00641|ENDO_BPT7 Endonuclease I; Xp	Xp	0	False
NG_32195_SMS2_1SMS1_lib660344_10159_4_megahit_1_39	SMS2_1SMS1_vB_PtuP_Slicky01	NG_32195_SMS2_1SMS1_lib660344_10159_4_megahit_1	39	33160	33318	-1	E																								0	False
NG_32195_SMS2_1SMS1_lib660344_10159_4_megahit_1_40	SMS2_1SMS1_vB_PtuP_Slicky01	NG_32195_SMS2_1SMS1_lib660344_10159_4_megahit_1	40	33315	34097	-1	E																								0	False
NG_32195_SMS2_1SMS1_lib660344_10159_4_megahit_1_41	SMS2_1SMS1_vB_PtuP_Slicky01	NG_32195_SMS2_1SMS1_lib660344_10159_4_megahit_1	41	34116	35024	-1	D			YP_009021700.1	YP_009021700.1 5 -3 exonuclease [Vibrio phage CHOED]	False	0.329	169.0	5.568e-45								5'-3' exonuclease, N-terminal resolvase-like domain [PF02739.19]					VOG07202	sp|P13319|RNH_BPT4 Ribonuclease H; Xr	Xr	0	False	V
NG_32195_SMS2_1SMS1_lib660344_10159_4_megahit_1_42	SMS2_1SMS1_vB_PtuP_Slicky01	NG_32195_SMS2_1SMS1_lib660344_10159_4_megahit_1	42	35003	35407	-1	D																PD-(D/E)XK endonuclease [PF11645.11]					VOG00255	sp|P03798|Y53_BPT7 Protein 5.3; Xu	Xu	0	False
NG_32195_SMS2_1SMS1_lib660344_10159_4_megahit_1_43	SMS2_1SMS1_vB_PtuP_Slicky01	NG_32195_SMS2_1SMS1_lib660344_10159_4_megahit_1	43	35410	37224	-1	D			YP_009021707.1	YP_009021707.1 DNA polymerase I [Vibrio phage CHOED]	True	0.435	546.0	8.456e-170								DNA polymerase family A [PF00476.23]					VOG00075	sp|O64235|DPOL_BPMD2 DNA polymerase; XhXr	Xh;Xr	0	False	V
NG_32195_SMS2_1SMS1_lib660344_10159_4_megahit_1_44	SMS2_1SMS1_vB_PtuP_Slicky01	NG_32195_SMS2_1SMS1_lib660344_10159_4_megahit_1	44	37319	37516	-1	E																								0	False
NG_32195_SMS2_1SMS1_lib660344_10159_4_megahit_1_45	SMS2_1SMS1_vB_PtuP_Slicky01	NG_32195_SMS2_1SMS1_lib660344_10159_4_megahit_1	45	37520	37726	-1	E																								0	False
NG_32195_SMS2_1SMS1_lib660344_10159_4_megahit_1_46	SMS2_1SMS1_vB_PtuP_Slicky01	NG_32195_SMS2_1SMS1_lib660344_10159_4_megahit_1	46	37726	37923	-1	E																								0	False
NG_32195_SMS2_1SMS1_lib660344_10159_4_megahit_1_47	SMS2_1SMS1_vB_PtuP_Slicky01	NG_32195_SMS2_1SMS1_lib660344_10159_4_megahit_1	47	37947	39641	-1	D			YP_009021708.1	YP_009021708.1 DNA primase/helicase [Vibrio phage CHOED]	True	0.427	417.0	6.137e-126								DnaB-like helicase C terminal domain [PF03796.18]; Toprim-like [PF13155.9]; AAA domain [PF13481.9]					VOG04360	sp|P04530|HELIC_BPT4 DnaB-like replicative helicase; XhXr	Xh;Xr	0	False	V
NG_32195_SMS2_1SMS1_lib660344_10159_4_megahit_1_48	SMS2_1SMS1_vB_PtuP_Slicky01	NG_32195_SMS2_1SMS1_lib660344_10159_4_megahit_1	48	39647	39868	-1	E																								0	False
NG_32195_SMS2_1SMS1_lib660344_10159_4_megahit_1_49	SMS2_1SMS1_vB_PtuP_Slicky01	NG_32195_SMS2_1SMS1_lib660344_10159_4_megahit_1	49	39816	40274	-1	E			YP_009021730.1	YP_009021730.1 hypothetical protein CHOED_064 [Vibrio phage CHOED]	False	0.301	73.0	2.766e-14																0	False
NG_32195_SMS2_1SMS1_lib660344_10159_4_megahit_1_50	SMS2_1SMS1_vB_PtuP_Slicky01	NG_32195_SMS2_1SMS1_lib660344_10159_4_megahit_1	50	40300	40584	-1	E																								0	False
NG_32195_SMS2_1SMS1_lib660344_10159_4_megahit_1_51	SMS2_1SMS1_vB_PtuP_Slicky01	NG_32195_SMS2_1SMS1_lib660344_10159_4_megahit_1	51	40541	42427	-1	E			YP_009168433.1	YP_009168433.1 ribosomal protein S6 glutaminyl transferase [Citrobacter phage CVT22]	False	0.41	167.0	4.099e-41													VOG01461	sp|A0KFE0|RIMK_AERHH Probable alpha-L-glutamate ligase; Xh	Xh	0	False
NG_32195_SMS2_1SMS1_lib660344_10159_4_megahit_1_52	SMS2_1SMS1_vB_PtuP_Slicky01	NG_32195_SMS2_1SMS1_lib660344_10159_4_megahit_1	52	42430	43455	-1	E			YP_009847160.1	YP_009847160.1 hypothetical protein HWC29_gp048 [Aeromonas phage 4_4572]	False	0.258	100.0	2.713e-21													VOG09364	REFSEQ amidoligase enzyme; Xu	Xu	0	False
NG_32195_SMS2_1SMS1_lib660344_10159_4_megahit_1_53	SMS2_1SMS1_vB_PtuP_Slicky01	NG_32195_SMS2_1SMS1_lib660344_10159_4_megahit_1	53	43455	44114	-1	E																								0	False
NG_32195_SMS2_1SMS1_lib660344_10159_4_megahit_1_54	SMS2_1SMS1_vB_PtuP_Slicky01	NG_32195_SMS2_1SMS1_lib660344_10159_4_megahit_1	54	44115	44930	-1	D			YP_001294598.1	YP_001294598.1 COOH.NH2 ligase [Pseudomonas phage PA11]	False	0.544	280.0	7.753e-84								Phage phiEco32-like COOH.NH2 ligase-type 2 [PF14395.9]					VOG09361	REFSEQ COOH.NH2 ligase; Xu	Xu	0	False
NG_32195_SMS2_1SMS1_lib660344_10159_4_megahit_1_55	SMS2_1SMS1_vB_PtuP_Slicky01	NG_32195_SMS2_1SMS1_lib660344_10159_4_megahit_1	55	45063	46478	-1	D			YP_009833395.1	YP_009833395.1 L-glutamine-D-fructose-6-phosphate aminotransferase [Cronobacter phage vB_CsaP_009]	False	0.395	148.0	5.762e-36	MER0424702	C44	MER0424702 - glutamine-fructose-6-phosphate transaminase precursor ({Dictyostelium discoideum}) () [C44.A08]#C44#{peptidase unit: 2-199}~source CCE60777~	False	126.0	1.227e-28	0.375	Glutamine amidotransferase domain [PF13537.9]					VOG00288	sp|Q7T6X6|GFAT_MIMIV Probable glutamine--fructose-6-phosphate aminotransferase [isomerizing]; Xh	Xh	0	False	P
NG_32195_SMS2_1SMS1_lib660344_10159_4_megahit_1_56	SMS2_1SMS1_vB_PtuP_Slicky01	NG_32195_SMS2_1SMS1_lib660344_10159_4_megahit_1	56	46502	46885	-1	C	K19761	gamma-glutamylaminecyclotransferase [EC:2.3.2.-]	YP_009622507.1	YP_009622507.1 gamma-glutamyl cyclotransferase [Pseudomonas phage Bjorn]	False	0.413	91.0	7.846e-21								Gamma-glutamyl cyclotransferase, AIG2-like [PF06094.15]					VOG01512	sp|Q58909|Y1514_METJA Putative gamma-glutamylcyclotransferase MJ1514; Xh	Xh	0	False
NG_32195_SMS2_1SMS1_lib660344_10159_4_megahit_1_57	SMS2_1SMS1_vB_PtuP_Slicky01	NG_32195_SMS2_1SMS1_lib660344_10159_4_megahit_1	57	46878	47810	-1	E																								0	False
NG_32195_SMS2_1SMS1_lib660344_10159_4_megahit_1_58	SMS2_1SMS1_vB_PtuP_Slicky01	NG_32195_SMS2_1SMS1_lib660344_10159_4_megahit_1	58	47813	48043	-1	E																								0	False
NG_32195_SMS2_1SMS1_lib660344_10159_4_megahit_1_59	SMS2_1SMS1_vB_PtuP_Slicky01	NG_32195_SMS2_1SMS1_lib660344_10159_4_megahit_1	59	48211	48414	-1	E																								0	False
NG_32195_SMS2_1SMS1_lib660344_10159_4_megahit_1_60	SMS2_1SMS1_vB_PtuP_Slicky01	NG_32195_SMS2_1SMS1_lib660344_10159_4_megahit_1	60	48426	48815	-1	E																								0	False
NG_32195_SMS2_1SMS1_lib660344_10159_4_megahit_1_61	SMS2_1SMS1_vB_PtuP_Slicky01	NG_32195_SMS2_1SMS1_lib660344_10159_4_megahit_1	61	48856	49056	-1	E																								0	False
NG_32195_SMS2_1SMS1_lib660344_10159_4_megahit_1_62	SMS2_1SMS1_vB_PtuP_Slicky01	NG_32195_SMS2_1SMS1_lib660344_10159_4_megahit_1	62	49169	49414	-1	E																								0	False
NG_32195_SMS2_1SMS1_lib660344_10159_4_megahit_1_63	SMS2_1SMS1_vB_PtuP_Slicky01	NG_32195_SMS2_1SMS1_lib660344_10159_4_megahit_1	63	49362	49619	-1	E																								0	False
NG_32195_SMS2_1SMS1_lib660344_10159_4_megahit_1_64	SMS2_1SMS1_vB_PtuP_Slicky01	NG_32195_SMS2_1SMS1_lib660344_10159_4_megahit_1	64	49629	51086	-1	C	K03462	nicotinamide phosphoribosyltransferase [EC:2.4.2.12]	YP_004251171.1	YP_004251171.1 nicotinamide phosphoribosyl transferase [Vibrio phage ICP1]	True	0.704	682.0	7.435999999999999e-219								Nicotinate phosphoribosyltransferase (NAPRTase) family [PF04095.19]; Nicotinamide phosphoribosyltransferase, N-terminal domain [PF18127.4]					VOG00801	sp|Q99KQ4|NAMPT_MOUSE Nicotinamide phosphoribosyltransferase; Xh	Xh	0	False	MK
NG_32195_SMS2_1SMS1_lib660344_10159_4_megahit_1_65	SMS2_1SMS1_vB_PtuP_Slicky01	NG_32195_SMS2_1SMS1_lib660344_10159_4_megahit_1	65	51086	51910	-1	C	K00948	ribose-phosphate pyrophosphokinase [EC:2.7.6.1]	YP_004251170.1	YP_004251170.1 ribose-phosphate pyrophosphokinase [Vibrio phage ICP1]	False	0.373	176.0	7.802e-48								N-terminal domain of ribose phosphate pyrophosphokinase [PF13793.9]; Phosphoribosyl synthetase-associated domain [PF14572.9]					VOG07355	sp|Q0C5A1|KPRS_HYPNA Ribose-phosphate pyrophosphokinase; XhXr	Xh;Xr	0	False	VM
NG_32195_SMS2_1SMS1_lib660344_10159_4_megahit_1_66	SMS2_1SMS1_vB_PtuP_Slicky01	NG_32195_SMS2_1SMS1_lib660344_10159_4_megahit_1	66	51977	52327	-1	E																								0	False
NG_32195_SMS2_1SMS1_lib660344_10159_4_megahit_1_67	SMS2_1SMS1_vB_PtuP_Slicky01	NG_32195_SMS2_1SMS1_lib660344_10159_4_megahit_1	67	52373	52591	-1	E																								0	False
NG_32195_SMS2_1SMS1_lib660344_10159_4_megahit_1_68	SMS2_1SMS1_vB_PtuP_Slicky01	NG_32195_SMS2_1SMS1_lib660344_10159_4_megahit_1	68	52666	53136	-1	D																Domain of unknown function (DUF4116) [PF13475.9]								0	False
NG_32195_SMS2_1SMS1_lib660344_10159_4_megahit_1_69	SMS2_1SMS1_vB_PtuP_Slicky01	NG_32195_SMS2_1SMS1_lib660344_10159_4_megahit_1	69	53204	53740	-1	D																Domain of unknown function (DUF4116) [PF13475.9]								0	False
NG_32195_SMS2_1SMS1_lib660344_10159_4_megahit_1_70	SMS2_1SMS1_vB_PtuP_Slicky01	NG_32195_SMS2_1SMS1_lib660344_10159_4_megahit_1	70	54385	54585	-1	E																								0	False
NG_32195_SMS2_1SMS1_lib660344_10159_4_megahit_1_71	SMS2_1SMS1_vB_PtuP_Slicky01	NG_32195_SMS2_1SMS1_lib660344_10159_4_megahit_1	71	54664	54978	-1	D																Domain of unknown function (DUF4116) [PF13475.9]								0	False
NG_32195_SMS2_1SMS1_lib660344_10159_4_megahit_1_72	SMS2_1SMS1_vB_PtuP_Slicky01	NG_32195_SMS2_1SMS1_lib660344_10159_4_megahit_1	72	55016	55339	-1	E																								0	False
NG_32195_SMS2_1SMS1_lib660344_10159_4_megahit_1_73	SMS2_1SMS1_vB_PtuP_Slicky01	NG_32195_SMS2_1SMS1_lib660344_10159_4_megahit_1	73	55377	55559	-1	E																								0	False
NG_32195_SMS2_1SMS1_lib660344_10159_4_megahit_1_74	SMS2_1SMS1_vB_PtuP_Slicky01	NG_32195_SMS2_1SMS1_lib660344_10159_4_megahit_1	74	55680	56303	-1	E			YP_007236305.1	YP_007236305.1 hypothetical protein BN109_002 [Yersinia phage phi80-18]	False	0.348	85.0	1.36e-17													VOG02623	REFSEQ hypothetical protein; Xu	Xu	0	False
NG_32195_SMS2_1SMS1_lib660344_10159_4_megahit_1_75	SMS2_1SMS1_vB_PtuP_Slicky01	NG_32195_SMS2_1SMS1_lib660344_10159_4_megahit_1	75	57956	58465	1	E																								0	False
NG_32195_SMS2_1SMS1_lib660344_10159_4_megahit_1_76	SMS2_1SMS1_vB_PtuP_Slicky01	NG_32195_SMS2_1SMS1_lib660344_10159_4_megahit_1	76	58618	59010	1	E																								0	False
NG_32195_SMS2_1SMS1_lib660344_10159_4_megahit_1_77	SMS2_1SMS1_vB_PtuP_Slicky01	NG_32195_SMS2_1SMS1_lib660344_10159_4_megahit_1	77	59010	61010	1	C	K06909	phage terminase large subunit	YP_009021754.1	YP_009021754.1 terminase large subunit [Vibrio phage CHOED]	True	0.374	417.0	1.565e-124								Phage terminase large subunit [PF04466.16]					VOG00705	REFSEQ terminase large subunit; Xu	Xu	0	False	F
NG_32195_SMS2_1SMS1_lib660344_10159_4_megahit_1_78	SMS2_1SMS1_vB_PtuP_Slicky01	NG_32195_SMS2_1SMS1_lib660344_10159_4_megahit_1	78	61025	63055	1	E			YP_009021755.1	YP_009021755.1 head-tail adaptor [Vibrio phage CHOED]	True	0.475	575.0	2.2660000000000001e-178													VOG00516	sp|P03728|PORTL_BPT7 Portal protein; XpXrXs	Xr;Xs;Xp	0	False	VF
NG_32195_SMS2_1SMS1_lib660344_10159_4_megahit_1_79	SMS2_1SMS1_vB_PtuP_Slicky01	NG_32195_SMS2_1SMS1_lib660344_10159_4_megahit_1	79	63071	63301	1	E																								0	False	F
NG_32195_SMS2_1SMS1_lib660344_10159_4_megahit_1_80	SMS2_1SMS1_vB_PtuP_Slicky01	NG_32195_SMS2_1SMS1_lib660344_10159_4_megahit_1	80	63327	64049	1	E			YP_009021757.1	YP_009021757.1 hypothetical protein CHOED_091 [Vibrio phage CHOED]	False	0.228	60.0	5.68e-09													VOG27601	REFSEQ hypothetical protein; Xu	Xu	0	False	F
NG_32195_SMS2_1SMS1_lib660344_10159_4_megahit_1_81	SMS2_1SMS1_vB_PtuP_Slicky01	NG_32195_SMS2_1SMS1_lib660344_10159_4_megahit_1	81	64069	65163	1	D			YP_009021758.1	YP_009021758.1 p22 coat protein [Vibrio phage CHOED]	False	0.448	285.0	7.423e-84								P22 coat protein - gene protein 5 [PF11651.11]; Phage capsid protein [PF19821.2]					VOG00529	sp|P19727|CAPSB_BPT7 Minor capsid protein; XrXs	Xr;Xs	0	False	VF
