## Supplementary material for "Phage genome architecture and GC content: Structural genes and where to find them": Annotation data: annotations.tsv

	fasta	scaffold	gene_position	start_position	end_position	strandedness	rank	ko_id	kegg_hit	viral_id	viral_hit	viral_RBH	viral_identity	viral_bitScore	viral_eVal	peptidase_id	peptidase_family	peptidase_hit	peptidase_RBH	peptidase_bitScore	peptidase_eVal	peptidase_identity	pfam_hits	vogdb_id	vogdb_hits	vogdb_categories	heme_regulatory_motif_count	is_transposon	amg_flags
P26766_145_S45_7_S2_E_SMS8_1SMS2_megahit_141_49_1	SMS8_1SMS2_vB_AspM_Slickus01	P26766_145_S45_7_S2_E_SMS8_1SMS2_megahit_141_49	1	50	484	1	E																				0	False	F
P26766_145_S45_7_S2_E_SMS8_1SMS2_megahit_141_49_2	SMS8_1SMS2_vB_AspM_Slickus01	P26766_145_S45_7_S2_E_SMS8_1SMS2_megahit_141_49	2	484	1374	1	D			YP_009611936.1	YP_009611936.1 DNA polymerase I [Agrobacterium phage Atu_ph07]	False	0.225	93.0	3.482e-19								5'-3' exonuclease, N-terminal resolvase-like domain [PF02739.19]	VOG07202	sp|P13319|RNH_BPT4 Ribonuclease H; Xr	Xr	0	False	VF
P26766_145_S45_7_S2_E_SMS8_1SMS2_megahit_141_49_3	SMS8_1SMS2_vB_AspM_Slickus01	P26766_145_S45_7_S2_E_SMS8_1SMS2_megahit_141_49	3	1402	1893	1	E																				0	False	F
P26766_145_S45_7_S2_E_SMS8_1SMS2_megahit_141_49_4	SMS8_1SMS2_vB_AspM_Slickus01	P26766_145_S45_7_S2_E_SMS8_1SMS2_megahit_141_49	4	1925	2479	1	C	K03746	DNA-binding protein H-NS																		0	False	F
P26766_145_S45_7_S2_E_SMS8_1SMS2_megahit_141_49_5	SMS8_1SMS2_vB_AspM_Slickus01	P26766_145_S45_7_S2_E_SMS8_1SMS2_megahit_141_49	5	2558	4261	1	D			YP_010679041.1	YP_010679041.1 DNA polymerase [Pseudomonas phage vB_PaeM_PA5oct]	False	0.226	183.0	9.571999999999999e-47								DNA polymerase family B, exonuclease domain [PF03104.22]; DNA polymerase family B [PF00136.24]				0	False	F
P26766_145_S45_7_S2_E_SMS8_1SMS2_megahit_141_49_6	SMS8_1SMS2_vB_AspM_Slickus01	P26766_145_S45_7_S2_E_SMS8_1SMS2_megahit_141_49	6	4261	5196	1	D			YP_009623866.1	YP_009623866.1 hypothetical protein FDJ41_gp256 [Yersinia phage fHe-Yen9-04]	False	0.279	102.0	3.423e-22								DNA polymerase family B [PF00136.24]	VOG31362	REFSEQ DNA polymerase; Xu	Xu	0	False	F
P26766_145_S45_7_S2_E_SMS8_1SMS2_megahit_141_49_7	SMS8_1SMS2_vB_AspM_Slickus01	P26766_145_S45_7_S2_E_SMS8_1SMS2_megahit_141_49	7	5193	6557	1	D			YP_004009819.1	YP_004009819.1 gp30 DNA ligase [Acinetobacter phage Acj61]	False	0.228	133.0	2.574e-31								ATP dependent DNA ligase domain [PF01068.24]	VOG00242	sp|P00970|DNLI_BPT4 DNA ligase; XhXr	Xr;Xh	0	False	V
P26766_145_S45_7_S2_E_SMS8_1SMS2_megahit_141_49_8	SMS8_1SMS2_vB_AspM_Slickus01	P26766_145_S45_7_S2_E_SMS8_1SMS2_megahit_141_49	8	6672	7313	1	E			YP_010090529.1	YP_010090529.1 hypothetical protein KNT64_gp058 [Pseudomonas phage PspYZU05]	False	0.375	71.0	7.348e-13												0	False
P26766_145_S45_7_S2_E_SMS8_1SMS2_megahit_141_49_9	SMS8_1SMS2_vB_AspM_Slickus01	P26766_145_S45_7_S2_E_SMS8_1SMS2_megahit_141_49	9	7379	7771	1	E																	VOG00771	sp|P04538|GP68_BPT4 Prohead assembly protein gp68; Xs	Xs	0	False	V
P26766_145_S45_7_S2_E_SMS8_1SMS2_megahit_141_49_10	SMS8_1SMS2_vB_AspM_Slickus01	P26766_145_S45_7_S2_E_SMS8_1SMS2_megahit_141_49	10	8467	8682	1	E																				0	False
P26766_145_S45_7_S2_E_SMS8_1SMS2_megahit_141_49_11	SMS8_1SMS2_vB_AspM_Slickus01	P26766_145_S45_7_S2_E_SMS8_1SMS2_megahit_141_49	11	9130	9576	1	E																				0	False
P26766_145_S45_7_S2_E_SMS8_1SMS2_megahit_141_49_12	SMS8_1SMS2_vB_AspM_Slickus01	P26766_145_S45_7_S2_E_SMS8_1SMS2_megahit_141_49	12	9655	10029	1	E																				0	False
P26766_145_S45_7_S2_E_SMS8_1SMS2_megahit_141_49_13	SMS8_1SMS2_vB_AspM_Slickus01	P26766_145_S45_7_S2_E_SMS8_1SMS2_megahit_141_49	13	10033	10311	1	E																				0	False
P26766_145_S45_7_S2_E_SMS8_1SMS2_megahit_141_49_14	SMS8_1SMS2_vB_AspM_Slickus01	P26766_145_S45_7_S2_E_SMS8_1SMS2_megahit_141_49	14	10395	10703	1	E																				0	False
P26766_145_S45_7_S2_E_SMS8_1SMS2_megahit_141_49_15	SMS8_1SMS2_vB_AspM_Slickus01	P26766_145_S45_7_S2_E_SMS8_1SMS2_megahit_141_49	15	10775	11101	1	E			YP_009611890.1	YP_009611890.1 hypothetical protein FDI40_gp225 [Agrobacterium phage Atu_ph07]	False	0.502	66.0	1.151e-12									VOG07713	REFSEQ hypothetical protein; Xu	Xu	0	False
P26766_145_S45_7_S2_E_SMS8_1SMS2_megahit_141_49_16	SMS8_1SMS2_vB_AspM_Slickus01	P26766_145_S45_7_S2_E_SMS8_1SMS2_megahit_141_49	16	11180	11374	1	E																				0	False
P26766_145_S45_7_S2_E_SMS8_1SMS2_megahit_141_49_17	SMS8_1SMS2_vB_AspM_Slickus01	P26766_145_S45_7_S2_E_SMS8_1SMS2_megahit_141_49	17	11453	11881	1	E																				0	False
P26766_145_S45_7_S2_E_SMS8_1SMS2_megahit_141_49_18	SMS8_1SMS2_vB_AspM_Slickus01	P26766_145_S45_7_S2_E_SMS8_1SMS2_megahit_141_49	18	11894	11983	1	E																				0	False
P26766_145_S45_7_S2_E_SMS8_1SMS2_megahit_141_49_19	SMS8_1SMS2_vB_AspM_Slickus01	P26766_145_S45_7_S2_E_SMS8_1SMS2_megahit_141_49	19	11988	12188	1	E																				0	False
P26766_145_S45_7_S2_E_SMS8_1SMS2_megahit_141_49_20	SMS8_1SMS2_vB_AspM_Slickus01	P26766_145_S45_7_S2_E_SMS8_1SMS2_megahit_141_49	20	12273	12680	1	E																				0	False
P26766_145_S45_7_S2_E_SMS8_1SMS2_megahit_141_49_21	SMS8_1SMS2_vB_AspM_Slickus01	P26766_145_S45_7_S2_E_SMS8_1SMS2_megahit_141_49	21	12753	13232	1	E																				0	False
P26766_145_S45_7_S2_E_SMS8_1SMS2_megahit_141_49_22	SMS8_1SMS2_vB_AspM_Slickus01	P26766_145_S45_7_S2_E_SMS8_1SMS2_megahit_141_49	22	13382	13558	1	E																				0	False
P26766_145_S45_7_S2_E_SMS8_1SMS2_megahit_141_49_23	SMS8_1SMS2_vB_AspM_Slickus01	P26766_145_S45_7_S2_E_SMS8_1SMS2_megahit_141_49	23	13631	13975	1	E			YP_009611882.1	YP_009611882.1 hypothetical protein FDI40_gp217 [Agrobacterium phage Atu_ph07]	False	0.355	72.0	1.281e-14									VOG06451	REFSEQ hypothetical protein; Xu	Xu	0	False
P26766_145_S45_7_S2_E_SMS8_1SMS2_megahit_141_49_24	SMS8_1SMS2_vB_AspM_Slickus01	P26766_145_S45_7_S2_E_SMS8_1SMS2_megahit_141_49	24	13994	14392	1	E																				0	False
P26766_145_S45_7_S2_E_SMS8_1SMS2_megahit_141_49_25	SMS8_1SMS2_vB_AspM_Slickus01	P26766_145_S45_7_S2_E_SMS8_1SMS2_megahit_141_49	25	14389	14598	1	E																				0	False
P26766_145_S45_7_S2_E_SMS8_1SMS2_megahit_141_49_26	SMS8_1SMS2_vB_AspM_Slickus01	P26766_145_S45_7_S2_E_SMS8_1SMS2_megahit_141_49	26	14708	15037	1	E																				0	False
P26766_145_S45_7_S2_E_SMS8_1SMS2_megahit_141_49_27	SMS8_1SMS2_vB_AspM_Slickus01	P26766_145_S45_7_S2_E_SMS8_1SMS2_megahit_141_49	27	15047	15322	1	E																				0	False
P26766_145_S45_7_S2_E_SMS8_1SMS2_megahit_141_49_28	SMS8_1SMS2_vB_AspM_Slickus01	P26766_145_S45_7_S2_E_SMS8_1SMS2_megahit_141_49	28	15404	15898	1	E																				0	False
P26766_145_S45_7_S2_E_SMS8_1SMS2_megahit_141_49_29	SMS8_1SMS2_vB_AspM_Slickus01	P26766_145_S45_7_S2_E_SMS8_1SMS2_megahit_141_49	29	15974	16348	1	E			YP_009820434.1	YP_009820434.1 hypothetical protein HOV23_gp103 [Pseudomonas phage Lana]	False	0.387	83.0	2.784e-18												0	False
P26766_145_S45_7_S2_E_SMS8_1SMS2_megahit_141_49_30	SMS8_1SMS2_vB_AspM_Slickus01	P26766_145_S45_7_S2_E_SMS8_1SMS2_megahit_141_49	30	16348	16734	1	E																				0	False
P26766_145_S45_7_S2_E_SMS8_1SMS2_megahit_141_49_31	SMS8_1SMS2_vB_AspM_Slickus01	P26766_145_S45_7_S2_E_SMS8_1SMS2_megahit_141_49	31	16780	16962	1	E																				0	False
P26766_145_S45_7_S2_E_SMS8_1SMS2_megahit_141_49_32	SMS8_1SMS2_vB_AspM_Slickus01	P26766_145_S45_7_S2_E_SMS8_1SMS2_megahit_141_49	32	17013	17267	1	E																				0	False
P26766_145_S45_7_S2_E_SMS8_1SMS2_megahit_141_49_33	SMS8_1SMS2_vB_AspM_Slickus01	P26766_145_S45_7_S2_E_SMS8_1SMS2_megahit_141_49	33	17264	17509	1	E																				0	False
P26766_145_S45_7_S2_E_SMS8_1SMS2_megahit_141_49_34	SMS8_1SMS2_vB_AspM_Slickus01	P26766_145_S45_7_S2_E_SMS8_1SMS2_megahit_141_49	34	17506	17670	1	E																				0	False
P26766_145_S45_7_S2_E_SMS8_1SMS2_megahit_141_49_35	SMS8_1SMS2_vB_AspM_Slickus01	P26766_145_S45_7_S2_E_SMS8_1SMS2_megahit_141_49	35	17667	17813	1	E																				0	False
P26766_145_S45_7_S2_E_SMS8_1SMS2_megahit_141_49_36	SMS8_1SMS2_vB_AspM_Slickus01	P26766_145_S45_7_S2_E_SMS8_1SMS2_megahit_141_49	36	17889	18047	1	E																				0	False
P26766_145_S45_7_S2_E_SMS8_1SMS2_megahit_141_49_37	SMS8_1SMS2_vB_AspM_Slickus01	P26766_145_S45_7_S2_E_SMS8_1SMS2_megahit_141_49	37	18220	18678	1	D			YP_010297784.1	YP_010297784.1 HNH endonuclease [Klebsiella phage KpLz-2_45]	False	0.634	173.0	7.236e-49								HNH endonuclease [PF13392.9]	VOG00678	REFSEQ HNH endonuclease; Xu	Xu	0	False
P26766_145_S45_7_S2_E_SMS8_1SMS2_megahit_141_49_38	SMS8_1SMS2_vB_AspM_Slickus01	P26766_145_S45_7_S2_E_SMS8_1SMS2_megahit_141_49	38	18703	19146	1	E																				0	False
P26766_145_S45_7_S2_E_SMS8_1SMS2_megahit_141_49_39	SMS8_1SMS2_vB_AspM_Slickus01	P26766_145_S45_7_S2_E_SMS8_1SMS2_megahit_141_49	39	19502	19981	-1	E																				0	False
P26766_145_S45_7_S2_E_SMS8_1SMS2_megahit_141_49_40	SMS8_1SMS2_vB_AspM_Slickus01	P26766_145_S45_7_S2_E_SMS8_1SMS2_megahit_141_49	40	20563	20958	1	E																				0	False
P26766_145_S45_7_S2_E_SMS8_1SMS2_megahit_141_49_41	SMS8_1SMS2_vB_AspM_Slickus01	P26766_145_S45_7_S2_E_SMS8_1SMS2_megahit_141_49	41	21108	21437	1	E																				0	False
P26766_145_S45_7_S2_E_SMS8_1SMS2_megahit_141_49_42	SMS8_1SMS2_vB_AspM_Slickus01	P26766_145_S45_7_S2_E_SMS8_1SMS2_megahit_141_49	42	21647	21937	1	E																				0	False
P26766_145_S45_7_S2_E_SMS8_1SMS2_megahit_141_49_43	SMS8_1SMS2_vB_AspM_Slickus01	P26766_145_S45_7_S2_E_SMS8_1SMS2_megahit_141_49	43	21995	22225	1	E																				0	False
P26766_145_S45_7_S2_E_SMS8_1SMS2_megahit_141_49_44	SMS8_1SMS2_vB_AspM_Slickus01	P26766_145_S45_7_S2_E_SMS8_1SMS2_megahit_141_49	44	22556	22804	1	E																				0	False
P26766_145_S45_7_S2_E_SMS8_1SMS2_megahit_141_49_45	SMS8_1SMS2_vB_AspM_Slickus01	P26766_145_S45_7_S2_E_SMS8_1SMS2_megahit_141_49	45	22867	24867	1	E			YP_008126024.1	YP_008126024.1 hypothetical protein M610_gp053 [Alteromonas phage vB_AmaP_AD45-P1]	True	0.477	581.0	1.037e-180									VOG02644	REFSEQ hypothetical protein; Xu	Xu	0	False
P26766_145_S45_7_S2_E_SMS8_1SMS2_megahit_141_49_46	SMS8_1SMS2_vB_AspM_Slickus01	P26766_145_S45_7_S2_E_SMS8_1SMS2_megahit_141_49	46	24884	25300	1	E			YP_009837811.1	YP_009837811.1 hypothetical protein HWB58_gp37 [Xanthomonas phage RiverRider]	False	0.409	100.0	1.192e-23									VOG10026	REFSEQ hypothetical protein; Xu	Xu	0	False
P26766_145_S45_7_S2_E_SMS8_1SMS2_megahit_141_49_47	SMS8_1SMS2_vB_AspM_Slickus01	P26766_145_S45_7_S2_E_SMS8_1SMS2_megahit_141_49	47	25316	26707	1	E			YP_009212629.1	YP_009212629.1 membrane protease subunit stomatin/prohibitin [Sinorhizobium phage phiN3]	True	0.481	381.0	4.29e-115									VOG04898	sp|D2XNR2|FLOT6_MEDTR Flotillin-like protein 6; Xh	Xh	0	False
P26766_145_S45_7_S2_E_SMS8_1SMS2_megahit_141_49_48	SMS8_1SMS2_vB_AspM_Slickus01	P26766_145_S45_7_S2_E_SMS8_1SMS2_megahit_141_49	48	26791	26988	1	E																				0	False
P26766_145_S45_7_S2_E_SMS8_1SMS2_megahit_141_49_49	SMS8_1SMS2_vB_AspM_Slickus01	P26766_145_S45_7_S2_E_SMS8_1SMS2_megahit_141_49	49	26985	28241	1	D			YP_009822795.1	YP_009822795.1 tRNA nucleotidyltransferase [Rheinheimera phage Barba8S]	True	0.641	527.0	1.382e-166								Poly A polymerase head domain [PF01743.23]; Probable RNA and SrmB- binding site of polymerase A [PF12627.10]	VOG02285	sp|A8H161|CCA_SHEPA Multifunctional CCA protein; XhXr	Xr;Xh	0	False	V
P26766_145_S45_7_S2_E_SMS8_1SMS2_megahit_141_49_50	SMS8_1SMS2_vB_AspM_Slickus01	P26766_145_S45_7_S2_E_SMS8_1SMS2_megahit_141_49	50	28238	29221	1	C	K07074	uncharacterized protein	YP_007673631.1	YP_007673631.1 hypothetical protein VPHG_00148 [Vibrio phage 11895-B1]	False	0.467	276.0	3.265e-81								RNA repair pathway DNA polymerase beta family [PF10127.12]	VOG01053	sp|P39242|Y05G_BPT4 Uncharacterized 38.9 kDa protein in nrdC-mobD intergenic region; Xu	Xu	0	False
P26766_145_S45_7_S2_E_SMS8_1SMS2_megahit_141_49_51	SMS8_1SMS2_vB_AspM_Slickus01	P26766_145_S45_7_S2_E_SMS8_1SMS2_megahit_141_49	51	29230	29601	1	E																				0	False
P26766_145_S45_7_S2_E_SMS8_1SMS2_megahit_141_49_52	SMS8_1SMS2_vB_AspM_Slickus01	P26766_145_S45_7_S2_E_SMS8_1SMS2_megahit_141_49	52	29780	30352	1	D			YP_009851682.1	YP_009851682.1 hypothetical protein HWC63_gp193 [Erwinia phage pEp_SNUABM_01]	False	0.274	77.0	4.03e-15								5' nucleotidase, deoxy (Pyrimidine), cytosolic type C protein (NT5C) [PF06941.15]	VOG02139	sp|P66840|53DR_STAAM Putative 5'(3')-deoxyribonucleotidase; Xu	Xu	0	False
P26766_145_S45_7_S2_E_SMS8_1SMS2_megahit_141_49_53	SMS8_1SMS2_vB_AspM_Slickus01	P26766_145_S45_7_S2_E_SMS8_1SMS2_megahit_141_49	53	30368	30856	1	D			YP_010680821.1	YP_010680821.1 macro domain containing protein [Bacillus phage vB_BanS_Skywalker]	False	0.289	70.0	3.393e-13								Macro domain [PF01661.24]				0	False
P26766_145_S45_7_S2_E_SMS8_1SMS2_megahit_141_49_54	SMS8_1SMS2_vB_AspM_Slickus01	P26766_145_S45_7_S2_E_SMS8_1SMS2_megahit_141_49	54	30859	31281	1	D																Yqey-like protein [PF09424.13]	VOG00720	sp|P54464|YQEY_BACSU Uncharacterized protein YqeY; Xu	Xu	0	False
P26766_145_S45_7_S2_E_SMS8_1SMS2_megahit_141_49_55	SMS8_1SMS2_vB_AspM_Slickus01	P26766_145_S45_7_S2_E_SMS8_1SMS2_megahit_141_49	55	31347	33701	1	E			YP_009196646.1	YP_009196646.1 RIIA lysis inhibitor [Cronobacter phage S13]	False	0.372	185.0	2.4460000000000003e-46									VOG00493	sp|P03690|VR2A_BPT4 Protein rIIA; XhXr	Xr;Xh	0	False	V
P26766_145_S45_7_S2_E_SMS8_1SMS2_megahit_141_49_56	SMS8_1SMS2_vB_AspM_Slickus01	P26766_145_S45_7_S2_E_SMS8_1SMS2_megahit_141_49	56	33691	34650	1	E			YP_009609600.1	YP_009609600.1 RIIB lysis inhibitor [Serratia phage CHI14]	False	0.389	193.0	5.676e-53									VOG00728	sp|P03691|VR2B_BPT4 Protein rIIB; XhXr	Xr;Xh	0	False	V
P26766_145_S45_7_S2_E_SMS8_1SMS2_megahit_141_49_57	SMS8_1SMS2_vB_AspM_Slickus01	P26766_145_S45_7_S2_E_SMS8_1SMS2_megahit_141_49	57	34763	37066	1	D			YP_010672223.1	YP_010672223.1 ribonucleotide reductase [Proteus phage Vb_PmiP-P59]	True	0.557	811.0	2.889e-258								Ribonucleotide reductase, barrel domain [PF02867.18]; Ribonucleotide reductase, all-alpha domain [PF00317.24]; ATP cone domain [PF03477.19]	VOG00122	sp|P00452|RIR1_ECOLI Ribonucleoside-diphosphate reductase 1 subunit alpha; Xh	Xh	0	False	MKE
P26766_145_S45_7_S2_E_SMS8_1SMS2_megahit_141_49_58	SMS8_1SMS2_vB_AspM_Slickus01	P26766_145_S45_7_S2_E_SMS8_1SMS2_megahit_141_49	58	37115	38245	1	C	K00526	ribonucleoside-diphosphate reductase beta chain [EC:1.17.4.1]	YP_009845680.1	YP_009845680.1 ribonucleoside diphosphate reductase small subunit [Vibrio phage VAP7]	True	0.547	386.0	2.289e-118								Ribonucleotide reductase, small chain [PF00268.24]	VOG00527	sp|P69924|RIR2_ECOLI Ribonucleoside-diphosphate reductase 1 subunit beta; Xh	Xh	0	False	MKE
P26766_145_S45_7_S2_E_SMS8_1SMS2_megahit_141_49_59	SMS8_1SMS2_vB_AspM_Slickus01	P26766_145_S45_7_S2_E_SMS8_1SMS2_megahit_141_49	59	38242	38532	1	E																				0	False
P26766_145_S45_7_S2_E_SMS8_1SMS2_megahit_141_49_60	SMS8_1SMS2_vB_AspM_Slickus01	P26766_145_S45_7_S2_E_SMS8_1SMS2_megahit_141_49	60	38522	38788	1	D																Glutaredoxin [PF00462.27]				0	False
P26766_145_S45_7_S2_E_SMS8_1SMS2_megahit_141_49_61	SMS8_1SMS2_vB_AspM_Slickus01	P26766_145_S45_7_S2_E_SMS8_1SMS2_megahit_141_49	61	38815	39261	1	D			YP_010097844.1	YP_010097844.1 head closure [Synechococcus virus S-PRM1]	False	0.481	125.0	2.282e-32								TnsA-like endonuclease N terminal [PF08722.14]				0	False
P26766_145_S45_7_S2_E_SMS8_1SMS2_megahit_141_49_62	SMS8_1SMS2_vB_AspM_Slickus01	P26766_145_S45_7_S2_E_SMS8_1SMS2_megahit_141_49	62	39320	39847	1	D			YP_009855721.1	YP_009855721.1 HNH endonuclease [Alteromonas phage vB_AmeM_PT11-V22]	False	0.421	127.0	1.937e-32								HNH endonuclease [PF13392.9]	VOG00302	sp|Q5UPT6|YL245_MIMIV Uncharacterized HNH endonuclease L245; Xu	Xu	0	False
P26766_145_S45_7_S2_E_SMS8_1SMS2_megahit_141_49_63	SMS8_1SMS2_vB_AspM_Slickus01	P26766_145_S45_7_S2_E_SMS8_1SMS2_megahit_141_49	63	39841	40509	1	E																				0	False
P26766_145_S45_7_S2_E_SMS8_1SMS2_megahit_141_49_64	SMS8_1SMS2_vB_AspM_Slickus01	P26766_145_S45_7_S2_E_SMS8_1SMS2_megahit_141_49	64	40575	41870	1	E			YP_010679335.1	YP_010679335.1 2'-5' RNA ligase [Bacillus phage PBC2]	False	0.299	190.0	1.507e-50									VOG00459	sp|P32277|RLIG2_BPT4 RNA ligase 2; Xh	Xh	0	False
P26766_145_S45_7_S2_E_SMS8_1SMS2_megahit_141_49_65	SMS8_1SMS2_vB_AspM_Slickus01	P26766_145_S45_7_S2_E_SMS8_1SMS2_megahit_141_49	65	41873	42088	1	E																				0	False
P26766_145_S45_7_S2_E_SMS8_1SMS2_megahit_141_49_66	SMS8_1SMS2_vB_AspM_Slickus01	P26766_145_S45_7_S2_E_SMS8_1SMS2_megahit_141_49	66	42184	42576	1	E			YP_009006178.1	YP_009006178.1 endonuclease V N-glycosylase UV repair enzyme [Vibrio phage VH7D]	False	0.363	79.0	1.547e-16									VOG04643	sp|P04418|END5_BPT4 Endonuclease V; Xh	Xh	0	False
P26766_145_S45_7_S2_E_SMS8_1SMS2_megahit_141_49_67	SMS8_1SMS2_vB_AspM_Slickus01	P26766_145_S45_7_S2_E_SMS8_1SMS2_megahit_141_49	67	42569	43387	1	C	K00948	ribose-phosphate pyrophosphokinase [EC:2.7.6.1]	YP_009823047.1	YP_009823047.1 ribose-phosphate pyrophosphokinase [Rheinheimera phage vB_RspM_Barba19A]	False	0.636	337.0	2.347e-103								Phosphoribosyl synthetase-associated domain [PF14572.9]; Phosphoribosyl transferase domain [PF00156.30]	VOG07355	sp|Q0C5A1|KPRS_HYPNA Ribose-phosphate pyrophosphokinase; XhXr	Xr;Xh	0	False	VM
P26766_145_S45_7_S2_E_SMS8_1SMS2_megahit_141_49_68	SMS8_1SMS2_vB_AspM_Slickus01	P26766_145_S45_7_S2_E_SMS8_1SMS2_megahit_141_49	68	43397	45028	1	C	K03462	nicotinamide phosphoribosyltransferase [EC:2.4.2.12]	YP_009222232.1	YP_009222232.1 nicotinamide phosphoribosyl transferase [Vibrio phage qdvp001]	True	0.538	535.0	6.593e-167								Nicotinate phosphoribosyltransferase (NAPRTase) family [PF04095.19]; Nicotinamide phosphoribosyltransferase, N-terminal domain [PF18127.4]	VOG00801	sp|Q99KQ4|NAMPT_MOUSE Nicotinamide phosphoribosyltransferase; Xh	Xh	0	False	MK
P26766_145_S45_7_S2_E_SMS8_1SMS2_megahit_141_49_69	SMS8_1SMS2_vB_AspM_Slickus01	P26766_145_S45_7_S2_E_SMS8_1SMS2_megahit_141_49	69	45084	45374	1	E																				0	False
P26766_145_S45_7_S2_E_SMS8_1SMS2_megahit_141_49_70	SMS8_1SMS2_vB_AspM_Slickus01	P26766_145_S45_7_S2_E_SMS8_1SMS2_megahit_141_49	70	45371	46006	1	E																				0	False
P26766_145_S45_7_S2_E_SMS8_1SMS2_megahit_141_49_71	SMS8_1SMS2_vB_AspM_Slickus01	P26766_145_S45_7_S2_E_SMS8_1SMS2_megahit_141_49	71	45999	46316	1	E																				0	False
P26766_145_S45_7_S2_E_SMS8_1SMS2_megahit_141_49_72	SMS8_1SMS2_vB_AspM_Slickus01	P26766_145_S45_7_S2_E_SMS8_1SMS2_megahit_141_49	72	46328	46582	1	E																				0	False
P26766_145_S45_7_S2_E_SMS8_1SMS2_megahit_141_49_73	SMS8_1SMS2_vB_AspM_Slickus01	P26766_145_S45_7_S2_E_SMS8_1SMS2_megahit_141_49	73	46862	47218	1	E																	VOG01494	REFSEQ hypothetical protein; Xu	Xu	0	False
P26766_145_S45_7_S2_E_SMS8_1SMS2_megahit_141_49_74	SMS8_1SMS2_vB_AspM_Slickus01	P26766_145_S45_7_S2_E_SMS8_1SMS2_megahit_141_49	74	47236	47763	1	E																				0	False
P26766_145_S45_7_S2_E_SMS8_1SMS2_megahit_141_49_75	SMS8_1SMS2_vB_AspM_Slickus01	P26766_145_S45_7_S2_E_SMS8_1SMS2_megahit_141_49	75	47744	48106	1	E																				0	False
P26766_145_S45_7_S2_E_SMS8_1SMS2_megahit_141_49_76	SMS8_1SMS2_vB_AspM_Slickus01	P26766_145_S45_7_S2_E_SMS8_1SMS2_megahit_141_49	76	48109	48462	1	E																				0	False
P26766_145_S45_7_S2_E_SMS8_1SMS2_megahit_141_49_77	SMS8_1SMS2_vB_AspM_Slickus01	P26766_145_S45_7_S2_E_SMS8_1SMS2_megahit_141_49	77	48459	48668	1	E																				0	False
P26766_145_S45_7_S2_E_SMS8_1SMS2_megahit_141_49_78	SMS8_1SMS2_vB_AspM_Slickus01	P26766_145_S45_7_S2_E_SMS8_1SMS2_megahit_141_49	78	48668	48895	1	E																				0	False
P26766_145_S45_7_S2_E_SMS8_1SMS2_megahit_141_49_79	SMS8_1SMS2_vB_AspM_Slickus01	P26766_145_S45_7_S2_E_SMS8_1SMS2_megahit_141_49	79	48960	49166	1	E																				0	False
P26766_145_S45_7_S2_E_SMS8_1SMS2_megahit_141_49_80	SMS8_1SMS2_vB_AspM_Slickus01	P26766_145_S45_7_S2_E_SMS8_1SMS2_megahit_141_49	80	49338	49589	1	E																				0	False
P26766_145_S45_7_S2_E_SMS8_1SMS2_megahit_141_49_81	SMS8_1SMS2_vB_AspM_Slickus01	P26766_145_S45_7_S2_E_SMS8_1SMS2_megahit_141_49	81	49589	50326	1	E			YP_009104258.1	YP_009104258.1 hypothetical protein PR08_gp21 [Idiomarinaceae phage Phi1M2-2]	False	0.351	89.0	1.725e-18									VOG00963	REFSEQ hypothetical protein; Xu	Xu	0	False
P26766_145_S45_7_S2_E_SMS8_1SMS2_megahit_141_49_82	SMS8_1SMS2_vB_AspM_Slickus01	P26766_145_S45_7_S2_E_SMS8_1SMS2_megahit_141_49	82	50440	50811	1	D																Antitoxin component of bacterial toxin-antitoxin system, MqsA [PF15731.8]				0	False
P26766_145_S45_7_S2_E_SMS8_1SMS2_megahit_141_49_83	SMS8_1SMS2_vB_AspM_Slickus01	P26766_145_S45_7_S2_E_SMS8_1SMS2_megahit_141_49	83	50825	51043	1	E																				0	False
P26766_145_S45_7_S2_E_SMS8_1SMS2_megahit_141_49_84	SMS8_1SMS2_vB_AspM_Slickus01	P26766_145_S45_7_S2_E_SMS8_1SMS2_megahit_141_49	84	51086	51691	1	E			YP_009169265.1	YP_009169265.1 hypothetical protein APL47_gp189 [Campylobacter phage CP220]	False	0.367	106.0	1.105e-24									VOG00918	REFSEQ hypothetical protein; Xu	Xu	0	False
P26766_145_S45_7_S2_E_SMS8_1SMS2_megahit_141_49_85	SMS8_1SMS2_vB_AspM_Slickus01	P26766_145_S45_7_S2_E_SMS8_1SMS2_megahit_141_49	85	51871	53934	1	D			YP_009595648.1	YP_009595648.1 hypothetical protein FDG98_gp103 [Pseudomonas phage pf16]	True	0.563	738.0	2.3380000000000002e-234								von Willebrand factor type A domain [PF13768.9]	VOG08132	REFSEQ hypothetical protein; Xu	Xu	0	False
P26766_145_S45_7_S2_E_SMS8_1SMS2_megahit_141_49_86	SMS8_1SMS2_vB_AspM_Slickus01	P26766_145_S45_7_S2_E_SMS8_1SMS2_megahit_141_49	86	53989	54375	1	E			YP_009846612.1	YP_009846612.1 hypothetical protein HWC27_gp064 [Aeromonas phage 4L372D]	False	0.418	106.0	5.0690000000000007e-26									VOG23363	REFSEQ hypothetical protein; Xu	Xu	0	False
P26766_145_S45_7_S2_E_SMS8_1SMS2_megahit_141_49_87	SMS8_1SMS2_vB_AspM_Slickus01	P26766_145_S45_7_S2_E_SMS8_1SMS2_megahit_141_49	87	54385	54918	1	E			YP_009791491.1	YP_009791491.1 hypothetical protein HOR90_gp63 [Pseudoalteromonas phage J2-1]	False	0.43	119.0	1.119e-29									VOG07277	sp|P13311|Y06E_BPT4 Uncharacterized 20.7 kDa protein in vs-regB intergenic region; Xu	Xu	0	False
P26766_145_S45_7_S2_E_SMS8_1SMS2_megahit_141_49_88	SMS8_1SMS2_vB_AspM_Slickus01	P26766_145_S45_7_S2_E_SMS8_1SMS2_megahit_141_49	88	54920	55252	1	E																				0	False
P26766_145_S45_7_S2_E_SMS8_1SMS2_megahit_141_49_89	SMS8_1SMS2_vB_AspM_Slickus01	P26766_145_S45_7_S2_E_SMS8_1SMS2_megahit_141_49	89	55218	55448	1	E																				0	False
P26766_145_S45_7_S2_E_SMS8_1SMS2_megahit_141_49_90	SMS8_1SMS2_vB_AspM_Slickus01	P26766_145_S45_7_S2_E_SMS8_1SMS2_megahit_141_49	90	55424	55726	1	E																				0	False
P26766_145_S45_7_S2_E_SMS8_1SMS2_megahit_141_49_91	SMS8_1SMS2_vB_AspM_Slickus01	P26766_145_S45_7_S2_E_SMS8_1SMS2_megahit_141_49	91	55734	56060	1	E																				0	False
P26766_145_S45_7_S2_E_SMS8_1SMS2_megahit_141_49_92	SMS8_1SMS2_vB_AspM_Slickus01	P26766_145_S45_7_S2_E_SMS8_1SMS2_megahit_141_49	92	56072	56950	1	C	K26036	Escherichia phage polynucleotide kinase [EC:2.7.1.78 3.1.3.34]	YP_010665883.1	YP_010665883.1 polynucleotide kinase [Cronobacter phage LPCS28]	False	0.429	220.0	1.282e-62								AAA domain [PF13671.9]; HAD superfamily, subfamily IIIB (Acid phosphatase) [PF03767.17]	VOG07198	sp|P06855|KIPN_BPT4 Polynucleotide kinase; XhXp	Xp;Xh	0	False
P26766_145_S45_7_S2_E_SMS8_1SMS2_megahit_141_49_93	SMS8_1SMS2_vB_AspM_Slickus01	P26766_145_S45_7_S2_E_SMS8_1SMS2_megahit_141_49	93	56964	57239	1	E																				0	False
P26766_145_S45_7_S2_E_SMS8_1SMS2_megahit_141_49_94	SMS8_1SMS2_vB_AspM_Slickus01	P26766_145_S45_7_S2_E_SMS8_1SMS2_megahit_141_49	94	57251	57745	-1	E			YP_009201425.1	YP_009201425.1 RNA ligase [Vibrio phage ValKK3]	False	0.33	80.0	1.496e-16												0	False
P26766_145_S45_7_S2_E_SMS8_1SMS2_megahit_141_49_95	SMS8_1SMS2_vB_AspM_Slickus01	P26766_145_S45_7_S2_E_SMS8_1SMS2_megahit_141_49	95	57747	58286	-1	E																				0	False
P26766_145_S45_7_S2_E_SMS8_1SMS2_megahit_141_49_96	SMS8_1SMS2_vB_AspM_Slickus01	P26766_145_S45_7_S2_E_SMS8_1SMS2_megahit_141_49	96	58283	58963	-1	D			YP_009611805.1	YP_009611805.1 tail sheath [Agrobacterium phage Atu_ph07]	False	0.264	75.0	6.407e-14								T4-like virus Myoviridae tail sheath stabiliser [PF16724.8]	VOG04621	sp|P11112|COMPL_BPT4 Tail completion protein gp15; XhXs	Xs;Xh	0	False	V
P26766_145_S45_7_S2_E_SMS8_1SMS2_megahit_141_49_97	SMS8_1SMS2_vB_AspM_Slickus01	P26766_145_S45_7_S2_E_SMS8_1SMS2_megahit_141_49	97	58947	59744	-1	E																				0	False
P26766_145_S45_7_S2_E_SMS8_1SMS2_megahit_141_49_98	SMS8_1SMS2_vB_AspM_Slickus01	P26766_145_S45_7_S2_E_SMS8_1SMS2_megahit_141_49	98	59816	60505	1	E																				0	False
P26766_145_S45_7_S2_E_SMS8_1SMS2_megahit_141_49_99	SMS8_1SMS2_vB_AspM_Slickus01	P26766_145_S45_7_S2_E_SMS8_1SMS2_megahit_141_49	99	60517	61278	1	E			YP_009623802.1	YP_009623802.1 hypothetical protein FDJ41_gp192 [Yersinia phage fHe-Yen9-04]	False	0.223	68.0	2.469e-11									VOG00449	sp|P11110|NECK1_BPT4 Neck protein gp13; Xs	Xs	0	False	V
P26766_145_S45_7_S2_E_SMS8_1SMS2_megahit_141_49_100	SMS8_1SMS2_vB_AspM_Slickus01	P26766_145_S45_7_S2_E_SMS8_1SMS2_megahit_141_49	100	61308	62318	-1	D																gp32 DNA binding protein like [PF08804.13]	VOG07309	sp|P03695|SSB_BPT4 Single-stranded DNA-binding protein; Xr	Xr	0	False	V
P26766_145_S45_7_S2_E_SMS8_1SMS2_megahit_141_49_101	SMS8_1SMS2_vB_AspM_Slickus01	P26766_145_S45_7_S2_E_SMS8_1SMS2_megahit_141_49	101	62336	63100	-1	E																				0	False
P26766_145_S45_7_S2_E_SMS8_1SMS2_megahit_141_49_102	SMS8_1SMS2_vB_AspM_Slickus01	P26766_145_S45_7_S2_E_SMS8_1SMS2_megahit_141_49	102	63126	63650	-1	D			YP_009595662.1	YP_009595662.1 hypothetical protein FDG98_gp089 [Pseudomonas phage pf16]	False	0.478	111.0	3.878e-27								Family of unknown function (DUF5675) [PF18925.3]	VOG03732	REFSEQ hypothetical protein; Xu	Xu	0	False
P26766_145_S45_7_S2_E_SMS8_1SMS2_megahit_141_49_103	SMS8_1SMS2_vB_AspM_Slickus01	P26766_145_S45_7_S2_E_SMS8_1SMS2_megahit_141_49	103	63661	64566	-1	C	K00560	thymidylate synthase [EC:2.1.1.45]	YP_010678981.1	YP_010678981.1 thymidylate synthase [Pseudomonas phage vB_PaeM_PA5oct]	False	0.378	194.0	2.2189999999999997e-53								Thymidylate synthase [PF00303.22]	VOG00416	sp|P00471|TYSY_BPT4 Thymidylate synthase; Xr	Xr	0	False	VM
P26766_145_S45_7_S2_E_SMS8_1SMS2_megahit_141_49_104	SMS8_1SMS2_vB_AspM_Slickus01	P26766_145_S45_7_S2_E_SMS8_1SMS2_megahit_141_49	104	64566	65075	-1	E																				0	False
P26766_145_S45_7_S2_E_SMS8_1SMS2_megahit_141_49_105	SMS8_1SMS2_vB_AspM_Slickus01	P26766_145_S45_7_S2_E_SMS8_1SMS2_megahit_141_49	105	65072	65302	-1	E																				0	False
P26766_145_S45_7_S2_E_SMS8_1SMS2_megahit_141_49_106	SMS8_1SMS2_vB_AspM_Slickus01	P26766_145_S45_7_S2_E_SMS8_1SMS2_megahit_141_49	106	65313	66647	-1	D			YP_010678954.1	YP_010678954.1 DnaB-like replicative helicase [Pseudomonas phage vB_PaeM_PA5oct]	False	0.282	164.0	1.1159999999999999e-41								DnaB-like helicase C terminal domain [PF03796.18]	VOG04360	sp|P04530|HELIC_BPT4 DnaB-like replicative helicase; XhXr	Xr;Xh	0	False	V
P26766_145_S45_7_S2_E_SMS8_1SMS2_megahit_141_49_107	SMS8_1SMS2_vB_AspM_Slickus01	P26766_145_S45_7_S2_E_SMS8_1SMS2_megahit_141_49	107	66644	67603	-1	E																				0	False
P26766_145_S45_7_S2_E_SMS8_1SMS2_megahit_141_49_108	SMS8_1SMS2_vB_AspM_Slickus01	P26766_145_S45_7_S2_E_SMS8_1SMS2_megahit_141_49	108	67612	67989	-1	E																				0	False
P26766_145_S45_7_S2_E_SMS8_1SMS2_megahit_141_49_109	SMS8_1SMS2_vB_AspM_Slickus01	P26766_145_S45_7_S2_E_SMS8_1SMS2_megahit_141_49	109	68045	68371	1	E																				0	False
P26766_145_S45_7_S2_E_SMS8_1SMS2_megahit_141_49_110	SMS8_1SMS2_vB_AspM_Slickus01	P26766_145_S45_7_S2_E_SMS8_1SMS2_megahit_141_49	110	68346	68957	-1	E			YP_010678950.1	YP_010678950.1 hypothetical protein PQE65_gp264 [Pseudomonas phage vB_PaeM_PA5oct]	False	0.437	120.0	1.1400000000000001e-29									VOG11624	REFSEQ DNA polymerase; Xu	Xu	0	False
P26766_145_S45_7_S2_E_SMS8_1SMS2_megahit_141_49_111	SMS8_1SMS2_vB_AspM_Slickus01	P26766_145_S45_7_S2_E_SMS8_1SMS2_megahit_141_49	111	68938	69333	-1	E																				0	False
P26766_145_S45_7_S2_E_SMS8_1SMS2_megahit_141_49_112	SMS8_1SMS2_vB_AspM_Slickus01	P26766_145_S45_7_S2_E_SMS8_1SMS2_megahit_141_49	112	69335	69955	-1	E																				0	False
P26766_145_S45_7_S2_E_SMS8_1SMS2_megahit_141_49_113	SMS8_1SMS2_vB_AspM_Slickus01	P26766_145_S45_7_S2_E_SMS8_1SMS2_megahit_141_49	113	69952	70380	-1	E																				0	False
P26766_145_S45_7_S2_E_SMS8_1SMS2_megahit_141_49_114	SMS8_1SMS2_vB_AspM_Slickus01	P26766_145_S45_7_S2_E_SMS8_1SMS2_megahit_141_49	114	70386	71327	-1	D			YP_010679021.1	YP_010679021.1 hypothetical protein PQE65_gp193 [Pseudomonas phage vB_PaeM_PA5oct]	False	0.354	136.0	2.018e-33								DNA polymerase III, delta subunit [PF13177.9]; AAA domain (dynein-related subfamily) [PF07728.17]; ATPase family associated with various cellular activities (AAA) [PF00004.32]	VOG00282	sp|O64301|LOADL_BPR69 Sliding-clamp-loader large subunit; XhXr	Xr;Xh	0	False	V
P26766_145_S45_7_S2_E_SMS8_1SMS2_megahit_141_49_115	SMS8_1SMS2_vB_AspM_Slickus01	P26766_145_S45_7_S2_E_SMS8_1SMS2_megahit_141_49	115	71379	71735	-1	E																				0	False
P26766_145_S45_7_S2_E_SMS8_1SMS2_megahit_141_49_116	SMS8_1SMS2_vB_AspM_Slickus01	P26766_145_S45_7_S2_E_SMS8_1SMS2_megahit_141_49	116	71788	72573	-1	D																dUTPase [PF08761.14]	VOG03183	REFSEQ nucleoside triphosphate pyrophosphohydrolase; Xu	Xu	0	False
P26766_145_S45_7_S2_E_SMS8_1SMS2_megahit_141_49_117	SMS8_1SMS2_vB_AspM_Slickus01	P26766_145_S45_7_S2_E_SMS8_1SMS2_megahit_141_49	117	72560	72712	-1	E																				0	False
P26766_145_S45_7_S2_E_SMS8_1SMS2_megahit_141_49_118	SMS8_1SMS2_vB_AspM_Slickus01	P26766_145_S45_7_S2_E_SMS8_1SMS2_megahit_141_49	118	72713	73303	-1	E			YP_010648423.1	YP_010648423.1 deoxynucleoside monophosphate kinase [Vibrio phage vB_VpaP_G1]	False	0.377	113.0	2.47e-27									VOG02121	sp|Q7Y4Y9|DNMK_BPR69 Deoxynucleotide monophosphate kinase; Xh	Xh	0	False
P26766_145_S45_7_S2_E_SMS8_1SMS2_megahit_141_49_119	SMS8_1SMS2_vB_AspM_Slickus01	P26766_145_S45_7_S2_E_SMS8_1SMS2_megahit_141_49	119	73275	74933	-1	E			YP_009595642.1	YP_009595642.1 DNA transfer protein [Pseudomonas phage pf16]	True	0.524	518.0	4.9200000000000004e-161									VOG01525	sp|O64245|VG54_BPMD2 Gene 54 protein; Xu	Xu	0	False
P26766_145_S45_7_S2_E_SMS8_1SMS2_megahit_141_49_120	SMS8_1SMS2_vB_AspM_Slickus01	P26766_145_S45_7_S2_E_SMS8_1SMS2_megahit_141_49	120	74945	76087	-1	D			YP_006489263.1	YP_006489263.1 Dda-like helicase [Colwellia phage 9A]	False	0.278	139.0	9.379000000000001e-34								AAA domain [PF13604.9]; UvrD-like helicase C-terminal domain [PF13538.9]; PIF1-like helicase [PF05970.17]	VOG00111	sp|P32270|DDA_BPT4 ATP-dependent DNA helicase dda; XhXr	Xr;Xh	0	False	V
P26766_145_S45_7_S2_E_SMS8_1SMS2_megahit_141_49_121	SMS8_1SMS2_vB_AspM_Slickus01	P26766_145_S45_7_S2_E_SMS8_1SMS2_megahit_141_49	121	76111	76425	-1	E																				0	False
P26766_145_S45_7_S2_E_SMS8_1SMS2_megahit_141_49_122	SMS8_1SMS2_vB_AspM_Slickus01	P26766_145_S45_7_S2_E_SMS8_1SMS2_megahit_141_49	122	76427	76672	-1	E																				0	False
P26766_145_S45_7_S2_E_SMS8_1SMS2_megahit_141_49_123	SMS8_1SMS2_vB_AspM_Slickus01	P26766_145_S45_7_S2_E_SMS8_1SMS2_megahit_141_49	123	76676	77851	-1	D			YP_010679070.1	YP_010679070.1 HNH endonuclease [Pseudomonas phage vB_PaeM_PA5oct]	False	0.253	117.0	2.37e-26								VWA-like domain (DUF2201) [PF09967.12]; Putative metallopeptidase domain [PF13203.9]; von Willebrand factor type A domain [PF13519.9]	VOG01084	REFSEQ HNH endonuclease; Xu	Xu	0	False
P26766_145_S45_7_S2_E_SMS8_1SMS2_megahit_141_49_124	SMS8_1SMS2_vB_AspM_Slickus01	P26766_145_S45_7_S2_E_SMS8_1SMS2_megahit_141_49	124	77854	78969	-1	D			YP_007006166.1	YP_007006166.1 ATPase [Cyanophage S-TIM5]	False	0.286	123.0	1.839e-28								AAA domain (dynein-related subfamily) [PF07728.17]	VOG02489	sp|P04526|LOADL_BPT4 Sliding-clamp-loader large subunit; XhXr	Xr;Xh	0	False	V
P26766_145_S45_7_S2_E_SMS8_1SMS2_megahit_141_49_125	SMS8_1SMS2_vB_AspM_Slickus01	P26766_145_S45_7_S2_E_SMS8_1SMS2_megahit_141_49	125	78977	79273	-1	E																				0	False
P26766_145_S45_7_S2_E_SMS8_1SMS2_megahit_141_49_126	SMS8_1SMS2_vB_AspM_Slickus01	P26766_145_S45_7_S2_E_SMS8_1SMS2_megahit_141_49	126	79285	79629	-1	E																				0	False
P26766_145_S45_7_S2_E_SMS8_1SMS2_megahit_141_49_127	SMS8_1SMS2_vB_AspM_Slickus01	P26766_145_S45_7_S2_E_SMS8_1SMS2_megahit_141_49	127	79583	79795	-1	E																				0	False
P26766_145_S45_7_S2_E_SMS8_1SMS2_megahit_141_49_128	SMS8_1SMS2_vB_AspM_Slickus01	P26766_145_S45_7_S2_E_SMS8_1SMS2_megahit_141_49	128	79796	80308	-1	D																Bacterial DNA polymerase III alpha NTPase domain [PF07733.15]				0	False
P26766_145_S45_7_S2_E_SMS8_1SMS2_megahit_141_49_129	SMS8_1SMS2_vB_AspM_Slickus01	P26766_145_S45_7_S2_E_SMS8_1SMS2_megahit_141_49	129	80315	80782	-1	E																				0	False
P26766_145_S45_7_S2_E_SMS8_1SMS2_megahit_141_49_130	SMS8_1SMS2_vB_AspM_Slickus01	P26766_145_S45_7_S2_E_SMS8_1SMS2_megahit_141_49	130	80775	82682	-1	E			YP_007007273.1	YP_007007273.1 DEAD/DEAH box helicase family protein [Klebsiella phage vB_KleM_RaK2]	False	0.252	117.0	1.915e-25									VOG00203	sp|P20703|UVSW_BPT4 ATP-dependent DNA helicase uvsW; Xh	Xh	0	False
P26766_145_S45_7_S2_E_SMS8_1SMS2_megahit_141_49_131	SMS8_1SMS2_vB_AspM_Slickus01	P26766_145_S45_7_S2_E_SMS8_1SMS2_megahit_141_49	131	82679	82966	-1	E																				0	False
P26766_145_S45_7_S2_E_SMS8_1SMS2_megahit_141_49_132	SMS8_1SMS2_vB_AspM_Slickus01	P26766_145_S45_7_S2_E_SMS8_1SMS2_megahit_141_49	132	82976	83425	-1	E																				0	False
P26766_145_S45_7_S2_E_SMS8_1SMS2_megahit_141_49_133	SMS8_1SMS2_vB_AspM_Slickus01	P26766_145_S45_7_S2_E_SMS8_1SMS2_megahit_141_49	133	83459	84481	-1	C	K03553	recombination protein RecA	YP_009611771.1	YP_009611771.1 hypothetical protein FDI40_gp106 [Agrobacterium phage Atu_ph07]	False	0.34	181.0	1.264e-48								recA bacterial DNA recombination protein [PF00154.24]; KaiC [PF06745.16]; Rad51 [PF08423.14]; AAA domain [PF13479.9]	VOG04360	sp|P04530|HELIC_BPT4 DnaB-like replicative helicase; XhXr	Xr;Xh	0	False	V
P26766_145_S45_7_S2_E_SMS8_1SMS2_megahit_141_49_134	SMS8_1SMS2_vB_AspM_Slickus01	P26766_145_S45_7_S2_E_SMS8_1SMS2_megahit_141_49	134	84497	84994	-1	D			YP_006988422.1	YP_006988422.1 hypothetical protein CcrColossus_gp188 [Caulobacter phage CcrColossus]	False	0.539	131.0	4.084e-34								Nucleoside 2-deoxyribosyltransferase like [PF15891.8]	VOG13503	REFSEQ hypothetical protein; Xu	Xu	0	False
P26766_145_S45_7_S2_E_SMS8_1SMS2_megahit_141_49_135	SMS8_1SMS2_vB_AspM_Slickus01	P26766_145_S45_7_S2_E_SMS8_1SMS2_megahit_141_49	135	85015	85401	-1	E																				0	False
P26766_145_S45_7_S2_E_SMS8_1SMS2_megahit_141_49_136	SMS8_1SMS2_vB_AspM_Slickus01	P26766_145_S45_7_S2_E_SMS8_1SMS2_megahit_141_49	136	85644	86402	1	D			YP_009037324.1	YP_009037324.1 PhoH-like phosphate starvation-inducible [Nitrincola phage 1M3-16]	False	0.405	173.0	4.2669999999999996e-47								PhoH-like protein [PF02562.19]	VOG02569	sp|P46343|PHOL_BACSU PhoH-like protein; Xh	Xh	0	False	MK
P26766_145_S45_7_S2_E_SMS8_1SMS2_megahit_141_49_137	SMS8_1SMS2_vB_AspM_Slickus01	P26766_145_S45_7_S2_E_SMS8_1SMS2_megahit_141_49	137	86413	86616	1	E																				0	False
P26766_145_S45_7_S2_E_SMS8_1SMS2_megahit_141_49_138	SMS8_1SMS2_vB_AspM_Slickus01	P26766_145_S45_7_S2_E_SMS8_1SMS2_megahit_141_49	138	86664	87299	-1	E																				0	False
P26766_145_S45_7_S2_E_SMS8_1SMS2_megahit_141_49_139	SMS8_1SMS2_vB_AspM_Slickus01	P26766_145_S45_7_S2_E_SMS8_1SMS2_megahit_141_49	139	87301	87885	-1	E																	VOG04778	REFSEQ hypothetical protein; Xu	Xu	0	False
P26766_145_S45_7_S2_E_SMS8_1SMS2_megahit_141_49_140	SMS8_1SMS2_vB_AspM_Slickus01	P26766_145_S45_7_S2_E_SMS8_1SMS2_megahit_141_49	140	87882	88817	-1	E			YP_009813583.1	YP_009813583.1 hypothetical protein HOU32_gp138 [Dickeya phage vB_DsoM_JA11]	False	0.305	83.0	7.886e-16									VOG04778	REFSEQ hypothetical protein; Xu	Xu	0	False
P26766_145_S45_7_S2_E_SMS8_1SMS2_megahit_141_49_141	SMS8_1SMS2_vB_AspM_Slickus01	P26766_145_S45_7_S2_E_SMS8_1SMS2_megahit_141_49	141	88817	89296	-1	E			NP_835620.1	NP_835620.1 hypothetical protein Rm378p033 [Rhodothermus phage RM378]	False	0.492	132.0	2.331e-34												0	False
P26766_145_S45_7_S2_E_SMS8_1SMS2_megahit_141_49_142	SMS8_1SMS2_vB_AspM_Slickus01	P26766_145_S45_7_S2_E_SMS8_1SMS2_megahit_141_49	142	89309	90250	-1	E																	VOG04778	REFSEQ hypothetical protein; Xu	Xu	0	False
P26766_145_S45_7_S2_E_SMS8_1SMS2_megahit_141_49_143	SMS8_1SMS2_vB_AspM_Slickus01	P26766_145_S45_7_S2_E_SMS8_1SMS2_megahit_141_49	143	90247	91149	-1	E			YP_009811255.1	YP_009811255.1 hypothetical protein HOU08_gp141 [Dickeya phage vB_DsoM_JA29]	False	0.31	79.0	9.559e-15									VOG04778	REFSEQ hypothetical protein; Xu	Xu	0	False
P26766_145_S45_7_S2_E_SMS8_1SMS2_megahit_141_49_144	SMS8_1SMS2_vB_AspM_Slickus01	P26766_145_S45_7_S2_E_SMS8_1SMS2_megahit_141_49	144	91163	91762	-1	E																				0	False
P26766_145_S45_7_S2_E_SMS8_1SMS2_megahit_141_49_145	SMS8_1SMS2_vB_AspM_Slickus01	P26766_145_S45_7_S2_E_SMS8_1SMS2_megahit_141_49	145	91749	92261	-1	D																ADP-Ribosyltransferase in polyvalent proteins [PF18760.4]				0	False
P26766_145_S45_7_S2_E_SMS8_1SMS2_megahit_141_49_146	SMS8_1SMS2_vB_AspM_Slickus01	P26766_145_S45_7_S2_E_SMS8_1SMS2_megahit_141_49	146	92301	93266	-1	E																	VOG04778	REFSEQ hypothetical protein; Xu	Xu	0	False
P26766_145_S45_7_S2_E_SMS8_1SMS2_megahit_141_49_147	SMS8_1SMS2_vB_AspM_Slickus01	P26766_145_S45_7_S2_E_SMS8_1SMS2_megahit_141_49	147	93328	93849	-1	E																				0	False
P26766_145_S45_7_S2_E_SMS8_1SMS2_megahit_141_49_148	SMS8_1SMS2_vB_AspM_Slickus01	P26766_145_S45_7_S2_E_SMS8_1SMS2_megahit_141_49	148	93881	94702	-1	C	K06223	DNA adenine methylase [EC:2.1.1.72]	YP_009822811.1	YP_009822811.1 DNA methyltransferase [Rheinheimera phage Barba8S]	False	0.526	268.0	1.967e-79								D12 class N6 adenine-specific DNA methyltransferase [PF02086.18]				0	False
P26766_145_S45_7_S2_E_SMS8_1SMS2_megahit_141_49_149	SMS8_1SMS2_vB_AspM_Slickus01	P26766_145_S45_7_S2_E_SMS8_1SMS2_megahit_141_49	149	94796	95089	1	E																				0	False
P26766_145_S45_7_S2_E_SMS8_1SMS2_megahit_141_49_150	SMS8_1SMS2_vB_AspM_Slickus01	P26766_145_S45_7_S2_E_SMS8_1SMS2_megahit_141_49	150	95138	96142	-1	D			YP_009052351.1	YP_009052351.1 hypothetical protein JO84_gp198 [Aureococcus anophagefferens virus]	False	0.426	84.0	3.384e-16								Mycoplasma protein of unknown function, DUF285 [PF03382.17]				0	False
P26766_145_S45_7_S2_E_SMS8_1SMS2_megahit_141_49_151	SMS8_1SMS2_vB_AspM_Slickus01	P26766_145_S45_7_S2_E_SMS8_1SMS2_megahit_141_49	151	96443	96895	1	E																				0	False
P26766_145_S45_7_S2_E_SMS8_1SMS2_megahit_141_49_152	SMS8_1SMS2_vB_AspM_Slickus01	P26766_145_S45_7_S2_E_SMS8_1SMS2_megahit_141_49	152	96938	97396	-1	E																				0	False
P26766_145_S45_7_S2_E_SMS8_1SMS2_megahit_141_49_153	SMS8_1SMS2_vB_AspM_Slickus01	P26766_145_S45_7_S2_E_SMS8_1SMS2_megahit_141_49	153	97424	98944	-1	D			YP_009101598.1	YP_009101598.1 terminase large subunit [Escherichia phage 121Q]	False	0.292	222.0	2.563e-60								Terminase large subunit, T4likevirus-type, N-terminal [PF03237.18]	VOG00068	sp|P25479|VPP_BPP2 Terminase, ATPase subunit; XhXr	Xr;Xh	0	False	V
P26766_145_S45_7_S2_E_SMS8_1SMS2_megahit_141_49_154	SMS8_1SMS2_vB_AspM_Slickus01	P26766_145_S45_7_S2_E_SMS8_1SMS2_megahit_141_49	154	99030	99485	1	E																				0	False
P26766_145_S45_7_S2_E_SMS8_1SMS2_megahit_141_49_155	SMS8_1SMS2_vB_AspM_Slickus01	P26766_145_S45_7_S2_E_SMS8_1SMS2_megahit_141_49	155	99518	99970	1	E																				0	False
P26766_145_S45_7_S2_E_SMS8_1SMS2_megahit_141_49_156	SMS8_1SMS2_vB_AspM_Slickus01	P26766_145_S45_7_S2_E_SMS8_1SMS2_megahit_141_49	156	99967	100284	-1	E																				0	False
P26766_145_S45_7_S2_E_SMS8_1SMS2_megahit_141_49_157	SMS8_1SMS2_vB_AspM_Slickus01	P26766_145_S45_7_S2_E_SMS8_1SMS2_megahit_141_49	157	100334	100813	-1	E																				0	False
P26766_145_S45_7_S2_E_SMS8_1SMS2_megahit_141_49_158	SMS8_1SMS2_vB_AspM_Slickus01	P26766_145_S45_7_S2_E_SMS8_1SMS2_megahit_141_49	158	100997	101437	-1	E																				0	False
P26766_145_S45_7_S2_E_SMS8_1SMS2_megahit_141_49_159	SMS8_1SMS2_vB_AspM_Slickus01	P26766_145_S45_7_S2_E_SMS8_1SMS2_megahit_141_49	159	101440	101679	-1	E																				0	False
P26766_145_S45_7_S2_E_SMS8_1SMS2_megahit_141_49_160	SMS8_1SMS2_vB_AspM_Slickus01	P26766_145_S45_7_S2_E_SMS8_1SMS2_megahit_141_49	160	101690	102055	-1	E																				0	False
P26766_145_S45_7_S2_E_SMS8_1SMS2_megahit_141_49_161	SMS8_1SMS2_vB_AspM_Slickus01	P26766_145_S45_7_S2_E_SMS8_1SMS2_megahit_141_49	161	102056	102379	-1	E																				0	False
P26766_145_S45_7_S2_E_SMS8_1SMS2_megahit_141_49_162	SMS8_1SMS2_vB_AspM_Slickus01	P26766_145_S45_7_S2_E_SMS8_1SMS2_megahit_141_49	162	102379	109320	-1	E																				0	False
P26766_145_S45_7_S2_E_SMS8_1SMS2_megahit_141_49_163	SMS8_1SMS2_vB_AspM_Slickus01	P26766_145_S45_7_S2_E_SMS8_1SMS2_megahit_141_49	163	109320	109979	-1	E																				0	False
P26766_145_S45_7_S2_E_SMS8_1SMS2_megahit_141_49_164	SMS8_1SMS2_vB_AspM_Slickus01	P26766_145_S45_7_S2_E_SMS8_1SMS2_megahit_141_49	164	110015	110296	-1	E																				0	False
P26766_145_S45_7_S2_E_SMS8_1SMS2_megahit_141_49_165	SMS8_1SMS2_vB_AspM_Slickus01	P26766_145_S45_7_S2_E_SMS8_1SMS2_megahit_141_49	165	110250	110768	-1	E			YP_009855712.1	YP_009855712.1 enoyl-CoA hydratase/carnithine racemase-like [Alteromonas phage vB_AmeM_PT11-V22]	False	0.384	89.0	2.036e-19									VOG01406	sp|A0A7H0DN63|PG091_MONPV Protein OPG091; XhXs	Xs;Xh	0	False	V
P26766_145_S45_7_S2_E_SMS8_1SMS2_megahit_141_49_166	SMS8_1SMS2_vB_AspM_Slickus01	P26766_145_S45_7_S2_E_SMS8_1SMS2_megahit_141_49	166	110865	111527	-1	E																				0	False
P26766_145_S45_7_S2_E_SMS8_1SMS2_megahit_141_49_167	SMS8_1SMS2_vB_AspM_Slickus01	P26766_145_S45_7_S2_E_SMS8_1SMS2_megahit_141_49	167	111531	112064	-1	D																Chaperone of endosialidase [PF13884.9]				0	False
P26766_145_S45_7_S2_E_SMS8_1SMS2_megahit_141_49_168	SMS8_1SMS2_vB_AspM_Slickus01	P26766_145_S45_7_S2_E_SMS8_1SMS2_megahit_141_49	168	112087	112875	-1	E																				0	False
P26766_145_S45_7_S2_E_SMS8_1SMS2_megahit_141_49_169	SMS8_1SMS2_vB_AspM_Slickus01	P26766_145_S45_7_S2_E_SMS8_1SMS2_megahit_141_49	169	112872	115346	-1	E																	VOG01398	sp|P19060|BP06_BPT4 Baseplate wedge protein gp6; Xs	Xs	0	False	V
P26766_145_S45_7_S2_E_SMS8_1SMS2_megahit_141_49_170	SMS8_1SMS2_vB_AspM_Slickus01	P26766_145_S45_7_S2_E_SMS8_1SMS2_megahit_141_49	170	115359	115727	-1	E																				0	False
P26766_145_S45_7_S2_E_SMS8_1SMS2_megahit_141_49_171	SMS8_1SMS2_vB_AspM_Slickus01	P26766_145_S45_7_S2_E_SMS8_1SMS2_megahit_141_49	171	115774	116628	-1	E																				0	False
P26766_145_S45_7_S2_E_SMS8_1SMS2_megahit_141_49_172	SMS8_1SMS2_vB_AspM_Slickus01	P26766_145_S45_7_S2_E_SMS8_1SMS2_megahit_141_49	172	116630	117145	-1	D																Type VI secretion system/phage-baseplate injector OB domain [PF04717.15]				0	False
P26766_145_S45_7_S2_E_SMS8_1SMS2_megahit_141_49_173	SMS8_1SMS2_vB_AspM_Slickus01	P26766_145_S45_7_S2_E_SMS8_1SMS2_megahit_141_49	173	117145	118446	-1	E																				0	False
P26766_145_S45_7_S2_E_SMS8_1SMS2_megahit_141_49_174	SMS8_1SMS2_vB_AspM_Slickus01	P26766_145_S45_7_S2_E_SMS8_1SMS2_megahit_141_49	174	118447	118785	-1	D																Base plate wedge protein 53 [PF11246.11]				0	False
P26766_145_S45_7_S2_E_SMS8_1SMS2_megahit_141_49_175	SMS8_1SMS2_vB_AspM_Slickus01	P26766_145_S45_7_S2_E_SMS8_1SMS2_megahit_141_49	175	118782	119564	-1	E																	VOG02380	REFSEQ PmgG-like head morphogenesis; Xu	Xu	0	False
P26766_145_S45_7_S2_E_SMS8_1SMS2_megahit_141_49_176	SMS8_1SMS2_vB_AspM_Slickus01	P26766_145_S45_7_S2_E_SMS8_1SMS2_megahit_141_49	176	119573	121918	-1	E																				0	False
P26766_145_S45_7_S2_E_SMS8_1SMS2_megahit_141_49_177	SMS8_1SMS2_vB_AspM_Slickus01	P26766_145_S45_7_S2_E_SMS8_1SMS2_megahit_141_49	177	121931	124060	-1	E																				0	False
P26766_145_S45_7_S2_E_SMS8_1SMS2_megahit_141_49_178	SMS8_1SMS2_vB_AspM_Slickus01	P26766_145_S45_7_S2_E_SMS8_1SMS2_megahit_141_49	178	124263	125084	-1	D																T4 bacteriophage base plate protein [PF12322.11]				0	False
P26766_145_S45_7_S2_E_SMS8_1SMS2_megahit_141_49_179	SMS8_1SMS2_vB_AspM_Slickus01	P26766_145_S45_7_S2_E_SMS8_1SMS2_megahit_141_49	179	125100	125879	-1	E																	VOG00050	sp|P13333|TUBE_BPT4 Tail tube protein gp19; XhXpXrXs	Xr;Xp;Xh;Xs	0	False	V
P26766_145_S45_7_S2_E_SMS8_1SMS2_megahit_141_49_180	SMS8_1SMS2_vB_AspM_Slickus01	P26766_145_S45_7_S2_E_SMS8_1SMS2_megahit_141_49	180	125876	126454	-1	E																				0	False
P26766_145_S45_7_S2_E_SMS8_1SMS2_megahit_141_49_181	SMS8_1SMS2_vB_AspM_Slickus01	P26766_145_S45_7_S2_E_SMS8_1SMS2_megahit_141_49	181	126538	127044	-1	E			YP_010091786.1	YP_010091786.1 tail protein [Cronobacter phage Pet-CM3-4]	False	0.301	70.0	5.565e-13									VOG00050	sp|P13333|TUBE_BPT4 Tail tube protein gp19; XhXpXrXs	Xr;Xp;Xh;Xs	0	False	V
P26766_145_S45_7_S2_E_SMS8_1SMS2_megahit_141_49_182	SMS8_1SMS2_vB_AspM_Slickus01	P26766_145_S45_7_S2_E_SMS8_1SMS2_megahit_141_49	182	127086	128528	-1	D			YP_008433535.2	YP_008433535.2 tail sheath [Pseudomonas phage PaBG]	False	0.29	169.0	6.464e-43								Phage tail sheath protein subtilisin-like domain [PF04984.17]	VOG00168	sp|P13332|TSP_BPT4 Tail sheath protein; XpXrXs	Xr;Xp;Xs	0	False	V
P26766_145_S45_7_S2_E_SMS8_1SMS2_megahit_141_49_183	SMS8_1SMS2_vB_AspM_Slickus01	P26766_145_S45_7_S2_E_SMS8_1SMS2_megahit_141_49	183	128916	129491	1	E																	VOG07256	sp|P04524|SIGML_BPT4 RNA polymerase sigma-like factor; XhXr	Xr;Xh	0	False	V
P26766_145_S45_7_S2_E_SMS8_1SMS2_megahit_141_49_184	SMS8_1SMS2_vB_AspM_Slickus01	P26766_145_S45_7_S2_E_SMS8_1SMS2_megahit_141_49	184	129481	130518	1	E			YP_009612358.1	YP_009612358.1 recombination-related endonuclease [Agrobacterium phage Atu_ph07]	False	0.285	136.0	2.533e-33									VOG00413	sp|P04521|EXO1_BPT4 Exonuclease subunit 1; Xp	Xp	0	False
P26766_145_S45_7_S2_E_SMS8_1SMS2_megahit_141_49_185	SMS8_1SMS2_vB_AspM_Slickus01	P26766_145_S45_7_S2_E_SMS8_1SMS2_megahit_141_49	185	130511	132769	1	D			YP_009153159.1	YP_009153159.1 recombination endonuclease subunit [Klebsiella phage K64-1]	False	0.231	214.0	8.920000000000001e-56								AAA domain [PF13476.9]	VOG00264	sp|P04522|EXO2_BPT4 Exonuclease subunit 2; XhXp	Xp;Xh	0	False
P26766_145_S45_7_S2_E_SMS8_1SMS2_megahit_141_49_186	SMS8_1SMS2_vB_AspM_Slickus01	P26766_145_S45_7_S2_E_SMS8_1SMS2_megahit_141_49	186	132781	133353	1	E			YP_010093393.1	YP_010093393.1 RuvC-like Holliday junction resolvase [Vibrio phage 1.238.A._10N.261.52.F10]	False	0.513	92.0	3.057e-20									VOG00053	sp|P13004|YLYS_BPPHV Uncharacterized protein near lysin gene (Fragment); Xu	Xu	0	False
P26766_145_S45_7_S2_E_SMS8_1SMS2_megahit_141_49_187	SMS8_1SMS2_vB_AspM_Slickus01	P26766_145_S45_7_S2_E_SMS8_1SMS2_megahit_141_49	187	133362	133628	1	E																				0	False
P26766_145_S45_7_S2_E_SMS8_1SMS2_megahit_141_49_188	SMS8_1SMS2_vB_AspM_Slickus01	P26766_145_S45_7_S2_E_SMS8_1SMS2_megahit_141_49	188	133638	135689	1	D			YP_950573.1	YP_950573.1 DNA polymerase/primase [Streptococcus phage SMP]	False	0.284	63.0	1.112e-08								Bifunctional DNA primase/polymerase, N-terminal [PF09250.14]				0	False
P26766_145_S45_7_S2_E_SMS8_1SMS2_megahit_141_49_189	SMS8_1SMS2_vB_AspM_Slickus01	P26766_145_S45_7_S2_E_SMS8_1SMS2_megahit_141_49	189	135693	136199	-1	E																				0	False
P26766_145_S45_7_S2_E_SMS8_1SMS2_megahit_141_49_190	SMS8_1SMS2_vB_AspM_Slickus01	P26766_145_S45_7_S2_E_SMS8_1SMS2_megahit_141_49	190	136262	137797	1	D			YP_009611863.1	YP_009611863.1 portal protein [Agrobacterium phage Atu_ph07]	False	0.28	200.0	7.399e-53								Bacteriophage T4-like portal protein (Gp20) [PF07230.14]	VOG00778	sp|E1XTG6|PORTL_BPSAV Portal protein; XhXpXrXs	Xr;Xp;Xh;Xs	0	False	VF
P26766_145_S45_7_S2_E_SMS8_1SMS2_megahit_141_49_191	SMS8_1SMS2_vB_AspM_Slickus01	P26766_145_S45_7_S2_E_SMS8_1SMS2_megahit_141_49	191	137797	138147	1	E																				0	False	F
P26766_145_S45_7_S2_E_SMS8_1SMS2_megahit_141_49_192	SMS8_1SMS2_vB_AspM_Slickus01	P26766_145_S45_7_S2_E_SMS8_1SMS2_megahit_141_49	192	138195	138800	1	E																				0	False	F
P26766_145_S45_7_S2_E_SMS8_1SMS2_megahit_141_49_193	SMS8_1SMS2_vB_AspM_Slickus01	P26766_145_S45_7_S2_E_SMS8_1SMS2_megahit_141_49	193	138826	139437	1	D			YP_010678883.1	YP_010678883.1 head maturation protease [Pseudomonas phage vB_PaeM_PA5oct]	False	0.461	156.0	4.683e-42	MER1359059	S77	MER1359059 - family S77 non-peptidase homologues (Methylotenera sp.) [S77.UNW]#S77#{peptidase unit: 7-170}~source PPD55706~	False	150.0	1.314e-39	0.49	Prohead core protein serine protease [PF03420.16]				0	False	PF
P26766_145_S45_7_S2_E_SMS8_1SMS2_megahit_141_49_194	SMS8_1SMS2_vB_AspM_Slickus01	P26766_145_S45_7_S2_E_SMS8_1SMS2_megahit_141_49	194	139472	140281	1	E																				0	False	F
P26766_145_S45_7_S2_E_SMS8_1SMS2_megahit_141_49_195	SMS8_1SMS2_vB_AspM_Slickus01	P26766_145_S45_7_S2_E_SMS8_1SMS2_megahit_141_49	195	140343	141590	1	D			YP_010678885.1	YP_010678885.1 major head protein [Pseudomonas phage vB_PaeM_PA5oct]	False	0.322	205.0	8.127e-56								Major capsid protein Gp23 [PF07068.14]	VOG00452	sp|P04535|CAPSH_BPT4 Major capsid protein; XhXs	Xs;Xh	0	False	VF
