## Supplementary material for "Phage genome architecture and GC content: Structural genes and where to find them": Annotation data: trnas.tsv

fasta	Name	tRNA #	Begin	End	Type	Codon	Score	Note
SMS8_1SMS2_vB_AspM_Slickus01	P26766_145_S45_7_S2_E_SMS8_1SMS2_megahit_141_49	1	18125	18203	Ser	CGA	22.2
SMS8_1SMS2_vB_AspM_Slickus01	P26766_145_S45_7_S2_E_SMS8_1SMS2_megahit_141_49	2	19378	19454	Met	CAT	64.3
SMS8_1SMS2_vB_AspM_Slickus01	P26766_145_S45_7_S2_E_SMS8_1SMS2_megahit_141_49	3	19470	19545	Met	CAT	67.3
SMS8_1SMS2_vB_AspM_Slickus01	P26766_145_S45_7_S2_E_SMS8_1SMS2_megahit_141_49	4	19603	19679	Pro	TGG	68.6
SMS8_1SMS2_vB_AspM_Slickus01	P26766_145_S45_7_S2_E_SMS8_1SMS2_megahit_141_49	5	19820	19905	Tyr	GTA	42.0
SMS8_1SMS2_vB_AspM_Slickus01	P26766_145_S45_7_S2_E_SMS8_1SMS2_megahit_141_49	6	20000	20074	Asn	GTT	56.4
SMS8_1SMS2_vB_AspM_Slickus01	P26766_145_S45_7_S2_E_SMS8_1SMS2_megahit_141_49	7	20149	20224	Asn	GTT	77.3
SMS8_1SMS2_vB_AspM_Slickus01	P26766_145_S45_7_S2_E_SMS8_1SMS2_megahit_141_49	8	20329	20405	Lys	TTT	76.2
SMS8_1SMS2_vB_AspM_Slickus01	P26766_145_S45_7_S2_E_SMS8_1SMS2_megahit_141_49	9	20413	20488	Ile	GAT	70.5
SMS8_1SMS2_vB_AspM_Slickus01	P26766_145_S45_7_S2_E_SMS8_1SMS2_megahit_141_49	10	20496	20571	Thr	TGT	73.8
SMS8_1SMS2_vB_AspM_Slickus01	P26766_145_S45_7_S2_E_SMS8_1SMS2_megahit_141_49	11	20573	20650	Arg	ACG	72.2
SMS8_1SMS2_vB_AspM_Slickus01	P26766_145_S45_7_S2_E_SMS8_1SMS2_megahit_141_49	12	22308	22381	Trp	CCA	50.6
SMS8_1SMS2_vB_AspM_Slickus01	P26766_145_S45_7_S2_E_SMS8_1SMS2_megahit_141_49	13	46632	46717	Phe	GAA	20.0	pseudo
