## Supplementary material for "Phage genome architecture and GC content: Structural genes and where to find them": Annotation data: trnas.tsv

fasta	Name	tRNA #	Begin	End	Type	Codon	Score	Note
SMS8_3SMS1_vB_AspM_Slicko01	P26766_144_S44_12_bf_a_SMS88_3SMS1_megahit_141_333_rev_comp	1	17417	17495	Ser	CGA	22.2
SMS8_3SMS1_vB_AspM_Slicko01	P26766_144_S44_12_bf_a_SMS88_3SMS1_megahit_141_333_rev_comp	2	18669	18745	Met	CAT	63.5
SMS8_3SMS1_vB_AspM_Slicko01	P26766_144_S44_12_bf_a_SMS88_3SMS1_megahit_141_333_rev_comp	3	18761	18836	Met	CAT	69.7
SMS8_3SMS1_vB_AspM_Slicko01	P26766_144_S44_12_bf_a_SMS88_3SMS1_megahit_141_333_rev_comp	4	18894	18970	Pro	TGG	68.6
SMS8_3SMS1_vB_AspM_Slicko01	P26766_144_S44_12_bf_a_SMS88_3SMS1_megahit_141_333_rev_comp	5	19114	19199	Tyr	GTA	42.0
SMS8_3SMS1_vB_AspM_Slicko01	P26766_144_S44_12_bf_a_SMS88_3SMS1_megahit_141_333_rev_comp	6	19294	19369	Asn	GTT	79.6
SMS8_3SMS1_vB_AspM_Slicko01	P26766_144_S44_12_bf_a_SMS88_3SMS1_megahit_141_333_rev_comp	7	19474	19550	Lys	TTT	76.2
SMS8_3SMS1_vB_AspM_Slicko01	P26766_144_S44_12_bf_a_SMS88_3SMS1_megahit_141_333_rev_comp	8	19558	19633	Ile	GAT	69.7
SMS8_3SMS1_vB_AspM_Slicko01	P26766_144_S44_12_bf_a_SMS88_3SMS1_megahit_141_333_rev_comp	9	19641	19717	Gly	TCC	74.6
SMS8_3SMS1_vB_AspM_Slicko01	P26766_144_S44_12_bf_a_SMS88_3SMS1_megahit_141_333_rev_comp	10	20100	20175	Trp	CCA	49.1
SMS8_3SMS1_vB_AspM_Slicko01	P26766_144_S44_12_bf_a_SMS88_3SMS1_megahit_141_333_rev_comp	11	20558	20648	Ser	GCT	65.9
