## Supplementary material for "Phage genome architecture and GC content: Structural genes and where to find them": Annotation data: annotations.tsv

	fasta	scaffold	gene_position	start_position	end_position	strandedness	rank	ko_id	kegg_hit	viral_id	viral_hit	viral_RBH	viral_identity	viral_bitScore	viral_eVal	pfam_hits	vogdb_id	vogdb_hits	vogdb_categories	heme_regulatory_motif_count	is_transposon	amg_flags
MF975638.1_1	Streptomyces_phage_Abt2graduatex2_MF975638.1	MF975638.1	1	1	570	1	E			YP_009200116.1	YP_009200116.1 hypothetical protein AVT62_gp01 [Streptomyces phage TP1604]	False	0.708	271.0	4.095e-82		VOG00043	REFSEQ hypothetical protein; Xu	Xu	0	False	F
MF975638.1_2	Streptomyces_phage_Abt2graduatex2_MF975638.1	MF975638.1	2	709	1170	1	E			YP_009215305.1	YP_009215305.1 Rnase E [Streptomyces phage YDN12]	False	0.818	261.0	1.5e-79		VOG08463	REFSEQ Rnase E; Xu	Xu	0	False	F
MF975638.1_3	Streptomyces_phage_Abt2graduatex2_MF975638.1	MF975638.1	3	1167	2537	1	C	K06909	phage terminase large subunit	YP_009215306.1	YP_009215306.1 terminase large subunit [Streptomyces phage YDN12]	True	0.913	871.0	6.554e-285	Phage terminase large subunit [PF04466.16]; Terminase large subunit, T4likevirus-type, N-terminal [PF03237.18]; Terminase RNAseH like domain [PF17288.5]	VOG07294	sp|Q05219|VG13_BPML5 Gene 13 protein; Xu	Xu	0	False	F
MF975638.1_4	Streptomyces_phage_Abt2graduatex2_MF975638.1	MF975638.1	4	2582	2983	1	E			YP_009200119.1	YP_009200119.1 hypothetical protein AVT62_gp04 [Streptomyces phage TP1604]	False	0.784	212.0	8.073000000000001e-63		VOG18834	REFSEQ hypothetical protein; Xu	Xu	0	False	F
MF975638.1_5	Streptomyces_phage_Abt2graduatex2_MF975638.1	MF975638.1	5	3052	3306	1	E			YP_009200120.1	YP_009200120.1 hypothetical protein AVT62_gp05 [Streptomyces phage TP1604]	False	0.734	126.0	9.216e-34		VOG18835	REFSEQ hypothetical protein; Xu	Xu	0	False	F
MF975638.1_6	Streptomyces_phage_Abt2graduatex2_MF975638.1	MF975638.1	6	3358	3711	-1	E			YP_009200121.1	YP_009200121.1 hypothetical protein AVT62_gp06 [Streptomyces phage TP1604]	False	0.799	194.0	7.741e-57		VOG18836	REFSEQ hypothetical protein; Xu	Xu	0	False	F
MF975638.1_7	Streptomyces_phage_Abt2graduatex2_MF975638.1	MF975638.1	7	3713	4072	-1	E			YP_009200122.1	YP_009200122.1 hypothetical protein AVT62_gp07 [Streptomyces phage TP1604]	False	0.769	194.0	1.168e-56		VOG28732	REFSEQ hypothetical protein; Xu	Xu	0	False	F
MF975638.1_8	Streptomyces_phage_Abt2graduatex2_MF975638.1	MF975638.1	8	4210	7257	1	E			YP_009215311.1	YP_009215311.1 tail length tape measure protein [Streptomyces phage YDN12]	True	0.763	1573.0	0.0		VOG28638	REFSEQ tail length tape measure protein; Xu	Xu	0	False	F
MF975638.1_9	Streptomyces_phage_Abt2graduatex2_MF975638.1	MF975638.1	9	7673	8023	1	D			YP_009200124.1	YP_009200124.1 hypothetical protein AVT62_gp09 [Streptomyces phage TP1604]	False	0.934	229.0	3.2910000000000003e-69	Protein of unknown function (DUF1360) [PF07098.14]	VOG02149	REFSEQ hypothetical protein; Xu	Xu	0	False
MF975638.1_10	Streptomyces_phage_Abt2graduatex2_MF975638.1	MF975638.1	10	8030	9832	1	E			YP_009200125.1	YP_009200125.1 portal protein [Streptomyces phage TP1604]	True	0.839	1040.0	0.0		VOG03866	REFSEQ portal protein; Xu	Xu	0	False
MF975638.1_11	Streptomyces_phage_Abt2graduatex2_MF975638.1	MF975638.1	11	9829	13581	1	D			YP_009200126.1	YP_009200126.1 portal protein [Streptomyces phage TP1604]	True	0.78	1990.0	0.0	Phage Mu protein F like protein [PF04233.17]	VOG00761	sp|A0A868BQY3|ACB1_BPFBB Anti-CBASS protein Acb1; Xu	Xu	0	False
MF975638.1_12	Streptomyces_phage_Abt2graduatex2_MF975638.1	MF975638.1	12	13586	13771	1	E			YP_009200127.1	YP_009200127.1 hypothetical protein AVT62_gp12 [Streptomyces phage TP1604]	False	0.834	108.0	6.318e-28		VOG18838	REFSEQ hypothetical protein; Xu	Xu	0	False
MF975638.1_13	Streptomyces_phage_Abt2graduatex2_MF975638.1	MF975638.1	13	13868	15571	1	E			YP_009215317.1	YP_009215317.1 major head protein [Streptomyces phage YDN12]	True	0.853	1002.0	0.0		VOG08450	REFSEQ major head protein; Xu	Xu	0	False
MF975638.1_14	Streptomyces_phage_Abt2graduatex2_MF975638.1	MF975638.1	14	15635	15892	-1	E													0	False
MF975638.1_15	Streptomyces_phage_Abt2graduatex2_MF975638.1	MF975638.1	15	16020	16913	1	E			YP_009200129.1	YP_009200129.1 hypothetical protein AVT62_gp14 [Streptomyces phage TP1604]	True	0.834	508.0	4.2830000000000007e-162		VOG04109	REFSEQ hypothetical protein; Xu	Xu	0	False
MF975638.1_16	Streptomyces_phage_Abt2graduatex2_MF975638.1	MF975638.1	16	16913	17341	1	E			YP_009200130.1	YP_009200130.1 hypothetical protein AVT62_gp15 [Streptomyces phage TP1604]	False	0.771	197.0	1.999e-57		VOG18837	REFSEQ hypothetical protein; Xu	Xu	0	False
MF975638.1_17	Streptomyces_phage_Abt2graduatex2_MF975638.1	MF975638.1	17	17436	18131	1	E			YP_009200131.1	YP_009200131.1 major tail protein [Streptomyces phage TP1604]	True	0.968	469.0	7.048e-150		VOG08452	REFSEQ major tail protein; Xu	Xu	0	False
MF975638.1_18	Streptomyces_phage_Abt2graduatex2_MF975638.1	MF975638.1	18	18225	19085	1	E			YP_009215321.1	YP_009215321.1 head-tail adaptor [Streptomyces phage YDN12]	True	0.958	578.0	8.124e-187		VOG08454	REFSEQ head-tail adaptor; Xu	Xu	0	False
MF975638.1_19	Streptomyces_phage_Abt2graduatex2_MF975638.1	MF975638.1	19	19085	19747	1	E			YP_009200133.1	YP_009200133.1 hypothetical protein AVT62_gp18 [Streptomyces phage TP1604]	True	0.889	392.0	1.1330000000000002e-123		VOG02652	REFSEQ hypothetical protein; Xu	Xu	0	False
MF975638.1_20	Streptomyces_phage_Abt2graduatex2_MF975638.1	MF975638.1	20	19744	20124	1	E			YP_009200134.1	YP_009200134.1 head-to-tail connector [Streptomyces phage TP1604]	False	0.94	251.0	2.085e-76					0	False
MF975638.1_21	Streptomyces_phage_Abt2graduatex2_MF975638.1	MF975638.1	21	20491	20853	1	E			YP_009215324.1	YP_009215324.1 hypothetical protein AVT63_gp21 [Streptomyces phage YDN12]	False	0.517	113.0	1.219e-28					0	False
MF975638.1_22	Streptomyces_phage_Abt2graduatex2_MF975638.1	MF975638.1	22	20847	22187	1	E			YP_009200136.1	YP_009200136.1 minor tail protein [Streptomyces phage TP1604]	True	0.912	852.0	2.852e-278		VOG00924	REFSEQ minor tail protein; Xu	Xu	0	False
MF975638.1_23	Streptomyces_phage_Abt2graduatex2_MF975638.1	MF975638.1	23	22187	23215	1	E			YP_009200137.1	YP_009200137.1 minor tail protein [Streptomyces phage TP1604]	True	0.923	662.0	7.839999999999998e-215		VOG01538	REFSEQ minor tail protein; Xu	Xu	0	False
MF975638.1_24	Streptomyces_phage_Abt2graduatex2_MF975638.1	MF975638.1	24	23215	23739	1	E			YP_009200138.1	YP_009200138.1 hypothetical protein AVT62_gp23 [Streptomyces phage TP1604]	False	0.84	306.0	1.7989999999999999e-94		VOG28734	REFSEQ hypothetical protein; Xu	Xu	0	False
MF975638.1_25	Streptomyces_phage_Abt2graduatex2_MF975638.1	MF975638.1	25	23773	24504	1	E			YP_009200139.1	YP_009200139.1 tail fiber assembly [Streptomyces phage TP1604]	True	0.888	451.0	1.8000000000000001e-143					0	False
MF975638.1_26	Streptomyces_phage_Abt2graduatex2_MF975638.1	MF975638.1	26	24556	25437	1	E			YP_009200140.1	YP_009200140.1 tail fiber assembly [Streptomyces phage TP1604]	True	0.864	527.0	7.014e-169					0	False
MF975638.1_27	Streptomyces_phage_Abt2graduatex2_MF975638.1	MF975638.1	27	25486	26043	-1	E			YP_009200141.1	YP_009200141.1 hypothetical protein AVT62_gp26 [Streptomyces phage TP1604]	True	0.916	356.0	8.745e-112		VOG28735	REFSEQ hypothetical protein; Xu	Xu	0	False
MF975638.1_28	Streptomyces_phage_Abt2graduatex2_MF975638.1	MF975638.1	28	26138	27415	1	C	K01447	N-acetylmuramoyl-L-alanine amidase [EC:3.5.1.28]	YP_009215331.1	YP_009215331.1 endolysin [Streptomyces phage YDN12]	True	0.872	766.0	5.215e-249	N-acetylmuramoyl-L-alanine amidase [PF01510.28]	VOG03940	REFSEQ endolysin; Xu	Xu	0	False
MF975638.1_29	Streptomyces_phage_Abt2graduatex2_MF975638.1	MF975638.1	29	27424	27657	1	E			YP_009200143.1	YP_009200143.1 hypothetical protein AVT62_gp28 [Streptomyces phage TP1604]	False	0.789	125.0	8.981e-34					0	False
MF975638.1_30	Streptomyces_phage_Abt2graduatex2_MF975638.1	MF975638.1	30	27716	27979	1	E			YP_009215333.1	YP_009215333.1 hypothetical protein AVT63_gp30 [Streptomyces phage YDN12]	False	0.786	142.0	1.79e-39		VOG04316	REFSEQ hypothetical protein; Xu	Xu	0	False
MF975638.1_31	Streptomyces_phage_Abt2graduatex2_MF975638.1	MF975638.1	31	28032	28136	-1	E			YP_009200145.1	YP_009200145.1 hypothetical protein AVT62_gp30 [Streptomyces phage TP1604]	False	0.97	64.0	3.183e-13					0	False
MF975638.1_32	Streptomyces_phage_Abt2graduatex2_MF975638.1	MF975638.1	32	28136	28540	-1	E			YP_009200146.1	YP_009200146.1 hypothetical protein AVT62_gp31 [Streptomyces phage TP1604]	False	0.893	250.0	7.901e-76		VOG18839	REFSEQ hypothetical protein; Xu	Xu	0	False
MF975638.1_33	Streptomyces_phage_Abt2graduatex2_MF975638.1	MF975638.1	33	28540	28803	-1	E			YP_009200147.1	YP_009200147.1 hypothetical protein AVT62_gp32 [Streptomyces phage TP1604]	False	0.751	124.0	2.755e-33		VOG07095	REFSEQ hypothetical protein; Xu	Xu	0	False
MF975638.1_34	Streptomyces_phage_Abt2graduatex2_MF975638.1	MF975638.1	34	28800	29009	-1	E													0	False
MF975638.1_35	Streptomyces_phage_Abt2graduatex2_MF975638.1	MF975638.1	35	29006	29587	-1	E			YP_009200148.1	YP_009200148.1 hypothetical protein AVT62_gp33 [Streptomyces phage TP1604]	False	0.775	304.0	1.539e-93		VOG28736	REFSEQ hypothetical protein; Xu	Xu	0	False
MF975638.1_36	Streptomyces_phage_Abt2graduatex2_MF975638.1	MF975638.1	36	29857	30027	-1	E			YP_009200149.1	YP_009200149.1 hypothetical protein AVT62_gp34 [Streptomyces phage TP1604]	False	0.718	82.0	3.264e-19					0	False
MF975638.1_37	Streptomyces_phage_Abt2graduatex2_MF975638.1	MF975638.1	37	30024	30623	-1	E			YP_009200150.1	YP_009200150.1 HNH endonuclease [Streptomyces phage TP1604]	True	0.868	361.0	5.265e-113		VOG00678	REFSEQ HNH endonuclease; Xu	Xu	0	False
MF975638.1_38	Streptomyces_phage_Abt2graduatex2_MF975638.1	MF975638.1	38	30690	30914	-1	E			YP_009200151.1	YP_009200151.1 hypothetical protein AVT62_gp36 [Streptomyces phage TP1604]	False	1.0	157.0	5.619999999999999e-45		VOG18841	REFSEQ hypothetical protein; Xu	Xu	0	False
MF975638.1_39	Streptomyces_phage_Abt2graduatex2_MF975638.1	MF975638.1	39	30914	31294	-1	D			YP_009215340.1	YP_009215340.1 transcriptional regulator WhiB-like [Streptomyces phage YDN12]	False	0.773	199.0	1.423e-58	Transcription factor WhiB [PF02467.19]	VOG01259	REFSEQ transcriptional regulator WhiB-like; Xu	Xu	0	False
MF975638.1_40	Streptomyces_phage_Abt2graduatex2_MF975638.1	MF975638.1	40	31357	31695	-1	E			YP_009200153.1	YP_009200153.1 hypothetical protein AVT62_gp38 [Streptomyces phage TP1604]	False	0.766	177.0	4.869e-51		VOG18842	REFSEQ hypothetical protein; Xu	Xu	0	False
MF975638.1_41	Streptomyces_phage_Abt2graduatex2_MF975638.1	MF975638.1	41	31851	32795	-1	D			YP_009215343.1	YP_009215343.1 DNA methylase [Streptomyces phage YDN12]	True	0.856	559.0	2.089e-179	C-5 cytosine-specific DNA methylase [PF00145.20]	VOG00281	sp|P34877|MTSA_LACLC Type II methyltransferase M1.ScrFI; XhXp	Xp;Xh	0	False
MF975638.1_42	Streptomyces_phage_Abt2graduatex2_MF975638.1	MF975638.1	42	32902	33828	-1	E			YP_009200156.1	YP_009200156.1 hypothetical protein AVT62_gp41 [Streptomyces phage TP1604]	True	0.849	543.0	4.712e-174		VOG18843	REFSEQ hypothetical protein; Xu	Xu	0	False
MF975638.1_43	Streptomyces_phage_Abt2graduatex2_MF975638.1	MF975638.1	43	34035	34463	-1	E			YP_009200157.1	YP_009200157.1 hypothetical protein AVT62_gp42 [Streptomyces phage TP1604]	False	0.836	247.0	7.692e-75		VOG08456	REFSEQ hypothetical protein; Xu	Xu	0	False
MF975638.1_44	Streptomyces_phage_Abt2graduatex2_MF975638.1	MF975638.1	44	34632	35231	-1	E			YP_009200158.1	YP_009200158.1 peptidase [Streptomyces phage TP1604]	False	0.718	288.0	6.093e-88		VOG18844	REFSEQ peptidase; Xu	Xu	0	False
MF975638.1_45	Streptomyces_phage_Abt2graduatex2_MF975638.1	MF975638.1	45	35234	36400	-1	E			YP_009200159.1	YP_009200159.1 exonuclease [Streptomyces phage TP1604]	True	0.892	722.0	1.447e-234					0	False
MF975638.1_46	Streptomyces_phage_Abt2graduatex2_MF975638.1	MF975638.1	46	36446	36673	1	E			YP_009200160.1	YP_009200160.1 HTH DNA binding protein [Streptomyces phage TP1604]	False	0.827	115.0	3.0780000000000003e-30					0	False
MF975638.1_47	Streptomyces_phage_Abt2graduatex2_MF975638.1	MF975638.1	47	36670	37200	-1	E			YP_009200161.1	YP_009200161.1 hypothetical protein AVT62_gp46 [Streptomyces phage TP1604]	False	0.654	230.0	3.979e-68		VOG18845	REFSEQ hypothetical protein; Xu	Xu	0	False
MF975638.1_48	Streptomyces_phage_Abt2graduatex2_MF975638.1	MF975638.1	48	37221	37553	-1	E			YP_009215351.1	YP_009215351.1 hypothetical protein AVT63_gp48 [Streptomyces phage YDN12]	False	0.89	206.0	3.075e-61		VOG28737	REFSEQ hypothetical protein; Xu	Xu	0	False
MF975638.1_49	Streptomyces_phage_Abt2graduatex2_MF975638.1	MF975638.1	49	37638	39647	-1	D			YP_009215352.1	YP_009215352.1 DNA polymerase I [Streptomyces phage YDN12]	True	0.869	1207.0	0.0	DNA polymerase family A [PF00476.23]	VOG00075	sp|O64235|DPOL_BPMD2 DNA polymerase; XhXr	Xr;Xh	0	False	V
MF975638.1_50	Streptomyces_phage_Abt2graduatex2_MF975638.1	MF975638.1	50	39767	40102	-1	E													0	False
MF975638.1_51	Streptomyces_phage_Abt2graduatex2_MF975638.1	MF975638.1	51	40209	42386	-1	C	K06919	putative DNA primase/helicase	YP_009215353.1	YP_009215353.1 DNA primase [Streptomyces phage YDN12]	True	0.863	1296.0	0.0	Family of unknown function (DUF5906) [PF19263.2]; D5 N terminal like [PF08706.14]; Domain of unknown function (DUF3854) [PF12965.10]	VOG00749	sp|P10277|PRIM_BPP4 Putative P4-specific DNA primase; XhXr	Xr;Xh	0	False	V
MF975638.1_52	Streptomyces_phage_Abt2graduatex2_MF975638.1	MF975638.1	52	43015	44028	1	E			YP_009200165.1	YP_009200165.1 hypothetical protein AVT62_gp50 [Streptomyces phage TP1604]	True	0.611	402.0	1.536e-124		VOG28738	REFSEQ hypothetical protein; Xu	Xu	0	False
MF975638.1_53	Streptomyces_phage_Abt2graduatex2_MF975638.1	MF975638.1	53	44025	44708	1	E			YP_009215355.1	YP_009215355.1 hypothetical protein AVT63_gp52 [Streptomyces phage YDN12]	False	0.684	312.0	1.323e-95		VOG28739	REFSEQ hypothetical protein; Xu	Xu	0	False
MF975638.1_54	Streptomyces_phage_Abt2graduatex2_MF975638.1	MF975638.1	54	44800	46635	1	C	K17677	ATP-dependent helicase IRC3 [EC:5.6.2.-]	YP_009215356.1	YP_009215356.1 helicase [Streptomyces phage YDN12]	True	0.832	1050.0	0.0	Type III restriction enzyme, res subunit [PF04851.18]; Helicase conserved C-terminal domain [PF00271.34]; DEAD/DEAH box helicase [PF00270.32]	VOG00107	sp|P20703|UVSW_BPT4 ATP-dependent DNA helicase uvsW; Xh	Xh	0	False
MF975638.1_55	Streptomyces_phage_Abt2graduatex2_MF975638.1	MF975638.1	55	46731	47117	1	D			YP_009215357.1	YP_009215357.1 ATPase [Streptomyces phage YDN12]	False	0.69	179.0	2.13e-51	P-loop ATPase protein family [PF03668.18]	VOG28740	sp|A0ALF8|Y2422_LISW6 Nucleotide-binding protein lwe2422; Xh	Xh	0	False
MF975638.1_56	Streptomyces_phage_Abt2graduatex2_MF975638.1	MF975638.1	56	47114	47536	1	D			YP_009200171.1	YP_009200171.1 membrane protein [Streptomyces phage TP1604]	False	0.849	246.0	1.316e-74	Protein of unknown function (DUF3307) [PF11750.11]	VOG18846	REFSEQ membrane protein; Xu	Xu	0	False
MF975638.1_57	Streptomyces_phage_Abt2graduatex2_MF975638.1	MF975638.1	57	47643	48188	1	E			YP_009215359.1	YP_009215359.1 hypothetical protein AVT63_gp56 [Streptomyces phage YDN12]	False	0.789	293.0	8.291e-90		VOG18848	REFSEQ hypothetical protein; Xu	Xu	0	False
MF975638.1_58	Streptomyces_phage_Abt2graduatex2_MF975638.1	MF975638.1	58	48210	48653	1	E			YP_009200174.1	YP_009200174.1 hypothetical protein AVT62_gp59 [Streptomyces phage TP1604]	False	0.948	295.0	2.506e-91		VOG18849	REFSEQ hypothetical protein; Xu	Xu	0	False
MF975638.1_59	Streptomyces_phage_Abt2graduatex2_MF975638.1	MF975638.1	59	48650	49240	1	C	K01159	crossover junction endodeoxyribonuclease RuvC [EC:3.1.21.10]	YP_009200175.1	YP_009200175.1 RuvC-like Holliday junction resolvase [Streptomyces phage TP1604]	True	0.984	409.0	6.453e-130	Crossover junction endodeoxyribonuclease RuvC [PF02075.20]	VOG00053	sp|P13004|YLYS_BPPHV Uncharacterized protein near lysin gene (Fragment); Xu	Xu	0	False
MF975638.1_60	Streptomyces_phage_Abt2graduatex2_MF975638.1	MF975638.1	60	49242	49490	1	E			YP_009200176.1	YP_009200176.1 hypothetical protein AVT62_gp61 [Streptomyces phage TP1604]	False	0.929	162.0	1.878e-46		VOG28741	REFSEQ hypothetical protein; Xu	Xu	0	False
MF975638.1_61	Streptomyces_phage_Abt2graduatex2_MF975638.1	MF975638.1	61	49612	50676	1	E			YP_009200177.1	YP_009200177.1 hypothetical protein AVT62_gp62 [Streptomyces phage TP1604]	True	0.935	696.0	4.387e-226		VOG18847	REFSEQ hypothetical protein; Xu	Xu	0	False
MF975638.1_62	Streptomyces_phage_Abt2graduatex2_MF975638.1	MF975638.1	62	50749	51114	1	E			YP_009215364.1	YP_009215364.1 hypothetical protein AVT63_gp61 [Streptomyces phage YDN12]	False	0.789	186.0	3.791e-54		VOG01356	REFSEQ hypothetical protein; Xu	Xu	0	False
MF975638.1_63	Streptomyces_phage_Abt2graduatex2_MF975638.1	MF975638.1	63	51104	51301	1	E			YP_009215365.1	YP_009215365.1 hypothetical protein AVT63_gp62 [Streptomyces phage YDN12]	False	0.923	126.0	2.617e-34		VOG18850	REFSEQ hypothetical protein; Xu	Xu	0	False
MF975638.1_64	Streptomyces_phage_Abt2graduatex2_MF975638.1	MF975638.1	64	51388	51570	1	E													0	False
MF975638.1_65	Streptomyces_phage_Abt2graduatex2_MF975638.1	MF975638.1	65	51664	52413	1	E			YP_009215368.1	YP_009215368.1 hypothetical protein AVT63_gp65 [Streptomyces phage YDN12]	False	0.518	238.0	1.718e-69		VOG28742	REFSEQ hypothetical protein; Xu	Xu	0	False	F
MF975638.1_66	Streptomyces_phage_Abt2graduatex2_MF975638.1	MF975638.1	66	52499	52651	1	E													0	False	F
MF975638.1_67	Streptomyces_phage_Abt2graduatex2_MF975638.1	MF975638.1	67	52651	52863	1	E			YP_009215370.1	YP_009215370.1 hypothetical protein AVT63_gp67 [Streptomyces phage YDN12]	False	0.706	102.0	8.413e-26					0	False	F
MF975638.1_68	Streptomyces_phage_Abt2graduatex2_MF975638.1	MF975638.1	68	53098	53433	1	E			YP_009215371.1	YP_009215371.1 hypothetical protein AVT63_gp68 [Streptomyces phage YDN12]	False	0.774	178.0	2.467e-51		VOG28744	REFSEQ hypothetical protein; Xu	Xu	0	False	F
MF975638.1_69	Streptomyces_phage_Abt2graduatex2_MF975638.1	MF975638.1	69	53470	54465	1	E			YP_009215372.1	YP_009215372.1 hypothetical protein AVT63_gp69 [Streptomyces phage YDN12]	True	0.785	538.0	8.119999999999999e-172		VOG28745	REFSEQ hypothetical protein; Xu	Xu	0	False	F
MF975638.1_70	Streptomyces_phage_Abt2graduatex2_MF975638.1	MF975638.1	70	54590	54973	1	E			YP_009200185.1	YP_009200185.1 hypothetical protein AVT62_gp70 [Streptomyces phage TP1604]	False	0.529	109.0	2.8349999999999998e-27					0	False	F
MF975638.1_71	Streptomyces_phage_Abt2graduatex2_MF975638.1	MF975638.1	71	55295	57343	1	C	K03466	DNA segregation ATPase FtsK/SpoIIIE, S-DNA-T family	YP_009200186.1	YP_009200186.1 FtsK/SpoIIIE-like protein [Streptomyces phage TP1604]	True	0.847	1194.0	0.0		VOG28746	sp|P22409|TRA_STRLI Protein Tra; Xh	Xh	0	False	F
