## Supplementary material for "Phage genome architecture and GC content: Structural genes and where to find them": Annotation data: annotations.tsv

	fasta	scaffold	gene_position	start_position	end_position	strandedness	rank	ko_id	kegg_hit	viral_id	viral_hit	viral_RBH	viral_identity	viral_bitScore	viral_eVal	peptidase_id	peptidase_family	peptidase_hit	peptidase_RBH	peptidase_bitScore	peptidase_eVal	peptidase_identity	pfam_hits	vogdb_id	vogdb_hits	vogdb_categories	heme_regulatory_motif_count	is_transposon	amg_flags
KU160496.1_1	vB_BhaS-171_KU160496.1	KU160496.1	1	226	1500	1	E			YP_009273325.1	YP_009273325.1 DNA repair exonuclease [Bacillus phage vB_BhaS-171]	True	0.984	882	2.99e-289									VOG02246	sp|O31948|YONJ_BACSU SPbeta prophage-derived uncharacterized protein YonJ; Xu	Xu	0	False	F
KU160496.1_2	vB_BhaS-171_KU160496.1	KU160496.1	2	1615	2304	1	E			YP_009273326.1	YP_009273326.1 HNH endonuclease [Bacillus phage vB_BhaS-171]	True	1.0	517	1.252e-166									VOG00117	REFSEQ HNH endonuclease; Xu	Xu	0	False	F
KU160496.1_3	vB_BhaS-171_KU160496.1	KU160496.1	3	2358	2519	1	E			YP_009273327.1	YP_009273327.1 hypothetical protein BH781_gp03 [Bacillus phage vB_BhaS-171]	False	0.907	103	1.888e-26												0	False	F
KU160496.1_4	vB_BhaS-171_KU160496.1	KU160496.1	4	2548	2877	1	E			YP_009273328.1	YP_009273328.1 HNH endonuclease [Bacillus phage vB_BhaS-171]	False	0.992	231	9.069e-70									VOG01977	REFSEQ HNH endonuclease; Xu	Xu	0	False	F
KU160496.1_5	vB_BhaS-171_KU160496.1	KU160496.1	5	2984	3292	1	E			YP_009273329.1	YP_009273329.1 terminase small subunit [Bacillus phage vB_BhaS-171]	False	0.915	198	2.183e-58									VOG04772	REFSEQ terminase small subunit; Xu	Xu	0	False	F
KU160496.1_6	vB_BhaS-171_KU160496.1	KU160496.1	6	3289	4923	1	D			YP_009273330.1	YP_009273330.1 terminase large subunit [Bacillus phage vB_BhaS-171]	True	0.971	1114	0.0								Terminase large subunit, endonuclease domain [PF20441.1]; Terminase large subunit, ATPase domain [PF03354.18]	VOG07294	sp|Q05219|VG13_BPML5 Gene 13 protein; Xu	Xu	0	False	F
KU160496.1_7	vB_BhaS-171_KU160496.1	KU160496.1	7	4939	6075	1	D			YP_009273331.1	YP_009273331.1 portal protein [Bacillus phage vB_BhaS-171]	True	0.949	755	2.921e-246								Phage portal protein [PF04860.15]	VOG00344	sp|Q6QGD5|PORTL_BPT5 Portal protein; XhXpXrXs	Xp;Xh;Xr;Xs	0	False	VF
KU160496.1_8	vB_BhaS-171_KU160496.1	KU160496.1	8	6072	6830	1	C	K01358	ATP-dependent Clp protease, protease subunit [EC:3.4.21.92]	YP_009273332.1	YP_009273332.1 head maturation protease [Bacillus phage vB_BhaS-171]	True	0.933	495	1.7389999999999999e-158	MER1071460	S49C	MER1071460 - subfamily S49C non-peptidase homologues (Planomicrobium sp. ES2) [S49.UNC]#S49C#{peptidase unit: 72-231}~source A0A098ELG6~	False	246.0	6.694e-72	0.75	Clp protease [PF00574.26]; Serine dehydrogenase proteinase [PF01972.19]	VOG07465	sp|P03711|SCAF_LAMBD Capsid assembly protease C; XhXs	Xh;Xs	0	False	VP
KU160496.1_9	vB_BhaS-171_KU160496.1	KU160496.1	9	6847	7986	1	D			YP_009273333.1	YP_009273333.1 major capsid protein [Bacillus phage vB_BhaS-171]	True	0.937	746	4.2960000000000005e-243								Phage capsid family [PF05065.16]	VOG00134	sp|O64210|CAPSD_BPMD2 Probable major capsid protein gp17; Xs	Xs	0	False	V
KU160496.1_10	vB_BhaS-171_KU160496.1	KU160496.1	10	8007	8192	1	E			YP_009273334.1	YP_009273334.1 Arc-like repressor [Bacillus phage vB_BhaS-171]	False	0.947	124	1.43e-33									VOG00484	REFSEQ Arc-like repressor; Xu	Xu	0	False
KU160496.1_11	vB_BhaS-171_KU160496.1	KU160496.1	11	8198	8500	1	E			YP_009273335.1	YP_009273335.1 hypothetical protein BH781_gp11 [Bacillus phage vB_BhaS-171]	False	0.965	205	3.554e-61									VOG04121	REFSEQ head-tail adapter protein; Xu	Xu	0	False
KU160496.1_12	vB_BhaS-171_KU160496.1	KU160496.1	12	8487	8834	1	D			YP_009273336.1	YP_009273336.1 head closure Hc1 [Bacillus phage vB_BhaS-171]	False	0.994	244	3.603e-74								Phage head-tail joining protein [PF05521.14]	VOG00080	sp|O48446|HCP16_BPSPP Head completion protein gp16; XpXrXs	Xp;Xr;Xs	0	False	V
KU160496.1_13	vB_BhaS-171_KU160496.1	KU160496.1	13	8835	9284	1	E			YP_009273337.1	YP_009273337.1 hypothetical protein BH781_gp13 [Bacillus phage vB_BhaS-171]	False	0.938	295	2.011e-91												0	False
KU160496.1_14	vB_BhaS-171_KU160496.1	KU160496.1	14	9281	9643	1	E			YP_009273338.1	YP_009273338.1 head protein [Bacillus phage vB_BhaS-171]	False	0.971	248	1.951e-75									VOG00447	sp|O48448|COMPL_BPSPP Tail completion protein gp17; Xs	Xs	0	False	V
KU160496.1_15	vB_BhaS-171_KU160496.1	KU160496.1	15	9648	10232	1	E			YP_009273339.1	YP_009273339.1 major tail protein [Bacillus phage vB_BhaS-171]	True	0.942	385	9.739e-122												0	False
KU160496.1_16	vB_BhaS-171_KU160496.1	KU160496.1	16	10319	10624	1	E			YP_009273340.1	YP_009273340.1 hypothetical protein BH781_gp16 [Bacillus phage vB_BhaS-171]	False	0.922	197	2.8520000000000002e-58									VOG01949	REFSEQ hypothetical protein; Xu	Xu	0	False
KU160496.1_17	vB_BhaS-171_KU160496.1	KU160496.1	17	10693	10932	1	E			YP_009273341.1	YP_009273341.1 hypothetical protein BH781_gp17 [Bacillus phage vB_BhaS-171]	False	0.927	156	2.559e-44												0	False
KU160496.1_18	vB_BhaS-171_KU160496.1	KU160496.1	18	10910	12994	1	D			YP_009273342.1	YP_009273342.1 tail length tape measure protein [Bacillus phage vB_BhaS-171]	True	0.929	1351	0.0								Phage-related minor tail protein [PF10145.12]	VOG04209	REFSEQ tail length tape measure protein; Xu	Xu	0	False
KU160496.1_19	vB_BhaS-171_KU160496.1	KU160496.1	19	12991	13854	1	D			YP_009273343.1	YP_009273343.1 hypothetical protein BH781_gp19 [Bacillus phage vB_BhaS-171]	True	0.994	605	5.726e-196								Phage tail protein [PF05709.14]				0	False
KU160496.1_20	vB_BhaS-171_KU160496.1	KU160496.1	20	13870	15684	1	D			YP_009273344.1	YP_009273344.1 GDSL-like lipase/acylhydrolase [Bacillus phage vB_BhaS-171]	True	0.94	1193	0.0								BppU N-terminal domain [PF10651.12]; GDSL-like Lipase/Acylhydrolase family [PF13472.9]				0	False
KU160496.1_21	vB_BhaS-171_KU160496.1	KU160496.1	21	15721	15915	1	E			YP_009273345.1	YP_009273345.1 hypothetical protein BH781_gp21 [Bacillus phage vB_BhaS-171]	False	0.971	133	8.3e-37												0	False
KU160496.1_22	vB_BhaS-171_KU160496.1	KU160496.1	22	15947	16087	1	E			YP_009273346.1	YP_009273346.1 hypothetical protein BH781_gp22 [Bacillus phage vB_BhaS-171]	False	0.942	93	2.665e-23												0	False
KU160496.1_23	vB_BhaS-171_KU160496.1	KU160496.1	23	16184	18148	1	D			YP_009273347.1	YP_009273347.1 tail spike protein [Bacillus phage vB_BhaS-171]	True	0.966	1331	0.0								Pectate lyase superfamily protein [PF12708.10]	VOG01455	REFSEQ tail protein; Xu	Xu	0	False
KU160496.1_24	vB_BhaS-171_KU160496.1	KU160496.1	24	18157	20052	1	D			YP_009273348.1	YP_009273348.1 minor head protein [Bacillus phage vB_BhaS-171]	True	0.963	1279	0.0								Prophage endopeptidase tail [PF06605.14]; Prophage endopeptidase tail N-terminal domain [PF18994.3]	VOG01294	REFSEQ tail protein; Xu	Xu	0	False
KU160496.1_25	vB_BhaS-171_KU160496.1	KU160496.1	25	20063	20260	1	E			YP_009273349.1	YP_009273349.1 hypothetical protein BH781_gp25 [Bacillus phage vB_BhaS-171]	False	0.931	129	2.075e-35												0	False
KU160496.1_26	vB_BhaS-171_KU160496.1	KU160496.1	26	20318	20635	1	E			YP_009273350.1	YP_009273350.1 hypothetical protein BH781_gp26 [Bacillus phage vB_BhaS-171]	False	0.929	207	1.758e-61												0	False
KU160496.1_27	vB_BhaS-171_KU160496.1	KU160496.1	27	20688	21002	1	E			YP_009273351.1	YP_009273351.1 hypothetical protein BH781_gp27 [Bacillus phage vB_BhaS-171]	False	0.908	199	4.954e-59									VOG29473	REFSEQ hypothetical protein; Xu	Xu	0	False
KU160496.1_28	vB_BhaS-171_KU160496.1	KU160496.1	28	21014	21280	1	D			YP_009273352.1	YP_009273352.1 holin [Bacillus phage vB_BhaS-171]	False	0.917	171	1.747e-49								Bacteriophage A118-like holin, Hol118 [PF06946.14]	VOG00408	sp|Q37975|HOLIN_BPA18 Putative antiholin; XhXp	Xp;Xh	0	False
KU160496.1_29	vB_BhaS-171_KU160496.1	KU160496.1	29	21280	22008	1	C	K01447	N-acetylmuramoyl-L-alanine amidase [EC:3.5.1.28]	YP_009273353.1	YP_009273353.1 endolysin [Bacillus phage vB_BhaS-171]	True	0.987	506	1.159e-162								N-acetylmuramoyl-L-alanine amidase [PF01510.28]	VOG04266	sp|P39800|XLYA_BACSU N-acetylmuramoyl-L-alanine amidase XlyA; Xh	Xh	0	False
KU160496.1_30	vB_BhaS-171_KU160496.1	KU160496.1	30	22016	22225	-1	D			YP_009273354.1	YP_009273354.1 helix-turn-helix domain protein [Bacillus phage vB_BhaS-171]	False	1.0	150	1.3030000000000003e-42								Helix-turn-helix domain [PF12844.10]; Bacteriophage CI repressor helix-turn-helix domain [PF07022.16]				0	False
KU160496.1_31	vB_BhaS-171_KU160496.1	KU160496.1	31	22375	22539	1	E			YP_009273355.1	YP_009273355.1 hypothetical protein BH781_gp31 [Bacillus phage vB_BhaS-171]	False	0.926	107	6.064e-28												0	False
KU160496.1_32	vB_BhaS-171_KU160496.1	KU160496.1	32	22536	22811	1	E			YP_009273356.1	YP_009273356.1 hypothetical protein BH781_gp32 [Bacillus phage vB_BhaS-171]	False	0.94	182	3.9599999999999997e-53												0	False
KU160496.1_33	vB_BhaS-171_KU160496.1	KU160496.1	33	23049	24275	1	C	K03466	DNA segregation ATPase FtsK/SpoIIIE, S-DNA-T family	YP_009273357.1	YP_009273357.1 FtsK/SpoIIIE-like protein [Bacillus phage vB_BhaS-171]	True	0.953	819	8.068e-268								FtsK/SpoIIIE family [PF01580.21]	VOG04831	REFSEQ FtsK/SpoIIIE-like protein; Xu	Xu	0	False
KU160496.1_34	vB_BhaS-171_KU160496.1	KU160496.1	34	24214	24822	1	D			YP_009273358.1	YP_009273358.1 replication initiation protein [Bacillus phage vB_BhaS-171]	True	0.942	402	3.439e-127								Replication-relaxation [PF13814.9]	VOG02254	REFSEQ replication initiation protein; Xu	Xu	0	False
KU160496.1_35	vB_BhaS-171_KU160496.1	KU160496.1	35	25161	26222	-1	C	K14059	integrase	YP_009273359.1	YP_009273359.1 integrase [Bacillus phage vB_BhaS-171]	True	0.96	715	1.13e-232								Phage integrase family [PF00589.25]; Phage integrase SAM-like domain [PF13102.9]; Phage integrase, N-terminal SAM-like domain [PF14659.9]; Arm DNA-binding domain [PF14657.9]	VOG00056	sp|P22877|INTR_SACER Integrase; XhXr	Xh;Xr	0	False	V
KU160496.1_36	vB_BhaS-171_KU160496.1	KU160496.1	36	26301	26405	-1	E			YP_009273360.1	YP_009273360.1 hypothetical protein BH781_gp36 [Bacillus phage vB_BhaS-171]	False	0.917	68	1.318e-14												0	False
KU160496.1_37	vB_BhaS-171_KU160496.1	KU160496.1	37	26546	26893	-1	D			YP_009273361.1	YP_009273361.1 transcriptional regulator [Bacillus phage vB_BhaS-171]	False	0.924	225	1.3899999999999999e-67								Helix-turn-helix domain [PF12844.10]; Helix-turn-helix [PF01381.25]; Helix-turn-helix domain [PF13560.9]; Cro/C1-type HTH DNA-binding domain [PF13443.9]				0	False
KU160496.1_38	vB_BhaS-171_KU160496.1	KU160496.1	38	27094	27276	1	C	K07729	putative transcriptional regulator	YP_009273362.1	YP_009273362.1 transcriptional regulator [Bacillus phage vB_BhaS-171]	False	0.911	117	4.084e-31								Helix-turn-helix domain [PF12844.10]; Helix-turn-helix [PF01381.25]; Helix-turn-helix domain [PF13560.9]; Cro/C1-type HTH DNA-binding domain [PF13443.9]				0	False
KU160496.1_39	vB_BhaS-171_KU160496.1	KU160496.1	39	27313	27486	1	D			YP_009273363.1	YP_009273363.1 helix-turn-helix domain protein [Bacillus phage vB_BhaS-171]	False	0.989	121	7.804999999999999e-33								Helix-turn-helix domain [PF12728.10]				0	False
KU160496.1_40	vB_BhaS-171_KU160496.1	KU160496.1	40	27530	27766	1	E			YP_009273364.1	YP_009273364.1 hypothetical protein BH781_gp40 [Bacillus phage vB_BhaS-171]	False	0.982	164	3.163e-47												0	False
KU160496.1_41	vB_BhaS-171_KU160496.1	KU160496.1	41	27808	28206	1	E			YP_009273365.1	YP_009273365.1 hypothetical protein BH781_gp41 [Bacillus phage vB_BhaS-171]	False	0.963	270	7.266e-83												0	False
KU160496.1_42	vB_BhaS-171_KU160496.1	KU160496.1	42	28190	28450	1	E			YP_009273366.1	YP_009273366.1 hypothetical protein BH781_gp42 [Bacillus phage vB_BhaS-171]	False	0.959	176	3.5549999999999995e-51												0	False
KU160496.1_43	vB_BhaS-171_KU160496.1	KU160496.1	43	28398	28574	1	E			YP_009273367.1	YP_009273367.1 hypothetical protein BH781_gp43 [Bacillus phage vB_BhaS-171]	False	0.849	104	6.861e-27												0	False
KU160496.1_44	vB_BhaS-171_KU160496.1	KU160496.1	44	28645	29175	1	E			YP_009273368.1	YP_009273368.1 hypothetical protein BH781_gp44 [Bacillus phage vB_BhaS-171]	True	0.943	351	4.726e-110									VOG04239	REFSEQ hypothetical protein; Xu	Xu	0	False
KU160496.1_45	vB_BhaS-171_KU160496.1	KU160496.1	45	29200	29457	1	E			YP_009273369.1	YP_009273369.1 hypothetical protein BH781_gp45 [Bacillus phage vB_BhaS-171]	False	0.936	169	7.328e-49												0	False
KU160496.1_46	vB_BhaS-171_KU160496.1	KU160496.1	46	29454	29774	1	E			YP_009273370.1	YP_009273370.1 hypothetical protein BH781_gp46 [Bacillus phage vB_BhaS-171]	False	0.995	225	6.534e-68												0	False
KU160496.1_47	vB_BhaS-171_KU160496.1	KU160496.1	47	29771	29995	1	E			YP_009273371.1	YP_009273371.1 hypothetical protein BH781_gp47 [Bacillus phage vB_BhaS-171]	False	1.0	160	8.413e-46												0	False
KU160496.1_48	vB_BhaS-171_KU160496.1	KU160496.1	48	30039	30236	1	E			YP_009273372.1	YP_009273372.1 hypothetical protein BH781_gp48 [Bacillus phage vB_BhaS-171]	False	0.973	136	1.305e-37												0	False
KU160496.1_49	vB_BhaS-171_KU160496.1	KU160496.1	49	30270	30830	1	E			YP_009273373.1	YP_009273373.1 hypothetical protein BH781_gp49 [Bacillus phage vB_BhaS-171]	False	0.889	346	2.4410000000000006e-108												0	False
KU160496.1_50	vB_BhaS-171_KU160496.1	KU160496.1	50	30861	31031	-1	E			YP_009273374.1	YP_009273374.1 transcriptional repressor [Bacillus phage vB_BhaS-171]	False	0.908	109	1.8899999999999999e-28									VOG04561	REFSEQ transcriptional repressor; Xu	Xu	0	False
KU160496.1_51	vB_BhaS-171_KU160496.1	KU160496.1	51	31244	31390	1	E			YP_009273375.1	YP_009273375.1 transcriptional repressor [Bacillus phage vB_BhaS-171]	False	0.906	93	2.96e-23									VOG04561	REFSEQ transcriptional repressor; Xu	Xu	0	False
KU160496.1_52	vB_BhaS-171_KU160496.1	KU160496.1	52	31487	32212	1	E			YP_009273376.1	YP_009273376.1 DnaD-like helicase loader [Bacillus phage vB_BhaS-171]	True	0.989	505	2.0770000000000003e-162									VOG00119	REFSEQ replication initiation protein; Xu	Xu	0	False
KU160496.1_53	vB_BhaS-171_KU160496.1	KU160496.1	53	32213	33487	1	C	K02314	replicative DNA helicase [EC:5.6.2.3]	YP_009273377.1	YP_009273377.1 DnaB-like replicative helicase [Bacillus phage vB_BhaS-171]	True	0.942	840	1.306e-274								DnaB-like helicase C terminal domain [PF03796.18]; DnaB-like helicase N terminal domain [PF00772.24]	VOG00297	sp|Q8X5V3|DNAB_ECO57 Replicative DNA helicase; XhXr	Xh;Xr	0	False	V
KU160496.1_54	vB_BhaS-171_KU160496.1	KU160496.1	54	33487	33684	1	E			YP_009273378.1	YP_009273378.1 hypothetical protein BH781_gp54 [Bacillus phage vB_BhaS-171]	False	0.949	132	2.259e-36									VOG29474	REFSEQ hypothetical protein; Xu	Xu	0	False
KU160496.1_55	vB_BhaS-171_KU160496.1	KU160496.1	55	33681	33923	1	D			YP_009273379.1	YP_009273379.1 nucleotide kinase [Bacillus phage vB_BhaS-171]	False	0.984	168	1.076e-48								Protein of unknwon function (DUF3310) [PF11753.11]	VOG00396	sp|P07719|V17_BPT3 Gene 1.7 protein; Xh	Xh	0	False
KU160496.1_56	vB_BhaS-171_KU160496.1	KU160496.1	56	33920	34249	1	E			YP_009273380.1	YP_009273380.1 hypothetical protein BH781_gp56 [Bacillus phage vB_BhaS-171]	False	0.905	208	6.033e-62												0	False	F
KU160496.1_57	vB_BhaS-171_KU160496.1	KU160496.1	57	34249	34764	1	E			YP_009273381.1	YP_009273381.1 HNH endonuclease [Bacillus phage vB_BhaS-171]	True	0.992	361	1.395e-113									VOG01372	REFSEQ hypothetical protein; Xu	Xu	0	False	F
KU160496.1_58	vB_BhaS-171_KU160496.1	KU160496.1	58	34787	34948	1	E			YP_009273391.1	YP_009273391.1 hypothetical protein BH781_gp67 [Bacillus phage vB_BhaS-171]	False	0.983	112	9.325e-30									VOG02304	REFSEQ hypothetical protein; Xu	Xu	0	False	F
KU160496.1_59	vB_BhaS-171_KU160496.1	KU160496.1	59	34980	35132	1	E			YP_009273383.1	YP_009273383.1 hypothetical protein BH781_gp59 [Bacillus phage vB_BhaS-171]	False	0.918	98	5.301000000000001e-25												0	False	F
KU160496.1_60	vB_BhaS-171_KU160496.1	KU160496.1	60	35353	36162	1	C	K00558	DNA (cytosine-5)-methyltransferase 1 [EC:2.1.1.37]	YP_009273384.1	YP_009273384.1 DNA methyltransferase [Bacillus phage vB_BhaS-171]	True	1.0	576	3.309e-186								C-5 cytosine-specific DNA methylase [PF00145.20]	VOG00281	sp|P34877|MTSA_LACLC Type II methyltransferase M1.ScrFI; XhXp	Xp;Xh	0	False	MF
KU160496.1_61	vB_BhaS-171_KU160496.1	KU160496.1	61	36159	36563	1	C	K03111	single-strand DNA-binding protein	YP_009273385.1	YP_009273385.1 single strand DNA binding protein [Bacillus phage vB_BhaS-171]	False	0.979	279	5.61e-86								Single-strand binding protein family [PF00436.28]	VOG00906	sp|O21902|SSB_BPLSK SSB protein; Xh	Xh	0	False	F
KU160496.1_62	vB_BhaS-171_KU160496.1	KU160496.1	62	36816	37142	1	D			YP_009273386.1	YP_009273386.1 MazG-like pyrophosphatase [Bacillus phage vB_BhaS-171]	False	0.96	220	3.196e-66								MazG nucleotide pyrophosphohydrolase domain [PF03819.20]				0	False	F
KU160496.1_63	vB_BhaS-171_KU160496.1	KU160496.1	63	37111	37677	1	D			YP_009273387.1	YP_009273387.1 Holliday junction resolvase [Bacillus phage vB_BhaS-171]	True	0.946	376	1.95e-118								Protein of unknown function (DUF1064) [PF06356.14]	VOG02388	REFSEQ hypothetical protein; Xu	Xu	0	False	F
KU160496.1_64	vB_BhaS-171_KU160496.1	KU160496.1	64	37670	37804	1	E			YP_009273388.1	YP_009273388.1 hypothetical protein BH781_gp64 [Bacillus phage vB_BhaS-171]	False	0.961	91	1.173e-22												0	False	F
KU160496.1_65	vB_BhaS-171_KU160496.1	KU160496.1	65	37801	38229	1	E			YP_009273389.1	YP_009273389.1 hypothetical protein BH781_gp65 [Bacillus phage vB_BhaS-171]	False	0.956	287	7.937e-89									VOG29475	REFSEQ hypothetical protein; Xu	Xu	0	False	F
KU160496.1_66	vB_BhaS-171_KU160496.1	KU160496.1	66	38230	38646	1	E			YP_009273390.1	YP_009273390.1 hypothetical protein BH781_gp66 [Bacillus phage vB_BhaS-171]	False	0.943	275	1.167e-84									VOG00246	sp|Q03182|RINA_BPPHA Transcriptional activator rinA; Xu	Xu	0	False	F
KU160496.1_67	vB_BhaS-171_KU160496.1	KU160496.1	67	38675	38836	1	E			YP_009273391.1	YP_009273391.1 hypothetical protein BH781_gp67 [Bacillus phage vB_BhaS-171]	False	0.983	112	9.325e-30									VOG02304	REFSEQ hypothetical protein; Xu	Xu	0	False	F
