## Supplementary material for "Phage genome architecture and GC content: Structural genes and where to find them": Annotation data: annotations.tsv

	fasta	scaffold	gene_position	start_position	end_position	strandedness	rank	ko_id	kegg_hit	viral_id	viral_hit	viral_RBH	viral_identity	viral_bitScore	viral_eVal	peptidase_id	peptidase_family	peptidase_hit	peptidase_RBH	peptidase_bitScore	peptidase_eVal	peptidase_identity	pfam_hits	vogdb_id	vogdb_hits	vogdb_categories	heme_regulatory_motif_count	is_transposon	amg_flags
KU160495.1_1	vB_EauS-123_KU160495.1	KU160495.1	1	53	262	1	D																Helix-turn-helix [PF01381.25]; Helix-turn-helix domain [PF12844.10]; Helix-turn-helix domain [PF13560.9]				0	False	F
KU160495.1_2	vB_EauS-123_KU160495.1	KU160495.1	2	294	434	1	E																				0	False	F
KU160495.1_3	vB_EauS-123_KU160495.1	KU160495.1	3	435	1298	1	D			YP_240129.1	YP_240129.1 replication initiation protein [Staphylococcus phage 37]	False	0.369	96.0	2.588e-20								Replication initiation and membrane attachment [PF07261.14]				0	False	F
KU160495.1_4	vB_EauS-123_KU160495.1	KU160495.1	4	1318	2115	1	C	K02315	DNA replication protein DnaC	YP_002939692.1	YP_002939692.1 DnaC-like helicase loader [Staphylococcus phage phiPVL-CN125]	False	0.356	145.0	2.063e-37								IstB-like ATP binding protein [PF01695.20]; Bacterial dnaA protein [PF00308.21]	VOG02675	sp|P0AEF0|DNAC_ECOLI DNA replication protein DnaC; XhXr	Xr;Xh	0	False	VF
KU160495.1_5	vB_EauS-123_KU160495.1	KU160495.1	5	2129	2386	1	E																				0	False	F
KU160495.1_6	vB_EauS-123_KU160495.1	KU160495.1	6	2383	2607	1	E																				0	False	F
KU160495.1_7	vB_EauS-123_KU160495.1	KU160495.1	7	2604	2768	1	E																				0	False	F
KU160495.1_8	vB_EauS-123_KU160495.1	KU160495.1	8	2868	3524	1	D			YP_002333595.1	YP_002333595.1 Rha-like transcriptional regulator [Bacillus phage TP21-L]	False	0.393	142.0	6.621e-37								Phage regulatory protein Rha (Phage_pRha) [PF09669.13]; ORF6C domain [PF10552.12]	VOG00448	sp|O34449|YOQD_BACSU SPbeta prophage-derived putative antirepressor protein YoqD; Xu	Xu	0	False	F
KU160495.1_9	vB_EauS-123_KU160495.1	KU160495.1	9	3533	3745	1	E																	VOG16376	REFSEQ host nuclease inhibitor; Xu	Xu	0	False	F
KU160495.1_10	vB_EauS-123_KU160495.1	KU160495.1	10	3768	4019	1	E																				0	False	F
KU160495.1_11	vB_EauS-123_KU160495.1	KU160495.1	11	4016	4582	1	E																				0	False	F
KU160495.1_12	vB_EauS-123_KU160495.1	KU160495.1	12	4579	4995	1	C	K01160	crossover junction endodeoxyribonuclease RusA [EC:3.1.21.10]	YP_008240340.1	YP_008240340.1 RusA-like Holliday junction resolvase [Thermus phage phi OH2]	False	0.408	98.0	3.068e-23								Endodeoxyribonuclease RusA [PF05866.14]				0	False	F
KU160495.1_13	vB_EauS-123_KU160495.1	KU160495.1	13	5128	5349	1	E																				0	False
KU160495.1_14	vB_EauS-123_KU160495.1	KU160495.1	14	5354	5536	1	D																Helix-turn-helix domain [PF20038.2]				0	False
KU160495.1_15	vB_EauS-123_KU160495.1	KU160495.1	15	5533	5748	1	E																				0	False
KU160495.1_16	vB_EauS-123_KU160495.1	KU160495.1	16	5745	5948	1	E																				0	False
KU160495.1_17	vB_EauS-123_KU160495.1	KU160495.1	17	5967	6074	1	E																				0	False
KU160495.1_18	vB_EauS-123_KU160495.1	KU160495.1	18	6166	6276	1	E																				0	False
KU160495.1_19	vB_EauS-123_KU160495.1	KU160495.1	19	6273	6503	1	E																				0	False
KU160495.1_20	vB_EauS-123_KU160495.1	KU160495.1	20	6500	7048	1	D			YP_009196910.1	YP_009196910.1 nucleoside triphosphate pyrophosphohydrolase [Bacillus phage Stills]	False	0.306	82.0	5.64e-17								dUTPase [PF08761.14]	VOG04716	sp|P39262|VG56_BPT4 dCTP pyrophosphatase; Xu	Xu	0	False
KU160495.1_21	vB_EauS-123_KU160495.1	KU160495.1	21	7051	7278	1	E																				0	False
KU160495.1_22	vB_EauS-123_KU160495.1	KU160495.1	22	7275	7466	1	E																				0	False
KU160495.1_23	vB_EauS-123_KU160495.1	KU160495.1	23	7456	7767	1	E																				0	False
KU160495.1_24	vB_EauS-123_KU160495.1	KU160495.1	24	7760	8125	1	E																				0	False
KU160495.1_25	vB_EauS-123_KU160495.1	KU160495.1	25	8179	8454	1	E																				0	False
KU160495.1_26	vB_EauS-123_KU160495.1	KU160495.1	26	8474	8722	1	E																				0	False
KU160495.1_27	vB_EauS-123_KU160495.1	KU160495.1	27	8749	8946	1	E																				0	False
KU160495.1_28	vB_EauS-123_KU160495.1	KU160495.1	28	8964	9068	1	E																				0	False
KU160495.1_29	vB_EauS-123_KU160495.1	KU160495.1	29	9061	9234	1	E																				0	False
KU160495.1_30	vB_EauS-123_KU160495.1	KU160495.1	30	9231	9413	1	E																				0	False
KU160495.1_31	vB_EauS-123_KU160495.1	KU160495.1	31	9400	9795	1	E																				0	False
KU160495.1_32	vB_EauS-123_KU160495.1	KU160495.1	32	9800	10225	1	E																				0	False
KU160495.1_33	vB_EauS-123_KU160495.1	KU160495.1	33	10353	10565	1	E																				0	False
KU160495.1_34	vB_EauS-123_KU160495.1	KU160495.1	34	10994	11335	1	D			YP_764472.1	YP_764472.1 terminase small subunit [Geobacillus phage GBSV1]	False	0.412	80.0	3.046e-17								Phage terminase, small subunit [PF05119.15]				0	False
KU160495.1_35	vB_EauS-123_KU160495.1	KU160495.1	35	11344	13065	1	D			YP_001425601.1	YP_001425601.1 terminase large subunit [Bacillus phage 1]	True	0.777	903.0	1.136e-293								Terminase large subunit, endonuclease domain [PF20441.1]; Terminase large subunit, ATPase domain [PF03354.18]	VOG07294	sp|Q05219|VG13_BPML5 Gene 13 protein; Xu	Xu	0	False
KU160495.1_36	vB_EauS-123_KU160495.1	KU160495.1	36	13090	14265	1	D			YP_001425602.1	YP_001425602.1 portal protein [Bacillus phage 1]	True	0.669	525.0	2.814e-166								Phage portal protein [PF04860.15]	VOG00344	sp|Q6QGD5|PORTL_BPT5 Portal protein; XhXpXrXs	Xs;Xr;Xh;Xp	0	False	V
KU160495.1_37	vB_EauS-123_KU160495.1	KU160495.1	37	14262	14837	1	C	K06904	uncharacterized protein	YP_010579120.1	YP_010579120.1 head maturation protease [Bacillus phage 1]	False	0.594	213.0	5.967e-62	MER0152664	S78	MER0152664 - family S78 unassigned peptidases (Brevibacillus brevis) [S78.UPW]#S78#{peptidase unit: 13-168}~source YP_002772397~	False	199.0	9.285000000000001e-57	0.646	Caudovirus prohead serine protease [PF04586.20]				0	False	P
KU160495.1_38	vB_EauS-123_KU160495.1	KU160495.1	38	14828	16114	1	D			YP_764476.1	YP_764476.1 major head protein [Geobacillus phage GBSV1]	False	0.391	283.0	3.661e-82								Phage capsid family [PF05065.16]	VOG00134	sp|O64210|CAPSD_BPMD2 Probable major capsid protein gp17; Xs	Xs	0	False	V
KU160495.1_39	vB_EauS-123_KU160495.1	KU160495.1	39	16156	16329	1	E			YP_764477.1	YP_764477.1 Arc-like repressor [Geobacillus phage GBSV1]	False	0.634	74.0	2.725e-16									VOG00484	REFSEQ Arc-like repressor; Xu	Xu	0	False
KU160495.1_40	vB_EauS-123_KU160495.1	KU160495.1	40	16322	16633	1	E			YP_764478.1	YP_764478.1 hypothetical protein GPGV1_gp22 [Geobacillus phage GBSV1]	False	0.586	102.0	2.92e-25									VOG17969	REFSEQ hypothetical protein; Xu	Xu	0	False
KU160495.1_41	vB_EauS-123_KU160495.1	KU160495.1	41	16626	16934	1	E			YP_764479.1	YP_764479.1 head-tail adaptor [Geobacillus phage GBSV1]	False	0.571	113.0	3.955e-29									VOG17970	REFSEQ head-tail adaptor; Xu	Xu	0	False
KU160495.1_42	vB_EauS-123_KU160495.1	KU160495.1	42	16927	17289	1	E			YP_009324857.1	YP_009324857.1 HK97 gp10 family protein [Streptococcus phage phiARI0131-2]	False	0.497	107.0	1.9130000000000003e-26									VOG00206	REFSEQ hypothetical protein; Xu	Xu	0	False
KU160495.1_43	vB_EauS-123_KU160495.1	KU160495.1	43	17286	17600	1	E			YP_010742656.1	YP_010742656.1 hypothetical protein P9652_gp52 [Bacillus phage vB_BanS_Athena]	False	0.566	121.0	1.062e-31									VOG02216	REFSEQ hypothetical protein; Xu	Xu	0	False
KU160495.1_44	vB_EauS-123_KU160495.1	KU160495.1	44	17602	18171	1	D			YP_010742657.1	YP_010742657.1 putative tail protein [Bacillus phage vB_BanS_Athena]	False	0.595	219.0	3.533e-64								Phage tail tube protein [PF06488.14]	VOG01008	sp|O48449|TUBE_BPSPP Tail tube protein gp17.1*; XpXrXs	Xr;Xp;Xs	0	False	V
KU160495.1_45	vB_EauS-123_KU160495.1	KU160495.1	45	18175	18522	1	E			YP_764483.1	YP_764483.1 hypothetical protein GPGV1_gp27 [Geobacillus phage GBSV1]	False	0.592	134.0	3.766e-36									VOG17971	REFSEQ hypothetical protein; Xu	Xu	0	False
KU160495.1_46	vB_EauS-123_KU160495.1	KU160495.1	46	18760	21024	1	D			YP_001285821.1	YP_001285821.1 tail length tape measure protein [Geobacillus virus E2]	False	0.296	276.0	9.896e-76								Phage-related minor tail protein [PF10145.12]	VOG02517	REFSEQ tail length tape measure protein; Xu	Xu	0	False
KU160495.1_47	vB_EauS-123_KU160495.1	KU160495.1	47	21021	21845	1	D			YP_001285822.1	YP_001285822.1 tail family protein [Geobacillus virus E2]	False	0.448	218.0	3.074e-62								Phage tail protein [PF05709.14]	VOG02668	REFSEQ tail protein; Xu	Xu	0	False
KU160495.1_48	vB_EauS-123_KU160495.1	KU160495.1	48	21858	23819	1	D			YP_010742687.1	YP_010742687.1 tail end and central needle protein [Bacillus phage 0105phi7-2]	False	0.424	342.0	6.322e-99								Prophage endopeptidase tail [PF06605.14]; Prophage endopeptidase tail N-terminal domain [PF18994.3]	VOG00547	REFSEQ minor tail protein; Xu	Xu	0	False
KU160495.1_49	vB_EauS-123_KU160495.1	KU160495.1	49	23838	25964	1	E			YP_009837541.1	YP_009837541.1 tail fiber [Anoxybacillus phage A403]	False	0.358	80.0	4.502e-14												0	False	F
KU160495.1_50	vB_EauS-123_KU160495.1	KU160495.1	50	26262	26654	1	E																				0	False	F
KU160495.1_51	vB_EauS-123_KU160495.1	KU160495.1	51	26667	27437	1	C	K01448	N-acetylmuramoyl-L-alanine amidase [EC:3.5.1.28]	YP_009015333.1	YP_009015333.1 endolysin [Bacillus phage G]	False	0.409	204.0	8.878000000000001e-58								N-acetylmuramoyl-L-alanine amidase [PF01520.21]				0	False	F
KU160495.1_52	vB_EauS-123_KU160495.1	KU160495.1	52	27439	27684	1	D																SPP1 phage holin [PF04688.16]	VOG02679	sp|P36549|YAF2_BACLI Uncharacterized 9.7 kDa protein in cwlL 5'region; Xu	Xu	0	False	F
KU160495.1_53	vB_EauS-123_KU160495.1	KU160495.1	53	28502	30049	-1	C	K06400	site-specific DNA recombinase	YP_009215065.1	YP_009215065.1 integrase [Brevibacillus phage Osiris]	False	0.332	272.0	3.7200000000000004e-77								Recombinase [PF07508.16]; Resolvase, N terminal domain [PF00239.24]; Recombinase zinc beta ribbon domain [PF13408.9]	VOG00303	sp|P03014|PINE_ECOLI Serine recombinase PinE; Xr	Xr	0	False	VF
KU160495.1_54	vB_EauS-123_KU160495.1	KU160495.1	54	30049	30465	-1	E																				0	False	F
KU160495.1_55	vB_EauS-123_KU160495.1	KU160495.1	55	30482	30844	-1	D			YP_009197552.1	YP_009197552.1 helix-turn-helix domain-containing protein [Lactobacillus phage iLp84]	False	0.371	71.0	5.731e-14								Helix-turn-helix domain [PF12844.10]; Helix-turn-helix [PF01381.25]				0	False	F
