## Supplementary material for "Phage genome architecture and GC content: Structural genes and where to find them": Annotation data: annotations.tsv

	fasta	scaffold	gene_position	start_position	end_position	strandedness	rank	ko_id	kegg_hit	viral_id	viral_hit	viral_RBH	viral_identity	viral_bitScore	viral_eVal	peptidase_id	peptidase_family	peptidase_hit	peptidase_RBH	peptidase_identity	peptidase_bitScore	peptidase_eVal	pfam_hits	vogdb_id	vogdb_hits	vogdb_categories	heme_regulatory_motif_count	is_transposon	amg_flags
OQ832096.1_1	vB_HmeY_H4907_OQ832096.1	OQ832096.1	1	124	213	1	E																				0	False	F
OQ832096.1_2	vB_HmeY_H4907_OQ832096.1	OQ832096.1	2	306	647	1	E																				0	False	F
OQ832096.1_3	vB_HmeY_H4907_OQ832096.1	OQ832096.1	3	967	1260	-1	E																				0	False	F
OQ832096.1_4	vB_HmeY_H4907_OQ832096.1	OQ832096.1	4	1505	1930	-1	E																				0	False	F
OQ832096.1_5	vB_HmeY_H4907_OQ832096.1	OQ832096.1	5	1927	2244	-1	E																	VOG12305	REFSEQ hypothetical protein; Xu	Xu	0	False	F
OQ832096.1_6	vB_HmeY_H4907_OQ832096.1	OQ832096.1	6	2257	3243	-1	E			YP_009289255.1	YP_009289255.1 tail fiber protein [Pseudomonas phage MD8]	False	0.282	85.0	1.285e-16									VOG01313	REFSEQ tail fiber protein; Xu	Xu	0	False	F
OQ832096.1_7	vB_HmeY_H4907_OQ832096.1	OQ832096.1	7	3240	3599	-1	E																				0	False	F
OQ832096.1_8	vB_HmeY_H4907_OQ832096.1	OQ832096.1	8	3586	3954	-1	E																				0	False	F
OQ832096.1_9	vB_HmeY_H4907_OQ832096.1	OQ832096.1	9	3954	9233	-1	D			YP_009796570.1	YP_009796570.1 tail protein [Pseudomonas phage PMBT3]	True	0.492	885.0	5.7619999999999986e-269								Putative phage tail protein [PF13550.9]; Domain of unknown function (DUF1983) [PF09327.14]	VOG00575	sp|Q6QGE9|BPPB3_BPT5 Baseplate hub protein pb3; XhXs	Xh;Xs	0	False	VF
OQ832096.1_10	vB_HmeY_H4907_OQ832096.1	OQ832096.1	10	9230	9826	-1	D			YP_009796569.1	YP_009796569.1 tail protein [Pseudomonas phage PMBT3]	False	0.394	135.0	8.824e-35								Bacteriophage lambda tail assembly protein I [PF06805.15]	VOG02683	sp|O64334|TIPI_BPN15 Tail tip assembly protein I; XhXs	Xh;Xs	0	False	V
OQ832096.1_11	vB_HmeY_H4907_OQ832096.1	OQ832096.1	11	9823	10590	-1	D			YP_009796568.1	YP_009796568.1 minor tail protein [Pseudomonas phage PMBT3]	False	0.543	252.0	1.96e-74	MER0164425	C40	MER0164425 - family C40 unassigned peptidases (Ralstonia solanacearum) [C40.UPW]#C40#{peptidase unit: 65-158}~source YP_002254503~	False	0.582	108.0	1.228e-24	Prokaryotic homologs of the JAB domain [PF14464.9]; NlpC/P60 family [PF00877.22]				0	False	P
OQ832096.1_12	vB_HmeY_H4907_OQ832096.1	OQ832096.1	12	10646	10879	1	E																				0	False
OQ832096.1_13	vB_HmeY_H4907_OQ832096.1	OQ832096.1	13	10860	11105	-1	E																				0	False
OQ832096.1_14	vB_HmeY_H4907_OQ832096.1	OQ832096.1	14	11114	11815	-1	D			YP_009796567.1	YP_009796567.1 minor tail protein [Pseudomonas phage PMBT3]	False	0.592	267.0	9.275e-80								Phage minor tail protein L [PF05100.15]	VOG00504	sp|O64332|TIPL_BPN15 Tail tip protein L; XhXpXrXs	Xr;Xh;Xp;Xs	0	False	V
OQ832096.1_15	vB_HmeY_H4907_OQ832096.1	OQ832096.1	15	11812	12210	-1	D			YP_009796566.1	YP_009796566.1 minor tail protein [Pseudomonas phage PMBT3]	False	0.345	67.0	2.079e-12								Phage minor tail protein [PF05939.16]	VOG02471	sp|P03737|TIPM_LAMBD Tail tip protein M; XhXpXrXs	Xr;Xh;Xp;Xs	0	False	V
OQ832096.1_16	vB_HmeY_H4907_OQ832096.1	OQ832096.1	16	12167	15490	-1	D			YP_010773207.1	YP_010773207.1 hypothetical protein QIT82_gp01 [Pseudomonas phage psageK9]	False	0.233	320.0	8.484e-88								Tape measure protein [PF20155.2]; Lambda phage tail tape-measure protein (Tape_meas_lam_C) [PF09718.13]	VOG28676	REFSEQ putative tape measure protein; Xu	Xu	0	False
OQ832096.1_17	vB_HmeY_H4907_OQ832096.1	OQ832096.1	17	15546	15884	-1	E																				0	False
OQ832096.1_18	vB_HmeY_H4907_OQ832096.1	OQ832096.1	18	16118	16408	-1	D			YP_004934119.1	YP_004934119.1 tail protein [Escherichia phage HK75]	False	0.512	91.0	2.068e-21								Protein of unknown function (DUF4035) [PF13227.9]	VOG11936	REFSEQ tail protein; Xu	Xu	0	False
OQ832096.1_19	vB_HmeY_H4907_OQ832096.1	OQ832096.1	19	16435	16863	-1	D			NP_945042.1	NP_945042.1 tail protein [Burkholderia phage phi1026b]	False	0.356	85.0	1.163e-18								Phage tail assembly chaperone [PF06222.14]	VOG04743	REFSEQ tail protein; Xu	Xu	0	False
OQ832096.1_20	vB_HmeY_H4907_OQ832096.1	OQ832096.1	20	16867	17340	-1	D			YP_007112427.1	YP_007112427.1 tail protein [Enterobacterial phage mEp390]	False	0.414	108.0	4.677e-26								Lambda phage tail tube protein, TTP [PF16461.8]				0	False
OQ832096.1_21	vB_HmeY_H4907_OQ832096.1	OQ832096.1	21	17396	17725	-1	E			YP_004934116.1	YP_004934116.1 tail terminator [Escherichia phage HK75]	False	0.355	66.0	1.642e-12												0	False
OQ832096.1_22	vB_HmeY_H4907_OQ832096.1	OQ832096.1	22	17722	18141	-1	D			YP_007112425.1	YP_007112425.1 HK97 gp10 family protein [Enterobacterial phage mEp390]	False	0.484	135.0	5.8460000000000004e-36								Bacteriophage HK97-gp10, putative tail-component [PF04883.15]	VOG00130	REFSEQ tail completion or Neck1 protein; Xu	Xu	0	False
OQ832096.1_23	vB_HmeY_H4907_OQ832096.1	OQ832096.1	23	18138	18458	-1	D			YP_007111585.1	YP_007111585.1 head closure Hc1 [Enterobacteria phage mEp235]	False	0.398	76.0	3.913e-16								Phage head-tail joining protein [PF05521.14]	VOG00080	sp|O48446|HCP16_BPSPP Head completion protein gp16; XpXrXs	Xr;Xp;Xs	0	False	V
OQ832096.1_24	vB_HmeY_H4907_OQ832096.1	OQ832096.1	24	18455	18985	-1	D																Phage gp6-like head-tail connector protein [PF05135.16]	VOG00412	sp|Q6QGD9|HCP_BPT5 Head completion protein; XhXs	Xh;Xs	0	False	V
OQ832096.1_25	vB_HmeY_H4907_OQ832096.1	OQ832096.1	25	18982	19362	-1	E																				0	False
OQ832096.1_26	vB_HmeY_H4907_OQ832096.1	OQ832096.1	26	19425	20672	-1	D			YP_003090181.1	YP_003090181.1 major head protein [Burkholderia phage KS9]	False	0.453	332.0	4.806e-99								Phage capsid family [PF05065.16]	VOG00134	sp|O64210|CAPSD_BPMD2 Probable major capsid protein gp17; Xs	Xs	0	False	V
OQ832096.1_27	vB_HmeY_H4907_OQ832096.1	OQ832096.1	27	20738	21448	-1	C	K01358	ATP-dependent Clp protease, protease subunit [EC:3.4.21.92]	YP_003090180.1	YP_003090180.1 head maturation protease [Burkholderia phage KS9]	False	0.509	185.0	1.4019999999999998e-51	MER1013484	S14	MER1013484 - family S14 non-peptidase homologues () [S14.UNW]#S14#{peptidase unit: 56-190}~source A0A086D7Q0~	False	0.775	209.0	1.248e-59	Clp protease [PF00574.26]; Serine dehydrogenase proteinase [PF01972.19]	VOG07465	sp|P03711|SCAF_LAMBD Capsid assembly protease C; XhXs	Xh;Xs	0	False	VP
OQ832096.1_28	vB_HmeY_H4907_OQ832096.1	OQ832096.1	28	21435	22712	-1	D			NP_945033.1	NP_945033.1 portal protein [Burkholderia phage phi1026b]	False	0.355	209.0	5.003e-57								Phage portal protein [PF04860.15]	VOG00344	sp|Q6QGD5|PORTL_BPT5 Portal protein; XhXpXrXs	Xr;Xh;Xp;Xs	0	False	V
OQ832096.1_29	vB_HmeY_H4907_OQ832096.1	OQ832096.1	29	22724	24445	-1	D			YP_009593480.1	YP_009593480.1 terminase large subunit [Paracoccus phage Shpa]	True	0.465	479.0	5.968e-147								Terminase large subunit, endonuclease domain [PF20441.1]; Terminase large subunit, ATPase domain [PF03354.18]	VOG07294	sp|Q05219|VG13_BPML5 Gene 13 protein; Xu	Xu	0	False
OQ832096.1_30	vB_HmeY_H4907_OQ832096.1	OQ832096.1	30	24408	24923	-1	D			YP_010654942.1	YP_010654942.1 terminase small subunit [Gordonia phage Mcklovin]	False	0.324	74.0	2.003e-14								Phage terminase, small subunit [PF05119.15]	VOG00738	REFSEQ terminase small subunit; Xu	Xu	0	False
OQ832096.1_31	vB_HmeY_H4907_OQ832096.1	OQ832096.1	31	25139	25459	-1	C	K07451	5-methylcytosine-specific restriction enzyme A [EC:3.1.21.-]	YP_002284412.1	YP_002284412.1 HNH endonuclease [Pseudomonas phage PAJU2]	False	0.692	136.0	9.619e-37								HNH endonuclease [PF01844.26]				1	False
OQ832096.1_32	vB_HmeY_H4907_OQ832096.1	OQ832096.1	32	25595	26026	-1	E																				0	False
OQ832096.1_33	vB_HmeY_H4907_OQ832096.1	OQ832096.1	33	26023	26346	-1	D			YP_001293404.1	YP_001293404.1 holin/anti-holin [Pseudomonas phage F10]	False	0.476	87.0	5.813000000000001e-20								Phage holin family (Lysis protein S) [PF05106.15]	VOG01262	sp|P09962|HOLIN_BPP22 Antiholin; XhXp	Xh;Xp	0	False
OQ832096.1_34	vB_HmeY_H4907_OQ832096.1	OQ832096.1	34	26372	26950	-1	E			YP_010742906.1	YP_010742906.1 N-acetylmuramoyl-L-alanine amidase [Xanthomonas phage Langgrundblatt2]	False	0.463	148.0	2.219e-39												0	False
OQ832096.1_35	vB_HmeY_H4907_OQ832096.1	OQ832096.1	35	27210	27587	-1	E																				0	False
OQ832096.1_36	vB_HmeY_H4907_OQ832096.1	OQ832096.1	36	27709	27825	1	E																				0	False
OQ832096.1_37	vB_HmeY_H4907_OQ832096.1	OQ832096.1	37	27833	29296	-1	D			YP_002321451.1	YP_002321451.1 DNA primase [Stenotrophomonas phage S1]	False	0.36	243.0	9.609e-68								Family of unknown function (DUF5906) [PF19263.2]	VOG01537	REFSEQ DNA primase; Xu	Xu	0	False
OQ832096.1_38	vB_HmeY_H4907_OQ832096.1	OQ832096.1	38	29296	30324	-1	D			YP_009284318.1	YP_009284318.1 DNA primase [Enterobacter phage Arya]	False	0.298	151.0	2.067e-38								Toprim domain [PF13362.9]; Primase C terminal 2 (PriCT-2) [PF08707.14]				0	False
OQ832096.1_39	vB_HmeY_H4907_OQ832096.1	OQ832096.1	39	30324	30524	-1	D																Prokaryotic dksA/traR C4-type zinc finger [PF01258.20]				0	False
OQ832096.1_40	vB_HmeY_H4907_OQ832096.1	OQ832096.1	40	30517	31026	-1	D																Phage regulatory protein CII (CP76) [PF06892.14]	VOG01498	sp|P21316|YR7B_ECOLX Protein ORFb in retron Ec67; Xu	Xu	0	False
OQ832096.1_41	vB_HmeY_H4907_OQ832096.1	OQ832096.1	41	31214	31417	-1	D																Cro [PF09048.13]				0	False
OQ832096.1_42	vB_HmeY_H4907_OQ832096.1	OQ832096.1	42	31529	32266	1	D			YP_002284393.1	YP_002284393.1 transcriptional repressor [Pseudomonas phage PAJU2]	False	0.274	83.0	2.26e-16	MER1042547	S24	MER1042547 - family S24 unassigned peptidases (Pseudomonas fluorescens) [S24.UPW]#S24#{peptidase unit: 125-207}~source A0A0D0TTM7~	False	0.552	90.0	1.275e-18	Peptidase S24-like [PF00717.26]				0	False	P
OQ832096.1_43	vB_HmeY_H4907_OQ832096.1	OQ832096.1	43	32373	32564	1	E																				0	False
OQ832096.1_44	vB_HmeY_H4907_OQ832096.1	OQ832096.1	44	32561	32821	1	E																				0	False
OQ832096.1_45	vB_HmeY_H4907_OQ832096.1	OQ832096.1	45	32818	33144	1	E																				0	False
OQ832096.1_46	vB_HmeY_H4907_OQ832096.1	OQ832096.1	46	33141	33461	1	D																Phage antirepressor protein KilAC domain [PF03374.17]				0	False
OQ832096.1_47	vB_HmeY_H4907_OQ832096.1	OQ832096.1	47	33544	33903	1	E			YP_007518366.1	YP_007518366.1 hypothetical protein I904_gp24 [Vibrio phage VvAW1]	False	0.475	98.0	2.623e-23									VOG01947	sp|P76512|YFDP_ECOLI Uncharacterized protein YfdP; Xu	Xu	0	False
OQ832096.1_48	vB_HmeY_H4907_OQ832096.1	OQ832096.1	48	33961	34764	1	D			NP_599063.1	NP_599063.1 YfdQ family protein [Enterobacteria phage SfV]	False	0.401	188.0	6.995e-52								Uncharacterized conserved protein (DUF2303) [PF10065.12]	VOG09480	sp|P76513|YFDQ_ECOLI Uncharacterized protein YfdQ; Xu	Xu	0	False
OQ832096.1_49	vB_HmeY_H4907_OQ832096.1	OQ832096.1	49	34836	35483	1	E			YP_010765892.1	YP_010765892.1 hypothetical protein QGM58_gp04 [Pseudomonas phage LKA5]	False	0.363	95.0	5.553e-21									VOG02307	REFSEQ hypothetical protein; Xu	Xu	0	False	F
OQ832096.1_50	vB_HmeY_H4907_OQ832096.1	OQ832096.1	50	35480	35725	1	E																				0	False	F
OQ832096.1_51	vB_HmeY_H4907_OQ832096.1	OQ832096.1	51	35722	36216	1	E																				0	False	F
OQ832096.1_52	vB_HmeY_H4907_OQ832096.1	OQ832096.1	52	36213	37931	1	C	K00558	DNA (cytosine-5)-methyltransferase 1 [EC:2.1.1.37]	YP_164274.1	YP_164274.1 DNA methyltransferase [Pseudomonas phage F116]	True	0.538	681.0	8.193e-217								C-5 cytosine-specific DNA methylase [PF00145.20]	VOG00281	sp|P34877|MTSA_LACLC Type II methyltransferase M1.ScrFI; XhXp	Xh;Xp	0	False	MF
OQ832096.1_53	vB_HmeY_H4907_OQ832096.1	OQ832096.1	53	38177	39337	1	C	K14059	integrase	YP_010773132.1	YP_010773132.1 hypothetical protein QIT81_gp20 [Pseudomonas phage MR15]	True	0.526	374.0	3.094e-114								Phage integrase family [PF00589.25]; Arm DNA-binding domain [PF12167.11]; Phage integrase, N-terminal SAM-like domain [PF14659.9]	VOG00056	sp|P22877|INTR_SACER Integrase; XhXr	Xr;Xh	0	False	VF
OQ832096.1_54	vB_HmeY_H4907_OQ832096.1	OQ832096.1	54	39327	39719	-1	E																				0	False	F
OQ832096.1_55	vB_HmeY_H4907_OQ832096.1	OQ832096.1	55	39728	40213	-1	D			YP_009907825.1	YP_009907825.1 SocA family protein [Escherichia phage Lyz12581Vzw]	False	0.379	92.0	1.5470000000000003e-20								Protein of unknown function (DUF4065) [PF13274.9]	VOG02157	sp|A0A0H3CCP8|SOCA_CAUVN Antitoxin SocA; Xu	Xu	0	False	F
