## Supplementary material for "Phage genome architecture and GC content: Structural genes and where to find them": Annotation data: annotations.tsv

	fasta	scaffold	gene_position	start_position	end_position	strandedness	rank	ko_id	kegg_hit	viral_id	viral_hit	viral_RBH	viral_identity	viral_bitScore	viral_eVal	pfam_hits	cazy_ids	cazy_hits	cazy_subfam_ec	cazy_best_hit	vogdb_id	vogdb_hits	vogdb_categories	heme_regulatory_motif_count	is_transposon	amg_flags
OQ622254.1_1	vB_PaeM-G11	OQ622254.1	1	72	1532	1	D			YP_010064516.1	YP_010064516.1 integrase [Pseudomonas phage vB_PsyP_3MF5]	True	0.432	361.0	8.459e-108	Phage integrase family [PF00589.25]					VOG00056	sp|P22877|INTR_SACER Integrase; XhXr	Xh;Xr	0	False	VF
OQ622254.1_2	vB_PaeM-G11	OQ622254.1	2	1581	1976	1	E																	0	False	F
OQ622254.1_3	vB_PaeM-G11	OQ622254.1	3	1983	2318	1	E																	0	False	F
OQ622254.1_4	vB_PaeM-G11	OQ622254.1	4	2525	2785	1	E			YP_009784748.1	YP_009784748.1 hypothetical protein HOQ98_gp04 [Pseudomonas phage phiPsa17]	False	0.458	68.0	1.754e-13						VOG00525	REFSEQ hypothetical protein; Xu	Xu	0	False	F
OQ622254.1_5	vB_PaeM-G11	OQ622254.1	5	2835	3254	1	E			YP_009824182.1	YP_009824182.1 hypothetical protein HOV57_gp23 [Pseudomonas phage shl2]	False	0.465	95.0	5.437999999999999e-22						VOG13306	REFSEQ hypothetical protein; Xu	Xu	0	False	F
OQ622254.1_6	vB_PaeM-G11	OQ622254.1	6	3354	4070	1	E			YP_009802310.1	YP_009802310.1 hypothetical protein HOT35_gp05 [Pseudomonas phage PspYZU08]	False	0.639	280.0	2.588e-84									0	False	F
OQ622254.1_7	vB_PaeM-G11	OQ622254.1	7	4172	4459	1	E																	0	False	F
OQ622254.1_8	vB_PaeM-G11	OQ622254.1	8	4645	7338	1	C	K21313	Escherichia phage RNA polymerase [EC:2.7.7.6]	YP_009784754.1	YP_009784754.1 RNA polymerase [Pseudomonas phage phiPsa17]	True	0.689	1218.0	0.0	DNA-dependent RNA polymerase [PF00940.22]; DNA-directed RNA polymerase N-terminal [PF14700.9]					VOG00796	sp|P00573|RPOL_BPT7 T7 RNA polymerase; XhXr	Xh;Xr	0	False	VF
OQ622254.1_9	vB_PaeM-G11	OQ622254.1	9	7502	7645	1	E																	0	False
OQ622254.1_10	vB_PaeM-G11	OQ622254.1	10	7642	7914	1	E																	0	False
OQ622254.1_11	vB_PaeM-G11	OQ622254.1	11	7914	8909	1	D			YP_009797977.1	YP_009797977.1 DNA ligase [Pseudomonas phage Henninger]	True	0.558	396.0	1.3270000000000002e-122	DNA ligase C-terminal domain [PF17879.4]; ATP dependent DNA ligase domain [PF01068.24]					VOG00242	sp|P00970|DNLI_BPT4 DNA ligase; XhXr	Xh;Xr	0	False	V
OQ622254.1_12	vB_PaeM-G11	OQ622254.1	12	8913	9044	1	E																	0	False
OQ622254.1_13	vB_PaeM-G11	OQ622254.1	13	9055	9504	1	E			YP_007869891.1	YP_007869891.1 DNA ligase [Pseudomonas phage Phi-S1]	False	0.612	167.0	7.196e-47						VOG06950	REFSEQ DNA ligase; Xu	Xu	0	False
OQ622254.1_14	vB_PaeM-G11	OQ622254.1	14	9508	9681	1	E																	0	False
OQ622254.1_15	vB_PaeM-G11	OQ622254.1	15	9716	9913	1	E																	0	False
OQ622254.1_16	vB_PaeM-G11	OQ622254.1	16	9906	10574	1	E			YP_010064482.1	YP_010064482.1 hypothetical protein KMB82_gp15 [Pseudomonas phage vB_PsyP_3MF5]	False	0.543	222.0	1.179e-64						VOG02121	sp|Q7Y4Y9|DNMK_BPR69 Deoxynucleotide monophosphate kinase; Xh	Xh	0	False
OQ622254.1_17	vB_PaeM-G11	OQ622254.1	17	10574	10765	1	D									RNA polymerase inhibitor [PF16857.8]								0	False
OQ622254.1_18	vB_PaeM-G11	OQ622254.1	18	10762	11121	1	E			YP_009811884.1	YP_009811884.1 hypothetical protein HOU12_gp16 [Dickeya phage Katbat]	False	0.573	132.0	4.1300000000000004e-35						VOG13308	REFSEQ hypothetical protein; Xu	Xu	0	False
OQ622254.1_19	vB_PaeM-G11	OQ622254.1	19	11227	11919	1	C	K25280	Escherichia phage single-stranded DNA-binding protein	YP_009802325.1	YP_009802325.1 Gp2.5-like ssDNA binding protein and ssDNA annealing protein [Pseudomonas phage PspYZU08]	False	0.619	289.0	1.786e-87						VOG00262	sp|P20313|SSB_BPT3 Single-stranded DNA-binding protein; Xr	Xr	0	False	V
OQ622254.1_20	vB_PaeM-G11	OQ622254.1	20	11922	12371	1	C	K21525	Escherichia phage endonuclease I [EC:3.1.21.2]	YP_009187965.1	YP_009187965.1 endonuclease [Pseudomonas phage PPPL-1]	False	0.711	207.0	1.414e-60	Phage endonuclease I [PF05367.14]					VOG00381	sp|P00641|ENDO_BPT7 Endonuclease I; Xp	Xp	0	False
OQ622254.1_21	vB_PaeM-G11	OQ622254.1	21	12375	12821	1	C	K01447	N-acetylmuramoyl-L-alanine amidase [EC:3.5.1.28]	YP_009797985.1	YP_009797985.1 amidase [Pseudomonas phage Henninger]	False	0.75	217.0	3.681e-64	N-acetylmuramoyl-L-alanine amidase [PF01510.28]								0	False
OQ622254.1_22	vB_PaeM-G11	OQ622254.1	22	12902	13456	1	E			YP_010064489.1	YP_010064489.1 nucleotidyltransferase [Pseudomonas phage vB_PsyP_3MF5]	False	0.528	184.0	4.284e-52						VOG00095	REFSEQ nucleotidyltransferase; Xu	Xu	0	False
OQ622254.1_23	vB_PaeM-G11	OQ622254.1	23	13443	15134	1	C	K21502	Escherichia phage DNA primase/helicase [EC:2.7.7.- 5.6.2.3]	YP_010064490.1	YP_010064490.1 DNA primase/helicase [Pseudomonas phage vB_PsyP_3MF5]	True	0.736	806.0	2.965e-260	DnaB-like helicase C terminal domain [PF03796.18]; Toprim-like [PF13155.9]					VOG04360	sp|P04530|HELIC_BPT4 DnaB-like replicative helicase; XhXr	Xh;Xr	0	False	V
OQ622254.1_24	vB_PaeM-G11	OQ622254.1	24	15155	15349	1	E																	0	False
OQ622254.1_25	vB_PaeM-G11	OQ622254.1	25	15440	15892	1	E			YP_009145619.1	YP_009145619.1 hypothetical protein NL61_22 [Pseudomonas phage Pf-10]	False	0.294	68.0	1.098e-12									0	False
OQ622254.1_26	vB_PaeM-G11	OQ622254.1	26	15879	18026	1	C	K21238	Escherichia phage DNA-directed DNA polymerase [EC:2.7.7.7]	YP_009793759.1	YP_009793759.1 DNA polymerase I [Pseudomonas phage Pf1 ERZ-2017]	True	0.74	1070.0	0.0	DNA polymerase family A [PF00476.23]					VOG02043	sp|P00581|DPOL_BPT7 DNA-directed DNA polymerase; XhXr	Xh;Xr	0	False	V
OQ622254.1_27	vB_PaeM-G11	OQ622254.1	27	18048	18314	1	E																	0	False
OQ622254.1_28	vB_PaeM-G11	OQ622254.1	28	18314	18523	1	E			YP_004306339.1	YP_004306339.1 hypothetical protein phiIBB-PF7Ap20 [Pseudomonas phage phiIBB-PF7A]	False	0.798	115.0	1.6650000000000002e-30						VOG08682	sp|P03787|V5557_BPT7 Fusion protein 5.5/5.7; Xr	Xr	0	False	V
OQ622254.1_29	vB_PaeM-G11	OQ622254.1	29	18520	18720	1	E																	0	False
OQ622254.1_30	vB_PaeM-G11	OQ622254.1	30	18717	19595	1	C	K21526	Escherichia phage exonuclease [EC:3.1.11.3]	YP_009793762.1	YP_009793762.1 putative exonuclease [Pseudomonas phage Pf1 ERZ-2017]	True	0.707	416.0	2.561e-130	5'-3' exonuclease, N-terminal resolvase-like domain [PF02739.19]					VOG07202	sp|P13319|RNH_BPT4 Ribonuclease H; Xr	Xr	0	False	V
OQ622254.1_31	vB_PaeM-G11	OQ622254.1	31	19742	19990	1	D			YP_009793717.1	YP_009793717.1 hypothetical protein HOS26_gp29 [Pseudomonas phage UNO-SLW1]	False	0.608	100.0	7.361e-25	Bacteriophage T7-like gene 6.5 [PF10911.11]					VOG08681	sp|P03800|Y65_BPT7 Protein 6.5; Xu	Xu	0	False
OQ622254.1_32	vB_PaeM-G11	OQ622254.1	32	20002	20274	1	D			YP_009948683.1	YP_009948683.1 putative virion protein [Pseudomonas phage 17A]	False	0.437	72.0	4.655e-15	Bacteriophage T7-like, protein 6.7 [PF17570.5]					VOG01899	sp|P03801|GP67_BPT7 Protein 6.7; Xs	Xs	0	False	V
OQ622254.1_33	vB_PaeM-G11	OQ622254.1	33	20294	20563	1	D			NP_813771.1	NP_813771.1 host range and adsorption protein [Pseudomonas phage gh-1]	False	0.466	83.0	6.199e-19	Bacteriophage T7 virion assembly protein [PF11653.11]					VOG04712	sp|P20322|GP73_BPT3 Protein 7.3; Xs	Xs	0	False	V
OQ622254.1_34	vB_PaeM-G11	OQ622254.1	34	20574	22199	1	D			YP_009790469.1	YP_009790469.1 head-tail adaptor [Pseudomonas phage WRT]	True	0.801	886.0	2.029e-288	Bacteriophage head to tail connecting protein [PF12236.11]					VOG00516	sp|P03728|PORTL_BPT7 Portal protein; XpXrXs	Xp;Xs;Xr	0	False	V
OQ622254.1_35	vB_PaeM-G11	OQ622254.1	35	22234	23154	1	D			YP_009802340.1	YP_009802340.1 head assembly [Pseudomonas phage PspYZU08]	False	0.497	271.0	8.373e-80	Phage T7 capsid assembly protein [PF05396.14]					VOG00327	sp|P20324|SCAF_BPT3 Capsid assembly scaffolding protein; Xs	Xs	0	False	V
OQ622254.1_36	vB_PaeM-G11	OQ622254.1	36	23257	24282	1	D			YP_009798001.1	YP_009798001.1 major head protein [Pseudomonas phage Henninger]	True	0.773	539.0	4.971e-172	Phage capsid protein [PF19821.2]					VOG00529	sp|P19727|CAPSB_BPT7 Minor capsid protein; XrXs	Xs;Xr	0	False	V
OQ622254.1_37	vB_PaeM-G11	OQ622254.1	37	24625	25203	1	D			YP_009790522.1	YP_009790522.1 tail protein [Pseudomonas phage KNP]	False	0.754	301.0	2.512e-92	Tail tubular protein [PF17212.6]								0	False
OQ622254.1_38	vB_PaeM-G11	OQ622254.1	38	25228	27612	1	E			YP_009948676.1	YP_009948676.1 tail protein [Pseudomonas phage 17A]	True	0.705	1139.0	0.0						VOG02059	sp|P03747|TUBE2_BPT7 Tail tubular protein gp12; XpXrXs	Xp;Xs;Xr	0	False	V
OQ622254.1_39	vB_PaeM-G11	OQ622254.1	39	27640	28077	1	D			YP_009948675.1	YP_009948675.1 internal virion protein [Pseudomonas phage 17A]	False	0.576	163.0	1.4129999999999998e-45	Bacteriophage T7, probable scaffold protein Gp13 [PF11090.11]					VOG01323	sp|P03723|GP13_BPT7 Probable scaffold protein gp13; Xu	Xu	0	False
OQ622254.1_40	vB_PaeM-G11	OQ622254.1	40	28090	28656	1	E			YP_009187985.1	YP_009187985.1 internal virion protein [Pseudomonas phage PPPL-1]	False	0.488	173.0	3.421e-48						VOG00167	sp|P03724|GP14_BPT7 Internal virion protein gp14; XpXrXs	Xp;Xs;Xr	0	False	V
OQ622254.1_41	vB_PaeM-G11	OQ622254.1	41	28656	30860	1	E			YP_004306352.1	YP_004306352.1 internal virion protein [Pseudomonas phage phiIBB-PF7A]	True	0.522	715.0	1.6899999999999997e-225						VOG08684	sp|P03725|GP15_BPT7 Internal virion protein gp15; XpXrXs	Xp;Xs;Xr	0	False	V
OQ622254.1_42	vB_PaeM-G11	OQ622254.1	42	30881	34930	1	D			YP_009802347.1	YP_009802347.1 internal virion protein with endolysin domain [Pseudomonas phage PspYZU08]	True	0.606	1579.0	0.0	Transglycosylase SLT domain [PF01464.23]	GH23	GH23 lysozyme type G (EC 3.2.1.17); peptidoglycan lyase (EC 4.2.2.n1) also known in the literature as peptidoglycan lytic transglycosylase; chitinase (EC 3.2.1.14)	3.2.1.17,3.2.1.17_or_4.2.2.n1,4.2.2.n1	GH23.hmm	VOG00094	sp|P03726|EXLYS_BPT7 Peptidoglycan transglycosylase gp16; XhXpXrXs	Xh;Xp;Xs;Xr	0	False	V
OQ622254.1_43	vB_PaeM-G11	OQ622254.1	43	35014	36783	1	D			YP_009784787.1	YP_009784787.1 tail fiber protein [Pseudomonas phage phiPsa17]	False	0.448	362.0	6.483e-107	Phage T7 tail fibre protein [PF03906.17]					VOG32205	REFSEQ tail fiber protein; Xu	Xu	0	False	F
OQ622254.1_44	vB_PaeM-G11	OQ622254.1	44	36795	36998	1	D			YP_009187990.1	YP_009187990.1 holin [Pseudomonas phage PPPL-1]	False	0.631	85.0	8.419000000000001e-20	Phage holin T7 family, holin superfamily II [PF10746.12]					VOG01358	sp|P10307|HOLIN_BPT3 Holin; XhXp	Xh;Xp	0	False	F
OQ622254.1_45	vB_PaeM-G11	OQ622254.1	45	36998	37255	1	D			YP_010064512.1	YP_010064512.1 terminase small subunit [Pseudomonas phage vB_PsyP_3MF5]	False	0.787	126.0	5.135e-34	DNA packaging protein [PF11123.11]					VOG00438	sp|P03693|TERS_BPT7 Terminase, small subunit gp18; Xr	Xr	0	False	VF
OQ622254.1_46	vB_PaeM-G11	OQ622254.1	46	37268	37720	1	C	K14744	prophage endopeptidase [EC:3.4.-.-]	NP_813785.1	NP_813785.1 Rz-like spanin [Pseudomonas phage gh-1]	False	0.461	115.0	1.227e-28						VOG02030	sp|P10305|SPAN1_BPT3 Spanin, inner membrane subunit; XhXp	Xh;Xp	0	False	F
OQ622254.1_47	vB_PaeM-G11	OQ622254.1	47	37721	37849	1	E																	0	False	F
OQ622254.1_48	vB_PaeM-G11	OQ622254.1	48	37888	39597	1	E			YP_009784792.1	YP_009784792.1 terminase large subunit [Pseudomonas phage phiPsa17]	True	0.817	955.0	1.182e-311						VOG00331	sp|P10310|TERL_BPT3 Terminase, large subunit; XhXr	Xh;Xr	0	False	VF
OQ622254.1_49	vB_PaeM-G11	OQ622254.1	49	39802	39984	1	E														VOG04972	sp|P10306|Y195_BPT3 Uncharacterized gene 19.5 protein; Xu	Xu	0	False	F
OQ622254.1_50	vB_PaeM-G11	OQ622254.1	50	40022	40546	1	E																	0	False	F
