## Supplementary material for "Phage genome architecture and GC content: Structural genes and where to find them": Annotation data: annotations.tsv

	fasta	scaffold	gene_position	start_position	end_position	strandedness	rank	ko_id	kegg_hit	viral_id	viral_hit	viral_RBH	viral_identity	viral_bitScore	viral_eVal	peptidase_id	peptidase_family	peptidase_hit	peptidase_RBH	peptidase_identity	peptidase_bitScore	peptidase_eVal	pfam_hits	vogdb_id	vogdb_hits	vogdb_categories	heme_regulatory_motif_count	is_transposon	amg_flags
KT381865.1_1	vB_PeaS-P1_KT381865.1	KT381865.1	1	114	242	-1	E																				0	False	F
KT381865.1_2	vB_PeaS-P1_KT381865.1	KT381865.1	2	568	1695	-1	E																				0	False	F
KT381865.1_3	vB_PeaS-P1_KT381865.1	KT381865.1	3	1699	4308	-1	E																				0	False	F
KT381865.1_4	vB_PeaS-P1_KT381865.1	KT381865.1	4	4320	7694	-1	E			YP_007673203.1	YP_007673203.1 central tail fiber J [Rhodobacter phage RC1]	True	0.47	932.0	6.409e-294									VOG00575	sp|Q6QGE9|BPPB3_BPT5 Baseplate hub protein pb3; XhXs	Xs;Xh	0	False	VF
KT381865.1_5	vB_PeaS-P1_KT381865.1	KT381865.1	5	7691	8113	-1	D			YP_007673204.1	YP_007673204.1 minor tail protein [Rhodobacter phage RC1]	False	0.632	185.0	3.248e-53	MER0203712	C40	MER0203712 - family C40 unassigned peptidases (Rhodobacter capsulatus) [C40.UPW]#C40#{peptidase unit: 8-128}~source ADE84728~	False	0.656	161.0	1.388e-44	NlpC/P60 family [PF00877.22]				0	False	P
KT381865.1_6	vB_PeaS-P1_KT381865.1	KT381865.1	6	8131	8661	-1	D			YP_004934696.1	YP_004934696.1 minor tail protein [Rhodobacter phage RcapMu]	False	0.514	171.0	1.3639999999999999e-47								Domain of unknown function (DUF1833) [PF08875.14]	VOG00951	REFSEQ minor tail protein; Xu	Xu	0	False
KT381865.1_7	vB_PeaS-P1_KT381865.1	KT381865.1	7	8658	9083	-1	E			YP_007673206.1	YP_007673206.1 virion structural protein [Rhodobacter phage RC1]	False	0.541	147.0	4.932e-40												0	False
KT381865.1_8	vB_PeaS-P1_KT381865.1	KT381865.1	8	9080	12787	-1	D			YP_007673207.1	YP_007673207.1 tail length tape measure protein [Rhodobacter phage RC1]	True	0.299	546.0	8.108e-161								Phage tail lysozyme [PF18013.4]	VOG03451	REFSEQ tail length tape measure protein; Xu	Xu	0	False
KT381865.1_9	vB_PeaS-P1_KT381865.1	KT381865.1	9	12784	13083	-1	D			YP_009285931.1	YP_009285931.1 hypothetical protein BI026_gp46 [Rhodovulum phage vB_RhkS_P1]	False	0.42	72.0	6.889e-15								Phage related hypothetical protein (DUF1799) [PF08809.14]				0	False
KT381865.1_10	vB_PeaS-P1_KT381865.1	KT381865.1	10	13146	13493	-1	E			YP_009285930.1	YP_009285930.1 tail length tape measure protein [Rhodovulum phage vB_RhkS_P1]	False	0.567	144.0	1.909e-39									VOG03811	REFSEQ hypothetical protein; Xu	Xu	0	False
KT381865.1_11	vB_PeaS-P1_KT381865.1	KT381865.1	11	13504	14433	-1	E			YP_009285929.1	YP_009285929.1 hypothetical protein BI026_gp44 [Rhodovulum phage vB_RhkS_P1]	False	0.578	345.0	1.565e-105									VOG00339	REFSEQ hypothetical protein; Xu	Xu	0	False
KT381865.1_12	vB_PeaS-P1_KT381865.1	KT381865.1	12	14449	14895	-1	E			YP_009285928.1	YP_009285928.1 hypothetical protein BI026_gp43 [Rhodovulum phage vB_RhkS_P1]	False	0.674	197.0	3.611e-57									VOG08640	REFSEQ portal protein; Xu	Xu	0	False
KT381865.1_13	vB_PeaS-P1_KT381865.1	KT381865.1	13	14895	15401	-1	D			YP_009285927.1	YP_009285927.1 tail completion or Neck1 protein [Rhodovulum phage vB_RhkS_P1]	False	0.684	226.0	6.491999999999999e-67								Phage virion morphogenesis family [PF05069.16]	VOG00556	sp|P36934|VPS_BPP2 Tail completion protein S; Xu	Xu	0	False
KT381865.1_14	vB_PeaS-P1_KT381865.1	KT381865.1	14	15403	15831	-1	D			YP_009285926.1	YP_009285926.1 head-tail adaptor [Rhodovulum phage vB_RhkS_P1]	False	0.664	190.0	8.054e-55								Bacteriophage Mu, Gp36 [PF07030.15]	VOG01664	sp|Q9T1V9|GPJ_BPMU Gene product J; Xh	Xh	0	False
KT381865.1_15	vB_PeaS-P1_KT381865.1	KT381865.1	15	15834	16367	-1	D			YP_009285925.1	YP_009285925.1 hypothetical protein BI026_gp40 [Rhodovulum phage vB_RhkS_P1]	False	0.554	63.0	1.372e-10								Mu-like prophage FluMu N-terminal domain [PF17891.4]				0	False
KT381865.1_16	vB_PeaS-P1_KT381865.1	KT381865.1	16	16432	17328	-1	D			YP_009285924.1	YP_009285924.1 major head protein [Rhodovulum phage vB_RhkS_P1]	True	0.766	466.0	1.042e-147								Mu-like prophage major head subunit gpT [PF10124.12]	VOG04241	sp|Q9T1W1|CAPSD_BPMU Major capsid protein; XhXs	Xs;Xh	0	False	V
KT381865.1_17	vB_PeaS-P1_KT381865.1	KT381865.1	17	17341	17730	-1	E			YP_009285923.1	YP_009285923.1 virion structural protein [Rhodovulum phage vB_RhkS_P1]	False	0.738	195.0	5.294000000000001e-57									VOG03879	REFSEQ virion structural protein; Xu	Xu	0	False
KT381865.1_18	vB_PeaS-P1_KT381865.1	KT381865.1	18	17732	18757	-1	D			YP_009285922.1	YP_009285922.1 head maturation protease [Rhodovulum phage vB_RhkS_P1]	True	0.583	386.0	5.278e-119								Mu-like prophage I protein [PF10123.12]	VOG01958	sp|Q01267|PRO_BPMU Protease I; XhXs	Xs;Xh	0	False	V
KT381865.1_19	vB_PeaS-P1_KT381865.1	KT381865.1	19	18934	19116	-1	E			YP_009285921.1	YP_009285921.1 hypothetical protein BI026_gp36 [Rhodovulum phage vB_RhkS_P1]	False	0.596	72.0	1.131e-15												0	False
KT381865.1_20	vB_PeaS-P1_KT381865.1	KT381865.1	20	19113	20426	-1	D			YP_009285920.1	YP_009285920.1 minor head protein and DNA pilot [Rhodovulum phage vB_RhkS_P1]	True	0.69	602.0	3.542e-192								Phage Mu protein F like protein [PF04233.17]	VOG10177	sp|P44226|VPF_HAEIN Mu-like prophage FluMu F protein; Xu	Xu	0	False
KT381865.1_21	vB_PeaS-P1_KT381865.1	KT381865.1	21	20423	21982	-1	D			YP_009285919.1	YP_009285919.1 portal protein [Rhodovulum phage vB_RhkS_P1]	True	0.667	683.0	1.28e-218								Protein of unknown function (DUF935) [PF06074.15]	VOG00562	sp|P44225|VG29_HAEIN Mu-like prophage FluMu protein gp29; Xu	Xu	0	False
KT381865.1_22	vB_PeaS-P1_KT381865.1	KT381865.1	22	21982	23445	-1	D			YP_009285918.1	YP_009285918.1 terminase large subunit [Rhodovulum phage vB_RhkS_P1]	True	0.653	623.0	2.479e-198								Terminase large subunit, T4likevirus-type, N-terminal [PF03237.18]	VOG07294	sp|Q05219|VG13_BPML5 Gene 13 protein; Xu	Xu	0	False
KT381865.1_23	vB_PeaS-P1_KT381865.1	KT381865.1	23	23423	23647	-1	E																				0	False
KT381865.1_24	vB_PeaS-P1_KT381865.1	KT381865.1	24	23647	23787	-1	E																				0	False
KT381865.1_25	vB_PeaS-P1_KT381865.1	KT381865.1	25	23784	23990	-1	E																				0	False
KT381865.1_26	vB_PeaS-P1_KT381865.1	KT381865.1	26	23987	24526	-1	D			YP_009285912.1	YP_009285912.1 terminase small subunit [Rhodovulum phage vB_RhkS_P1]	False	0.442	144.0	3.057e-38								Bacteriophage Mu, Gp27 [PF11985.11]				0	False
KT381865.1_27	vB_PeaS-P1_KT381865.1	KT381865.1	27	24528	24833	-1	E																	VOG01421	sp|Q9T1W8|GP26_BPMU Uncharacterized protein gp26; Xh	Xh	0	False
KT381865.1_28	vB_PeaS-P1_KT381865.1	KT381865.1	28	24830	25303	-1	D			YP_009285910.1	YP_009285910.1 DUF2730 family protein [Rhodovulum phage vB_RhkS_P1]	False	0.465	73.0	3.266e-14								Protein of unknown function (DUF2730) [PF10805.11]	VOG04356	REFSEQ hypothetical protein; Xu	Xu	0	False
KT381865.1_29	vB_PeaS-P1_KT381865.1	KT381865.1	29	25300	25719	-1	E																				0	False
KT381865.1_30	vB_PeaS-P1_KT381865.1	KT381865.1	30	25810	26676	-1	C	K01447	N-acetylmuramoyl-L-alanine amidase [EC:3.5.1.28]	YP_009600755.1	YP_009600755.1 amidase [Sphingobium phage Lacusarx]	False	0.299	128.0	3.464e-31								N-acetylmuramoyl-L-alanine amidase [PF01510.28]; Bacterial SH3 domain [PF08239.14]	VOG08163	REFSEQ amidase; Xu	Xu	0	False
KT381865.1_31	vB_PeaS-P1_KT381865.1	KT381865.1	31	26748	27164	-1	E			YP_009285907.1	YP_009285907.1 late transcriptional activator [Rhodovulum phage vB_RhkS_P1]	False	0.647	170.0	4.817e-48												0	False
KT381865.1_32	vB_PeaS-P1_KT381865.1	KT381865.1	32	27161	27586	-1	D			YP_004934667.1	YP_004934667.1 regulatory protein GemA [Rhodobacter phage RcapMu]	False	0.586	162.0	3.047e-45								Bacteriophage Mu, GemA protein [PF06252.15]	VOG04428	sp|P24796|GEMA_BPD10 GemA protein; XhXp	Xh;Xp	0	False
KT381865.1_33	vB_PeaS-P1_KT381865.1	KT381865.1	33	27583	27798	-1	E																	VOG36732	REFSEQ hypothetical protein; Xu	Xu	0	False
KT381865.1_34	vB_PeaS-P1_KT381865.1	KT381865.1	34	27800	28351	-1	E			YP_007673238.1	YP_007673238.1 hypothetical protein RHWG_00038 [Rhodobacter phage RC1]	False	0.283	87.0	1.021e-18												0	False
KT381865.1_35	vB_PeaS-P1_KT381865.1	KT381865.1	35	28421	28690	-1	D			YP_004934664.1	YP_004934664.1 DNA binding protein [Rhodobacter phage RcapMu]	False	0.559	94.0	1.633e-22								Bacterial DNA-binding protein [PF00216.24]	VOG02563	sp|P0A3H0|DBH_GEOSE DNA-binding protein HU; Xr	Xr	0	False	V
KT381865.1_36	vB_PeaS-P1_KT381865.1	KT381865.1	36	28749	29051	-1	E																				0	False
KT381865.1_37	vB_PeaS-P1_KT381865.1	KT381865.1	37	29066	29728	-1	D			YP_007673240.1	YP_007673240.1 DUF3164 family protein [Rhodobacter phage RC1]	False	0.705	303.0	9.899e-93								Protein of unknown function (DUF3164) [PF11363.11]	VOG10171	REFSEQ DUF3164 family protein; Xu	Xu	0	False
KT381865.1_38	vB_PeaS-P1_KT381865.1	KT381865.1	38	29725	29940	-1	E			YP_007676393.1	YP_007676393.1 hypothetical protein RHVG_00014 [Rhodovulum phage RS1]	False	0.646	69.0	2.465e-14									VOG20528	REFSEQ hypothetical protein; Xu	Xu	0	False
KT381865.1_39	vB_PeaS-P1_KT381865.1	KT381865.1	39	29933	30226	-1	E																				0	False
KT381865.1_40	vB_PeaS-P1_KT381865.1	KT381865.1	40	30223	30594	-1	E			YP_009285898.1	YP_009285898.1 hypothetical protein BI026_gp13 [Rhodovulum phage vB_RhkS_P1]	False	0.554	128.0	6.194e-34									VOG00259	sp|Q51647|YISX_BURM1 Insertion element IS401 uncharacterized 12.4 kDa protein; Xu	Xu	0	False
KT381865.1_41	vB_PeaS-P1_KT381865.1	KT381865.1	41	30591	31181	-1	E			YP_007676389.1	YP_007676389.1 transcriptional regulator [Rhodovulum phage RS1]	False	0.498	184.0	7.118e-52									VOG01352	REFSEQ transcriptional regulator; Xu	Xu	0	False
KT381865.1_42	vB_PeaS-P1_KT381865.1	KT381865.1	42	31181	31930	-1	D			YP_009285896.1	YP_009285896.1 DNA transposition protein [Rhodovulum phage vB_RhkS_P1]	False	0.502	224.0	1.026e-64								AAA domain [PF13401.9]	VOG02271	sp|P03763|TARGB_BPMU ATP-dependent target DNA activator B; XhXr	Xh;Xr	0	False	V
KT381865.1_43	vB_PeaS-P1_KT381865.1	KT381865.1	43	31991	34105	-1	D			YP_009285895.1	YP_009285895.1 Mu transposase C-terminal domain-containing protein [Rhodovulum phage vB_RhkS_P1]	True	0.553	744.0	3.108e-236								Bacteriophage Mu transposase [PF02914.18]; Mu DNA binding, I gamma subdomain [PF09039.14]; Mu DNA-binding domain [PF02316.19]; Mu transposase, C-terminal [PF09299.14]	VOG00376	sp|P16942|T629_SHISO Transposase for insertion sequence element IS629; Xr	Xr	0	False	VF
KT381865.1_44	vB_PeaS-P1_KT381865.1	KT381865.1	44	34102	34956	-1	C	K03497	ParB family transcriptional regulator, chromosome partitioning protein	YP_009285894.1	YP_009285894.1 ParB-like partition protein [Rhodovulum phage vB_RhkS_P1]	False	0.487	237.0	1.324e-68								ParB/Sulfiredoxin domain [PF02195.21]	VOG00403	REFSEQ hypothetical protein; Xu	Xu	0	False	F
KT381865.1_45	vB_PeaS-P1_KT381865.1	KT381865.1	45	34956	35405	-1	E																				0	False	F
KT381865.1_46	vB_PeaS-P1_KT381865.1	KT381865.1	46	35664	36191	1	E			YP_002332339.1	YP_002332339.1 hypothetical protein PPMP38_gp27 [Pseudomonas phage MP38]	False	0.3	69.0	1.731e-12									VOG03874	REFSEQ hypothetical protein; Xu	Xu	0	False	F
KT381865.1_47	vB_PeaS-P1_KT381865.1	KT381865.1	47	36465	36731	1	E																				0	False	F
KT381865.1_48	vB_PeaS-P1_KT381865.1	KT381865.1	48	36697	36900	-1	E																				0	False	F
KT381865.1_49	vB_PeaS-P1_KT381865.1	KT381865.1	49	36900	37331	-1	E																				0	False	F
KT381865.1_50	vB_PeaS-P1_KT381865.1	KT381865.1	50	37331	37591	-1	E																	VOG07076	REFSEQ hypothetical protein; Xu	Xu	0	False	F
KT381865.1_51	vB_PeaS-P1_KT381865.1	KT381865.1	51	37679	38377	1	D			YP_007676381.1	YP_007676381.1 CI-like repressor [Rhodovulum phage RS1]	False	0.555	232.0	9.45e-68	MER0018497	S24	MER0018497 - family S24 unassigned peptidases (Rhodobacter sphaeroides) [S24.UPW]#S24#{peptidase unit: 127-258}~source YP_001167478~	False	0.598	153.0	2.345e-40	Peptidase S24-like [PF00717.26]				0	False	PF
KT381865.1_52	vB_PeaS-P1_KT381865.1	KT381865.1	52	38581	38868	1	E																				0	False	F
