## Supplementary material for "Phage genome architecture and GC content: Structural genes and where to find them": Annotation data: annotations.tsv

	fasta	scaffold	gene_position	start_position	end_position	strandedness	rank	ko_id	kegg_hit	viral_id	viral_hit	viral_RBH	viral_identity	viral_bitScore	viral_eVal	peptidase_id	peptidase_family	peptidase_hit	peptidase_RBH	peptidase_identity	peptidase_bitScore	peptidase_eVal	pfam_hits	vogdb_id	vogdb_hits	vogdb_categories	heme_regulatory_motif_count	is_transposon	amg_flags
KT381864.1_1	vB_ThpS-P1_KT381864.1	KT381864.1	1	172	321	-1	E																				0	False	F
KT381864.1_2	vB_ThpS-P1_KT381864.1	KT381864.1	2	318	3536	-1	D			YP_009301110.1	YP_009301110.1 head decoration [Gordonia phage Yvonnetastic]	False	0.417	79.0	1.915e-13								Protein of unknown function (DUF1565) [PF07602.14]				0	False	F
KT381864.1_3	vB_ThpS-P1_KT381864.1	KT381864.1	3	3547	6897	-1	E			YP_007673203.1	YP_007673203.1 central tail fiber J [Rhodobacter phage RC1]	True	0.452	883.0	4.109e-277									VOG00575	sp|Q6QGE9|BPPB3_BPT5 Baseplate hub protein pb3; XhXs	Xh;Xs	0	False	VF
KT381864.1_4	vB_ThpS-P1_KT381864.1	KT381864.1	4	6894	7295	-1	D			YP_007673204.1	YP_007673204.1 minor tail protein [Rhodobacter phage RC1]	False	0.478	120.0	7.289000000000001e-31	MER0203712	C40	MER0203712 - family C40 unassigned peptidases (Rhodobacter capsulatus) [C40.UPW]#C40#{peptidase unit: 8-128}~source ADE84728~	False	0.463	104.0	4.083e-25	NlpC/P60 family [PF00877.22]				0	False	P
KT381864.1_5	vB_ThpS-P1_KT381864.1	KT381864.1	5	7367	7759	1	E																				0	False
KT381864.1_6	vB_ThpS-P1_KT381864.1	KT381864.1	6	7879	8403	-1	D			YP_007673205.1	YP_007673205.1 minor tail protein [Rhodobacter phage RC1]	False	0.548	183.0	9.825e-52								Domain of unknown function (DUF1833) [PF08875.14]	VOG00951	REFSEQ minor tail protein; Xu	Xu	0	False
KT381864.1_7	vB_ThpS-P1_KT381864.1	KT381864.1	7	8400	8822	-1	E			YP_004934695.1	YP_004934695.1 virion structural protein [Rhodobacter phage RcapMu]	False	0.517	138.0	4.89e-37												0	False
KT381864.1_8	vB_ThpS-P1_KT381864.1	KT381864.1	8	8819	12115	-1	C	K07260	zinc D-Ala-D-Ala carboxypeptidase [EC:3.4.17.14]	YP_007673207.1	YP_007673207.1 tail length tape measure protein [Rhodobacter phage RC1]	False	0.26	364.0	5.169e-102	MER0469664	M15B	MER0469664 - subfamily M15B unassigned peptidases (Agrobacterium sp. H13-3) [M15.UPB]#M15B#{peptidase unit: 502-584}~source YP_004279064~	False	0.728	124.0	6.141e-27	D-alanyl-D-alanine carboxypeptidase [PF02557.20]; Prophage tail length tape measure protein [PF06791.16]	VOG03451	REFSEQ tail length tape measure protein; Xu	Xu	0	False	P
KT381864.1_9	vB_ThpS-P1_KT381864.1	KT381864.1	9	12117	12518	-1	D			YP_007673208.1	YP_007673208.1 tail length tape measure protein [Rhodobacter phage RC1]	False	0.46	94.0	5.859999999999999e-22								Phage related hypothetical protein (DUF1799) [PF08809.14]				0	False
KT381864.1_10	vB_ThpS-P1_KT381864.1	KT381864.1	10	12461	12769	-1	E																				0	False
KT381864.1_11	vB_ThpS-P1_KT381864.1	KT381864.1	11	12797	13000	-1	E																				0	False
KT381864.1_12	vB_ThpS-P1_KT381864.1	KT381864.1	12	13030	13962	-1	D			YP_007676426.1	YP_007676426.1 hypothetical protein RHVG_00047 [Rhodovulum phage RS1]	False	0.53	313.0	1.856e-94								Phage tail tube protein [PF18906.3]				0	False
KT381864.1_13	vB_ThpS-P1_KT381864.1	KT381864.1	13	13959	14120	-1	E																				0	False
KT381864.1_14	vB_ThpS-P1_KT381864.1	KT381864.1	14	14117	14548	-1	E			YP_007676424.1	YP_007676424.1 portal protein [Rhodovulum phage RS1]	False	0.406	103.0	1.173e-24									VOG08640	REFSEQ portal protein; Xu	Xu	0	False
KT381864.1_15	vB_ThpS-P1_KT381864.1	KT381864.1	15	14548	14976	-1	D			YP_007676423.1	YP_007676423.1 head-tail adaptor [Rhodovulum phage RS1]	False	0.506	136.0	2.584e-36								Bacteriophage Mu, Gp36 [PF07030.15]	VOG01664	sp|Q9T1V9|GPJ_BPMU Gene product J; Xh	Xh	0	False
KT381864.1_16	vB_ThpS-P1_KT381864.1	KT381864.1	16	15069	15455	-1	D																Mu-like prophage FluMu N-terminal domain [PF17891.4]	VOG36726	REFSEQ hypothetical protein; Xu	Xu	0	False
KT381864.1_17	vB_ThpS-P1_KT381864.1	KT381864.1	17	15467	16360	-1	D			YP_007676421.1	YP_007676421.1 major head protein [Rhodovulum phage RS1]	True	0.665	394.0	1.453e-122								Mu-like prophage major head subunit gpT [PF10124.12]	VOG04241	sp|Q9T1W1|CAPSD_BPMU Major capsid protein; XhXs	Xh;Xs	0	False	V
KT381864.1_18	vB_ThpS-P1_KT381864.1	KT381864.1	18	16376	16807	-1	E			YP_007676420.1	YP_007676420.1 virion structural protein [Rhodovulum phage RS1]	False	0.551	149.0	8.107999999999998e-41									VOG03879	REFSEQ virion structural protein; Xu	Xu	0	False
KT381864.1_19	vB_ThpS-P1_KT381864.1	KT381864.1	19	16807	17850	-1	D			YP_007673216.1	YP_007673216.1 head maturation protease [Rhodobacter phage RC1]	False	0.385	226.0	1.21e-63								Mu-like prophage I protein [PF10123.12]	VOG01958	sp|Q01267|PRO_BPMU Protease I; XhXs	Xh;Xs	0	False	V
KT381864.1_20	vB_ThpS-P1_KT381864.1	KT381864.1	20	17977	18492	-1	D			YP_007673220.1	YP_007673220.1 tail completion or Neck1 protein [Rhodobacter phage RC1]	False	0.441	132.0	2.025e-34								Phage virion morphogenesis family [PF05069.16]	VOG00556	sp|P36934|VPS_BPP2 Tail completion protein S; Xu	Xu	0	False
KT381864.1_21	vB_ThpS-P1_KT381864.1	KT381864.1	21	18492	19313	-1	D			YP_007673221.1	YP_007673221.1 minor head protein and DNA pilot [Rhodobacter phage RC1]	False	0.579	296.0	2.909e-89								Phage Mu protein F like protein [PF04233.17]	VOG10177	sp|P44226|VPF_HAEIN Mu-like prophage FluMu F protein; Xu	Xu	0	False
KT381864.1_22	vB_ThpS-P1_KT381864.1	KT381864.1	22	19306	20946	-1	D			YP_007673222.1	YP_007673222.1 portal protein [Rhodobacter phage RC1]	True	0.559	578.0	1.061e-181								Protein of unknown function (DUF935) [PF06074.15]	VOG00562	sp|P44225|VG29_HAEIN Mu-like prophage FluMu protein gp29; Xu	Xu	0	False
KT381864.1_23	vB_ThpS-P1_KT381864.1	KT381864.1	23	21056	22468	-1	D			YP_009285918.1	YP_009285918.1 terminase large subunit [Rhodovulum phage vB_RhkS_P1]	True	0.662	607.0	4.705000000000001e-193								Terminase large subunit, T4likevirus-type, N-terminal [PF03237.18]	VOG07294	sp|Q05219|VG13_BPML5 Gene 13 protein; Xu	Xu	0	False
KT381864.1_24	vB_ThpS-P1_KT381864.1	KT381864.1	24	22465	22725	-1	E																				0	False
KT381864.1_25	vB_ThpS-P1_KT381864.1	KT381864.1	25	22722	22907	-1	E																				0	False
KT381864.1_26	vB_ThpS-P1_KT381864.1	KT381864.1	26	22907	23047	-1	E																				0	False
KT381864.1_27	vB_ThpS-P1_KT381864.1	KT381864.1	27	23047	23343	-1	D			YP_009285916.1	YP_009285916.1 hypothetical protein BI026_gp31 [Rhodovulum phage vB_RhkS_P1]	False	0.505	91.0	1.649e-21								Family of unknown function (DUF6527) [PF20137.2]	VOG29036	REFSEQ hypothetical protein; Xu	Xu	0	False
KT381864.1_28	vB_ThpS-P1_KT381864.1	KT381864.1	28	23340	23900	-1	D			YP_009285912.1	YP_009285912.1 terminase small subunit [Rhodovulum phage vB_RhkS_P1]	False	0.337	103.0	4.302e-24								Bacteriophage Mu, Gp27 [PF11985.11]				0	False
KT381864.1_29	vB_ThpS-P1_KT381864.1	KT381864.1	29	23902	24198	-1	E			YP_009285911.1	YP_009285911.1 hypothetical protein BI026_gp26 [Rhodovulum phage vB_RhkS_P1]	False	0.514	94.0	1.797e-22									VOG01421	sp|Q9T1W8|GP26_BPMU Uncharacterized protein gp26; Xh	Xh	0	False
KT381864.1_30	vB_ThpS-P1_KT381864.1	KT381864.1	30	24195	24551	-1	D			YP_009285910.1	YP_009285910.1 DUF2730 family protein [Rhodovulum phage vB_RhkS_P1]	False	0.501	86.0	3.28e-19								Protein of unknown function (DUF2730) [PF10805.11]	VOG04356	REFSEQ hypothetical protein; Xu	Xu	0	False
KT381864.1_31	vB_ThpS-P1_KT381864.1	KT381864.1	31	24548	24877	-1	E			YP_004421799.1	YP_004421799.1 hypothetical protein RDJLphi1_gp31 [Roseobacter phage RDJL Phi 1]	False	0.412	73.0	7.63e-15									VOG18220	REFSEQ hypothetical protein; Xu	Xu	0	False
KT381864.1_32	vB_ThpS-P1_KT381864.1	KT381864.1	32	24874	25269	-1	E																				0	False
KT381864.1_33	vB_ThpS-P1_KT381864.1	KT381864.1	33	25280	26146	-1	C	K01447	N-acetylmuramoyl-L-alanine amidase [EC:3.5.1.28]	YP_009600755.1	YP_009600755.1 amidase [Sphingobium phage Lacusarx]	False	0.306	133.0	8.564999999999999e-33								N-acetylmuramoyl-L-alanine amidase [PF01510.28]; Bacterial SH3 domain [PF08239.14]	VOG08163	REFSEQ amidase; Xu	Xu	0	False
KT381864.1_34	vB_ThpS-P1_KT381864.1	KT381864.1	34	26254	26643	-1	E			YP_007676404.1	YP_007676404.1 late transcriptional activator [Rhodovulum phage RS1]	False	0.424	99.0	1.13e-23												0	False
KT381864.1_35	vB_ThpS-P1_KT381864.1	KT381864.1	35	26636	26902	-1	E			YP_009285906.1	YP_009285906.1 hypothetical protein BI026_gp21 [Rhodovulum phage vB_RhkS_P1]	False	0.443	64.0	3.333e-12									VOG04345	REFSEQ hypothetical protein; Xu	Xu	0	False
KT381864.1_36	vB_ThpS-P1_KT381864.1	KT381864.1	36	26899	27342	-1	D			YP_009285904.1	YP_009285904.1 regulatory protein GemA [Rhodovulum phage vB_RhkS_P1]	False	0.601	172.0	1.492e-48								Bacteriophage Mu, GemA protein [PF06252.15]	VOG04428	sp|P24796|GEMA_BPD10 GemA protein; XhXp	Xh;Xp	0	False
KT381864.1_37	vB_ThpS-P1_KT381864.1	KT381864.1	37	27358	27978	-1	D			YP_002221437.1	YP_002221437.1 DUF3164 family protein [Burkholderia phage KS10]	False	0.496	186.0	2.238e-52								Protein of unknown function (DUF3164) [PF11363.11]	VOG10171	REFSEQ DUF3164 family protein; Xu	Xu	0	False
KT381864.1_38	vB_ThpS-P1_KT381864.1	KT381864.1	38	27975	28193	-1	E																				0	False
KT381864.1_39	vB_ThpS-P1_KT381864.1	KT381864.1	39	28190	28426	-1	E																				0	False
KT381864.1_40	vB_ThpS-P1_KT381864.1	KT381864.1	40	28465	28845	-1	E																				0	False
KT381864.1_41	vB_ThpS-P1_KT381864.1	KT381864.1	41	28838	29209	-1	E			YP_007676390.1	YP_007676390.1 hypothetical protein RHVG_00011 [Rhodovulum phage RS1]	False	0.557	128.0	8.496000000000001e-34									VOG00259	sp|Q51647|YISX_BURM1 Insertion element IS401 uncharacterized 12.4 kDa protein; Xu	Xu	0	False
KT381864.1_42	vB_ThpS-P1_KT381864.1	KT381864.1	42	29206	29763	-1	E			YP_009285897.1	YP_009285897.1 transcriptional regulator [Rhodovulum phage vB_RhkS_P1]	False	0.507	82.0	6.19e-17									VOG01352	REFSEQ transcriptional regulator; Xu	Xu	0	False
KT381864.1_43	vB_ThpS-P1_KT381864.1	KT381864.1	43	29760	30530	-1	D			YP_009285896.1	YP_009285896.1 DNA transposition protein [Rhodovulum phage vB_RhkS_P1]	False	0.502	227.0	1.5130000000000004e-65								AAA domain [PF13401.9]	VOG02271	sp|P03763|TARGB_BPMU ATP-dependent target DNA activator B; XhXr	Xr;Xh	0	False	V
KT381864.1_44	vB_ThpS-P1_KT381864.1	KT381864.1	44	30549	32654	-1	D			YP_009285895.1	YP_009285895.1 Mu transposase C-terminal domain-containing protein [Rhodovulum phage vB_RhkS_P1]	True	0.445	557.0	5.422000000000002e-172								Bacteriophage Mu transposase [PF02914.18]; Mu DNA binding, I gamma subdomain [PF09039.14]; Mu DNA-binding domain [PF02316.19]; Integrase core domain [PF00665.29]	VOG00376	sp|P16942|T629_SHISO Transposase for insertion sequence element IS629; Xr	Xr	0	False	V
KT381864.1_45	vB_ThpS-P1_KT381864.1	KT381864.1	45	32647	33549	-1	C	K03497	ParB family transcriptional regulator, chromosome partitioning protein	YP_009285894.1	YP_009285894.1 ParB-like partition protein [Rhodovulum phage vB_RhkS_P1]	False	0.499	246.0	1.833e-71								ParB/Sulfiredoxin domain [PF02195.21]	VOG00403	REFSEQ hypothetical protein; Xu	Xu	0	False
KT381864.1_46	vB_ThpS-P1_KT381864.1	KT381864.1	46	33560	33841	-1	E			YP_009285891.1	YP_009285891.1 hypothetical protein BI026_gp06 [Rhodovulum phage vB_RhkS_P1]	False	0.458	68.0	1.265e-13												0	False
KT381864.1_47	vB_ThpS-P1_KT381864.1	KT381864.1	47	33838	34320	-1	E																				0	False
KT381864.1_48	vB_ThpS-P1_KT381864.1	KT381864.1	48	34317	34697	-1	E			YP_009285888.1	YP_009285888.1 hypothetical protein BI026_gp03 [Rhodovulum phage vB_RhkS_P1]	False	0.635	98.0	3.525e-23									VOG07076	REFSEQ hypothetical protein; Xu	Xu	0	False	F
KT381864.1_49	vB_ThpS-P1_KT381864.1	KT381864.1	49	34694	34948	-1	E																	VOG07076	REFSEQ hypothetical protein; Xu	Xu	0	False	F
KT381864.1_50	vB_ThpS-P1_KT381864.1	KT381864.1	50	35049	35729	1	D			YP_007676381.1	YP_007676381.1 CI-like repressor [Rhodovulum phage RS1]	False	0.34	107.0	7.138e-25	MER0039296	S24	MER0039296 - family S24 unassigned peptidases () [S24.UPW]#S24#{peptidase unit: 89-223}~source RPC1_BPD3~	False	0.401	95.0	1.926e-20	Peptidase S24-like [PF00717.26]				0	False	PF
KT381864.1_51	vB_ThpS-P1_KT381864.1	KT381864.1	51	35764	36369	1	E																				0	False	F
KT381864.1_52	vB_ThpS-P1_KT381864.1	KT381864.1	52	36581	38005	-1	E																				0	False	F
KT381864.1_53	vB_ThpS-P1_KT381864.1	KT381864.1	53	37995	39047	-1	E																				0	False	F
