## Supplementary material for "Phage genome architecture and GC content: Structural genes and where to find them": Annotation data: annotations.tsv

	fasta	scaffold	gene_position	start_position	end_position	strandedness	rank	ko_id	kegg_hit	viral_id	viral_hit	viral_RBH	viral_identity	viral_bitScore	viral_eVal	pfam_hits	vogdb_id	vogdb_hits	vogdb_categories	heme_regulatory_motif_count	is_transposon	amg_flags
KJ192399.2_1	Vibrio_phage_CHOED_KJ192399.2	KJ192399.2	1	1	1893	1	E			YP_009021667.1	YP_009021667.1 hypothetical protein CHOED_01 [Vibrio phage CHOED]	True	0.956	1265.0	0.0		VOG11989	REFSEQ hypothetical protein; Xu	Xu	0	False	F
KJ192399.2_2	Vibrio_phage_CHOED_KJ192399.2	KJ192399.2	2	1890	2201	1	E			YP_009021668.1	YP_009021668.1 hypothetical protein CHOED_02 [Vibrio phage CHOED]	False	0.979	215.0	2.089e-64		VOG27597	REFSEQ hypothetical protein; Xu	Xu	0	False	F
KJ192399.2_3	Vibrio_phage_CHOED_KJ192399.2	KJ192399.2	3	2167	2376	1	E													0	False	F
KJ192399.2_4	Vibrio_phage_CHOED_KJ192399.2	KJ192399.2	4	2389	3249	1	E			YP_009021669.1	YP_009021669.1 hypothetical protein CHOED_03 [Vibrio phage CHOED]	True	0.893	534.0	1.742e-171					0	False	F
KJ192399.2_5	Vibrio_phage_CHOED_KJ192399.2	KJ192399.2	5	3339	3569	1	E			YP_009021670.1	YP_009021670.1 hypothetical protein CHOED_04 [Vibrio phage CHOED]	False	0.968	157.0	6.212e-45		VOG01625	sp|P13314|Y06G_BPT4 Uncharacterized 10.2 kDa protein in regB-denV intergenic region; Xu	Xu	0	False	F
KJ192399.2_6	Vibrio_phage_CHOED_KJ192399.2	KJ192399.2	6	3584	4294	1	E			YP_009021671.1	YP_009021671.1 tail protein [Vibrio phage CHOED]	True	0.998	500.0	1.355e-160		VOG02048	REFSEQ tail protein; Xu	Xu	0	False	F
KJ192399.2_7	Vibrio_phage_CHOED_KJ192399.2	KJ192399.2	7	4294	5853	1	E			YP_009021672.1	YP_009021672.1 amidase [Vibrio phage CHOED]	True	0.973	1066.0	0.0		VOG01266	REFSEQ amidase; Xu	Xu	0	False	F
KJ192399.2_8	Vibrio_phage_CHOED_KJ192399.2	KJ192399.2	8	5856	6065	1	E			YP_009021673.1	YP_009021673.1 hypothetical protein CHOED_07 [Vibrio phage CHOED]	False	0.89	130.0	9.814e-36					0	False
KJ192399.2_9	Vibrio_phage_CHOED_KJ192399.2	KJ192399.2	9	6065	6388	1	E			YP_009021674.1	YP_009021674.1 hypothetical protein CHOED_08 [Vibrio phage CHOED]	False	0.942	214.0	6.557e-64					0	False
KJ192399.2_10	Vibrio_phage_CHOED_KJ192399.2	KJ192399.2	10	6388	9024	1	E			YP_009021675.1	YP_009021675.1 tail fiber protein [Vibrio phage CHOED]	True	0.942	1736.0	0.0		VOG01009	REFSEQ tail protein; Xu	Xu	0	False
KJ192399.2_11	Vibrio_phage_CHOED_KJ192399.2	KJ192399.2	11	9032	10075	1	E			YP_009021676.1	YP_009021676.1 hypothetical protein CHOED_010 [Vibrio phage CHOED]	True	0.921	670.0	2.485e-217		VOG01030	REFSEQ hypothetical protein; Xu	Xu	0	False
KJ192399.2_12	Vibrio_phage_CHOED_KJ192399.2	KJ192399.2	12	10127	10879	1	D			YP_009021677.1	YP_009021677.1 hypothetical protein CHOED_011 [Vibrio phage CHOED]	True	0.904	473.0	3.918e-151	Major tropism determinant N-terminal domain [PF18454.4]				0	False
KJ192399.2_13	Vibrio_phage_CHOED_KJ192399.2	KJ192399.2	13	10890	12191	1	E			YP_009021678.1	YP_009021678.1 hypothetical protein CHOED_012 [Vibrio phage CHOED]	True	0.856	769.0	6.061e-250					0	False
KJ192399.2_14	Vibrio_phage_CHOED_KJ192399.2	KJ192399.2	14	12221	13603	1	E			YP_009021679.1	YP_009021679.1 hypothetical protein CHOED_013 [Vibrio phage CHOED]	True	0.859	820.0	3.473e-267					0	False
KJ192399.2_15	Vibrio_phage_CHOED_KJ192399.2	KJ192399.2	15	13615	14025	1	E			YP_009021680.1	YP_009021680.1 hypothetical protein CHOED_014 [Vibrio phage CHOED]	False	0.965	278.0	8.473e-86					0	False
KJ192399.2_16	Vibrio_phage_CHOED_KJ192399.2	KJ192399.2	16	14025	14546	1	E			YP_009021681.1	YP_009021681.1 hypothetical protein CHOED_015 [Vibrio phage CHOED]	True	0.958	351.0	4.096e-110		VOG27599	REFSEQ hypothetical protein; Xu	Xu	0	False
KJ192399.2_17	Vibrio_phage_CHOED_KJ192399.2	KJ192399.2	17	14546	16060	1	E			YP_009021682.1	YP_009021682.1 hypothetical protein CHOED_016 [Vibrio phage CHOED]	True	0.92	972.0	1.09e-318					0	False
KJ192399.2_18	Vibrio_phage_CHOED_KJ192399.2	KJ192399.2	18	16073	18526	1	E			YP_009021683.1	YP_009021683.1 hypothetical protein CHOED_017 [Vibrio phage CHOED]	True	0.923	1579.0	0.0					0	False
KJ192399.2_19	Vibrio_phage_CHOED_KJ192399.2	KJ192399.2	19	18579	18851	1	E			YP_009021684.1	YP_009021684.1 hypothetical protein CHOED_018 [Vibrio phage CHOED]	False	0.875	166.0	1.1779999999999998e-47					0	False
KJ192399.2_20	Vibrio_phage_CHOED_KJ192399.2	KJ192399.2	20	18895	19119	-1	E			YP_009021685.1	YP_009021685.1 hypothetical protein CHOED_019 [Vibrio phage CHOED]	False	0.982	156.0	1.993e-44					0	False
KJ192399.2_21	Vibrio_phage_CHOED_KJ192399.2	KJ192399.2	21	19121	19507	-1	E			YP_009021686.1	YP_009021686.1 hypothetical protein CHOED_020 [Vibrio phage CHOED]	False	0.99	270.0	5.987e-83					0	False
KJ192399.2_22	Vibrio_phage_CHOED_KJ192399.2	KJ192399.2	22	19509	19943	-1	E			YP_009021687.1	YP_009021687.1 hypothetical protein CHOED_021 [Vibrio phage CHOED]	False	0.961	293.0	7.669e-91					0	False
KJ192399.2_23	Vibrio_phage_CHOED_KJ192399.2	KJ192399.2	23	19996	21276	-1	E			YP_009021688.1	YP_009021688.1 nucleotidyltransferase [Vibrio phage CHOED]	True	0.969	871.0	2.226e-285					0	False
KJ192399.2_24	Vibrio_phage_CHOED_KJ192399.2	KJ192399.2	24	21273	22346	-1	D			YP_009021689.1	YP_009021689.1 ATP-dependent DNA ligase [Vibrio phage CHOED]	True	0.983	742.0	4.9139999999999996e-242	DNA ligase OB-like domain [PF14743.9]; ATP dependent DNA ligase domain [PF01068.24]	VOG00242	sp|P00970|DNLI_BPT4 DNA ligase; XhXr	Xh;Xr	0	False	V
KJ192399.2_25	Vibrio_phage_CHOED_KJ192399.2	KJ192399.2	25	22355	22558	-1	E			YP_009021690.1	YP_009021690.1 hypothetical protein CHOED_024 [Vibrio phage CHOED]	False	1.0	151.0	8.58e-43					0	False
KJ192399.2_26	Vibrio_phage_CHOED_KJ192399.2	KJ192399.2	26	22570	23076	-1	E			YP_009021691.1	YP_009021691.1 hypothetical protein CHOED_025 [Vibrio phage CHOED]	False	0.975	302.0	2.321e-93					0	False
KJ192399.2_27	Vibrio_phage_CHOED_KJ192399.2	KJ192399.2	27	23076	23642	-1	C	K00857	thymidine kinase [EC:2.7.1.21]	YP_009021692.1	YP_009021692.1 thymidine kinase [Vibrio phage CHOED]	True	0.988	394.0	7.084999999999998e-125	Thymidine kinase [PF00265.21]				0	False
KJ192399.2_28	Vibrio_phage_CHOED_KJ192399.2	KJ192399.2	28	23647	23925	-1	E			YP_009021693.1	YP_009021693.1 hypothetical protein CHOED_027 [Vibrio phage CHOED]	False	1.0	176.0	4.779e-51		VOG27600	REFSEQ hypothetical protein; Xu	Xu	0	False
KJ192399.2_29	Vibrio_phage_CHOED_KJ192399.2	KJ192399.2	29	23888	24133	-1	E			YP_009021694.1	YP_009021694.1 hypothetical protein CHOED_028 [Vibrio phage CHOED]	False	1.0	183.0	9.330999999999999e-54					0	False
KJ192399.2_30	Vibrio_phage_CHOED_KJ192399.2	KJ192399.2	30	24151	24363	-1	E			YP_009021695.1	YP_009021695.1 hypothetical protein CHOED_029 [Vibrio phage CHOED]	False	1.0	154.0	4.213e-44					0	False
KJ192399.2_31	Vibrio_phage_CHOED_KJ192399.2	KJ192399.2	31	24417	24626	-1	E			YP_009021696.1	YP_009021696.1 hypothetical protein CHOED_030 [Vibrio phage CHOED]	False	0.934	138.0	3.279e-38		VOG00386	REFSEQ hypothetical protein; Xu	Xu	0	False
KJ192399.2_32	Vibrio_phage_CHOED_KJ192399.2	KJ192399.2	32	24623	25336	-1	E			YP_009021697.1	YP_009021697.1 deoxynucleoside-5-monophosphate kinase [Vibrio phage CHOED]	True	0.982	493.0	4.145e-158		VOG02121	sp|Q7Y4Y9|DNMK_BPR69 Deoxynucleotide monophosphate kinase; Xh	Xh	0	False
KJ192399.2_33	Vibrio_phage_CHOED_KJ192399.2	KJ192399.2	33	25333	25503	-1	E			YP_009021698.1	YP_009021698.1 hypothetical protein CHOED_032 [Vibrio phage CHOED]	False	0.99	119.0	3.617e-32					0	False
KJ192399.2_34	Vibrio_phage_CHOED_KJ192399.2	KJ192399.2	34	25561	26034	-1	C	K01160	crossover junction endodeoxyribonuclease RusA [EC:3.1.21.10]	YP_009021699.1	YP_009021699.1 hypothetical protein CHOED_033 [Vibrio phage CHOED]	False	0.927	307.0	3.12e-95	Endodeoxyribonuclease RusA [PF05866.14]	VOG00400	sp|P45911|YQAN_BACSU Uncharacterized protein YqaN; Xu	Xu	0	False
KJ192399.2_35	Vibrio_phage_CHOED_KJ192399.2	KJ192399.2	35	26053	26166	-1	E													0	False
KJ192399.2_36	Vibrio_phage_CHOED_KJ192399.2	KJ192399.2	36	26135	27217	-1	D			YP_009021700.1	YP_009021700.1 5 -3 exonuclease [Vibrio phage CHOED]	True	0.984	749.0	1.946e-244	5'-3' exonuclease, N-terminal resolvase-like domain [PF02739.19]	VOG07202	sp|P13319|RNH_BPT4 Ribonuclease H; Xr	Xr	0	False	V
KJ192399.2_37	Vibrio_phage_CHOED_KJ192399.2	KJ192399.2	37	27228	27320	-1	E													0	False
KJ192399.2_38	Vibrio_phage_CHOED_KJ192399.2	KJ192399.2	38	27324	27641	-1	E			YP_009021701.1	YP_009021701.1 hypothetical protein CHOED_035 [Vibrio phage CHOED]	False	1.0	239.0	1.3420000000000002e-72		VOG00653	sp|Q38167|DMP_BPT5 5'-deoxynucleotidase; Xh	Xh	0	False
KJ192399.2_39	Vibrio_phage_CHOED_KJ192399.2	KJ192399.2	39	27641	27844	-1	E			YP_009021702.1	YP_009021702.1 hypothetical protein CHOED_036 [Vibrio phage CHOED]	False	0.989	142.0	6.628e-40					0	False
KJ192399.2_40	Vibrio_phage_CHOED_KJ192399.2	KJ192399.2	40	27834	28076	-1	E			YP_009021703.1	YP_009021703.1 hypothetical protein CHOED_037 [Vibrio phage CHOED]	False	0.96	164.0	3.4949999999999996e-47					0	False
KJ192399.2_41	Vibrio_phage_CHOED_KJ192399.2	KJ192399.2	41	28069	28347	-1	E			YP_009021704.1	YP_009021704.1 hypothetical protein CHOED_038 [Vibrio phage CHOED]	False	0.912	178.0	9.829999999999999e-52					0	False
KJ192399.2_42	Vibrio_phage_CHOED_KJ192399.2	KJ192399.2	42	28344	28547	-1	E			YP_009021705.1	YP_009021705.1 hypothetical protein CHOED_039 [Vibrio phage CHOED]	False	0.984	141.0	1.249e-39					0	False
KJ192399.2_43	Vibrio_phage_CHOED_KJ192399.2	KJ192399.2	43	28537	29196	-1	D			YP_009021706.1	YP_009021706.1 HNH endonuclease [Vibrio phage CHOED]	True	1.0	477.0	3.867e-153	HNH endonuclease [PF13392.9]	VOG00638	REFSEQ HNH endonuclease; Xu	Xu	0	False
KJ192399.2_44	Vibrio_phage_CHOED_KJ192399.2	KJ192399.2	44	29178	31421	-1	D			YP_009021707.1	YP_009021707.1 DNA polymerase I [Vibrio phage CHOED]	True	0.999	1578.0	0.0	DNA polymerase family A [PF00476.23]	VOG00075	sp|O64235|DPOL_BPMD2 DNA polymerase; XhXr	Xh;Xr	0	False	V
KJ192399.2_45	Vibrio_phage_CHOED_KJ192399.2	KJ192399.2	45	31491	33218	-1	C	K21502	Escherichia phage DNA primase/helicase [EC:2.7.7.- 5.6.2.3]	YP_009021708.1	YP_009021708.1 DNA primase/helicase [Vibrio phage CHOED]	True	0.992	1206.0	0.0	DnaB-like helicase C terminal domain [PF03796.18]; Toprim-like [PF13155.9]	VOG04360	sp|P04530|HELIC_BPT4 DnaB-like replicative helicase; XhXr	Xh;Xr	0	False	V
KJ192399.2_46	Vibrio_phage_CHOED_KJ192399.2	KJ192399.2	46	33227	33466	-1	E			YP_009021709.1	YP_009021709.1 hypothetical protein CHOED_043 [Vibrio phage CHOED]	False	0.967	163.0	6.262e-47					0	False
KJ192399.2_47	Vibrio_phage_CHOED_KJ192399.2	KJ192399.2	47	33518	33703	-1	E			YP_009021710.1	YP_009021710.1 hypothetical protein CHOED_044 [Vibrio phage CHOED]	False	0.884	115.0	2.097e-30					0	False
KJ192399.2_48	Vibrio_phage_CHOED_KJ192399.2	KJ192399.2	48	33762	34910	-1	D			YP_009021711.1	YP_009021711.1 RNA ligase 2 [Vibrio phage CHOED]	True	0.983	794.0	9.986e-260	T4 RNA ligase 2 C-terminal [PF18043.4]; RNA ligase [PF09414.13]				0	False
KJ192399.2_49	Vibrio_phage_CHOED_KJ192399.2	KJ192399.2	49	34904	35158	-1	E			YP_009021712.1	YP_009021712.1 hypothetical protein CHOED_046 [Vibrio phage CHOED]	False	0.978	175.0	4.417e-51		VOG00764	REFSEQ hypothetical protein; Xu	Xu	0	False
KJ192399.2_50	Vibrio_phage_CHOED_KJ192399.2	KJ192399.2	50	35159	35449	-1	E			YP_009021713.1	YP_009021713.1 hypothetical protein CHOED_047 [Vibrio phage CHOED]	False	0.978	200.0	1.779e-59					0	False
KJ192399.2_51	Vibrio_phage_CHOED_KJ192399.2	KJ192399.2	51	35461	35694	-1	E			YP_009021714.1	YP_009021714.1 hypothetical protein CHOED_048 [Vibrio phage CHOED]	False	0.966	159.0	1.841e-45					0	False
KJ192399.2_52	Vibrio_phage_CHOED_KJ192399.2	KJ192399.2	52	35685	35936	-1	E			YP_009021715.1	YP_009021715.1 hypothetical protein CHOED_049 [Vibrio phage CHOED]	False	1.0	186.0	8.211e-55					0	False
KJ192399.2_53	Vibrio_phage_CHOED_KJ192399.2	KJ192399.2	53	35930	36166	-1	E			YP_009021716.1	YP_009021716.1 hypothetical protein CHOED_050 [Vibrio phage CHOED]	False	0.965	161.0	3.978e-46					0	False
KJ192399.2_54	Vibrio_phage_CHOED_KJ192399.2	KJ192399.2	54	36166	36360	-1	E			YP_009021717.1	YP_009021717.1 hypothetical protein CHOED_051 [Vibrio phage CHOED]	False	1.0	138.0	1.351e-38					0	False
KJ192399.2_55	Vibrio_phage_CHOED_KJ192399.2	KJ192399.2	55	36448	36585	-1	E			YP_009021718.1	YP_009021718.1 hypothetical protein CHOED_052 [Vibrio phage CHOED]	False	0.896	87.0	5.595e-21					0	False
KJ192399.2_56	Vibrio_phage_CHOED_KJ192399.2	KJ192399.2	56	36594	36785	-1	E			YP_009021719.1	YP_009021719.1 hypothetical protein CHOED_053 [Vibrio phage CHOED]	False	1.0	136.0	8.59e-38					0	False
KJ192399.2_57	Vibrio_phage_CHOED_KJ192399.2	KJ192399.2	57	36998	37336	-1	E			YP_009021721.1	YP_009021721.1 hypothetical protein CHOED_055 [Vibrio phage CHOED]	False	0.928	220.0	5.327e-66					0	False
KJ192399.2_58	Vibrio_phage_CHOED_KJ192399.2	KJ192399.2	58	37338	37709	-1	E			YP_009021722.1	YP_009021722.1 hypothetical protein CHOED_056 [Vibrio phage CHOED]	False	0.868	224.0	3.845e-67					0	False
KJ192399.2_59	Vibrio_phage_CHOED_KJ192399.2	KJ192399.2	59	37711	38121	-1	E			YP_009021723.1	YP_009021723.1 hypothetical protein CHOED_057 [Vibrio phage CHOED]	False	0.889	254.0	2.696e-77					0	False
KJ192399.2_60	Vibrio_phage_CHOED_KJ192399.2	KJ192399.2	60	38187	38687	-1	E			YP_009021724.1	YP_009021724.1 hypothetical protein CHOED_058 [Vibrio phage CHOED]	False	0.934	327.0	4.900000000000001e-102					0	False
KJ192399.2_61	Vibrio_phage_CHOED_KJ192399.2	KJ192399.2	61	38784	40052	-1	E			YP_009021725.1	YP_009021725.1 hypothetical protein CHOED_059 [Vibrio phage CHOED]	True	0.907	801.0	3.039e-261		VOG04898	sp|D2XNR2|FLOT6_MEDTR Flotillin-like protein 6; Xh	Xh	0	False
KJ192399.2_62	Vibrio_phage_CHOED_KJ192399.2	KJ192399.2	62	40112	40429	-1	E			YP_009021726.1	YP_009021726.1 hypothetical protein CHOED_060 [Vibrio phage CHOED]	False	0.935	208.0	4.966e-62					0	False
KJ192399.2_63	Vibrio_phage_CHOED_KJ192399.2	KJ192399.2	63	40512	40961	-1	E			YP_009021727.1	YP_009021727.1 hypothetical protein CHOED_061 [Vibrio phage CHOED]	False	1.0	323.0	5.09e-101					0	False
KJ192399.2_64	Vibrio_phage_CHOED_KJ192399.2	KJ192399.2	64	40974	41426	-1	E			YP_009021728.1	YP_009021728.1 hypothetical protein CHOED_062 [Vibrio phage CHOED]	False	0.969	308.0	6.312e-96					0	False
KJ192399.2_65	Vibrio_phage_CHOED_KJ192399.2	KJ192399.2	65	41481	41693	-1	E			YP_009021729.1	YP_009021729.1 hypothetical protein CHOED_063 [Vibrio phage CHOED]	False	0.87	129.0	3.664e-35					0	False
KJ192399.2_66	Vibrio_phage_CHOED_KJ192399.2	KJ192399.2	66	41759	42262	-1	E			YP_009021730.1	YP_009021730.1 hypothetical protein CHOED_064 [Vibrio phage CHOED]	False	0.944	333.0	4.5199999999999995e-104					0	False
KJ192399.2_67	Vibrio_phage_CHOED_KJ192399.2	KJ192399.2	67	42473	42757	-1	E			YP_009021731.1	YP_009021731.1 hypothetical protein CHOED_065 [Vibrio phage CHOED]	False	0.959	192.0	1.233e-56					0	False
KJ192399.2_68	Vibrio_phage_CHOED_KJ192399.2	KJ192399.2	68	42917	43501	-1	E			YP_009021732.1	YP_009021732.1 hypothetical protein CHOED_066 [Vibrio phage CHOED]	True	0.943	386.0	5.182e-122		VOG01399	REFSEQ hypothetical protein; Xu	Xu	0	False
KJ192399.2_69	Vibrio_phage_CHOED_KJ192399.2	KJ192399.2	69	43536	43718	-1	E			YP_009021733.1	YP_009021733.1 hypothetical protein CHOED_067 [Vibrio phage CHOED]	False	0.888	113.0	5.16e-30					0	False
KJ192399.2_70	Vibrio_phage_CHOED_KJ192399.2	KJ192399.2	70	43718	43858	-1	E			YP_009021734.1	YP_009021734.1 hypothetical protein CHOED_068 [Vibrio phage CHOED]	False	0.967	96.0	2.888e-24		VOG03247	REFSEQ hypothetical protein; Xu	Xu	0	False
KJ192399.2_71	Vibrio_phage_CHOED_KJ192399.2	KJ192399.2	71	43860	44000	-1	E			YP_009021735.1	YP_009021735.1 hypothetical protein CHOED_069 [Vibrio phage CHOED]	False	0.96	95.0	5.449e-24					0	False
KJ192399.2_72	Vibrio_phage_CHOED_KJ192399.2	KJ192399.2	72	44000	44218	-1	E			YP_009021736.1	YP_009021736.1 hypothetical protein CHOED_070 [Vibrio phage CHOED]	False	0.993	153.0	1.204e-43					0	False
KJ192399.2_73	Vibrio_phage_CHOED_KJ192399.2	KJ192399.2	73	45712	46155	-1	C	K01449	N-acetylmuramoyl-L-alanine amidase [EC:3.5.1.28]	YP_009021737.1	YP_009021737.1 endolysin [Vibrio phage CHOED]	False	1.0	314.0	9.018e-98	Cell Wall Hydrolase [PF07486.15]				0	False
KJ192399.2_74	Vibrio_phage_CHOED_KJ192399.2	KJ192399.2	74	46181	46360	-1	E			YP_009021738.2	YP_009021738.2 hypothetical protein CHOED_072 [Vibrio phage CHOED]	False	0.899	113.0	6.733e-30					0	False
KJ192399.2_75	Vibrio_phage_CHOED_KJ192399.2	KJ192399.2	75	46563	46829	1	E													0	False
KJ192399.2_76	Vibrio_phage_CHOED_KJ192399.2	KJ192399.2	76	46755	47240	-1	D			YP_009021740.1	YP_009021740.1 DNA binding protein [Vibrio phage CHOED]	True	1.0	352.0	8.938e-111	Pyrimidine dimer DNA glycosylase [PF03013.17]	VOG07327	REFSEQ DNA binding protein; Xu	Xu	0	False
KJ192399.2_77	Vibrio_phage_CHOED_KJ192399.2	KJ192399.2	77	47305	47622	-1	E			YP_009021741.1	YP_009021741.1 hypothetical protein CHOED_075 [Vibrio phage CHOED]	False	0.973	218.0	2.5220000000000007e-65					0	False
KJ192399.2_78	Vibrio_phage_CHOED_KJ192399.2	KJ192399.2	78	47640	48674	-1	D			YP_009021742.2	YP_009021742.2 RNA polymerase [Vibrio phage CHOED]	False	0.977	711.0	1.732e-231	DNA-dependent RNA polymerase [PF00940.22]				0	False
KJ192399.2_79	Vibrio_phage_CHOED_KJ192399.2	KJ192399.2	79	48684	48914	-1	E													0	False
KJ192399.2_80	Vibrio_phage_CHOED_KJ192399.2	KJ192399.2	80	48927	49073	-1	E													0	False
KJ192399.2_81	Vibrio_phage_CHOED_KJ192399.2	KJ192399.2	81	49108	50832	-1	D			YP_009021742.2	YP_009021742.2 RNA polymerase [Vibrio phage CHOED]	True	0.976	1152.0	0.0	DNA-dependent RNA polymerase [PF00940.22]; DNA-directed RNA polymerase N-terminal [PF14700.9]	VOG00796	sp|P00573|RPOL_BPT7 T7 RNA polymerase; XhXr	Xh;Xr	0	False	V
KJ192399.2_82	Vibrio_phage_CHOED_KJ192399.2	KJ192399.2	82	51392	51661	-1	E			YP_009021747.1	YP_009021747.1 p10-like protein [Vibrio phage CHOED]	False	0.985	187.0	4.284e-55		VOG04270	REFSEQ hypothetical protein; Xu	Xu	0	False
KJ192399.2_83	Vibrio_phage_CHOED_KJ192399.2	KJ192399.2	83	51658	51843	-1	E			YP_009021748.1	YP_009021748.1 hypothetical protein CHOED_082 [Vibrio phage CHOED]	False	1.0	134.0	2.754e-37					0	False
KJ192399.2_84	Vibrio_phage_CHOED_KJ192399.2	KJ192399.2	84	51925	53073	-1	E			YP_009021749.1	YP_009021749.1 putative streptomycin biosynthesis operon regulatory protein [Vibrio phage CHOED]	True	0.93	746.0	4.94e-243					0	False
KJ192399.2_85	Vibrio_phage_CHOED_KJ192399.2	KJ192399.2	85	53151	53558	-1	E			YP_009021750.1	YP_009021750.1 SAM-dependent methyltransferase [Vibrio phage CHOED]	False	0.982	282.0	4.708e-87		VOG00244	sp|P07693|ADOM_BPT3 S-Adenosylmethionine lyase; Xh	Xh	0	False
KJ192399.2_86	Vibrio_phage_CHOED_KJ192399.2	KJ192399.2	86	55277	55660	1	E			YP_009021752.1	YP_009021752.1 hypothetical protein CHOED_086 [Vibrio phage CHOED]	False	0.934	251.0	2.188e-76		VOG02077	REFSEQ hypothetical protein; Xu	Xu	0	False
KJ192399.2_87	Vibrio_phage_CHOED_KJ192399.2	KJ192399.2	87	56741	57115	1	E			YP_009021753.1	YP_009021753.1 hypothetical protein CHOED_087 [Vibrio phage CHOED]	False	0.9	235.0	5.813000000000001e-71		VOG04106	REFSEQ hypothetical protein; Xu	Xu	0	False
KJ192399.2_88	Vibrio_phage_CHOED_KJ192399.2	KJ192399.2	88	57161	59167	1	C	K06909	phage terminase large subunit	YP_009021754.1	YP_009021754.1 terminase large subunit [Vibrio phage CHOED]	True	0.985	1390.0	0.0	Terminase large subunit, T4likevirus-type, N-terminal [PF03237.18]; Phage terminase large subunit [PF04466.16]	VOG00705	REFSEQ terminase large subunit; Xu	Xu	0	False
KJ192399.2_89	Vibrio_phage_CHOED_KJ192399.2	KJ192399.2	89	59210	61321	1	E			YP_009021755.1	YP_009021755.1 head-tail adaptor [Vibrio phage CHOED]	True	0.956	1414.0	0.0		VOG00516	sp|P03728|PORTL_BPT7 Portal protein; XpXrXs	Xs;Xp;Xr	0	False	VF
KJ192399.2_90	Vibrio_phage_CHOED_KJ192399.2	KJ192399.2	90	61302	61553	1	E			YP_009021756.1	YP_009021756.1 hypothetical protein CHOED_090 [Vibrio phage CHOED]	False	0.966	157.0	1.2079999999999998e-44					0	False	F
KJ192399.2_91	Vibrio_phage_CHOED_KJ192399.2	KJ192399.2	91	61645	62385	1	E			YP_009021757.1	YP_009021757.1 hypothetical protein CHOED_091 [Vibrio phage CHOED]	True	0.917	473.0	3.2479999999999996e-151		VOG27601	REFSEQ hypothetical protein; Xu	Xu	0	False	F
KJ192399.2_92	Vibrio_phage_CHOED_KJ192399.2	KJ192399.2	92	62412	63584	1	D			YP_009021758.1	YP_009021758.1 p22 coat protein [Vibrio phage CHOED]	True	0.936	767.0	2.929e-250	P22 coat protein - gene protein 5 [PF11651.11]	VOG00529	sp|P19727|CAPSB_BPT7 Minor capsid protein; XrXs	Xs;Xr	0	False	VF
KJ192399.2_93	Vibrio_phage_CHOED_KJ192399.2	KJ192399.2	93	63661	65181	1	E			YP_009021759.1	YP_009021759.1 hypothetical protein CHOED_093 [Vibrio phage CHOED]	True	0.95	1011.0	0.0		VOG28099	REFSEQ hypothetical protein; Xu	Xu	0	False	F
KJ192399.2_94	Vibrio_phage_CHOED_KJ192399.2	KJ192399.2	94	65178	65357	1	E			YP_009021760.1	YP_009021760.1 hypothetical protein CHOED_094 [Vibrio phage CHOED]	False	0.924	117.0	3.881e-31					0	False	F
KJ192399.2_95	Vibrio_phage_CHOED_KJ192399.2	KJ192399.2	95	65354	66316	1	E													0	False	F
