## Supplementary material for "Phage genome architecture and GC content: Structural genes and where to find them": Annotation data: trnas.tsv

fasta	Name	tRNA #	Begin	End	Type	Codon	Score	Note
Vibrio_phage_CHOED_KJ192399.2	KJ192399.2	1	55857	55933	Asn	GTT	49.8
Vibrio_phage_CHOED_KJ192399.2	KJ192399.2	2	55939	56028	Ser	GCT	58.3
Vibrio_phage_CHOED_KJ192399.2	KJ192399.2	3	56641	56717	Pro	TGG	62.8
