## Supplementary material for "Phage genome architecture and GC content: Structural genes and where to find them": Annotation data: annotations.tsv

	fasta	scaffold	gene_position	start_position	end_position	strandedness	rank	ko_id	kegg_hit	viral_id	viral_hit	viral_RBH	viral_identity	viral_bitScore	viral_eVal	peptidase_id	peptidase_family	peptidase_hit	peptidase_RBH	peptidase_identity	peptidase_bitScore	peptidase_eVal	pfam_hits	vogdb_id	vogdb_hits	vogdb_categories	heme_regulatory_motif_count	is_transposon	amg_flags
MN062185.1_1	Vibrio_phage_Phriendly_MN062185.1	MN062185.1	1	873	1055	1	E																				0	False	F
MN062185.1_2	Vibrio_phage_Phriendly_MN062185.1	MN062185.1	2	1557	2057	1	E																				0	False	F
MN062185.1_3	Vibrio_phage_Phriendly_MN062185.1	MN062185.1	3	2057	2233	1	E																				0	False	F
MN062185.1_4	Vibrio_phage_Phriendly_MN062185.1	MN062185.1	4	2233	2409	1	E																				0	False	F
MN062185.1_5	Vibrio_phage_Phriendly_MN062185.1	MN062185.1	5	2575	2862	1	E																	VOG23699	REFSEQ hypothetical protein; Xu	Xu	0	False	F
MN062185.1_6	Vibrio_phage_Phriendly_MN062185.1	MN062185.1	6	2872	3036	1	E																				0	False	F
MN062185.1_7	Vibrio_phage_Phriendly_MN062185.1	MN062185.1	7	3036	3299	1	E																				0	False	F
MN062185.1_8	Vibrio_phage_Phriendly_MN062185.1	MN062185.1	8	3319	3534	1	E																				0	False	F
MN062185.1_9	Vibrio_phage_Phriendly_MN062185.1	MN062185.1	9	3545	5041	1	E			YP_009304538.1	YP_009304538.1 hypothetical protein BJD45_gp59 [Pseudomonas phage O4]	False	0.226	60.0	4.753e-08												0	False	F
MN062185.1_10	Vibrio_phage_Phriendly_MN062185.1	MN062185.1	10	5044	5730	1	D			YP_009304537.1	YP_009304537.1 glutamine amidotransferase [Pseudomonas phage O4]	False	0.369	112.0	1.346e-26	MER0446482	C26	MER0446482 - family C26 unassigned peptidases (Streptomyces griseoaurantiacus) [C26.UPW]#C26#{peptidase unit: 33-214}~source ZP_08288438~	False	0.391	77.0	1.998e-14	Peptidase C26 [PF07722.16]; Glutamine amidotransferase class-I [PF00117.31]	VOG12366	REFSEQ glutamine amidotransferase; Xu	Xu	0	False	P
MN062185.1_11	Vibrio_phage_Phriendly_MN062185.1	MN062185.1	11	5738	5878	1	E																				0	False
MN062185.1_12	Vibrio_phage_Phriendly_MN062185.1	MN062185.1	12	5937	6155	-1	E																				0	False
MN062185.1_13	Vibrio_phage_Phriendly_MN062185.1	MN062185.1	13	6213	7541	1	D			YP_007010514.1	YP_007010514.1 aminotransferase [Salinivibrio phage CW02]	False	0.282	167.0	1.7340000000000002e-42	MER0424287	C44	MER0424287 - family C44 unassigned peptidases () [C44.UPW]#C44#{peptidase unit: 2-184}~source AFE86169~	False	0.465	156.0	1.123e-38	Glutamine amidotransferase domain [PF13522.9]; Glutamine amidotransferases class-II [PF13230.9]	VOG00288	sp|Q7T6X6|GFAT_MIMIV Probable glutamine--fructose-6-phosphate aminotransferase [isomerizing]; Xh	Xh	0	False	P
MN062185.1_14	Vibrio_phage_Phriendly_MN062185.1	MN062185.1	14	7562	8383	1	D			YP_009125589.1	YP_009125589.1 COOH.NH2 ligase [Pseudomonas phage vB_PaeP_C2-10_Ab22]	False	0.357	152.0	1.361e-39								Phage phiEco32-like COOH.NH2 ligase-type 2 [PF14395.9]	VOG09361	REFSEQ COOH.NH2 ligase; Xu	Xu	0	False
MN062185.1_15	Vibrio_phage_Phriendly_MN062185.1	MN062185.1	15	8398	9000	1	E																	VOG12367	REFSEQ hypothetical protein; Xu	Xu	0	False
MN062185.1_16	Vibrio_phage_Phriendly_MN062185.1	MN062185.1	16	9000	9836	1	D			YP_007010520.1	YP_007010520.1 amidoligase enzyme [Salinivibrio phage CW02]	False	0.254	75.0	1.762e-13								Putative amidoligase enzyme [PF12224.11]	VOG09364	REFSEQ amidoligase enzyme; Xu	Xu	0	False
MN062185.1_17	Vibrio_phage_Phriendly_MN062185.1	MN062185.1	17	9848	10978	1	D			YP_009304531.1	YP_009304531.1 ribosomal protein S6 glutaminyl transferase [Pseudomonas phage O4]	False	0.443	201.0	5.4380000000000006e-55								RimK-like ATP-grasp domain [PF08443.14]	VOG01461	sp|A0KFE0|RIMK_AERHH Probable alpha-L-glutamate ligase; Xh	Xh	0	False
MN062185.1_18	Vibrio_phage_Phriendly_MN062185.1	MN062185.1	18	11012	11497	1	E																				0	False
MN062185.1_19	Vibrio_phage_Phriendly_MN062185.1	MN062185.1	19	11463	11735	1	E																				0	False
MN062185.1_20	Vibrio_phage_Phriendly_MN062185.1	MN062185.1	20	11738	11977	1	E																				0	False
MN062185.1_21	Vibrio_phage_Phriendly_MN062185.1	MN062185.1	21	12128	12304	1	E																				0	False
MN062185.1_22	Vibrio_phage_Phriendly_MN062185.1	MN062185.1	22	12295	12744	1	E			YP_009198583.1	YP_009198583.1 phosphoribosyl-ATP diphosphatase [Vibrio phage phi 1]	False	0.419	104.0	4.229e-25												0	False
MN062185.1_23	Vibrio_phage_Phriendly_MN062185.1	MN062185.1	23	12737	13093	1	E																				0	False
MN062185.1_24	Vibrio_phage_Phriendly_MN062185.1	MN062185.1	24	13093	13587	1	E			YP_007010540.1	YP_007010540.1 hypothetical protein F490_gp42 [Salinivibrio phage CW02]	False	0.31	64.0	5.171e-11									VOG03942	REFSEQ hypothetical protein; Xu	Xu	0	False
MN062185.1_25	Vibrio_phage_Phriendly_MN062185.1	MN062185.1	25	13597	13725	1	E																				0	False
MN062185.1_26	Vibrio_phage_Phriendly_MN062185.1	MN062185.1	26	13722	14102	1	D			YP_008766754.1	YP_008766754.1 endonuclease VII [Erwinia phage FE44]	False	0.436	89.0	3.6470000000000005e-20								Recombination endonuclease VII [PF02945.18]	VOG00650	sp|O64250|VG59_BPMD2 Gene 59 protein; Xu	Xu	0	False
MN062185.1_27	Vibrio_phage_Phriendly_MN062185.1	MN062185.1	27	14084	14743	1	C	K03465	thymidylate synthase (FAD) [EC:2.1.1.148]	YP_009621241.1	YP_009621241.1 thymidylate synthase [Vibrio phage Ceto]	False	0.771	338.0	8.511e-105								Thymidylate synthase complementing protein [PF02511.18]	VOG03899	sp|Q05259|THYX_BPML5 Probable flavin-dependent thymidylate synthase; XhXr	Xh;Xr	0	False	V
MN062185.1_28	Vibrio_phage_Phriendly_MN062185.1	MN062185.1	28	14755	15426	1	D																Poly A polymerase head domain [PF01743.23]	VOG00095	REFSEQ nucleotidyltransferase; Xu	Xu	0	False
MN062185.1_29	Vibrio_phage_Phriendly_MN062185.1	MN062185.1	29	15426	15545	1	E																				0	False
MN062185.1_30	Vibrio_phage_Phriendly_MN062185.1	MN062185.1	30	15545	15727	1	E																				0	False
MN062185.1_31	Vibrio_phage_Phriendly_MN062185.1	MN062185.1	31	15847	17547	1	D			YP_006382489.2	YP_006382489.2 DNA primase/helicase [Pseudomonas phage tf]	True	0.417	408.0	8.585e-123								DnaB-like helicase C terminal domain [PF03796.18]	VOG04360	sp|P04530|HELIC_BPT4 DnaB-like replicative helicase; XhXr	Xh;Xr	0	False	V
MN062185.1_32	Vibrio_phage_Phriendly_MN062185.1	MN062185.1	32	17570	17992	1	E																				0	False
MN062185.1_33	Vibrio_phage_Phriendly_MN062185.1	MN062185.1	33	17992	19929	1	D			YP_009790700.1	YP_009790700.1 DNA polymerase [Escherichia phage ST32]	True	0.571	698.0	2.383e-221								DNA polymerase family A [PF00476.23]	VOG00075	sp|O64235|DPOL_BPMD2 DNA polymerase; XhXr	Xh;Xr	0	False	V
MN062185.1_34	Vibrio_phage_Phriendly_MN062185.1	MN062185.1	34	20049	20807	1	E																				0	False
MN062185.1_35	Vibrio_phage_Phriendly_MN062185.1	MN062185.1	35	21062	21283	-1	E																				0	False
MN062185.1_36	Vibrio_phage_Phriendly_MN062185.1	MN062185.1	36	21573	22121	1	E			YP_006987689.1	YP_006987689.1 exonuclease [Cronobacter phage vB_CsaP_GAP52]	False	0.467	134.0	6.514e-35												0	False
MN062185.1_37	Vibrio_phage_Phriendly_MN062185.1	MN062185.1	37	22115	24211	1	D			YP_007674127.1	YP_007674127.1 ribonucleoside-diphosphate reductase alpha subunit [Vibrio phage VBP47]	True	0.632	864.0	1.21e-277								Ribonucleotide reductase, barrel domain [PF02867.18]; ATP cone domain [PF03477.19]	VOG00122	sp|P00452|RIR1_ECOLI Ribonucleoside-diphosphate reductase 1 subunit alpha; Xh	Xh	0	False	MKE
MN062185.1_38	Vibrio_phage_Phriendly_MN062185.1	MN062185.1	38	24211	25281	1	D			YP_007674129.1	YP_007674129.1 ribonucleoside diphosphate reductase subunit beta [Vibrio phage VBP47]	True	0.713	511.0	6.823000000000001e-162								Ribonucleotide reductase, small chain [PF00268.24]	VOG00527	sp|P69924|RIR2_ECOLI Ribonucleoside-diphosphate reductase 1 subunit beta; Xh	Xh	0	False
MN062185.1_39	Vibrio_phage_Phriendly_MN062185.1	MN062185.1	39	25281	25511	1	E																				0	False
MN062185.1_40	Vibrio_phage_Phriendly_MN062185.1	MN062185.1	40	25511	25903	1	D			YP_006987677.1	YP_006987677.1 endonuclease [Cronobacter phage vB_CsaP_GAP52]	False	0.511	120.0	6.403e-31								Phage endonuclease I [PF05367.14]	VOG00381	sp|P00641|ENDO_BPT7 Endonuclease I; Xp	Xp	0	False
MN062185.1_41	Vibrio_phage_Phriendly_MN062185.1	MN062185.1	41	25903	26127	1	E																				0	False
MN062185.1_42	Vibrio_phage_Phriendly_MN062185.1	MN062185.1	42	26231	26425	-1	E																				0	False
MN062185.1_43	Vibrio_phage_Phriendly_MN062185.1	MN062185.1	43	26436	29195	-1	E			NP_775239.1	NP_775239.1 virion structural protein [Pseudomonas phage PaP3]	False	0.206	196.0	3.701e-49									VOG10568	REFSEQ virion structural protein; Xu	Xu	0	False
MN062185.1_44	Vibrio_phage_Phriendly_MN062185.1	MN062185.1	44	29206	30453	-1	E																				0	False
MN062185.1_45	Vibrio_phage_Phriendly_MN062185.1	MN062185.1	45	30453	31052	-1	E																				0	False
MN062185.1_46	Vibrio_phage_Phriendly_MN062185.1	MN062185.1	46	31052	31687	-1	E			YP_006907056.1	YP_006907056.1 phage particle protein [Pseudomonas phage UFV-P2]	False	0.236	77.0	7.129e-15												0	False
MN062185.1_47	Vibrio_phage_Phriendly_MN062185.1	MN062185.1	47	31687	32076	-1	E																				0	False
MN062185.1_48	Vibrio_phage_Phriendly_MN062185.1	MN062185.1	48	32234	34189	-1	E			YP_007674300.1	YP_007674300.1 hypothetical protein PYDG_00093 [Pseudoalteromonas phage pYD6-A]	False	0.328	246.0	7.286999999999999e-67												0	False
MN062185.1_49	Vibrio_phage_Phriendly_MN062185.1	MN062185.1	49	34189	35853	-1	E			YP_010672645.1	YP_010672645.1 tail fiber protein; host specificity [Vibrio phage Vp_R1]	True	0.47	511.0	2.799e-158									VOG02201	REFSEQ tail fiber protein; host specificity; Xu	Xu	0	False
MN062185.1_50	Vibrio_phage_Phriendly_MN062185.1	MN062185.1	50	35863	36531	-1	E			YP_010672644.1	YP_010672644.1 tail protein [Vibrio phage Vp_R1]	False	0.268	91.0	2.765e-19												0	False
MN062185.1_51	Vibrio_phage_Phriendly_MN062185.1	MN062185.1	51	36572	38491	-1	E			YP_007674303.1	YP_007674303.1 tail fiber protein [Pseudoalteromonas phage pYD6-A]	False	0.53	66.0	8.297e-10												0	False
MN062185.1_52	Vibrio_phage_Phriendly_MN062185.1	MN062185.1	52	38492	39199	-1	E			YP_009622470.1	YP_009622470.1 virion structural protein [Pseudomonas phage Bjorn]	False	0.268	87.0	6.2e-18									VOG09341	REFSEQ virion structural protein; Xu	Xu	0	False
MN062185.1_53	Vibrio_phage_Phriendly_MN062185.1	MN062185.1	53	39203	39502	-1	E																				0	False
MN062185.1_54	Vibrio_phage_Phriendly_MN062185.1	MN062185.1	54	39557	40600	-1	D			YP_006382524.1	YP_006382524.1 major head protein [Pseudomonas phage tf]	False	0.349	185.0	9.709e-50								Family of unknown function (DUF5309) [PF17236.5]	VOG02591	sp|Q6Y7S3|CAPSD_BPPGK Major capsid protein; Xs	Xs	0	False	V
MN062185.1_55	Vibrio_phage_Phriendly_MN062185.1	MN062185.1	55	40614	41672	-1	E			YP_006382525.1	YP_006382525.1 head scaffolding protein [Pseudomonas phage tf]	False	0.239	79.0	1.879e-14									VOG09340	REFSEQ head scaffolding protein; Xu	Xu	0	False
MN062185.1_56	Vibrio_phage_Phriendly_MN062185.1	MN062185.1	56	41841	43982	-1	E			YP_006382527.1	YP_006382527.1 portal protein [Pseudomonas phage tf]	True	0.452	566.0	8.819e-175									VOG00516	sp|P03728|PORTL_BPT7 Portal protein; XpXrXs	Xs;Xp;Xr	0	False	V
MN062185.1_57	Vibrio_phage_Phriendly_MN062185.1	MN062185.1	57	43982	45412	-1	C	K06909	phage terminase large subunit	YP_009622532.1	YP_009622532.1 terminase [Pseudomonas phage Bjorn]	True	0.546	467.0	1.158e-144									VOG02286	REFSEQ terminase large subunit; Xu	Xu	0	False	F
MN062185.1_58	Vibrio_phage_Phriendly_MN062185.1	MN062185.1	58	45431	45793	-1	E																				0	False	F
MN062185.1_59	Vibrio_phage_Phriendly_MN062185.1	MN062185.1	59	45793	46032	-1	E																				0	False	F
MN062185.1_60	Vibrio_phage_Phriendly_MN062185.1	MN062185.1	60	45974	46660	-1	E																				0	False	F
MN062185.1_61	Vibrio_phage_Phriendly_MN062185.1	MN062185.1	61	46660	46845	-1	E																				0	False	F
MN062185.1_62	Vibrio_phage_Phriendly_MN062185.1	MN062185.1	62	46842	47618	-1	E			YP_654136.1	YP_654136.1 lysozyme domain-containing protein [Escherichia phage K1-5]	False	0.327	61.0	3.051e-09												0	False	F
MN062185.1_63	Vibrio_phage_Phriendly_MN062185.1	MN062185.1	63	47618	48034	-1	C	K07474	phage terminase small subunit																		0	False	F
MN062185.1_64	Vibrio_phage_Phriendly_MN062185.1	MN062185.1	64	48012	48155	-1	E																				0	False	F
MN062185.1_65	Vibrio_phage_Phriendly_MN062185.1	MN062185.1	65	48195	48548	-1	E			YP_009987319.1	YP_009987319.1 HNH endonuclease [Escherichia phage VEcB]	False	0.638	146.0	4.31e-40												1	False	F
MN062185.1_66	Vibrio_phage_Phriendly_MN062185.1	MN062185.1	66	48837	49541	-1	D			YP_009876134.1	YP_009876134.1 PhoH-like phosphate starvation-inducible [Vibrio phage vB_VspP_pVa5]	False	0.487	208.0	1.597e-59								PhoH-like protein [PF02562.19]	VOG02569	sp|P46343|PHOL_BACSU PhoH-like protein; Xh	Xh	0	False	MKF
MN062185.1_67	Vibrio_phage_Phriendly_MN062185.1	MN062185.1	67	49558	49854	-1	E																				0	False	F
