## Supplementary material for "Phage genome architecture and GC content: Structural genes and where to find them": Annotation data: annotations.tsv

	fasta	scaffold	gene_position	start_position	end_position	strandedness	rank	ko_id	kegg_hit	viral_id	viral_hit	viral_RBH	viral_identity	viral_bitScore	viral_eVal	pfam_hits	vogdb_id	vogdb_hits	vogdb_categories	heme_regulatory_motif_count	is_transposon	amg_flags
MT795651.1_1	Vibrio_phage_vB_VnaS-AQKL99_MT795651.1	MT795651.1	1	3	263	-1	E			YP_009126571.1	YP_009126571.1 RusA-like Holliday junction resolvase [Vibrio phage VpKK5]	False	0.5	85.0	2.086e-19					0	False	F
MT795651.1_2	Vibrio_phage_vB_VnaS-AQKL99_MT795651.1	MT795651.1	2	263	688	-1	E			YP_009889290.1	YP_009889290.1 hypothetical protein HYQ38_gp155 [Salmonella phage maane]	False	0.41	96.0	1.6700000000000001e-22		VOG09689	REFSEQ hypothetical protein; Xu	Xu	0	False	F
MT795651.1_3	Vibrio_phage_vB_VnaS-AQKL99_MT795651.1	MT795651.1	3	743	1303	-1	E													0	False	F
MT795651.1_4	Vibrio_phage_vB_VnaS-AQKL99_MT795651.1	MT795651.1	4	1305	1577	-1	E													0	False	F
MT795651.1_5	Vibrio_phage_vB_VnaS-AQKL99_MT795651.1	MT795651.1	5	1634	1843	-1	E													0	False	F
MT795651.1_6	Vibrio_phage_vB_VnaS-AQKL99_MT795651.1	MT795651.1	6	1815	2000	-1	E													0	False	F
MT795651.1_7	Vibrio_phage_vB_VnaS-AQKL99_MT795651.1	MT795651.1	7	2004	2270	-1	E													0	False	F
MT795651.1_8	Vibrio_phage_vB_VnaS-AQKL99_MT795651.1	MT795651.1	8	2257	2448	-1	E													0	False	F
MT795651.1_9	Vibrio_phage_vB_VnaS-AQKL99_MT795651.1	MT795651.1	9	2433	2654	-1	E													0	False	F
MT795651.1_10	Vibrio_phage_vB_VnaS-AQKL99_MT795651.1	MT795651.1	10	2656	2898	-1	E													0	False	F
MT795651.1_11	Vibrio_phage_vB_VnaS-AQKL99_MT795651.1	MT795651.1	11	2908	3177	-1	E													0	False	F
MT795651.1_12	Vibrio_phage_vB_VnaS-AQKL99_MT795651.1	MT795651.1	12	3177	3479	-1	E			YP_009126556.1	YP_009126556.1 hypothetical protein VC55_gp80 [Vibrio phage VpKK5]	False	0.388	67.0	4.407e-13					0	False	F
MT795651.1_13	Vibrio_phage_vB_VnaS-AQKL99_MT795651.1	MT795651.1	13	3479	4018	-1	E													0	False	F
MT795651.1_14	Vibrio_phage_vB_VnaS-AQKL99_MT795651.1	MT795651.1	14	4021	4296	-1	E													0	False	F
MT795651.1_15	Vibrio_phage_vB_VnaS-AQKL99_MT795651.1	MT795651.1	15	4468	4758	-1	E													0	False	F
MT795651.1_16	Vibrio_phage_vB_VnaS-AQKL99_MT795651.1	MT795651.1	16	4797	5012	-1	E													0	False	F
MT795651.1_17	Vibrio_phage_vB_VnaS-AQKL99_MT795651.1	MT795651.1	17	5102	5422	-1	E			YP_007878052.1	YP_007878052.1 hypothetical protein VPDG_00080 [Vibrio phage henriette 12B8]	False	0.558	104.0	9.427e-26		VOG04301	REFSEQ hypothetical protein; Xu	Xu	0	False
MT795651.1_18	Vibrio_phage_vB_VnaS-AQKL99_MT795651.1	MT795651.1	18	5419	5790	-1	E										VOG00451	REFSEQ hypothetical protein; Xu	Xu	0	False
MT795651.1_19	Vibrio_phage_vB_VnaS-AQKL99_MT795651.1	MT795651.1	19	5780	6082	-1	E													0	False
MT795651.1_20	Vibrio_phage_vB_VnaS-AQKL99_MT795651.1	MT795651.1	20	6084	6617	-1	E													0	False
MT795651.1_21	Vibrio_phage_vB_VnaS-AQKL99_MT795651.1	MT795651.1	21	7439	7711	1	E													0	False
MT795651.1_22	Vibrio_phage_vB_VnaS-AQKL99_MT795651.1	MT795651.1	22	7713	10088	1	D			YP_009624375.1	YP_009624375.1 DNA primase [Pantoea phage vB_PagS_Vid5]	False	0.307	317.0	2.913e-89	Protein of unknown function (DUF3987) [PF13148.9]	VOG00911	REFSEQ DNA primase; Xu	Xu	0	False
MT795651.1_23	Vibrio_phage_vB_VnaS-AQKL99_MT795651.1	MT795651.1	23	10154	10762	1	E			NP_945270.1	NP_945270.1 MazG-like pyrophosphatase [Streptococcus phage EJ-1]	False	0.278	72.0	3.049e-13					0	False
MT795651.1_24	Vibrio_phage_vB_VnaS-AQKL99_MT795651.1	MT795651.1	24	10762	11196	1	E			YP_009126574.1	YP_009126574.1 hypothetical protein VC55_gp17 [Vibrio phage VpKK5]	False	0.415	100.0	1.106e-23		VOG11281	REFSEQ hypothetical protein; Xu	Xu	0	False
MT795651.1_25	Vibrio_phage_vB_VnaS-AQKL99_MT795651.1	MT795651.1	25	11302	11742	1	E			YP_008239694.1	YP_008239694.1 hypothetical protein MS_038 [Vibrio phage VPMS1]	False	0.352	81.0	4.268e-17					0	False
MT795651.1_26	Vibrio_phage_vB_VnaS-AQKL99_MT795651.1	MT795651.1	26	11798	12538	1	D			YP_009126576.1	YP_009126576.1 Sak4-like ssDNA annealing protein [Vibrio phage VpKK5]	False	0.615	295.0	2.337e-89	AAA domain [PF13479.9]	VOG00709	sp|O31907|YORG_BACSU SPbeta prophage-derived uncharacterized protein YorG; Xu	Xu	0	False
MT795651.1_27	Vibrio_phage_vB_VnaS-AQKL99_MT795651.1	MT795651.1	27	12549	13037	1	E			YP_007236760.1	YP_007236760.1 HNH endonuclease [Burkholderia phage BcepMigl]	False	0.5	145.0	4.302e-39		VOG00117	REFSEQ HNH endonuclease; Xu	Xu	0	False
MT795651.1_28	Vibrio_phage_vB_VnaS-AQKL99_MT795651.1	MT795651.1	28	13039	13863	1	D			YP_009126577.1	YP_009126577.1 single strand DNA binding protein [Vibrio phage VpKK5]	False	0.645	175.0	1.457e-47	Protein of unknown function (DUF669) [PF05037.16]	VOG02415	REFSEQ single strand DNA binding protein; Xu	Xu	0	False
MT795651.1_29	Vibrio_phage_vB_VnaS-AQKL99_MT795651.1	MT795651.1	29	13974	14459	1	C	K09125	queuosine precursor transporter	YP_009598511.1	YP_009598511.1 hypothetical protein FDH25_gp69 [Rhizobium phage RHEph04]	False	0.561	157.0	4.427e-43	Putative vitamin uptake transporter [PF02592.18]	VOG01051	sp|P37619|QPTR_ECOLI Queuosine precursor transporter; Xh	Xh	0	False
MT795651.1_30	Vibrio_phage_vB_VnaS-AQKL99_MT795651.1	MT795651.1	30	14419	14904	1	D			YP_010719960.1	YP_010719960.1 hypothetical protein P6F36_gp03 [Stenotrophomonas phage vB_SM_ytsc_ply2008005c]	False	0.534	130.0	1.222e-33	zinc-finger-containing domain [PF11672.11]	VOG02364	REFSEQ hypothetical protein; Xu	Xu	0	False
MT795651.1_31	Vibrio_phage_vB_VnaS-AQKL99_MT795651.1	MT795651.1	31	14901	15950	1	E			YP_009126580.1	YP_009126580.1 Cas4-domain exonuclease [Vibrio phage VpKK5]	False	0.586	337.0	6.07e-102		VOG00332	sp|Q8QL42|Y207_SIRV1 Uncharacterized protein 207; Xu	Xu	0	False
MT795651.1_32	Vibrio_phage_vB_VnaS-AQKL99_MT795651.1	MT795651.1	32	15963	17684	1	C	K19789	DNA repair protein RadD	YP_009126858.1	YP_009126858.1 DNA/RNA helicase [Vibrio phage VpKK5]	True	0.611	670.0	4.116e-213	Type III restriction enzyme, res subunit [PF04851.18]; Helicase conserved C-terminal domain [PF00271.34]; DEAD/DEAH box helicase [PF00270.32]	VOG00542	REFSEQ double zinc ribbon protein; Xu	Xu	0	False
MT795651.1_33	Vibrio_phage_vB_VnaS-AQKL99_MT795651.1	MT795651.1	33	17650	17859	1	E													0	False
MT795651.1_34	Vibrio_phage_vB_VnaS-AQKL99_MT795651.1	MT795651.1	34	18003	18482	1	E			YP_009859601.1	YP_009859601.1 transcriptional activator [Alteromonas phage vB_AcoS-R7M]	False	0.38	109.0	1.4380000000000002e-26		VOG12692	REFSEQ hypothetical protein; Xu	Xu	0	False
MT795651.1_35	Vibrio_phage_vB_VnaS-AQKL99_MT795651.1	MT795651.1	35	18556	19152	1	E										VOG12691	REFSEQ hypothetical protein; Xu	Xu	0	False
MT795651.1_36	Vibrio_phage_vB_VnaS-AQKL99_MT795651.1	MT795651.1	36	19272	19841	1	E			YP_010671768.1	YP_010671768.1 hypothetical protein PQC32_gp05 [Pseudomonas virus PBPA162]	False	0.365	93.0	1.163e-20		VOG12691	REFSEQ hypothetical protein; Xu	Xu	0	False
MT795651.1_37	Vibrio_phage_vB_VnaS-AQKL99_MT795651.1	MT795651.1	37	19974	20675	1	C	K10026	7-carboxy-7-deazaguanine synthase [EC:4.3.99.3]	YP_010720007.1	YP_010720007.1 queuosine biosynthesis radical SAM [Stenotrophomonas phage vB_SM_ytsc_ply2008005c]	False	0.5	218.0	4.333e-63	4Fe-4S single cluster domain [PF13394.9]; Radical SAM superfamily [PF04055.24]; 4Fe-4S single cluster domain [PF13353.9]	VOG11337	sp|Q9ZCV2|QUEE_RICPR 7-carboxy-7-deazaguanine synthase; Xh	Xh	0	False
MT795651.1_38	Vibrio_phage_vB_VnaS-AQKL99_MT795651.1	MT795651.1	38	20680	21414	1	C	K06920	7-cyano-7-deazaguanine synthase [EC:6.3.4.20]	YP_009126588.1	YP_009126588.1 QueC-like queuosine biosynthesis [Vibrio phage VpKK5]	False	0.595	270.0	1.202e-80	Queuosine biosynthesis protein QueC [PF06508.16]	VOG00380	sp|Q4JBY3|QUEC_SULAC 7-cyano-7-deazaguanine synthase; Xh	Xh	0	False	MK
MT795651.1_39	Vibrio_phage_vB_VnaS-AQKL99_MT795651.1	MT795651.1	39	21389	21571	1	E													0	False
MT795651.1_40	Vibrio_phage_vB_VnaS-AQKL99_MT795651.1	MT795651.1	40	21564	22010	1	C	K01737	6-pyruvoyltetrahydropterin/6-carboxytetrahydropterin synthase [EC:4.2.3.12 4.1.2.50]	YP_010720005.1	YP_010720005.1 putative QueD-like protein [Stenotrophomonas phage vB_SM_ytsc_ply2008005c]	False	0.581	165.0	4.571e-46	6-pyruvoyl tetrahydropterin synthase [PF01242.22]	VOG02682	sp|Q1RHI6|QUED_RICBR 6-carboxy-5,6,7,8-tetrahydropterin synthase; Xh	Xh	0	False	MK
MT795651.1_41	Vibrio_phage_vB_VnaS-AQKL99_MT795651.1	MT795651.1	41	21983	22105	1	E													0	False
MT795651.1_42	Vibrio_phage_vB_VnaS-AQKL99_MT795651.1	MT795651.1	42	22106	22675	1	C	K01495	GTP cyclohydrolase IA [EC:3.5.4.16]	YP_010720004.1	YP_010720004.1 GTP cyclohydrolase I [Stenotrophomonas phage vB_SM_ytsc_ply2008005c]	False	0.796	268.0	3.723e-81	GTP cyclohydrolase I [PF01227.25]	VOG02430	sp|A4J5D0|GCH1_DESRM GTP cyclohydrolase 1; Xh	Xh	0	False	MK
MT795651.1_43	Vibrio_phage_vB_VnaS-AQKL99_MT795651.1	MT795651.1	43	22752	23690	1	E			YP_010719765.1	YP_010719765.1 hypothetical protein P6F33_gp80 [Pseudomonas phage Quinobequin-P09]	True	0.631	388.0	2.297e-120		VOG04659	sp|Q8QL48|Y306_SIRV1 Uncharacterized protein 306; Xu	Xu	0	False
MT795651.1_44	Vibrio_phage_vB_VnaS-AQKL99_MT795651.1	MT795651.1	44	23690	24673	1	C	K02338	DNA polymerase III subunit beta [EC:2.7.7.7]	YP_010719567.1	YP_010719567.1 putative replicative clamp [Xanthomonas phage vB_Xar_IVIA-DoCa3]	True	0.575	351.0	3.001e-107	DNA polymerase III beta subunit, central domain [PF02767.19]	VOG00520	sp|Q9L7L6|DPO3B_MYCPA Beta sliding clamp; XhXr	Xr;Xh	0	False	V
MT795651.1_45	Vibrio_phage_vB_VnaS-AQKL99_MT795651.1	MT795651.1	45	24670	26931	1	D			YP_010719494.1	YP_010719494.1 putative DNA polymerase B [Pseudomonas phage JG054]	True	0.508	710.0	1.539e-223	DNA polymerase family B [PF00136.24]	VOG02494	REFSEQ DNA polymerase; Xu	Xu	0	False
MT795651.1_46	Vibrio_phage_vB_VnaS-AQKL99_MT795651.1	MT795651.1	46	27019	27282	1	E			YP_009126550.1	YP_009126550.1 hypothetical protein VC55_gp74 [Vibrio phage VpKK5]	False	0.751	135.0	5.339e-37		VOG12209	REFSEQ hypothetical protein; Xu	Xu	0	False
MT795651.1_47	Vibrio_phage_vB_VnaS-AQKL99_MT795651.1	MT795651.1	47	27394	27648	1	E													0	False
MT795651.1_48	Vibrio_phage_vB_VnaS-AQKL99_MT795651.1	MT795651.1	48	27639	27833	1	E													0	False
MT795651.1_49	Vibrio_phage_vB_VnaS-AQKL99_MT795651.1	MT795651.1	49	27854	30298	-1	E			YP_009126597.1	YP_009126597.1 tail protein [Vibrio phage VpKK5]	True	0.464	681.0	9.779e-213		VOG01652	REFSEQ tail protein; Xu	Xu	0	False
MT795651.1_50	Vibrio_phage_vB_VnaS-AQKL99_MT795651.1	MT795651.1	50	30271	30468	-1	E			YP_009126598.1	YP_009126598.1 tail assembly chaperone [Vibrio phage VpKK5]	False	0.722	97.0	2.954e-24		VOG01119	REFSEQ tail assembly chaperone; Xu	Xu	0	False
MT795651.1_51	Vibrio_phage_vB_VnaS-AQKL99_MT795651.1	MT795651.1	51	30470	30685	-1	E			YP_010738485.1	YP_010738485.1 putative virion structural protein [Stenotrophomonas phage vB_Sm_QDWS359]	False	0.622	89.0	2.269e-21					0	False
MT795651.1_52	Vibrio_phage_vB_VnaS-AQKL99_MT795651.1	MT795651.1	52	30696	31499	-1	D			YP_009125171.1	YP_009125171.1 tail assembly protein [Pseudomonas phage vB_PaeS_PAO1_Ab18]	False	0.464	223.0	3.961e-64	Phage conserved hypothetical protein BR0599 [PF09356.13]; Uncharacterized conserved protein (DUF2163) [PF09931.12]	VOG04054	REFSEQ tail assembly protein; Xu	Xu	0	False
MT795651.1_53	Vibrio_phage_vB_VnaS-AQKL99_MT795651.1	MT795651.1	53	31503	33140	-1	E			YP_009126601.1	YP_009126601.1 tail assembly protein [Vibrio phage VpKK5]	False	0.299	246.0	7.698e-68		VOG01961	REFSEQ tail assembly protein; Xu	Xu	0	False
MT795651.1_54	Vibrio_phage_vB_VnaS-AQKL99_MT795651.1	MT795651.1	54	33137	34120	-1	E			YP_009598635.1	YP_009598635.1 hypothetical protein FDH27_gp044 [Vibrio phage SSP002]	False	0.552	348.0	3.707e-106		VOG03818	REFSEQ structural protein; Xu	Xu	0	False
MT795651.1_55	Vibrio_phage_vB_VnaS-AQKL99_MT795651.1	MT795651.1	55	34120	34950	-1	E			YP_009598634.1	YP_009598634.1 structural protein [Vibrio phage SSP002]	True	0.742	416.0	9.099e-131		VOG02361	REFSEQ structural protein; Xu	Xu	0	False
MT795651.1_56	Vibrio_phage_vB_VnaS-AQKL99_MT795651.1	MT795651.1	56	34950	37367	-1	D			YP_009859585.1	YP_009859585.1 tail length tape measure protein [Alteromonas phage vB_AcoS-R7M]	True	0.47	596.0	1.769e-183	Tape measure protein [PF20155.2]	VOG03855	REFSEQ tail length tape measure protein; Xu	Xu	0	False
MT795651.1_57	Vibrio_phage_vB_VnaS-AQKL99_MT795651.1	MT795651.1	57	37360	37662	-1	E			YP_009996910.1	YP_009996910.1 hypothetical protein JTY54_gp64 [Pseudomonas phage ZC01]	False	0.534	90.0	6.4e-21		VOG04546	REFSEQ hypothetical protein; Xu	Xu	0	False
MT795651.1_58	Vibrio_phage_vB_VnaS-AQKL99_MT795651.1	MT795651.1	58	37686	38045	-1	D			YP_010719988.1	YP_010719988.1 hypothetical protein P6F36_gp31 [Stenotrophomonas phage vB_SM_ytsc_ply2008005c]	False	0.592	139.0	1.019e-37	Phage tail assembly chaperone [PF08748.14]	VOG03810	REFSEQ tail assembly chaperone; Xu	Xu	0	False
MT795651.1_59	Vibrio_phage_vB_VnaS-AQKL99_MT795651.1	MT795651.1	59	38066	38479	-1	E													0	False
MT795651.1_60	Vibrio_phage_vB_VnaS-AQKL99_MT795651.1	MT795651.1	60	38644	39579	-1	D			YP_009859582.1	YP_009859582.1 minor tail protein [Alteromonas phage vB_AcoS-R7M]	True	0.637	395.0	7.630000000000001e-123	Phage tail tube protein [PF18906.3]	VOG00339	REFSEQ hypothetical protein; Xu	Xu	0	False
MT795651.1_61	Vibrio_phage_vB_VnaS-AQKL99_MT795651.1	MT795651.1	61	39592	40008	-1	D			YP_009126525.1	YP_009126525.1 tail terminator [Vibrio phage VpKK5]	False	0.44	110.0	2.399e-27	Bacteriophage related domain of unknown function [PF13554.9]	VOG00387	REFSEQ tail terminator; Xu	Xu	0	False
MT795651.1_62	Vibrio_phage_vB_VnaS-AQKL99_MT795651.1	MT795651.1	62	40005	40409	-1	E			YP_009859580.1	YP_009859580.1 tail completion or Neck1 protein [Alteromonas phage vB_AcoS-R7M]	False	0.477	117.0	9.502000000000001e-30		VOG00996	REFSEQ tail completion or Neck1 protein; Xu	Xu	0	False
MT795651.1_63	Vibrio_phage_vB_VnaS-AQKL99_MT795651.1	MT795651.1	63	40406	40783	-1	E			YP_009859579.1	YP_009859579.1 head-closure protein [Alteromonas phage vB_AcoS-R7M]	False	0.42	96.0	1.6379999999999998e-22					0	False
MT795651.1_64	Vibrio_phage_vB_VnaS-AQKL99_MT795651.1	MT795651.1	64	40785	41315	-1	D			YP_009126528.1	YP_009126528.1 head-tail adaptor Ad1 [Vibrio phage VpKK5]	False	0.425	127.0	2.014e-32	Putative DnaT-like ssDNA binding protein [PF20557.1]	VOG01527	REFSEQ head-tail adaptor Ad1; Xu	Xu	0	False
MT795651.1_65	Vibrio_phage_vB_VnaS-AQKL99_MT795651.1	MT795651.1	65	41575	43881	-1	E			YP_009006419.1	YP_009006419.1 hypothetical protein SHOU24_18 [Vibrio phage SHOU24]	True	0.365	460.0	9.43e-138		VOG11989	REFSEQ hypothetical protein; Xu	Xu	0	False
MT795651.1_66	Vibrio_phage_vB_VnaS-AQKL99_MT795651.1	MT795651.1	66	43891	44928	-1	E													0	False
MT795651.1_67	Vibrio_phage_vB_VnaS-AQKL99_MT795651.1	MT795651.1	67	44928	45209	-1	E													0	False
MT795651.1_68	Vibrio_phage_vB_VnaS-AQKL99_MT795651.1	MT795651.1	68	45228	45803	-1	E			YP_009126530.1	YP_009126530.1 hypothetical protein VC55_gp55 [Vibrio phage VpKK5]	False	0.585	70.0	1.448e-12		VOG12690	REFSEQ hypothetical protein; Xu	Xu	0	False
MT795651.1_69	Vibrio_phage_vB_VnaS-AQKL99_MT795651.1	MT795651.1	69	45820	46020	-1	E													0	False
MT795651.1_70	Vibrio_phage_vB_VnaS-AQKL99_MT795651.1	MT795651.1	70	46070	47158	-1	D			YP_009859575.1	YP_009859575.1 major head protein [Alteromonas phage vB_AcoS-R7M]	True	0.687	478.0	1.962e-150	Major capsid protein 13-like [PF20036.2]	VOG08005	sp|A0A0H5AXT3|CAPSD_BPK21 Major capsid protein; Xs	Xs	0	False	V
MT795651.1_71	Vibrio_phage_vB_VnaS-AQKL99_MT795651.1	MT795651.1	71	47333	48217	-1	E			YP_009285819.1	YP_009285819.1 hypothetical protein BI064_gp08 [Pseudomonas phage NP1]	False	0.468	226.0	1.727e-64		VOG00977	sp|Q38580|SCAF_BPSPP Capsid assembly scaffolding protein; Xs	Xs	0	False	V
MT795651.1_72	Vibrio_phage_vB_VnaS-AQKL99_MT795651.1	MT795651.1	72	48240	49403	-1	D			YP_009859573.1	YP_009859573.1 head morphogenesis [Alteromonas phage vB_AcoS-R7M]	False	0.47	331.0	2.232e-99	Phage Mu protein F like protein [PF04233.17]	VOG03910	sp|Q38442|GP7_BPSPP Minor head protein GP7; XhXs	Xs;Xh	0	False	V
MT795651.1_73	Vibrio_phage_vB_VnaS-AQKL99_MT795651.1	MT795651.1	73	49403	50827	-1	D			YP_009126534.1	YP_009126534.1 portal protein [Vibrio phage VpKK5]	True	0.51	434.0	2.127e-133	Domain of unknown function (DUF4055) [PF13264.9]	VOG00109	sp|Q05220|PORTL_BPML5 Portal protein; XpXrXs	Xs;Xp;Xr	0	False	V
MT795651.1_74	Vibrio_phage_vB_VnaS-AQKL99_MT795651.1	MT795651.1	74	50837	51637	-1	E			YP_009126535.1	YP_009126535.1 terminase large subunit [Vibrio phage VpKK5]	True	0.784	423.0	1.989e-133					0	False
MT795651.1_75	Vibrio_phage_vB_VnaS-AQKL99_MT795651.1	MT795651.1	75	51696	52472	-1	E			YP_009126535.1	YP_009126535.1 terminase large subunit [Vibrio phage VpKK5]	False	0.77	383.0	1.253e-119		VOG00705	REFSEQ terminase large subunit; Xu	Xu	0	False
MT795651.1_76	Vibrio_phage_vB_VnaS-AQKL99_MT795651.1	MT795651.1	76	52580	52999	-1	E													0	False
MT795651.1_77	Vibrio_phage_vB_VnaS-AQKL99_MT795651.1	MT795651.1	77	52977	53303	-1	D			YP_010719716.1	YP_010719716.1 hypothetical protein P6F33_gp31 [Pseudomonas phage Quinobequin-P09]	False	0.493	86.0	2.151e-19	LydA holin phage, holin superfamily III [PF16083.8]	VOG00193	sp|Q3T4L9|HOLIN_BPPRD Holin; XhXp	Xp;Xh	0	False
MT795651.1_78	Vibrio_phage_vB_VnaS-AQKL99_MT795651.1	MT795651.1	78	53296	53790	-1	C	K01447	N-acetylmuramoyl-L-alanine amidase [EC:3.5.1.28]	YP_009126538.1	YP_009126538.1 amidase [Vibrio phage VpKK5]	False	0.699	228.0	1.1169999999999999e-67	N-acetylmuramoyl-L-alanine amidase [PF01510.28]				0	False	F
MT795651.1_79	Vibrio_phage_vB_VnaS-AQKL99_MT795651.1	MT795651.1	79	53796	54341	-1	E			YP_009859565.1	YP_009859565.1 terminase small subunit [Alteromonas phage vB_AcoS-R7M]	False	0.395	118.0	3.336e-29		VOG02108	REFSEQ terminase small subunit; Xu	Xu	0	False	F
MT795651.1_80	Vibrio_phage_vB_VnaS-AQKL99_MT795651.1	MT795651.1	80	54454	54681	-1	E													0	False	F
MT795651.1_81	Vibrio_phage_vB_VnaS-AQKL99_MT795651.1	MT795651.1	81	54675	54944	-1	E										VOG02147	REFSEQ hypothetical protein; Xu	Xu	0	False	F
MT795651.1_82	Vibrio_phage_vB_VnaS-AQKL99_MT795651.1	MT795651.1	82	54956	55561	-1	E													0	False	F
MT795651.1_83	Vibrio_phage_vB_VnaS-AQKL99_MT795651.1	MT795651.1	83	56105	57202	-1	D			YP_009813323.1	YP_009813323.1 putative DNA ligase [Acinetobacter phage vB_AbaM_B09_Aci02-2]	False	0.228	97.0	3.167e-20	ATP dependent DNA ligase domain [PF01068.24]	VOG00242	sp|P00970|DNLI_BPT4 DNA ligase; XhXr	Xr;Xh	0	False	VF
MT795651.1_84	Vibrio_phage_vB_VnaS-AQKL99_MT795651.1	MT795651.1	84	57189	57647	-1	E													0	False	F
MT795651.1_85	Vibrio_phage_vB_VnaS-AQKL99_MT795651.1	MT795651.1	85	57702	57887	-1	E										VOG03251	REFSEQ hypothetical protein; Xu	Xu	0	False	F
MT795651.1_86	Vibrio_phage_vB_VnaS-AQKL99_MT795651.1	MT795651.1	86	57965	58294	-1	E			YP_009201466.1	YP_009201466.1 hypothetical protein AVU32_gp363 [Vibrio phage ValKK3]	False	0.47	72.0	1.969e-14		VOG12215	REFSEQ hypothetical protein; Xu	Xu	0	False	F
MT795651.1_87	Vibrio_phage_vB_VnaS-AQKL99_MT795651.1	MT795651.1	87	58287	58463	-1	E													0	False	F
